# Fatty acid metabolic interactome atlas linked to cellular longevity

**DOI:** 10.64898/2026.05.20.726705

**Authors:** Arshia Naaz, Mingtong Gao, Yizhong Zhang, Rajkumar Dorajoo, Brian K. Kennedy, Mohammad Alfatah

**Author notes:** To whom the correspondence should be addressed. (Mohammad Alfatah) (Arshia Naaz).

## Abstract

Fatty acid biosynthesis is a central metabolic process required for membrane formation, organelle maintenance, and cellular proliferation, yet its broader relationship with stress responses and cellular aging remains incompletely understood. Here, we combined human and yeast interactome analyses with transcriptomic profiling and chronological lifespan assays to investigate the systems-level organization of fatty acid metabolic pathways and their relationship to cellular longevity. Integrated interactome mapping of mammalian fatty acid metabolic regulators, including *ACACA, FASN, SCD, ACSL, ELOVL*, and *SLC27* family proteins, together with conserved yeast orthologs including *ACC1, FAS1/FAS2, ELO1-3, OLE1, FAA1-4, ACS1/ACS2*, and *FAT1* revealed strong enrichment of anabolic growth regulation, membrane organization, vesicle trafficking, proteostasis, and endoplasmic reticulum (ER)-associated stress pathways. In yeast, fatty acid metabolic networks segregated into distinct anabolic and membrane-associated functional modules. Pharmacological inhibition of fatty acid synthesis using cerulenin suppressed cellular proliferation while extending chronological lifespan and induced broad downregulation of translation-associated anabolic pathways together with activation of stress-associated and membrane lipid remodeling programs. ER-associated interactome analyses of *DPAGT1* and *ALG7* further identified strong enrichment of membrane trafficking and unfolded protein response (UPR)-associated pathways, while pharmacological ER stress induction using tunicamycin also promoted enhanced chronological longevity. Collectively, our findings support a conserved model in which perturbation of fatty acid metabolic pathways remodels anabolic growth and ER-associated stress responses to promote cellular longevity.
