## Supplemental Data 1 for "Fatty acid metabolic interactome atlas linked to cellular longevity": ACSL1-HGNC_3569-interactions-molecular_interaction-2026-05-14.xlsx

### Sheet: ACSL1-HGNC_3569-interactions-mo
Focus gene molecule type ID	Focus gene molecule type	Focus gene experimental role ID	Focus gene experimental role	Interactor gene ID	Interactor gene	Interactor species ID	Interactor species	Interactor molecule type ID	Interactor molecule type	Interactor experimental role ID	Interactor experimental role	Interaction type ID	Interaction type	Detection method IDs	Detection methods	Source ID	Source DB ID	Source DB	Aggregation DB ID	Aggregation DB	Reference
MI:0326	protein	MI:0498	prey	HGNC:13708	ACKR5	NCBITaxon:9606	Homo sapiens	MI:0326	protein	MI:0496	bait	MI:0915	physical association	MI:0004	affinity chromatography technology	biogrid:3178929	MI:0463	biogrid	MI:0463	biogrid	PMID:33961781
MI:0320	ribonucleic acid	MI:0498	prey	HGNC:587	APEX1	NCBITaxon:9606	Homo sapiens	MI:0326	protein	MI:0496	bait	MI:0915	physical association	MI:0004	affinity chromatography technology	biogrid:2633885	MI:0463	biogrid	MI:0463	biogrid	PMID:28986522
MI:0326	protein	MI:0498	prey	HGNC:339	APLNR	NCBITaxon:9606	Homo sapiens	MI:0326	protein	MI:0496	bait	MI:0915	physical association	MI:0004	affinity chromatography technology	biogrid:3150746	MI:0463	biogrid	MI:0463	biogrid	PMID:33961781
MI:0326	protein	MI:0498	prey	HGNC:636	AQP3	NCBITaxon:9606	Homo sapiens	MI:0326	protein	MI:0496	bait	MI:0915	physical association	MI:0004	affinity chromatography technology	biogrid:3191464	MI:0463	biogrid	MI:0463	biogrid	PMID:33961781
MI:0326	protein	MI:0498	prey	HGNC:25781	ARMC5	NCBITaxon:9606	Homo sapiens	MI:0326	protein	MI:0496	bait	MI:0915	physical association	MI:0004	affinity chromatography technology	biogrid:3456826	MI:0463	biogrid	MI:0463	biogrid	PMID:35687106
MI:0326	protein	MI:0498	prey	HGNC:819	ATP4A	NCBITaxon:9606	Homo sapiens	MI:0326	protein	MI:0496	bait	MI:0915	physical association	MI:0004	affinity chromatography technology	biogrid:886778	MI:0463	biogrid	MI:0463	biogrid	PMID:17255364
MI:0326	protein	MI:0498	prey	HGNC:13528	B3GNT3	NCBITaxon:9606	Homo sapiens	MI:0326	protein	MI:0496	bait	MI:0915	physical association	MI:0004	affinity chromatography technology	biogrid:3176917	MI:0463	biogrid	MI:0463	biogrid	PMID:33961781
MI:0326	protein	MI:0496	bait	HGNC:1027	BDH1	NCBITaxon:9606	Homo sapiens	MI:0326	protein	MI:0498	prey	MI:0915	physical association	MI:0004	affinity chromatography technology	biogrid:2332016	MI:0463	biogrid	MI:0463	biogrid	PMID:27173435
MI:0326	protein	MI:0498	prey	HGNC:13746	BRINP2	NCBITaxon:9606	Homo sapiens	MI:0326	protein	MI:0496	bait	MI:0915	physical association	MI:0004	affinity chromatography technology	biogrid:3157817	MI:0463	biogrid	MI:0463	biogrid	PMID:33961781
MI:0326	protein	MI:0498	prey	HGNC:28337	C9orf72	NCBITaxon:9606	Homo sapiens	MI:0326	protein	MI:0496	bait	MI:0915	physical association	MI:0004	affinity chromatography technology	biogrid:3734085	MI:0463	biogrid	MI:0463	biogrid	PMID:37317656
MI:0326	protein	MI:0498	prey	HGNC:24932	C9orf78	NCBITaxon:9606	Homo sapiens	MI:0326	protein	MI:0496	bait	MI:0915	physical association	MI:0004	affinity chromatography technology	biogrid:3400146	MI:0463	biogrid	MI:0463	biogrid	PMID:35241646
MI:0326	protein	MI:0498	prey	HGNC:1408	CACNG4	NCBITaxon:9606	Homo sapiens	MI:0326	protein	MI:0496	bait	MI:0915	physical association	MI:0004	affinity chromatography technology	biogrid:3196198	MI:0463	biogrid	MI:0463	biogrid	PMID:33961781
MI:0326	protein	MI:0498	prey	HGNC:13626	CACNG7	NCBITaxon:9606	Homo sapiens	MI:0326	protein	MI:0496	bait	MI:0915	physical association	MI:0004	affinity chromatography technology	biogrid:3161409	MI:0463	biogrid	MI:0463	biogrid	PMID:33961781
MI:0326	protein	MI:0498	prey	HGNC:1591	CCNF	NCBITaxon:9606	Homo sapiens	MI:0326	protein	MI:0496	bait	MI:0915	physical association	MI:0004	affinity chromatography technology	biogrid:3512442	MI:0463	biogrid	MI:0463	biogrid	PMID:36114006
MI:0326	protein	MI:0498	prey	HGNC:1602	CCR1	NCBITaxon:9606	Homo sapiens	MI:0326	protein	MI:0496	bait	MI:0915	physical association	MI:0004	affinity chromatography technology	biogrid:3147307	MI:0463	biogrid	MI:0463	biogrid	PMID:33961781
MI:0326	protein	MI:0496	bait	HGNC:1617	CCT4	NCBITaxon:9606	Homo sapiens	MI:0326	protein	MI:0498	prey	MI:0403	colocalization	MI:0401	biochemical	biogrid:3789083	MI:0463	biogrid	MI:0463	biogrid	PMID:40437099
MI:0326	protein	MI:0498	prey	HGNC:1833	CEBPA	NCBITaxon:9606	Homo sapiens	MI:0326	protein	MI:0496	bait	MI:0407	direct interaction	MI:0686	unspecified method	biogrid:3695433	MI:0463	biogrid	MI:0463	biogrid	PMID:34189442
MI:0326	protein	MI:0498	prey	HGNC:1834	CEBPB	NCBITaxon:9606	Homo sapiens	MI:0326	protein	MI:0496	bait	MI:0915	physical association	MI:0004	affinity chromatography technology	biogrid:3710120	MI:0463	biogrid	MI:0463	biogrid	PMID:30884312
MI:0326	protein	MI:0498	prey	RGD:2327	Cebpb	NCBITaxon:10116	Rattus norvegicus	MI:0326	protein	MI:0496	bait	MI:0407	direct interaction	MI:0686	unspecified method	biogrid:3709230	MI:0463	biogrid	MI:0463	biogrid	PMID:30884312
MI:0326	protein	MI:0498	prey	HGNC:25302	COQ9	NCBITaxon:9606	Homo sapiens	MI:0326	protein	MI:0496	bait	MI:0915	physical association	MI:0004	affinity chromatography technology	biogrid:1524346	MI:0463	biogrid	MI:0463	biogrid	PMID:27499296
MI:0326	protein	MI:0498	prey	HGNC:7687	COXFA4	NCBITaxon:9606	Homo sapiens	MI:0326	protein	MI:0496	bait	MI:0915	physical association	MI:0004	affinity chromatography technology	biogrid:1524367	MI:0463	biogrid	MI:0463	biogrid	PMID:27499296
MI:0326	protein	MI:0498	prey	HGNC:29898	COXFA4L3	NCBITaxon:9606	Homo sapiens	MI:0326	protein	MI:0496	bait	MI:0915	physical association	MI:0004	affinity chromatography technology	biogrid:1524606	MI:0463	biogrid	MI:0463	biogrid	PMID:27499296
MI:0326	protein	MI:0498	prey	HGNC:2498	CTDP1	NCBITaxon:9606	Homo sapiens	MI:0326	protein	MI:0496	bait	MI:0915	physical association	MI:0004	affinity chromatography technology	biogrid:2574593	MI:0463	biogrid	MI:0463	biogrid	PMID:31240132
MI:0326	protein	MI:0498	prey	HGNC:3073	DUSP7	NCBITaxon:9606	Homo sapiens	MI:0326	protein	MI:0496	bait	MI:0915	physical association	MI:0004	affinity chromatography technology	biogrid:2641919	MI:0463	biogrid	MI:0463	biogrid	PMID:28675297
MI:0326	protein	MI:0498	prey	HGNC:3091	DYRK1A	NCBITaxon:9606	Homo sapiens	MI:0326	protein	MI:0496	bait	MI:0915	physical association	MI:0004	affinity chromatography technology	biogrid:3775229	MI:0463	biogrid	MI:0463	biogrid	PMID:36950384
MI:0326	protein	MI:0498	prey	HGNC:3155	ECT2	NCBITaxon:9606	Homo sapiens	MI:0326	protein	MI:0496	bait	MI:0915	physical association	MI:0004	affinity chromatography technology	biogrid:809244	MI:0463	biogrid	MI:0463	biogrid	PMID:22990118
MI:0326	protein	MI:0498	prey	HGNC:14661	EGLN3	NCBITaxon:9606	Homo sapiens	MI:0326	protein	MI:0496	bait	MI:0915	physical association	MI:0004	affinity chromatography technology	biogrid:2465805	MI:0463	biogrid	MI:0463	biogrid	PMID:26972000
MI:0326	protein	MI:0498	prey	HGNC:24943	FAM174A	NCBITaxon:9606	Homo sapiens	MI:0326	protein	MI:0496	bait	MI:0915	physical association	MI:0004	affinity chromatography technology	biogrid:3193514	MI:0463	biogrid	MI:0463	biogrid	PMID:33961781
MI:0326	protein	MI:0498	prey	HGNC:3594	FASN	NCBITaxon:9606	Homo sapiens	MI:0326	protein	MI:0496	bait	MI:0915	physical association	MI:0004	affinity chromatography technology	biogrid:3159047	MI:0463	biogrid	MI:0463	biogrid	PMID:33961781
MI:0326	protein	MI:0498	prey	HGNC:3625	FCN3	NCBITaxon:9606	Homo sapiens	MI:0326	protein	MI:0496	bait	MI:0915	physical association	MI:0004	affinity chromatography technology	biogrid:3190142	MI:0463	biogrid	MI:0463	biogrid	PMID:33961781
MI:0326	protein	MI:0498	prey	HGNC:4498	FFAR1	NCBITaxon:9606	Homo sapiens	MI:0326	protein	MI:0496	bait	MI:0915	physical association	MI:0004	affinity chromatography technology	biogrid:3154744	MI:0463	biogrid	MI:0463	biogrid	PMID:33961781
MI:0326	protein	MI:0498	prey	HGNC:4503	GPR45	NCBITaxon:9606	Homo sapiens	MI:0326	protein	MI:0496	bait	MI:0915	physical association	MI:0004	affinity chromatography technology	biogrid:3165583	MI:0463	biogrid	MI:0463	biogrid	PMID:33961781
MI:0326	protein	MI:0498	prey	HGNC:4511	GPR55	NCBITaxon:9606	Homo sapiens	MI:0326	protein	MI:0496	bait	MI:0915	physical association	MI:0004	affinity chromatography technology	biogrid:3171297	MI:0463	biogrid	MI:0463	biogrid	PMID:33961781
MI:0326	protein	MI:0498	prey	HGNC:4879	HEXB	NCBITaxon:9606	Homo sapiens	MI:0326	protein	MI:0496	bait	MI:0915	physical association	MI:0004	affinity chromatography technology	biogrid:3847762	MI:0463	biogrid	MI:0463	biogrid	PMID:39353936
MI:0326	protein	MI:0498	prey	HGNC:4932	HLA-B	NCBITaxon:9606	Homo sapiens	MI:0326	protein	MI:0496	bait	MI:0915	physical association	MI:0004	affinity chromatography technology	biogrid:3191535	MI:0463	biogrid	MI:0463	biogrid	PMID:33961781
MI:0326	protein	MI:0498	prey	HGNC:4940	HLA-DPB1	NCBITaxon:9606	Homo sapiens	MI:0326	protein	MI:0496	bait	MI:0915	physical association	MI:0004	affinity chromatography technology	biogrid:3153594	MI:0463	biogrid	MI:0463	biogrid	PMID:33961781
MI:0326	protein	MI:0498	prey	HGNC:18259	ITLN1	NCBITaxon:9606	Homo sapiens	MI:0326	protein	MI:0496	bait	MI:0915	physical association	MI:0004	affinity chromatography technology	biogrid:3152447	MI:0463	biogrid	MI:0463	biogrid	PMID:33961781
MI:0326	protein	MI:0498	prey	HGNC:6374	KLRC1	NCBITaxon:9606	Homo sapiens	MI:0326	protein	MI:0496	bait	MI:0915	physical association	MI:0004	affinity chromatography technology	biogrid:3118431	MI:0463	biogrid	MI:0463	biogrid	PMID:33961781
MI:0326	protein	MI:0498	prey	HGNC:18788	KLRK1	NCBITaxon:9606	Homo sapiens	MI:0326	protein	MI:0496	bait	MI:0915	physical association	MI:0004	affinity chromatography technology	biogrid:3065227	MI:0463	biogrid	MI:0463	biogrid	PMID:33961781
MI:0326	protein	MI:0498	prey	HGNC:32069	LDLRAD1	NCBITaxon:9606	Homo sapiens	MI:0326	protein	MI:0496	bait	MI:0915	physical association	MI:0004	affinity chromatography technology	biogrid:3173279	MI:0463	biogrid	MI:0463	biogrid	PMID:33961781
MI:0326	protein	MI:0496	bait	HGNC:24636	LIMA1	NCBITaxon:9606	Homo sapiens	MI:0326	protein	MI:0498	prey	MI:0403	colocalization	MI:0401	biochemical	biogrid:3442240	MI:0463	biogrid	MI:0463	biogrid	PMID:35831314
MI:0326	protein	MI:0498	prey	HGNC:29659	MESP2	NCBITaxon:9606	Homo sapiens	MI:0326	protein	MI:0496	bait	MI:0915	physical association	MI:0004	affinity chromatography technology	biogrid:3150841	MI:0463	biogrid	MI:0463	biogrid	PMID:33961781
MI:0326	protein	MI:0498	prey	HGNC:29969	MGARP	NCBITaxon:9606	Homo sapiens	MI:0326	protein	MI:0496	bait	MI:0915	physical association	MI:0004	affinity chromatography technology	biogrid:3164662	MI:0463	biogrid	MI:0463	biogrid	PMID:33961781
MI:0326	protein	MI:0498	prey	HGNC:7553	MYC	NCBITaxon:9606	Homo sapiens	MI:0326	protein	MI:0496	bait	MI:0915	physical association	MI:0004	affinity chromatography technology	biogrid:2540931	MI:0463	biogrid	MI:0463	biogrid	PMID:29467282
MI:0326	protein	MI:0498	prey	HGNC:7978	NR3C1	NCBITaxon:9606	Homo sapiens	MI:0326	protein	MI:0496	bait	MI:0915	physical association	MI:0004	affinity chromatography technology	biogrid:3312770	MI:0463	biogrid	MI:0463	biogrid	PMID:35124280
MI:0326	protein	MI:0496	bait	HGNC:7979	NR3C2	NCBITaxon:9606	Homo sapiens	MI:0326	protein	MI:0498	prey	MI:0407	direct interaction	MI:0018	two hybrid	biogrid:893661	MI:0463	biogrid	MI:0463	biogrid	PMID:21988832
MI:0326	protein	MI:0498	prey	RefSeq:YP_009725301	nsp5	NCBITaxon:2697049	SARS-CoV-2	MI:0326	protein	MI:0496	bait	MI:0407	direct interaction	MI:0415	enzymatic study	biogrid:3545819	MI:0463	biogrid	MI:0463	biogrid	PMID:33111431
MI:0326	protein	MI:0498	prey	HGNC:8031	NTRK1	NCBITaxon:9606	Homo sapiens	MI:0326	protein	MI:0496	bait	MI:0915	physical association	MI:0004	affinity chromatography technology	biogrid:1275177	MI:0463	biogrid	MI:0463	biogrid	PMID:25921289
MI:0326	protein	MI:0498	prey	RefSeq:YP_009725255	ORF10	NCBITaxon:2697049	SARS-CoV-2	MI:0326	protein	MI:0496	bait	MI:0915	physical association	MI:0004	affinity chromatography technology	biogrid:3802531	MI:0463	biogrid	MI:0463	biogrid	PMID:40593736
MI:0326	protein	MI:0498	prey	HGNC:15524	P2RY8	NCBITaxon:9606	Homo sapiens	MI:0326	protein	MI:0496	bait	MI:0915	physical association	MI:0004	affinity chromatography technology	biogrid:3186135	MI:0463	biogrid	MI:0463	biogrid	PMID:33961781
MI:0326	protein	MI:0498	prey	HGNC:14581	PINK1	NCBITaxon:9606	Homo sapiens	MI:0326	protein	MI:0496	bait	MI:0915	physical association	MI:0004	affinity chromatography technology	biogrid:3148723	MI:0463	biogrid	MI:0463	biogrid	PMID:33961781
MI:0326	protein	MI:0498	prey	HGNC:17481	PJA2	NCBITaxon:9606	Homo sapiens	MI:0326	protein	MI:0496	bait	MI:0915	physical association	MI:0004	affinity chromatography technology	biogrid:3554392	MI:0463	biogrid	MI:0463	biogrid	PMID:35918402
MI:0326	protein	MI:0498	prey	HGNC:17158	PLD3	NCBITaxon:9606	Homo sapiens	MI:0326	protein	MI:0496	bait	MI:0915	physical association	MI:0004	affinity chromatography technology	biogrid:3396816	MI:0463	biogrid	MI:0463	biogrid	PMID:35007762
MI:0326	protein	MI:0498	prey	HGNC:30447	PLD6	NCBITaxon:9606	Homo sapiens	MI:0326	protein	MI:0496	bait	MI:0915	physical association	MI:0004	affinity chromatography technology	biogrid:3396985	MI:0463	biogrid	MI:0463	biogrid	PMID:35007762
MI:0326	protein	MI:0498	prey	HGNC:9113	PML	NCBITaxon:9606	Homo sapiens	MI:0326	protein	MI:0496	bait	MI:0915	physical association	MI:0004	affinity chromatography technology	biogrid:3643795	MI:0463	biogrid	MI:0463	biogrid	PMID:36880596
MI:0326	protein	MI:0498	prey	HGNC:8607	PRKN	NCBITaxon:9606	Homo sapiens	MI:0326	protein	MI:0496	bait	MI:0915	physical association	MI:0004	affinity chromatography technology	biogrid:3402000	MI:0463	biogrid	MI:0463	biogrid	PMID:35509820
MI:0326	protein	MI:0498	prey	HGNC:8607	PRKN	NCBITaxon:9606	Homo sapiens	MI:0326	protein	MI:0496	bait	MI:0915	physical association	MI:0004	affinity chromatography technology	biogrid:855884	MI:0463	biogrid	MI:0463	biogrid	PMID:23503661
MI:0326	protein	MI:0498	prey	HGNC:9449	PRNP	NCBITaxon:9606	Homo sapiens	MI:0326	protein	MI:0496	bait	MI:0915	physical association	MI:0004	affinity chromatography technology	biogrid:3779193	MI:0463	biogrid	MI:0463	biogrid	PMID:33618749
MI:0326	protein	MI:0498	prey	HGNC:9560	PSMD3	NCBITaxon:9606	Homo sapiens	MI:0326	protein	MI:0496	bait	MI:0915	physical association	MI:1313	proximity labelling technology	biogrid:3798188	MI:0463	biogrid	MI:0463	biogrid	PMID:39231529
MI:0326	protein	MI:0498	prey	HGNC:9845	RAMP3	NCBITaxon:9606	Homo sapiens	MI:0326	protein	MI:0496	bait	MI:0915	physical association	MI:0004	affinity chromatography technology	biogrid:3182971	MI:0463	biogrid	MI:0463	biogrid	PMID:33961781
MI:0326	protein	MI:0498	prey	HGNC:15574	RB1CC1	NCBITaxon:9606	Homo sapiens	MI:0326	protein	MI:0496	bait	MI:0915	physical association	MI:0004	affinity chromatography technology	biogrid:3320476	MI:0463	biogrid	MI:0463	biogrid	PMID:34226595
MI:0326	protein	MI:0496	bait	HGNC:30077	REEP5	NCBITaxon:9606	Homo sapiens	MI:0326	protein	MI:0498	prey	MI:0915	physical association	MI:0030	cross-linking study	biogrid:3792795	MI:0463	biogrid	MI:0463	biogrid	PMID:40437099
MI:0320	ribonucleic acid	MI:0498	prey	HGNC:19102	RIGI	NCBITaxon:9606	Homo sapiens	MI:0326	protein	MI:0496	bait	MI:0915	physical association	MI:0004	affinity chromatography technology	biogrid:2954743	MI:0463	biogrid	MI:0463	biogrid	PMID:32513696
MI:0326	protein	MI:0498	prey	HGNC:10289	RPA1	NCBITaxon:9606	Homo sapiens	MI:0326	protein	MI:0496	bait	MI:0915	physical association	MI:1313	proximity labelling technology	biogrid:3630369	MI:0463	biogrid	MI:0463	biogrid	PMID:37827155
MI:0326	protein	MI:0498	prey	HGNC:10290	RPA2	NCBITaxon:9606	Homo sapiens	MI:0326	protein	MI:0496	bait	MI:0915	physical association	MI:1313	proximity labelling technology	biogrid:3633257	MI:0463	biogrid	MI:0463	biogrid	PMID:37827155
MI:0326	protein	MI:0498	prey	HGNC:10291	RPA3	NCBITaxon:9606	Homo sapiens	MI:0326	protein	MI:0496	bait	MI:0915	physical association	MI:1313	proximity labelling technology	biogrid:3637635	MI:0463	biogrid	MI:0463	biogrid	PMID:37827155
MI:0326	protein	MI:0498	prey	HGNC:10805	SGCA	NCBITaxon:9606	Homo sapiens	MI:0326	protein	MI:0496	bait	MI:0915	physical association	MI:0004	affinity chromatography technology	biogrid:3170852	MI:0463	biogrid	MI:0463	biogrid	PMID:33961781
MI:0326	protein	MI:0498	prey	HGNC:10939	SLC1A1	NCBITaxon:9606	Homo sapiens	MI:0326	protein	MI:0496	bait	MI:0915	physical association	MI:0004	affinity chromatography technology	biogrid:3147384	MI:0463	biogrid	MI:0463	biogrid	PMID:33961781
MI:0326	protein	MI:0498	prey	HGNC:10940	SLC1A2	NCBITaxon:9606	Homo sapiens	MI:0326	protein	MI:0496	bait	MI:0915	physical association	MI:0004	affinity chromatography technology	biogrid:3810788	MI:0463	biogrid	MI:0463	biogrid	PMID:40355756
MI:0326	protein	MI:0498	prey	HGNC:10963	SLC22A1	NCBITaxon:9606	Homo sapiens	MI:0326	protein	MI:0496	bait	MI:0915	physical association	MI:0004	affinity chromatography technology	biogrid:3811231	MI:0463	biogrid	MI:0463	biogrid	PMID:40355756
MI:0326	protein	MI:0498	prey	HGNC:16261	SLC22A9	NCBITaxon:9606	Homo sapiens	MI:0326	protein	MI:0496	bait	MI:0915	physical association	MI:0004	affinity chromatography technology	biogrid:3189386	MI:0463	biogrid	MI:0463	biogrid	PMID:33961781
MI:0326	protein	MI:0498	prey	HGNC:20584	SLC35B4	NCBITaxon:9606	Homo sapiens	MI:0326	protein	MI:0496	bait	MI:0915	physical association	MI:0004	affinity chromatography technology	biogrid:3816079	MI:0463	biogrid	MI:0463	biogrid	PMID:40355756
MI:0326	protein	MI:0498	prey	HGNC:17127	SLC39A2	NCBITaxon:9606	Homo sapiens	MI:0326	protein	MI:0496	bait	MI:0915	physical association	MI:0004	affinity chromatography technology	biogrid:3818389	MI:0463	biogrid	MI:0463	biogrid	PMID:40355756
MI:0326	protein	MI:0498	prey	HGNC:20860	SLC39A12	NCBITaxon:9606	Homo sapiens	MI:0326	protein	MI:0496	bait	MI:0915	physical association	MI:0004	affinity chromatography technology	biogrid:3817946	MI:0463	biogrid	MI:0463	biogrid	PMID:40355756
MI:0326	protein	MI:0498	prey	HGNC:25433	SLC60A1	NCBITaxon:9606	Homo sapiens	MI:0326	protein	MI:0496	bait	MI:0915	physical association	MI:0004	affinity chromatography technology	biogrid:3146343	MI:0463	biogrid	MI:0463	biogrid	PMID:33961781
MI:0326	protein	MI:0498	prey	HGNC:11450	SUCLG2	NCBITaxon:9606	Homo sapiens	MI:0326	protein	MI:0496	bait	MI:0915	physical association	MI:0004	affinity chromatography technology	biogrid:3866297	MI:0463	biogrid	MI:0463	biogrid	PMID:41249152
MI:0326	protein	MI:0496	bait	HGNC:11608	TBXA2R	NCBITaxon:9606	Homo sapiens	MI:0326	protein	MI:0498	prey	MI:0403	colocalization	MI:0401	biochemical	biogrid:3788818	MI:0463	biogrid	MI:0463	biogrid	PMID:40437099
MI:0326	protein	MI:0498	prey	HGNC:24677	TMEM150A	NCBITaxon:9606	Homo sapiens	MI:0326	protein	MI:0496	bait	MI:0915	physical association	MI:0004	affinity chromatography technology	biogrid:3163563	MI:0463	biogrid	MI:0463	biogrid	PMID:33961781
MI:0326	protein	MI:0498	prey	HGNC:12010	TPM1	NCBITaxon:9606	Homo sapiens	MI:0326	protein	MI:0496	bait	MI:0403	colocalization	MI:0401	biochemical	biogrid:3436286	MI:0463	biogrid	MI:0463	biogrid	PMID:35831314
MI:0326	protein	MI:0498	prey	HGNC:12012	TPM3	NCBITaxon:9606	Homo sapiens	MI:0326	protein	MI:0496	bait	MI:0403	colocalization	MI:0401	biochemical	biogrid:3435407	MI:0463	biogrid	MI:0463	biogrid	PMID:35831314
MI:0326	protein	MI:0496	bait	HGNC:12013	TPM4	NCBITaxon:9606	Homo sapiens	MI:0326	protein	MI:0498	prey	MI:0403	colocalization	MI:0401	biochemical	biogrid:3442239	MI:0463	biogrid	MI:0463	biogrid	PMID:35831314
MI:0320	ribonucleic acid	MI:0498	prey	HGNC:12932	TRIM25	NCBITaxon:9606	Homo sapiens	MI:0326	protein	MI:0496	bait	MI:0915	physical association	MI:0004	affinity chromatography technology	biogrid:2377316	MI:0463	biogrid	MI:0463	biogrid	PMID:29117863
MI:0326	protein	MI:0498	prey	HGNC:31859	TRIM67	NCBITaxon:9606	Homo sapiens	MI:0326	protein	MI:0496	bait	MI:0915	physical association	MI:0004	affinity chromatography technology	biogrid:3521378	MI:0463	biogrid	MI:0463	biogrid	PMID:36215168
MI:0326	protein	MI:0498	prey	HGNC:12558	ULK1	NCBITaxon:9606	Homo sapiens	MI:0326	protein	MI:0496	bait	MI:0915	physical association	MI:1313	proximity labelling technology	biogrid:3769280	MI:0463	biogrid	MI:0463	biogrid	PMID:39774270
MI:0326	protein	MI:0498	prey	HGNC:12694	VIPR1	NCBITaxon:9606	Homo sapiens	MI:0326	protein	MI:0496	bait	MI:0915	physical association	MI:0004	affinity chromatography technology	biogrid:3168569	MI:0463	biogrid	MI:0463	biogrid	PMID:33961781
MI:0326	protein	MI:0498	prey	HGNC:12799	WWOX	NCBITaxon:9606	Homo sapiens	MI:0326	protein	MI:0496	bait	MI:0915	physical association	MI:0004	affinity chromatography technology	biogrid:2529784	MI:0463	biogrid	MI:0463	biogrid	PMID:30619736
MI:0326	protein	MI:0496	bait	HGNC:26636	ZBTB38	NCBITaxon:9606	Homo sapiens	MI:0326	protein	MI:0498	prey	MI:0915	physical association	MI:0030	cross-linking study	biogrid:3792796	MI:0463	biogrid	MI:0463	biogrid	PMID:40437099
MI:0326	protein	MI:0496	bait	HGNC:20749	ZDHHC20	NCBITaxon:9606	Homo sapiens	MI:0326	protein	MI:0498	prey	MI:0403	colocalization	MI:0401	biochemical	biogrid:3788386	MI:0463	biogrid	MI:0463	biogrid	PMID:40437099
