## Supplemental Data 1 for "Fatty acid metabolic interactome atlas linked to cellular longevity": ACSL4-HGNC_3571-interactions-molecular_interaction-2026-05-14.xlsx

### Sheet: ACSL4-HGNC_3571-interactions-mo
Focus gene molecule type ID	Focus gene molecule type	Focus gene experimental role ID	Focus gene experimental role	Interactor gene ID	Interactor gene	Interactor species ID	Interactor species	Interactor molecule type ID	Interactor molecule type	Interactor experimental role ID	Interactor experimental role	Interaction type ID	Interaction type	Detection method IDs	Detection methods	Source ID	Source DB ID	Source DB	Aggregation DB ID	Aggregation DB	Reference
MI:0326	protein	MI:0496	bait	HGNC:73	ABCG1	NCBITaxon:9606	Homo sapiens	MI:0326	protein	MI:0498	prey	MI:0915	physical association	MI:0004	affinity chromatography technology	biogrid:1449547	MI:0463	biogrid	MI:0463	biogrid	PMID:26496610
MI:0326	protein	MI:0496	bait	HGNC:93	ACAT1	NCBITaxon:9606	Homo sapiens	MI:0326	protein	MI:0498	prey	MI:0915	physical association	MI:0004	affinity chromatography technology	biogrid:3850430	MI:0463	biogrid	MI:0463	biogrid	PMID:40050614
MI:0326	protein	MI:0498	prey	HGNC:13708	ACKR5	NCBITaxon:9606	Homo sapiens	MI:0326	protein	MI:0496	bait	MI:0915	physical association	MI:0004	affinity chromatography technology	biogrid:3178930	MI:0463	biogrid	MI:0463	biogrid	PMID:33961781
MI:0326	protein	MI:0496	bait	HGNC:3570	ACSL3	NCBITaxon:9606	Homo sapiens	MI:0326	protein	MI:0498	prey	MI:0915	physical association	MI:0030	cross-linking study	biogrid:3720145	MI:0463	biogrid	MI:0463	biogrid	PMID:35575683
MI:0326	protein	MI:0498	prey	HGNC:3570	ACSL3	NCBITaxon:9606	Homo sapiens	MI:0326	protein	MI:0496	bait	MI:0915	physical association	MI:0030	cross-linking study	biogrid:3677205	MI:0463	biogrid	MI:0463	biogrid	PMID:34349018
MI:0326	protein	MI:0498	prey	HGNC:3570	ACSL3	NCBITaxon:9606	Homo sapiens	MI:0326	protein	MI:0496	bait	MI:0403	colocalization	MI:0401	biochemical	biogrid:746406	MI:0463	biogrid	MI:0463	biogrid	PMID:22939629
MI:0326	protein	MI:0496	bait	HGNC:3570	ACSL3	NCBITaxon:9606	Homo sapiens	MI:0326	protein	MI:0498	prey	MI:0915	physical association	MI:0004	affinity chromatography technology	biogrid:1444429	MI:0463	biogrid	MI:0463	biogrid	PMID:26496610
MI:0326	protein	MI:0496	bait	HGNC:3571	ACSL4	NCBITaxon:9606	Homo sapiens	MI:0326	protein	MI:0498	prey	MI:0915	physical association	MI:0004	affinity chromatography technology	biogrid:3714838	MI:0463	biogrid	MI:0463	biogrid	PMID:35027735
MI:0326	protein	MI:0498	prey	HGNC:24026	ACTRT2	NCBITaxon:9606	Homo sapiens	MI:0326	protein	MI:0496	bait	MI:0915	physical association	MI:0004	affinity chromatography technology	biogrid:3168982	MI:0463	biogrid	MI:0463	biogrid	PMID:33961781
MI:0326	protein	MI:0498	prey	HGNC:24041	ADIPOR2	NCBITaxon:9606	Homo sapiens	MI:0326	protein	MI:0496	bait	MI:0403	colocalization	MI:0428	imaging technique	biogrid:3704344	MI:0463	biogrid	MI:0463	biogrid	PMID:37164154
MI:0326	protein	MI:0498	prey	HGNC:367	AKAP1	NCBITaxon:9606	Homo sapiens	MI:0326	protein	MI:0496	bait	MI:0915	physical association	MI:1313	proximity labelling technology	biogrid:2978533	MI:0463	biogrid	MI:0463	biogrid	PMID:34079125
MI:0326	protein	MI:0498	prey	HGNC:14082	ANLN	NCBITaxon:9606	Homo sapiens	MI:0326	protein	MI:0496	bait	MI:0915	physical association	MI:0004	affinity chromatography technology	biogrid:2824605	MI:0463	biogrid	MI:0463	biogrid	PMID:31586073
MI:0326	protein	MI:0498	prey	HGNC:21014	ANTXR1	NCBITaxon:9606	Homo sapiens	MI:0326	protein	MI:0496	bait	MI:0915	physical association	MI:0004	affinity chromatography technology	biogrid:3311631	MI:0463	biogrid	MI:0463	biogrid	PMID:34285210
MI:0326	protein	MI:0496	bait	HGNC:620	APP	NCBITaxon:9606	Homo sapiens	MI:0326	protein	MI:0498	prey	MI:0407	direct interaction	MI:0096	pull down	biogrid:737908	MI:0463	biogrid	MI:0463	biogrid	PMID:21832049
MI:0326	protein	MI:0498	prey	HGNC:743	ASGR2	NCBITaxon:9606	Homo sapiens	MI:0326	protein	MI:0496	bait	MI:0915	physical association	MI:0004	affinity chromatography technology	biogrid:3160531	MI:0463	biogrid	MI:0463	biogrid	PMID:33961781
MI:0326	protein	MI:0498	prey	HGNC:813	ATP2A3	NCBITaxon:9606	Homo sapiens	MI:0326	protein	MI:0496	bait	MI:0915	physical association	MI:0004	affinity chromatography technology	biogrid:3187949	MI:0463	biogrid	MI:0463	biogrid	PMID:33961781
MI:0326	protein	MI:0498	prey	HGNC:13724	ATP6V0D1	NCBITaxon:9606	Homo sapiens	MI:0326	protein	MI:0496	bait	MI:0915	physical association	MI:0004	affinity chromatography technology	biogrid:3091143	MI:0463	biogrid	MI:0463	biogrid	PMID:33961781
MI:0326	protein	MI:0498	prey	HGNC:13724	ATP6V0D1	NCBITaxon:9606	Homo sapiens	MI:0326	protein	MI:0496	bait	MI:0915	physical association	MI:0004	affinity chromatography technology	biogrid:2272016	MI:0463	biogrid	MI:0463	biogrid	PMID:28514442
MI:0326	protein	MI:0498	prey	HGNC:1100	BRCA1	NCBITaxon:9606	Homo sapiens	MI:0326	protein	MI:0496	bait	MI:0915	physical association	MI:0004	affinity chromatography technology	biogrid:3490429	MI:0463	biogrid	MI:0463	biogrid	PMID:34591612
MI:0326	protein	MI:0498	prey	HGNC:14310	BRD7	NCBITaxon:9606	Homo sapiens	MI:0326	protein	MI:0496	bait	MI:0915	physical association	MI:0004	affinity chromatography technology	biogrid:2658122	MI:0463	biogrid	MI:0463	biogrid	PMID:30940648
MI:0326	protein	MI:0496	bait	HGNC:11551	BRF1	NCBITaxon:9606	Homo sapiens	MI:0326	protein	MI:0498	prey	MI:0915	physical association	MI:0004	affinity chromatography technology	biogrid:1444730	MI:0463	biogrid	MI:0463	biogrid	PMID:26496610
MI:0326	protein	MI:0498	prey	HGNC:13746	BRINP2	NCBITaxon:9606	Homo sapiens	MI:0326	protein	MI:0496	bait	MI:0915	physical association	MI:0004	affinity chromatography technology	biogrid:3164299	MI:0463	biogrid	MI:0463	biogrid	PMID:33961781
MI:0326	protein	MI:0498	prey	HGNC:15553	CCT8L2	NCBITaxon:9606	Homo sapiens	MI:0326	protein	MI:0496	bait	MI:0915	physical association	MI:0004	affinity chromatography technology	biogrid:3080903	MI:0463	biogrid	MI:0463	biogrid	PMID:33961781
MI:0326	protein	MI:0498	prey	HGNC:1736	CDC42	NCBITaxon:9606	Homo sapiens	MI:0326	protein	MI:0496	bait	MI:0915	physical association	MI:0004	affinity chromatography technology	biogrid:3330853	MI:0463	biogrid	MI:0463	biogrid	PMID:31871319
MI:0326	protein	MI:0498	prey	HGNC:1736	CDC42	NCBITaxon:9606	Homo sapiens	MI:0326	protein	MI:0496	bait	MI:0915	physical association	MI:1313	proximity labelling technology	biogrid:3860736	MI:0463	biogrid	MI:0463	biogrid	PMID:41306285
MI:0326	protein	MI:0498	prey	HGNC:16827	CDC123	NCBITaxon:9606	Homo sapiens	MI:0326	protein	MI:0496	bait	MI:0915	physical association	MI:0004	affinity chromatography technology	biogrid:3746657	MI:0463	biogrid	MI:0463	biogrid	PMID:37314216
MI:0326	protein	MI:0496	bait	HGNC:1722	CDK1	NCBITaxon:9606	Homo sapiens	MI:0326	protein	MI:0498	prey	MI:0915	physical association	MI:0004	affinity chromatography technology	biogrid:3757046	MI:0463	biogrid	MI:0463	biogrid	PMID:37428466
MI:0326	protein	MI:0498	prey	HGNC:1722	CDK1	NCBITaxon:9606	Homo sapiens	MI:0326	protein	MI:0496	bait	MI:0915	physical association	MI:0004	affinity chromatography technology	biogrid:3757048	MI:0463	biogrid	MI:0463	biogrid	PMID:37428466
MI:0326	protein	MI:0498	prey	HGNC:1722	CDK1	NCBITaxon:9606	Homo sapiens	MI:0326	protein	MI:0496	bait	MI:0407	direct interaction	MI:0415	enzymatic study	biogrid:3757051	MI:0463	biogrid	MI:0463	biogrid	PMID:37428466
MI:0326	protein	MI:0498	prey	HGNC:1722	CDK1	NCBITaxon:9606	Homo sapiens	MI:0326	protein	MI:0496	bait	MI:0407	direct interaction	MI:0096	pull down	biogrid:3757047	MI:0463	biogrid	MI:0463	biogrid	PMID:37428466
MI:0326	protein	MI:0498	prey	HGNC:1818	CEACAM6	NCBITaxon:9606	Homo sapiens	MI:0326	protein	MI:0496	bait	MI:0915	physical association	MI:1313	proximity labelling technology	biogrid:3766011	MI:0463	biogrid	MI:0463	biogrid	PMID:39468006
MI:0326	protein	MI:0498	prey	RGD:2327	Cebpb	NCBITaxon:10116	Rattus norvegicus	MI:0326	protein	MI:0496	bait	MI:0407	direct interaction	MI:0686	unspecified method	biogrid:3709449	MI:0463	biogrid	MI:0463	biogrid	PMID:30884312
MI:0326	protein	MI:0498	prey	HGNC:1834	CEBPB	NCBITaxon:9606	Homo sapiens	MI:0326	protein	MI:0496	bait	MI:0915	physical association	MI:0004	affinity chromatography technology	biogrid:3710121	MI:0463	biogrid	MI:0463	biogrid	PMID:30884312
MI:0326	protein	MI:0498	prey	HGNC:1884	CFTR	NCBITaxon:9606	Homo sapiens	MI:0326	protein	MI:0496	bait	MI:0915	physical association	MI:0004	affinity chromatography technology	biogrid:2447936	MI:0463	biogrid	MI:0463	biogrid	PMID:26618866
MI:0326	protein	MI:0498	prey	HGNC:16171	CHMP4B	NCBITaxon:9606	Homo sapiens	MI:0326	protein	MI:0496	bait	MI:0915	physical association	MI:0004	affinity chromatography technology	biogrid:2825790	MI:0463	biogrid	MI:0463	biogrid	PMID:31586073
MI:0326	protein	MI:0498	prey	HGNC:1985	CIT	NCBITaxon:9606	Homo sapiens	MI:0326	protein	MI:0496	bait	MI:0915	physical association	MI:0004	affinity chromatography technology	biogrid:2823016	MI:0463	biogrid	MI:0463	biogrid	PMID:31586073
MI:0326	protein	MI:0498	prey	HGNC:11968	CNPY3	NCBITaxon:9606	Homo sapiens	MI:0326	protein	MI:0496	bait	MI:0915	physical association	MI:1313	proximity labelling technology	biogrid:3548731	MI:0463	biogrid	MI:0463	biogrid	PMID:36966971
MI:0326	protein	MI:0498	prey	HGNC:16812	COQ8A	NCBITaxon:9606	Homo sapiens	MI:0326	protein	MI:0496	bait	MI:0915	physical association	MI:0004	affinity chromatography technology	biogrid:3485079	MI:0463	biogrid	MI:0463	biogrid	PMID:32707033
MI:0326	protein	MI:0498	prey	HGNC:25302	COQ9	NCBITaxon:9606	Homo sapiens	MI:0326	protein	MI:0496	bait	MI:0915	physical association	MI:0004	affinity chromatography technology	biogrid:1525197	MI:0463	biogrid	MI:0463	biogrid	PMID:27499296
MI:0326	protein	MI:0498	prey	HGNC:7687	COXFA4	NCBITaxon:9606	Homo sapiens	MI:0326	protein	MI:0496	bait	MI:0915	physical association	MI:0004	affinity chromatography technology	biogrid:1525146	MI:0463	biogrid	MI:0463	biogrid	PMID:27499296
MI:0326	protein	MI:0498	prey	HGNC:29898	COXFA4L3	NCBITaxon:9606	Homo sapiens	MI:0326	protein	MI:0496	bait	MI:0915	physical association	MI:0004	affinity chromatography technology	biogrid:1525305	MI:0463	biogrid	MI:0463	biogrid	PMID:27499296
MI:0326	protein	MI:0496	bait	HGNC:21144	DSE	NCBITaxon:9606	Homo sapiens	MI:0326	protein	MI:0498	prey	MI:0407	direct interaction	MI:0018	two hybrid	biogrid:894557	MI:0463	biogrid	MI:0463	biogrid	PMID:21988832
MI:0326	protein	MI:0496	bait	HGNC:18967	EDEM1	NCBITaxon:9606	Homo sapiens	MI:0326	protein	MI:0498	prey	MI:0915	physical association	MI:0004	affinity chromatography technology	biogrid:1449644	MI:0463	biogrid	MI:0463	biogrid	PMID:26496610
MI:0326	protein	MI:0498	prey	HGNC:32961	EID3	NCBITaxon:9606	Homo sapiens	MI:0326	protein	MI:0496	bait	MI:0915	physical association	MI:0004	affinity chromatography technology	biogrid:3060449	MI:0463	biogrid	MI:0463	biogrid	PMID:33961781
MI:0326	protein	MI:0498	prey	HGNC:32961	EID3	NCBITaxon:9606	Homo sapiens	MI:0326	protein	MI:0496	bait	MI:0915	physical association	MI:0004	affinity chromatography technology	biogrid:1185805	MI:0463	biogrid	MI:0463	biogrid	PMID:26186194
MI:0326	protein	MI:0498	prey	HGNC:32961	EID3	NCBITaxon:9606	Homo sapiens	MI:0326	protein	MI:0496	bait	MI:0915	physical association	MI:0004	affinity chromatography technology	biogrid:2267362	MI:0463	biogrid	MI:0463	biogrid	PMID:28514442
MI:0320	ribonucleic acid	MI:0498	prey	HGNC:3312	ELAVL1	NCBITaxon:9606	Homo sapiens	MI:0326	protein	MI:0496	bait	MI:0915	physical association	MI:0004	affinity chromatography technology	biogrid:662851	MI:0463	biogrid	MI:0463	biogrid	PMID:19322201
MI:0326	protein	MI:0498	prey	HGNC:3758	FLOT2	NCBITaxon:9606	Homo sapiens	MI:0326	protein	MI:0496	bait	MI:0915	physical association	MI:1313	proximity labelling technology	biogrid:3836635	MI:0463	biogrid	MI:0463	biogrid	PMID:40896124
MI:0326	protein	MI:0498	prey	HGNC:24682	FLVCR1	NCBITaxon:9606	Homo sapiens	MI:0326	protein	MI:0496	bait	MI:0915	physical association	MI:0004	affinity chromatography technology	biogrid:3806223	MI:0463	biogrid	MI:0463	biogrid	PMID:40355756
MI:0326	protein	MI:0498	prey	HGNC:5023	FOXA3	NCBITaxon:9606	Homo sapiens	MI:0326	protein	MI:0496	bait	MI:0915	physical association	MI:0004	affinity chromatography technology	biogrid:1506711	MI:0463	biogrid	MI:0463	biogrid	PMID:25609649
MI:0326	protein	MI:0498	prey	HGNC:32448	FOXI2	NCBITaxon:9606	Homo sapiens	MI:0326	protein	MI:0496	bait	MI:0915	physical association	MI:0004	affinity chromatography technology	biogrid:1507570	MI:0463	biogrid	MI:0463	biogrid	PMID:25609649
MI:0326	protein	MI:0498	prey	HGNC:3816	FOXJ1	NCBITaxon:9606	Homo sapiens	MI:0326	protein	MI:0496	bait	MI:0915	physical association	MI:0004	affinity chromatography technology	biogrid:1507582	MI:0463	biogrid	MI:0463	biogrid	PMID:25609649
MI:0326	protein	MI:0498	prey	HGNC:1092	FOXL2	NCBITaxon:9606	Homo sapiens	MI:0326	protein	MI:0496	bait	MI:0915	physical association	MI:0004	affinity chromatography technology	biogrid:1509408	MI:0463	biogrid	MI:0463	biogrid	PMID:25609649
MI:0326	protein	MI:0498	prey	HGNC:20951	FOXQ1	NCBITaxon:9606	Homo sapiens	MI:0326	protein	MI:0496	bait	MI:0915	physical association	MI:0004	affinity chromatography technology	biogrid:1510170	MI:0463	biogrid	MI:0463	biogrid	PMID:25609649
MI:0326	protein	MI:0498	prey	HGNC:4394	GNAT2	NCBITaxon:9606	Homo sapiens	MI:0326	protein	MI:0496	bait	MI:0915	physical association	MI:0004	affinity chromatography technology	biogrid:3047013	MI:0463	biogrid	MI:0463	biogrid	PMID:33961781
MI:0326	protein	MI:0498	prey	HGNC:4394	GNAT2	NCBITaxon:9606	Homo sapiens	MI:0326	protein	MI:0496	bait	MI:0915	physical association	MI:0004	affinity chromatography technology	biogrid:1188873	MI:0463	biogrid	MI:0463	biogrid	PMID:26186194
MI:0326	protein	MI:0498	prey	HGNC:4394	GNAT2	NCBITaxon:9606	Homo sapiens	MI:0326	protein	MI:0496	bait	MI:0915	physical association	MI:0004	affinity chromatography technology	biogrid:2250097	MI:0463	biogrid	MI:0463	biogrid	PMID:28514442
MI:0326	protein	MI:0498	prey	HGNC:4466	GPR12	NCBITaxon:9606	Homo sapiens	MI:0326	protein	MI:0496	bait	MI:0915	physical association	MI:0004	affinity chromatography technology	biogrid:3117762	MI:0463	biogrid	MI:0463	biogrid	PMID:33961781
MI:0326	protein	MI:0496	bait	HGNC:4755	H2BC9	NCBITaxon:9606	Homo sapiens	MI:0326	protein	MI:0498	prey	MI:0915	physical association	MI:1313	proximity labelling technology	biogrid:2783503	MI:0463	biogrid	MI:0463	biogrid	PMID:30021884
MI:0326	protein	MI:0496	bait	HGNC:4821	HAT1	NCBITaxon:9606	Homo sapiens	MI:0326	protein	MI:0498	prey	MI:0915	physical association	MI:0004	affinity chromatography technology	biogrid:3850429	MI:0463	biogrid	MI:0463	biogrid	PMID:40050614
MI:0326	protein	MI:0498	prey	HGNC:4821	HAT1	NCBITaxon:9606	Homo sapiens	MI:0326	protein	MI:0496	bait	MI:0915	physical association	MI:0004	affinity chromatography technology	biogrid:3850432	MI:0463	biogrid	MI:0463	biogrid	PMID:40050614
MI:0326	protein	MI:0496	bait	HGNC:4821	HAT1	NCBITaxon:9606	Homo sapiens	MI:0326	protein	MI:0498	prey	MI:0915	physical association	MI:0004	affinity chromatography technology	biogrid:3850431	MI:0463	biogrid	MI:0463	biogrid	PMID:40050614
MI:0326	protein	MI:0498	prey	HGNC:14064	HDAC6	NCBITaxon:9606	Homo sapiens	MI:0326	protein	MI:0496	bait	MI:0915	physical association	MI:0004	affinity chromatography technology	biogrid:3414039	MI:0463	biogrid	MI:0463	biogrid	PMID:35676659
MI:0326	protein	MI:0498	prey	HGNC:4857	HDLBP	NCBITaxon:9606	Homo sapiens	MI:0326	protein	MI:0496	bait	MI:0915	physical association	MI:0004	affinity chromatography technology	biogrid:3515967	MI:0463	biogrid	MI:0463	biogrid	PMID:36244648
MI:0326	protein	MI:0498	prey	HGNC:29853	HECW2	NCBITaxon:9606	Homo sapiens	MI:0326	protein	MI:0496	bait	MI:0915	physical association	MI:0004	affinity chromatography technology	biogrid:914839	MI:0463	biogrid	MI:0463	biogrid	PMID:24163370
MI:0326	protein	MI:0498	prey	HGNC:13744	HERPUD1	NCBITaxon:9606	Homo sapiens	MI:0326	protein	MI:0496	bait	MI:0915	physical association	MI:0004	affinity chromatography technology	biogrid:3769004	MI:0463	biogrid	MI:0463	biogrid	PMID:37736299
MI:0326	protein	MI:0498	prey	HGNC:4933	HLA-C	NCBITaxon:9606	Homo sapiens	MI:0326	protein	MI:0496	bait	MI:0915	physical association	MI:0004	affinity chromatography technology	biogrid:3161615	MI:0463	biogrid	MI:0463	biogrid	PMID:33961781
MI:0326	protein	MI:0498	prey	HGNC:4935	HLA-DMB	NCBITaxon:9606	Homo sapiens	MI:0326	protein	MI:0496	bait	MI:0915	physical association	MI:0004	affinity chromatography technology	biogrid:3192217	MI:0463	biogrid	MI:0463	biogrid	PMID:33961781
MI:0326	protein	MI:0498	prey	HGNC:4942	HLA-DQA1	NCBITaxon:9606	Homo sapiens	MI:0326	protein	MI:0496	bait	MI:0915	physical association	MI:0004	affinity chromatography technology	biogrid:3148501	MI:0463	biogrid	MI:0463	biogrid	PMID:33961781
MI:0326	protein	MI:0498	prey	HGNC:5036	HNRNPD	NCBITaxon:9606	Homo sapiens	MI:0326	protein	MI:0496	bait	MI:0915	physical association	MI:0004	affinity chromatography technology	biogrid:1444435	MI:0463	biogrid	MI:0463	biogrid	PMID:26496610
MI:0326	protein	MI:0496	bait	HGNC:5044	HNRNPK	NCBITaxon:9606	Homo sapiens	MI:0326	protein	MI:0498	prey	MI:0915	physical association	MI:0030	cross-linking study	biogrid:3676857	MI:0463	biogrid	MI:0463	biogrid	PMID:34349018
MI:0326	protein	MI:0496	bait	HGNC:5047	HNRNPR	NCBITaxon:9606	Homo sapiens	MI:0326	protein	MI:0498	prey	MI:0915	physical association	MI:0030	cross-linking study	biogrid:3678643	MI:0463	biogrid	MI:0463	biogrid	PMID:34349018
MI:0326	protein	MI:0496	bait	HGNC:5048	HNRNPU	NCBITaxon:9606	Homo sapiens	MI:0326	protein	MI:0498	prey	MI:0915	physical association	MI:0030	cross-linking study	biogrid:3677353	MI:0463	biogrid	MI:0463	biogrid	PMID:34349018
MI:0326	protein	MI:0498	prey	HGNC:5173	HRAS	NCBITaxon:9606	Homo sapiens	MI:0326	protein	MI:0496	bait	MI:0915	physical association	MI:1313	proximity labelling technology	biogrid:2604046	MI:0463	biogrid	MI:0463	biogrid	PMID:30194290
MI:0326	protein	MI:0498	prey	HGNC:5208	HSD11B1	NCBITaxon:9606	Homo sapiens	MI:0326	protein	MI:0496	bait	MI:0915	physical association	MI:0004	affinity chromatography technology	biogrid:3174229	MI:0463	biogrid	MI:0463	biogrid	PMID:33961781
MI:0326	protein	MI:0496	bait	HGNC:5238	HSPA5	NCBITaxon:9606	Homo sapiens	MI:0326	protein	MI:0498	prey	MI:0915	physical association	MI:0030	cross-linking study	biogrid:3679327	MI:0463	biogrid	MI:0463	biogrid	PMID:34349018
MI:0326	protein	MI:0498	prey	HGNC:5241	HSPA8	NCBITaxon:9606	Homo sapiens	MI:0326	protein	MI:0496	bait	MI:0915	physical association	MI:0004	affinity chromatography technology	biogrid:3478562	MI:0463	biogrid	MI:0463	biogrid	PMID:32687490
MI:0326	protein	MI:0496	bait	HGNC:16637	HTATIP2	NCBITaxon:9606	Homo sapiens	MI:0326	protein	MI:0498	prey	MI:0915	physical association	MI:0004	affinity chromatography technology	biogrid:1526833	MI:0463	biogrid	MI:0463	biogrid	PMID:21252234
MI:0326	protein	MI:0498	prey	HGNC:16637	HTATIP2	NCBITaxon:9606	Homo sapiens	MI:0326	protein	MI:0496	bait	MI:0915	physical association	MI:0004	affinity chromatography technology	biogrid:1526830	MI:0463	biogrid	MI:0463	biogrid	PMID:21252234
MI:0326	protein	MI:0496	bait	HGNC:16637	HTATIP2	NCBITaxon:9606	Homo sapiens	MI:0326	protein	MI:0498	prey	MI:0407	direct interaction	MI:0090	protein complementation assay	biogrid:1526841	MI:0463	biogrid	MI:0463	biogrid	PMID:21252234
MI:0326	protein	MI:0498	prey	HGNC:16637	HTATIP2	NCBITaxon:9606	Homo sapiens	MI:0326	protein	MI:0496	bait	MI:0407	direct interaction	MI:0096	pull down	biogrid:1526843	MI:0463	biogrid	MI:0463	biogrid	PMID:21252234
MI:0326	protein	MI:0498	prey	HGNC:5541	IGHM	NCBITaxon:9606	Homo sapiens	MI:0326	protein	MI:0496	bait	MI:0915	physical association	MI:0004	affinity chromatography technology	biogrid:3047609	MI:0463	biogrid	MI:0463	biogrid	PMID:33961781
MI:0326	protein	MI:0496	bait	HGNC:13890	ITCH	NCBITaxon:9606	Homo sapiens	MI:0326	protein	MI:0498	prey	MI:0915	physical association	MI:0004	affinity chromatography technology	biogrid:3850435	MI:0463	biogrid	MI:0463	biogrid	PMID:40050614
MI:0326	protein	MI:0498	prey	HGNC:6272	KCNK1	NCBITaxon:9606	Homo sapiens	MI:0326	protein	MI:0496	bait	MI:0915	physical association	MI:0004	affinity chromatography technology	biogrid:3187336	MI:0463	biogrid	MI:0463	biogrid	PMID:33961781
MI:0326	protein	MI:0498	prey	HGNC:19181	KIF14	NCBITaxon:9606	Homo sapiens	MI:0326	protein	MI:0496	bait	MI:0915	physical association	MI:0004	affinity chromatography technology	biogrid:2829369	MI:0463	biogrid	MI:0463	biogrid	PMID:31586073
MI:0326	protein	MI:0498	prey	HGNC:9787	KIF20A	NCBITaxon:9606	Homo sapiens	MI:0326	protein	MI:0496	bait	MI:0915	physical association	MI:0004	affinity chromatography technology	biogrid:2831525	MI:0463	biogrid	MI:0463	biogrid	PMID:31586073
MI:0326	protein	MI:0498	prey	HGNC:6392	KIF23	NCBITaxon:9606	Homo sapiens	MI:0326	protein	MI:0496	bait	MI:0915	physical association	MI:0004	affinity chromatography technology	biogrid:2832124	MI:0463	biogrid	MI:0463	biogrid	PMID:31586073
MI:0326	protein	MI:0498	prey	HGNC:6374	KLRC1	NCBITaxon:9606	Homo sapiens	MI:0326	protein	MI:0496	bait	MI:0915	physical association	MI:0004	affinity chromatography technology	biogrid:3196069	MI:0463	biogrid	MI:0463	biogrid	PMID:33961781
MI:0326	protein	MI:0498	prey	HGNC:6407	KRAS	NCBITaxon:9606	Homo sapiens	MI:0326	protein	MI:0496	bait	MI:0915	physical association	MI:1313	proximity labelling technology	biogrid:2604567	MI:0463	biogrid	MI:0463	biogrid	PMID:30194290
MI:0326	protein	MI:0498	prey	HGNC:17337	LCN6	NCBITaxon:9606	Homo sapiens	MI:0326	protein	MI:0496	bait	MI:0915	physical association	MI:0004	affinity chromatography technology	biogrid:3162055	MI:0463	biogrid	MI:0463	biogrid	PMID:33961781
MI:0326	protein	MI:0498	prey	HGNC:6847	MAP2K7	NCBITaxon:9606	Homo sapiens	MI:0326	protein	MI:0496	bait	MI:0915	physical association	MI:0004	affinity chromatography technology	biogrid:3480494	MI:0463	biogrid	MI:0463	biogrid	PMID:32707033
MI:0326	protein	MI:0498	prey	HGNC:32068	MICOS10	NCBITaxon:9606	Homo sapiens	MI:0326	protein	MI:0496	bait	MI:0915	physical association	MI:0004	affinity chromatography technology	biogrid:591924	MI:0463	biogrid	MI:0463	biogrid	PMID:22114354
MI:0326	protein	MI:0498	prey	HGNC:7154	MME	NCBITaxon:9606	Homo sapiens	MI:0326	protein	MI:0496	bait	MI:0915	physical association	MI:0004	affinity chromatography technology	biogrid:2253238	MI:0463	biogrid	MI:0463	biogrid	PMID:28514442
MI:0326	protein	MI:0498	prey	HGNC:7154	MME	NCBITaxon:9606	Homo sapiens	MI:0326	protein	MI:0496	bait	MI:0915	physical association	MI:0004	affinity chromatography technology	biogrid:3046612	MI:0463	biogrid	MI:0463	biogrid	PMID:33961781
MI:0326	protein	MI:0496	bait	HGNC:14504	MRPS15	NCBITaxon:9606	Homo sapiens	MI:0326	protein	MI:0498	prey	MI:0915	physical association	MI:0004	affinity chromatography technology	biogrid:1455672	MI:0463	biogrid	MI:0463	biogrid	PMID:26496610
MI:0326	protein	MI:0498	prey	HGNC:17586	MTCH1	NCBITaxon:9606	Homo sapiens	MI:0326	protein	MI:0496	bait	MI:0915	physical association	MI:1313	proximity labelling technology	biogrid:2854973	MI:0463	biogrid	MI:0463	biogrid	PMID:32877691
MI:0326	protein	MI:0498	prey	HGNC:26190	MTMR14	NCBITaxon:9606	Homo sapiens	MI:0326	protein	MI:0496	bait	MI:0915	physical association	MI:0004	affinity chromatography technology	biogrid:2213990	MI:0463	biogrid	MI:0463	biogrid	PMID:27880917
MI:0326	protein	MI:0498	prey	HGNC:26190	MTMR14	NCBITaxon:9606	Homo sapiens	MI:0326	protein	MI:0496	bait	MI:0915	physical association	MI:0004	affinity chromatography technology	biogrid:2648797	MI:0463	biogrid	MI:0463	biogrid	PMID:25659891
MI:0326	protein	MI:0498	prey	HGNC:7553	MYC	NCBITaxon:9606	Homo sapiens	MI:0326	protein	MI:0496	bait	MI:0915	physical association	MI:0004	affinity chromatography technology	biogrid:2541155	MI:0463	biogrid	MI:0463	biogrid	PMID:29467282
MI:0320	ribonucleic acid	MI:0498	prey	RefSeq:YP_009724397	N	NCBITaxon:2697049	SARS-CoV-2	MI:0326	protein	MI:0496	bait	MI:0915	physical association	MI:0004	affinity chromatography technology	biogrid:3777866	MI:0463	biogrid	MI:0463	biogrid	PMID:38043095
MI:0326	protein	MI:0498	prey	HGNC:7631	NAGA	NCBITaxon:9606	Homo sapiens	MI:0326	protein	MI:0496	bait	MI:0915	physical association	MI:0004	affinity chromatography technology	biogrid:3074839	MI:0463	biogrid	MI:0463	biogrid	PMID:33961781
MI:0326	protein	MI:0496	bait	HGNC:7728	NEDD4L	NCBITaxon:9606	Homo sapiens	MI:0326	protein	MI:0498	prey	MI:0915	physical association	MI:0004	affinity chromatography technology	biogrid:3850438	MI:0463	biogrid	MI:0463	biogrid	PMID:40050614
MI:0326	protein	MI:0498	prey	HGNC:7857	NMT1	NCBITaxon:9606	Homo sapiens	MI:0326	protein	MI:0496	bait	MI:0403	colocalization	MI:0401	biochemical	biogrid:1258097	MI:0463	biogrid	MI:0463	biogrid	PMID:26344197
MI:0326	protein	MI:0498	prey	HGNC:14124	NPRL3	NCBITaxon:9606	Homo sapiens	MI:0326	protein	MI:0496	bait	MI:0915	physical association	MI:0004	affinity chromatography technology	biogrid:3173720	MI:0463	biogrid	MI:0463	biogrid	PMID:33961781
MI:0326	protein	MI:0498	prey	HGNC:7978	NR3C1	NCBITaxon:9606	Homo sapiens	MI:0326	protein	MI:0496	bait	MI:0915	physical association	MI:1313	proximity labelling technology	biogrid:2933465	MI:0463	biogrid	MI:0463	biogrid	PMID:31182584
MI:0326	protein	MI:0498	prey	HGNC:7978	NR3C1	NCBITaxon:9606	Homo sapiens	MI:0326	protein	MI:0496	bait	MI:0915	physical association	MI:0004	affinity chromatography technology	biogrid:3312738	MI:0463	biogrid	MI:0463	biogrid	PMID:35124280
MI:0326	protein	MI:0498	prey	HGNC:7989	NRAS	NCBITaxon:9606	Homo sapiens	MI:0326	protein	MI:0496	bait	MI:0915	physical association	MI:1313	proximity labelling technology	biogrid:2604188	MI:0463	biogrid	MI:0463	biogrid	PMID:30194290
MI:0326	protein	MI:0498	prey	HGNC:8004	NRP1	NCBITaxon:9606	Homo sapiens	MI:0326	protein	MI:0496	bait	MI:0915	physical association	MI:0004	affinity chromatography technology	biogrid:3206451	MI:0463	biogrid	MI:0463	biogrid	PMID:34709727
MI:0326	protein	MI:0498	prey	RefSeq:YP_009725307	nsp12	NCBITaxon:2697049	SARS-CoV-2	MI:0326	protein	MI:0496	bait	MI:0915	physical association	MI:1313	proximity labelling technology	biogrid:3874092	MI:0463	biogrid	MI:0463	biogrid	PMID:39653747
MI:0326	protein	MI:0498	prey	HGNC:8033	NTRK3	NCBITaxon:9606	Homo sapiens	MI:0326	protein	MI:0496	bait	MI:0915	physical association	MI:0004	affinity chromatography technology	biogrid:3505898	MI:0463	biogrid	MI:0463	biogrid	PMID:35384245
MI:0326	protein	MI:0498	prey	HGNC:8042	NUBP2	NCBITaxon:9606	Homo sapiens	MI:0326	protein	MI:0496	bait	MI:0915	physical association	MI:0004	affinity chromatography technology	biogrid:3194482	MI:0463	biogrid	MI:0463	biogrid	PMID:33961781
MI:0320	ribonucleic acid	MI:0498	prey	HGNC:13870	NUDT21	NCBITaxon:9606	Homo sapiens	MI:0326	protein	MI:0496	bait	MI:0915	physical association	MI:0004	affinity chromatography technology	biogrid:3878303	MI:0463	biogrid	MI:0463	biogrid	PMID:36138187
MI:0326	protein	MI:0498	prey	HGNC:8155	OPRL1	NCBITaxon:9606	Homo sapiens	MI:0326	protein	MI:0496	bait	MI:0915	physical association	MI:0004	affinity chromatography technology	biogrid:3071882	MI:0463	biogrid	MI:0463	biogrid	PMID:33961781
MI:0326	protein	MI:0498	prey	HGNC:25896	ORAI1	NCBITaxon:9606	Homo sapiens	MI:0326	protein	MI:0496	bait	MI:0915	physical association	MI:0004	affinity chromatography technology	biogrid:3034921	MI:0463	biogrid	MI:0463	biogrid	PMID:33961781
MI:0326	protein	MI:0498	prey	RefSeq:YP_009724395	ORF7a	NCBITaxon:2697049	SARS-CoV-2	MI:0326	protein	MI:0496	bait	MI:0915	physical association	MI:0004	affinity chromatography technology	biogrid:3210255	MI:0463	biogrid	MI:0463	biogrid	PMID:34709727
MI:0320	ribonucleic acid	MI:0498	prey	RefSeq:YP_009724396	ORF8	NCBITaxon:2697049	SARS-CoV-2	MI:0326	protein	MI:0496	bait	MI:0915	physical association	MI:0004	affinity chromatography technology	biogrid:3777173	MI:0463	biogrid	MI:0463	biogrid	PMID:38043095
MI:0326	protein	MI:0498	prey	RefSeq:P0DTD2	ORF9b	NCBITaxon:2697049	SARS-CoV-2	MI:0326	protein	MI:0496	bait	MI:0915	physical association	MI:0004	affinity chromatography technology	biogrid:3802599	MI:0463	biogrid	MI:0463	biogrid	PMID:40593736
MI:0326	protein	MI:0498	prey	HGNC:8912	PHB1	NCBITaxon:9606	Homo sapiens	MI:0326	protein	MI:0496	bait	MI:0915	physical association	MI:0004	affinity chromatography technology	biogrid:2592775	MI:0463	biogrid	MI:0463	biogrid	PMID:27025967
MI:0326	protein	MI:0498	prey	HGNC:14339	PLEKHA4	NCBITaxon:9606	Homo sapiens	MI:0326	protein	MI:0496	bait	MI:0915	physical association	MI:0004	affinity chromatography technology	biogrid:2748452	MI:0463	biogrid	MI:0463	biogrid	PMID:31091453
MI:0326	protein	MI:0498	prey	HGNC:9113	PML	NCBITaxon:9606	Homo sapiens	MI:0326	protein	MI:0496	bait	MI:0915	physical association	MI:0004	affinity chromatography technology	biogrid:3643796	MI:0463	biogrid	MI:0463	biogrid	PMID:36880596
MI:0326	protein	MI:0498	prey	HGNC:26267	POMK	NCBITaxon:9606	Homo sapiens	MI:0326	protein	MI:0496	bait	MI:0915	physical association	MI:0004	affinity chromatography technology	biogrid:3486577	MI:0463	biogrid	MI:0463	biogrid	PMID:32707033
MI:0326	protein	MI:0498	prey	HGNC:9298	PPP1R9B	NCBITaxon:9606	Homo sapiens	MI:0326	protein	MI:0496	bait	MI:0915	physical association	MI:0004	affinity chromatography technology	biogrid:3495907	MI:0463	biogrid	MI:0463	biogrid	PMID:34591612
MI:0326	protein	MI:0498	prey	HGNC:9395	PRKCB	NCBITaxon:9606	Homo sapiens	MI:0326	protein	MI:0496	bait	MI:0407	direct interaction	MI:0415	enzymatic study	biogrid:3714837	MI:0463	biogrid	MI:0463	biogrid	PMID:35027735
MI:0326	protein	MI:0496	bait	HGNC:9395	PRKCB	NCBITaxon:9606	Homo sapiens	MI:0326	protein	MI:0498	prey	MI:0915	physical association	MI:0004	affinity chromatography technology	biogrid:3714836	MI:0463	biogrid	MI:0463	biogrid	PMID:35027735
MI:0326	protein	MI:0498	prey	HGNC:8607	PRKN	NCBITaxon:9606	Homo sapiens	MI:0326	protein	MI:0496	bait	MI:0915	physical association	MI:0004	affinity chromatography technology	biogrid:3402002	MI:0463	biogrid	MI:0463	biogrid	PMID:35509820
MI:0326	protein	MI:0498	prey	HGNC:8607	PRKN	NCBITaxon:9606	Homo sapiens	MI:0326	protein	MI:0496	bait	MI:0915	physical association	MI:0004	affinity chromatography technology	biogrid:855885	MI:0463	biogrid	MI:0463	biogrid	PMID:23503661
MI:0326	protein	MI:0498	prey	HGNC:8607	PRKN	NCBITaxon:9606	Homo sapiens	MI:0326	protein	MI:0496	bait	MI:0915	physical association	MI:0004	affinity chromatography technology	biogrid:3465020	MI:0463	biogrid	MI:0463	biogrid	PMID:35256949
MI:0326	protein	MI:0498	prey	HGNC:26965	PTPMT1	NCBITaxon:9606	Homo sapiens	MI:0326	protein	MI:0496	bait	MI:0915	physical association	MI:0004	affinity chromatography technology	biogrid:1525275	MI:0463	biogrid	MI:0463	biogrid	PMID:27499296
MI:0326	protein	MI:0498	prey	HGNC:23797	QTRT1	NCBITaxon:9606	Homo sapiens	MI:0326	protein	MI:0496	bait	MI:0915	physical association	MI:0004	affinity chromatography technology	biogrid:3187426	MI:0463	biogrid	MI:0463	biogrid	PMID:33961781
MI:0326	protein	MI:0496	bait	HGNC:9783	RAB5A	NCBITaxon:9606	Homo sapiens	MI:0326	protein	MI:0498	prey	MI:0915	physical association	MI:0004	affinity chromatography technology	biogrid:1526837	MI:0463	biogrid	MI:0463	biogrid	PMID:21252234
MI:0326	protein	MI:0498	prey	HGNC:9783	RAB5A	NCBITaxon:9606	Homo sapiens	MI:0326	protein	MI:0496	bait	MI:0915	physical association	MI:0004	affinity chromatography technology	biogrid:1526835	MI:0463	biogrid	MI:0463	biogrid	PMID:21252234
MI:0326	protein	MI:0498	prey	HGNC:9788	RAB7A	NCBITaxon:9606	Homo sapiens	MI:0326	protein	MI:0496	bait	MI:0915	physical association	MI:1313	proximity labelling technology	biogrid:3379332	MI:0463	biogrid	MI:0463	biogrid	PMID:34432599
MI:0326	protein	MI:0498	prey	HGNC:9801	RAC1	NCBITaxon:9606	Homo sapiens	MI:0326	protein	MI:0496	bait	MI:0915	physical association	MI:1313	proximity labelling technology	biogrid:3860991	MI:0463	biogrid	MI:0463	biogrid	PMID:41306285
MI:0326	protein	MI:0498	prey	HGNC:9829	RAF1	NCBITaxon:9606	Homo sapiens	MI:0326	protein	MI:0496	bait	MI:0915	physical association	MI:0004	affinity chromatography technology	biogrid:3516734	MI:0463	biogrid	MI:0463	biogrid	PMID:36244648
MI:0326	protein	MI:0498	prey	HGNC:667	RHOA	NCBITaxon:9606	Homo sapiens	MI:0326	protein	MI:0496	bait	MI:0915	physical association	MI:0004	affinity chromatography technology	biogrid:3337076	MI:0463	biogrid	MI:0463	biogrid	PMID:31871319
MI:0326	protein	MI:0498	prey	HGNC:668	RHOB	NCBITaxon:9606	Homo sapiens	MI:0326	protein	MI:0496	bait	MI:0915	physical association	MI:1313	proximity labelling technology	biogrid:3003972	MI:0463	biogrid	MI:0463	biogrid	PMID:34079125
MI:0326	protein	MI:0498	prey	HGNC:668	RHOB	NCBITaxon:9606	Homo sapiens	MI:0326	protein	MI:0496	bait	MI:0915	physical association	MI:0004	affinity chromatography technology	biogrid:3334157	MI:0463	biogrid	MI:0463	biogrid	PMID:31871319
MI:0326	protein	MI:0498	prey	HGNC:28611	RICTOR	NCBITaxon:9606	Homo sapiens	MI:0326	protein	MI:0496	bait	MI:0915	physical association	MI:0004	affinity chromatography technology	biogrid:3589859	MI:0463	biogrid	MI:0463	biogrid	PMID:37120454
MI:0326	protein	MI:0498	prey	HGNC:24326	RMC1	NCBITaxon:9606	Homo sapiens	MI:0326	protein	MI:0496	bait	MI:0915	physical association	MI:0004	affinity chromatography technology	biogrid:2889089	MI:0463	biogrid	MI:0463	biogrid	PMID:33144569
MI:0326	protein	MI:0498	prey	HGNC:10067	RNF4	NCBITaxon:9606	Homo sapiens	MI:0326	protein	MI:0496	bait	MI:0915	physical association	MI:0004	affinity chromatography technology	biogrid:2936333	MI:0463	biogrid	MI:0463	biogrid	PMID:32521226
MI:0326	protein	MI:0498	prey	HGNC:26783	RNF185	NCBITaxon:9606	Homo sapiens	MI:0326	protein	MI:0496	bait	MI:0915	physical association	MI:0004	affinity chromatography technology	biogrid:2954388	MI:0463	biogrid	MI:0463	biogrid	PMID:32614325
MI:0326	protein	MI:0498	prey	HGNC:10289	RPA1	NCBITaxon:9606	Homo sapiens	MI:0326	protein	MI:0496	bait	MI:0915	physical association	MI:1313	proximity labelling technology	biogrid:3631240	MI:0463	biogrid	MI:0463	biogrid	PMID:37827155
MI:0326	protein	MI:0498	prey	HGNC:10290	RPA2	NCBITaxon:9606	Homo sapiens	MI:0326	protein	MI:0496	bait	MI:0915	physical association	MI:1313	proximity labelling technology	biogrid:3634382	MI:0463	biogrid	MI:0463	biogrid	PMID:37827155
MI:0326	protein	MI:0498	prey	HGNC:10291	RPA3	NCBITaxon:9606	Homo sapiens	MI:0326	protein	MI:0496	bait	MI:0915	physical association	MI:1313	proximity labelling technology	biogrid:3637511	MI:0463	biogrid	MI:0463	biogrid	PMID:37827155
MI:0326	protein	MI:0498	prey	HGNC:10382	RPN2	NCBITaxon:9606	Homo sapiens	MI:0326	protein	MI:0496	bait	MI:0915	physical association	MI:0004	affinity chromatography technology	biogrid:3520372	MI:0463	biogrid	MI:0463	biogrid	PMID:36168628
MI:0326	protein	MI:0498	prey	HGNC:13437	RSPH14	NCBITaxon:9606	Homo sapiens	MI:0326	protein	MI:0496	bait	MI:0915	physical association	MI:0004	affinity chromatography technology	biogrid:3160954	MI:0463	biogrid	MI:0463	biogrid	PMID:33961781
MI:0326	protein	MI:0498	prey	HGNC:17860	SERBP1	NCBITaxon:9606	Homo sapiens	MI:0326	protein	MI:0496	bait	MI:0915	physical association	MI:0004	affinity chromatography technology	biogrid:3729043	MI:0463	biogrid	MI:0463	biogrid	PMID:37223481
MI:0326	protein	MI:0498	prey	HGNC:10823	SH3BGRL	NCBITaxon:9606	Homo sapiens	MI:0326	protein	MI:0496	bait	MI:0915	physical association	MI:0004	affinity chromatography technology	biogrid:2781368	MI:0463	biogrid	MI:0463	biogrid	PMID:31980649
MI:0326	protein	MI:0498	prey	HGNC:10833	SH3GLB1	NCBITaxon:9606	Homo sapiens	MI:0326	protein	MI:0496	bait	MI:0915	physical association	MI:0004	affinity chromatography technology	biogrid:1526838	MI:0463	biogrid	MI:0463	biogrid	PMID:21252234
MI:0326	protein	MI:0498	prey	HGNC:14931	SIRT3	NCBITaxon:9606	Homo sapiens	MI:0326	protein	MI:0496	bait	MI:0915	physical association	MI:0004	affinity chromatography technology	biogrid:3850427	MI:0463	biogrid	MI:0463	biogrid	PMID:40050614
MI:0326	protein	MI:0496	bait	HGNC:14931	SIRT3	NCBITaxon:9606	Homo sapiens	MI:0326	protein	MI:0498	prey	MI:0915	physical association	MI:0004	affinity chromatography technology	biogrid:3850428	MI:0463	biogrid	MI:0463	biogrid	PMID:40050614
MI:0326	protein	MI:0498	prey	HGNC:10939	SLC1A1	NCBITaxon:9606	Homo sapiens	MI:0326	protein	MI:0496	bait	MI:0915	physical association	MI:0004	affinity chromatography technology	biogrid:3147382	MI:0463	biogrid	MI:0463	biogrid	PMID:33961781
MI:0326	protein	MI:0496	bait	HGNC:10943	SLC1A5	NCBITaxon:9606	Homo sapiens	MI:0326	protein	MI:0498	prey	MI:0915	physical association	MI:0004	affinity chromatography technology	biogrid:1447253	MI:0463	biogrid	MI:0463	biogrid	PMID:26496610
MI:0326	protein	MI:0498	prey	HGNC:11005	SLC2A1	NCBITaxon:9606	Homo sapiens	MI:0326	protein	MI:0496	bait	MI:0915	physical association	MI:0004	affinity chromatography technology	biogrid:3160506	MI:0463	biogrid	MI:0463	biogrid	PMID:33961781
MI:0326	protein	MI:0498	prey	HGNC:11010	SLC2A5	NCBITaxon:9606	Homo sapiens	MI:0326	protein	MI:0496	bait	MI:0915	physical association	MI:0004	affinity chromatography technology	biogrid:3813698	MI:0463	biogrid	MI:0463	biogrid	PMID:40355756
MI:0326	protein	MI:0498	prey	HGNC:11055	SLC6A8	NCBITaxon:9606	Homo sapiens	MI:0326	protein	MI:0496	bait	MI:0915	physical association	MI:0004	affinity chromatography technology	biogrid:3821765	MI:0463	biogrid	MI:0463	biogrid	PMID:40355756
MI:0326	protein	MI:0498	prey	HGNC:13621	SLC6A15	NCBITaxon:9606	Homo sapiens	MI:0326	protein	MI:0496	bait	MI:0915	physical association	MI:0004	affinity chromatography technology	biogrid:3114042	MI:0463	biogrid	MI:0463	biogrid	PMID:33961781
MI:0326	protein	MI:0498	prey	HGNC:13621	SLC6A15	NCBITaxon:9606	Homo sapiens	MI:0326	protein	MI:0496	bait	MI:0915	physical association	MI:0004	affinity chromatography technology	biogrid:2260617	MI:0463	biogrid	MI:0463	biogrid	PMID:28514442
MI:0326	protein	MI:0498	prey	HGNC:13621	SLC6A15	NCBITaxon:9606	Homo sapiens	MI:0326	protein	MI:0496	bait	MI:0915	physical association	MI:0004	affinity chromatography technology	biogrid:3821426	MI:0463	biogrid	MI:0463	biogrid	PMID:40355756
MI:0326	protein	MI:0498	prey	HGNC:10920	SLC15A1	NCBITaxon:9606	Homo sapiens	MI:0326	protein	MI:0496	bait	MI:0915	physical association	MI:0004	affinity chromatography technology	biogrid:2267221	MI:0463	biogrid	MI:0463	biogrid	PMID:28514442
MI:0326	protein	MI:0498	prey	HGNC:10920	SLC15A1	NCBITaxon:9606	Homo sapiens	MI:0326	protein	MI:0496	bait	MI:0915	physical association	MI:0004	affinity chromatography technology	biogrid:3104906	MI:0463	biogrid	MI:0463	biogrid	PMID:33961781
MI:0326	protein	MI:0498	prey	HGNC:10963	SLC22A1	NCBITaxon:9606	Homo sapiens	MI:0326	protein	MI:0496	bait	MI:0915	physical association	MI:0004	affinity chromatography technology	biogrid:3811232	MI:0463	biogrid	MI:0463	biogrid	PMID:40355756
MI:0326	protein	MI:0498	prey	HGNC:10966	SLC22A2	NCBITaxon:9606	Homo sapiens	MI:0326	protein	MI:0496	bait	MI:0915	physical association	MI:0004	affinity chromatography technology	biogrid:3095187	MI:0463	biogrid	MI:0463	biogrid	PMID:33961781
MI:0326	protein	MI:0498	prey	HGNC:10969	SLC22A5	NCBITaxon:9606	Homo sapiens	MI:0326	protein	MI:0496	bait	MI:0915	physical association	MI:0004	affinity chromatography technology	biogrid:3811733	MI:0463	biogrid	MI:0463	biogrid	PMID:40355756
MI:0326	protein	MI:0498	prey	HGNC:16261	SLC22A9	NCBITaxon:9606	Homo sapiens	MI:0326	protein	MI:0496	bait	MI:0915	physical association	MI:0004	affinity chromatography technology	biogrid:3169517	MI:0463	biogrid	MI:0463	biogrid	PMID:33961781
MI:0326	protein	MI:0498	prey	HGNC:11016	SLC31A1	NCBITaxon:9606	Homo sapiens	MI:0326	protein	MI:0496	bait	MI:0915	physical association	MI:0004	affinity chromatography technology	biogrid:3140546	MI:0463	biogrid	MI:0463	biogrid	PMID:33961781
MI:0326	protein	MI:0498	prey	HGNC:20644	SLC37A2	NCBITaxon:9606	Homo sapiens	MI:0326	protein	MI:0496	bait	MI:0915	physical association	MI:0004	affinity chromatography technology	biogrid:3817412	MI:0463	biogrid	MI:0463	biogrid	PMID:40355756
MI:0326	protein	MI:0498	prey	HGNC:17128	SLC39A3	NCBITaxon:9606	Homo sapiens	MI:0326	protein	MI:0496	bait	MI:0915	physical association	MI:0004	affinity chromatography technology	biogrid:3818431	MI:0463	biogrid	MI:0463	biogrid	PMID:40355756
MI:0326	protein	MI:0498	prey	HGNC:17129	SLC39A4	NCBITaxon:9606	Homo sapiens	MI:0326	protein	MI:0496	bait	MI:0915	physical association	MI:0004	affinity chromatography technology	biogrid:3818489	MI:0463	biogrid	MI:0463	biogrid	PMID:40355756
MI:0326	protein	MI:0498	prey	HGNC:20862	SLC39A8	NCBITaxon:9606	Homo sapiens	MI:0326	protein	MI:0496	bait	MI:0915	physical association	MI:0004	affinity chromatography technology	biogrid:3818937	MI:0463	biogrid	MI:0463	biogrid	PMID:40355756
MI:0326	protein	MI:0498	prey	HGNC:20860	SLC39A12	NCBITaxon:9606	Homo sapiens	MI:0326	protein	MI:0496	bait	MI:0915	physical association	MI:0004	affinity chromatography technology	biogrid:3817948	MI:0463	biogrid	MI:0463	biogrid	PMID:40355756
MI:0326	protein	MI:0498	prey	HGNC:20860	SLC39A12	NCBITaxon:9606	Homo sapiens	MI:0326	protein	MI:0496	bait	MI:0915	physical association	MI:0004	affinity chromatography technology	biogrid:2270734	MI:0463	biogrid	MI:0463	biogrid	PMID:28514442
MI:0326	protein	MI:0498	prey	HGNC:20860	SLC39A12	NCBITaxon:9606	Homo sapiens	MI:0326	protein	MI:0496	bait	MI:0915	physical association	MI:0004	affinity chromatography technology	biogrid:3136136	MI:0463	biogrid	MI:0463	biogrid	PMID:33961781
MI:0326	protein	MI:0498	prey	HGNC:20858	SLC39A14	NCBITaxon:9606	Homo sapiens	MI:0326	protein	MI:0496	bait	MI:0915	physical association	MI:0004	affinity chromatography technology	biogrid:3818176	MI:0463	biogrid	MI:0463	biogrid	PMID:40355756
MI:0326	protein	MI:0496	bait	HGNC:11098	SMARCA2	NCBITaxon:9606	Homo sapiens	MI:0326	protein	MI:0498	prey	MI:0915	physical association	MI:0030	cross-linking study	biogrid:3706957	MI:0463	biogrid	MI:0463	biogrid	PMID:37071682
MI:0326	protein	MI:0498	prey	HGNC:18514	SPART	NCBITaxon:9606	Homo sapiens	MI:0326	protein	MI:0496	bait	MI:0915	physical association	MI:0004	affinity chromatography technology	biogrid:571421	MI:0463	biogrid	MI:0463	biogrid	PMID:19765186
MI:0326	protein	MI:0498	prey	HGNC:9361	SRGN	NCBITaxon:9606	Homo sapiens	MI:0326	protein	MI:0496	bait	MI:0915	physical association	MI:0004	affinity chromatography technology	biogrid:3853397	MI:0463	biogrid	MI:0463	biogrid	PMID:40140646
MI:0326	protein	MI:0498	prey	HGNC:11450	SUCLG2	NCBITaxon:9606	Homo sapiens	MI:0326	protein	MI:0496	bait	MI:0915	physical association	MI:0004	affinity chromatography technology	biogrid:3866299	MI:0463	biogrid	MI:0463	biogrid	PMID:41249152
MI:0326	protein	MI:0498	prey	HGNC:16874	SV2B	NCBITaxon:9606	Homo sapiens	MI:0326	protein	MI:0496	bait	MI:0915	physical association	MI:0004	affinity chromatography technology	biogrid:3824007	MI:0463	biogrid	MI:0463	biogrid	PMID:40355756
MI:0326	protein	MI:0496	bait	HGNC:16918	SYNCRIP	NCBITaxon:9606	Homo sapiens	MI:0326	protein	MI:0498	prey	MI:0915	physical association	MI:0030	cross-linking study	biogrid:3679373	MI:0463	biogrid	MI:0463	biogrid	PMID:34349018
MI:0326	protein	MI:0496	bait	HGNC:20738	SYVN1	NCBITaxon:9606	Homo sapiens	MI:0326	protein	MI:0498	prey	MI:0915	physical association	MI:0004	affinity chromatography technology	biogrid:3711896	MI:0463	biogrid	MI:0463	biogrid	PMID:36947996
MI:0326	protein	MI:0498	prey	HGNC:1309	TBC1D22A	NCBITaxon:9606	Homo sapiens	MI:0326	protein	MI:0496	bait	MI:0915	physical association	MI:0004	affinity chromatography technology	biogrid:3055785	MI:0463	biogrid	MI:0463	biogrid	PMID:33961781
MI:0326	protein	MI:0498	prey	HGNC:1309	TBC1D22A	NCBITaxon:9606	Homo sapiens	MI:0326	protein	MI:0496	bait	MI:0915	physical association	MI:0004	affinity chromatography technology	biogrid:1194705	MI:0463	biogrid	MI:0463	biogrid	PMID:26186194
MI:0326	protein	MI:0498	prey	HGNC:1309	TBC1D22A	NCBITaxon:9606	Homo sapiens	MI:0326	protein	MI:0496	bait	MI:0915	physical association	MI:0004	affinity chromatography technology	biogrid:2254681	MI:0463	biogrid	MI:0463	biogrid	PMID:28514442
MI:0326	protein	MI:0498	prey	HGNC:11773	TGFBR2	NCBITaxon:9606	Homo sapiens	MI:0326	protein	MI:0496	bait	MI:0915	physical association	MI:0004	affinity chromatography technology	biogrid:2594306	MI:0463	biogrid	MI:0463	biogrid	PMID:28443643
MI:0326	protein	MI:0496	bait	HGNC:17949	TJAP1	NCBITaxon:9606	Homo sapiens	MI:0326	protein	MI:0498	prey	MI:0915	physical association	MI:0004	affinity chromatography technology	biogrid:1457282	MI:0463	biogrid	MI:0463	biogrid	PMID:26496610
MI:0326	protein	MI:0498	prey	HGNC:24677	TMEM150A	NCBITaxon:9606	Homo sapiens	MI:0326	protein	MI:0496	bait	MI:0915	physical association	MI:0004	affinity chromatography technology	biogrid:3163565	MI:0463	biogrid	MI:0463	biogrid	PMID:33961781
MI:0326	protein	MI:0496	bait	HGNC:11879	TMSB10	NCBITaxon:9606	Homo sapiens	MI:0326	protein	MI:0498	prey	MI:0915	physical association	MI:0030	cross-linking study	biogrid:3677617	MI:0463	biogrid	MI:0463	biogrid	PMID:34349018
MI:0326	protein	MI:0498	prey	HGNC:11896	TNFAIP3	NCBITaxon:9606	Homo sapiens	MI:0326	protein	MI:0496	bait	MI:0915	physical association	MI:0004	affinity chromatography technology	biogrid:2908879	MI:0463	biogrid	MI:0463	biogrid	PMID:31160087
MI:0326	protein	MI:0496	bait	HGNC:11896	TNFAIP3	NCBITaxon:9606	Homo sapiens	MI:0326	protein	MI:0498	prey	MI:0915	physical association	MI:0004	affinity chromatography technology	biogrid:2908880	MI:0463	biogrid	MI:0463	biogrid	PMID:31160087
MI:0326	protein	MI:0498	prey	HGNC:11896	TNFAIP3	NCBITaxon:9606	Homo sapiens	MI:0326	protein	MI:0496	bait	MI:0915	physical association	MI:0004	affinity chromatography technology	biogrid:3407973	MI:0463	biogrid	MI:0463	biogrid	PMID:35280420
MI:0326	protein	MI:0498	prey	HGNC:11938	TNFSF8	NCBITaxon:9606	Homo sapiens	MI:0326	protein	MI:0496	bait	MI:0915	physical association	MI:0004	affinity chromatography technology	biogrid:3145675	MI:0463	biogrid	MI:0463	biogrid	PMID:33961781
MI:0326	protein	MI:0498	prey	HGNC:24055	TOR1AIP2	NCBITaxon:9606	Homo sapiens	MI:0326	protein	MI:0496	bait	MI:0915	physical association	MI:0004	affinity chromatography technology	biogrid:2237974	MI:0463	biogrid	MI:0463	biogrid	PMID:28514442
MI:0326	protein	MI:0498	prey	HGNC:24055	TOR1AIP2	NCBITaxon:9606	Homo sapiens	MI:0326	protein	MI:0496	bait	MI:0915	physical association	MI:0004	affinity chromatography technology	biogrid:3046310	MI:0463	biogrid	MI:0463	biogrid	PMID:33961781
MI:0326	protein	MI:0498	prey	HGNC:11998	TP53	NCBITaxon:9606	Homo sapiens	MI:0326	protein	MI:0496	bait	MI:0915	physical association	MI:0004	affinity chromatography technology	biogrid:954636	MI:0463	biogrid	MI:0463	biogrid	PMID:23443559
MI:0326	protein	MI:0496	bait	HGNC:11312	TRIM21	NCBITaxon:9606	Homo sapiens	MI:0326	protein	MI:0498	prey	MI:0915	physical association	MI:0004	affinity chromatography technology	biogrid:3850434	MI:0463	biogrid	MI:0463	biogrid	PMID:40050614
MI:0326	protein	MI:0498	prey	HGNC:31859	TRIM67	NCBITaxon:9606	Homo sapiens	MI:0326	protein	MI:0496	bait	MI:0915	physical association	MI:0004	affinity chromatography technology	biogrid:3521371	MI:0463	biogrid	MI:0463	biogrid	PMID:36215168
MI:0326	protein	MI:0498	prey	HGNC:13476	TTYH1	NCBITaxon:9606	Homo sapiens	MI:0326	protein	MI:0496	bait	MI:0915	physical association	MI:0004	affinity chromatography technology	biogrid:3088563	MI:0463	biogrid	MI:0463	biogrid	PMID:33961781
MI:0326	protein	MI:0498	prey	HGNC:18598	TUBGCP3	NCBITaxon:9606	Homo sapiens	MI:0326	protein	MI:0496	bait	MI:0915	physical association	MI:0004	affinity chromatography technology	biogrid:954637	MI:0463	biogrid	MI:0463	biogrid	PMID:23443559
MI:0326	protein	MI:0496	bait	HGNC:16806	UBR5	NCBITaxon:9606	Homo sapiens	MI:0326	protein	MI:0498	prey	MI:0915	physical association	MI:0004	affinity chromatography technology	biogrid:3757053	MI:0463	biogrid	MI:0463	biogrid	PMID:37428466
MI:0326	protein	MI:0498	prey	HGNC:16806	UBR5	NCBITaxon:9606	Homo sapiens	MI:0326	protein	MI:0496	bait	MI:0915	physical association	MI:0004	affinity chromatography technology	biogrid:3757049	MI:0463	biogrid	MI:0463	biogrid	PMID:37428466
MI:0326	protein	MI:0498	prey	HGNC:16806	UBR5	NCBITaxon:9606	Homo sapiens	MI:0326	protein	MI:0496	bait	MI:0407	direct interaction	MI:0415	enzymatic study	biogrid:3757052	MI:0463	biogrid	MI:0463	biogrid	PMID:37428466
MI:0326	protein	MI:0496	bait	HGNC:23039	UFL1	NCBITaxon:9606	Homo sapiens	MI:0326	protein	MI:0498	prey	MI:0915	physical association	MI:0004	affinity chromatography technology	biogrid:3850437	MI:0463	biogrid	MI:0463	biogrid	PMID:40050614
MI:0326	protein	MI:0498	prey	HGNC:12757	WDR5	NCBITaxon:9606	Homo sapiens	MI:0326	protein	MI:0496	bait	MI:0915	physical association	MI:0004	affinity chromatography technology	biogrid:3021203	MI:0463	biogrid	MI:0463	biogrid	PMID:33022573
MI:0326	protein	MI:0498	prey	HGNC:12854	YWHAQ	NCBITaxon:9606	Homo sapiens	MI:0326	protein	MI:0496	bait	MI:0407	direct interaction	MI:0096	pull down	biogrid:907570	MI:0463	biogrid	MI:0463	biogrid	PMID:15161933
MI:0326	protein	MI:0498	prey	HGNC:18224	ZRANB1	NCBITaxon:9606	Homo sapiens	MI:0326	protein	MI:0496	bait	MI:0915	physical association	MI:0004	affinity chromatography technology	biogrid:3474177	MI:0463	biogrid	MI:0463	biogrid	PMID:35944360
