## Supplemental Data 1 for "Fatty acid metabolic interactome atlas linked to cellular longevity": ACSL5-HGNC_16526-interactions-molecular_interaction-2026-05-14.xlsx

### Sheet: ACSL5-HGNC_16526-interactions-m
Focus gene molecule type ID	Focus gene molecule type	Focus gene experimental role ID	Focus gene experimental role	Interactor gene ID	Interactor gene	Interactor species ID	Interactor species	Interactor molecule type ID	Interactor molecule type	Interactor experimental role ID	Interactor experimental role	Interaction type ID	Interaction type	Detection method IDs	Detection methods	Source ID	Source DB ID	Source DB	Aggregation DB ID	Aggregation DB	Reference
MI:0326	protein	MI:0498	prey	HGNC:639	AQP6	NCBITaxon:9606	Homo sapiens	MI:0326	protein	MI:0496	bait	MI:0407	direct interaction	MI:0018	two hybrid	biogrid:2702057	MI:0463	biogrid	MI:0463	biogrid	PMID:32296183
MI:0326	protein	MI:0498	prey	HGNC:1528	CAV2	NCBITaxon:9606	Homo sapiens	MI:0326	protein	MI:0496	bait	MI:0915	physical association	MI:0004	affinity chromatography technology	biogrid:2777938	MI:0463	biogrid	MI:0463	biogrid	PMID:31980649
MI:0326	protein	MI:0498	prey	HGNC:25302	COQ9	NCBITaxon:9606	Homo sapiens	MI:0326	protein	MI:0496	bait	MI:0915	physical association	MI:0004	affinity chromatography technology	biogrid:1525236	MI:0463	biogrid	MI:0463	biogrid	PMID:27499296
MI:0326	protein	MI:0498	prey	HGNC:2347	CREB3	NCBITaxon:9606	Homo sapiens	MI:0326	protein	MI:0496	bait	MI:0407	direct interaction	MI:0018	two hybrid	biogrid:1438202	MI:0463	biogrid	MI:0463	biogrid	PMID:21516116
MI:0326	protein	MI:0498	prey	HGNC:3123	EBAG9	NCBITaxon:9606	Homo sapiens	MI:0326	protein	MI:0496	bait	MI:0407	direct interaction	MI:0018	two hybrid	biogrid:2730669	MI:0463	biogrid	MI:0463	biogrid	PMID:32296183
MI:0326	protein	MI:0498	prey	HGNC:3321	ELK1	NCBITaxon:9606	Homo sapiens	MI:0326	protein	MI:0496	bait	MI:0915	physical association	MI:0004	affinity chromatography technology	biogrid:2778326	MI:0463	biogrid	MI:0463	biogrid	PMID:31980649
MI:0326	protein	MI:0498	prey	HGNC:6388	KIF11	NCBITaxon:9606	Homo sapiens	MI:0326	protein	MI:0496	bait	MI:0915	physical association	MI:0004	affinity chromatography technology	biogrid:1453789	MI:0463	biogrid	MI:0463	biogrid	PMID:26496610
MI:0326	protein	MI:0498	prey	HGNC:8590	PAK1	NCBITaxon:9606	Homo sapiens	MI:0326	protein	MI:0496	bait	MI:0915	physical association	MI:0004	affinity chromatography technology	biogrid:2779555	MI:0463	biogrid	MI:0463	biogrid	PMID:31980649
MI:0326	protein	MI:0498	prey	HGNC:29088	PDS5A	NCBITaxon:9606	Homo sapiens	MI:0326	protein	MI:0496	bait	MI:0915	physical association	MI:0004	affinity chromatography technology	biogrid:2810136	MI:0463	biogrid	MI:0463	biogrid	PMID:31010829
MI:0326	protein	MI:0498	prey	HGNC:8630	PEBP1	NCBITaxon:9606	Homo sapiens	MI:0326	protein	MI:0496	bait	MI:0915	physical association	MI:0004	affinity chromatography technology	biogrid:2779690	MI:0463	biogrid	MI:0463	biogrid	PMID:31980649
MI:0326	protein	MI:0498	prey	HGNC:8854	PEX12	NCBITaxon:9606	Homo sapiens	MI:0326	protein	MI:0496	bait	MI:0407	direct interaction	MI:0018	two hybrid	biogrid:2712568	MI:0463	biogrid	MI:0463	biogrid	PMID:32296183
MI:0326	protein	MI:0498	prey	HGNC:9395	PRKCB	NCBITaxon:9606	Homo sapiens	MI:0326	protein	MI:0496	bait	MI:0915	physical association	MI:0004	affinity chromatography technology	biogrid:2779849	MI:0463	biogrid	MI:0463	biogrid	PMID:31980649
MI:0326	protein	MI:0498	prey	HGNC:9407	PRKD1	NCBITaxon:9606	Homo sapiens	MI:0326	protein	MI:0496	bait	MI:0915	physical association	MI:0004	affinity chromatography technology	biogrid:2780211	MI:0463	biogrid	MI:0463	biogrid	PMID:31980649
MI:0326	protein	MI:0498	prey	HGNC:9788	RAB7A	NCBITaxon:9606	Homo sapiens	MI:0326	protein	MI:0496	bait	MI:0915	physical association	MI:0004	affinity chromatography technology	biogrid:2526822	MI:0463	biogrid	MI:0463	biogrid	PMID:29360040
MI:0326	protein	MI:0498	prey	HGNC:9829	RAF1	NCBITaxon:9606	Homo sapiens	MI:0326	protein	MI:0496	bait	MI:0915	physical association	MI:1313	proximity labelling technology	biogrid:3660959	MI:0463	biogrid	MI:0463	biogrid	PMID:38496616
MI:0326	protein	MI:0498	prey	HGNC:27258	RETREG3	NCBITaxon:9606	Homo sapiens	MI:0326	protein	MI:0496	bait	MI:0407	direct interaction	MI:0018	two hybrid	biogrid:2728242	MI:0463	biogrid	MI:0463	biogrid	PMID:32296183
MI:0326	protein	MI:0498	prey	HGNC:10067	RNF4	NCBITaxon:9606	Homo sapiens	MI:0326	protein	MI:0496	bait	MI:0915	physical association	MI:0004	affinity chromatography technology	biogrid:2494891	MI:0463	biogrid	MI:0463	biogrid	PMID:29180619
MI:0326	protein	MI:0498	prey	HGNC:29361	SELENOI	NCBITaxon:9606	Homo sapiens	MI:0326	protein	MI:0496	bait	MI:0407	direct interaction	MI:0018	two hybrid	biogrid:2726477	MI:0463	biogrid	MI:0463	biogrid	PMID:32296183
MI:0326	protein	MI:0498	prey	HGNC:16884	SH2D3C	NCBITaxon:9606	Homo sapiens	MI:0326	protein	MI:0496	bait	MI:0915	physical association	MI:0004	affinity chromatography technology	biogrid:2781157	MI:0463	biogrid	MI:0463	biogrid	PMID:31980649
MI:0326	protein	MI:0498	prey	HGNC:29326	SLC7A14	NCBITaxon:9606	Homo sapiens	MI:0326	protein	MI:0496	bait	MI:0407	direct interaction	MI:0018	two hybrid	biogrid:2695019	MI:0463	biogrid	MI:0463	biogrid	PMID:32296183
MI:0326	protein	MI:0498	prey	HGNC:10905	SLC10A1	NCBITaxon:9606	Homo sapiens	MI:0326	protein	MI:0496	bait	MI:0407	direct interaction	MI:0018	two hybrid	biogrid:2706244	MI:0463	biogrid	MI:0463	biogrid	PMID:32296183
MI:0326	protein	MI:0498	prey	HGNC:30603	SLC10A6	NCBITaxon:9606	Homo sapiens	MI:0326	protein	MI:0496	bait	MI:0407	direct interaction	MI:0018	two hybrid	biogrid:2729542	MI:0463	biogrid	MI:0463	biogrid	PMID:32296183
MI:0326	protein	MI:0498	prey	HGNC:10928	SLC16A7	NCBITaxon:9606	Homo sapiens	MI:0326	protein	MI:0496	bait	MI:0407	direct interaction	MI:0018	two hybrid	biogrid:2717558	MI:0463	biogrid	MI:0463	biogrid	PMID:32296183
MI:0326	protein	MI:0498	prey	HGNC:17117	SLC35H1	NCBITaxon:9606	Homo sapiens	MI:0326	protein	MI:0496	bait	MI:0407	direct interaction	MI:0018	two hybrid	biogrid:2701097	MI:0463	biogrid	MI:0463	biogrid	PMID:32296183
MI:0326	protein	MI:0498	prey	HGNC:11254	SPOP	NCBITaxon:9606	Homo sapiens	MI:0326	protein	MI:0496	bait	MI:0915	physical association	MI:0004	affinity chromatography technology	biogrid:3587647	MI:0463	biogrid	MI:0463	biogrid	PMID:36604567
MI:0326	protein	MI:0498	prey	HGNC:25911	TIMCC	NCBITaxon:9606	Homo sapiens	MI:0326	protein	MI:0496	bait	MI:0915	physical association	MI:0004	affinity chromatography technology	biogrid:1525028	MI:0463	biogrid	MI:0463	biogrid	PMID:27499296
MI:0326	protein	MI:0498	prey	HGNC:21384	TMEM14B	NCBITaxon:9606	Homo sapiens	MI:0326	protein	MI:0496	bait	MI:0407	direct interaction	MI:0018	two hybrid	biogrid:2725965	MI:0463	biogrid	MI:0463	biogrid	PMID:32296183
MI:0326	protein	MI:0496	bait	HGNC:18563	USP29	NCBITaxon:9606	Homo sapiens	MI:0326	protein	MI:0498	prey	MI:0915	physical association	MI:0004	affinity chromatography technology	biogrid:3843693	MI:0463	biogrid	MI:0463	biogrid	PMID:39355870
MI:0326	protein	MI:0498	prey	HGNC:18563	USP29	NCBITaxon:9606	Homo sapiens	MI:0326	protein	MI:0496	bait	MI:0407	direct interaction	MI:0096	pull down	biogrid:3843694	MI:0463	biogrid	MI:0463	biogrid	PMID:39355870
MI:0326	protein	MI:0496	bait	HGNC:18563	USP29	NCBITaxon:9606	Homo sapiens	MI:0326	protein	MI:0498	prey	MI:0407	direct interaction	MI:0096	pull down	biogrid:3843695	MI:0463	biogrid	MI:0463	biogrid	PMID:39355870
MI:0326	protein	MI:0498	prey	HGNC:18563	USP29	NCBITaxon:9606	Homo sapiens	MI:0326	protein	MI:0496	bait	MI:0915	physical association	MI:0004	affinity chromatography technology	biogrid:3843692	MI:0463	biogrid	MI:0463	biogrid	PMID:39355870
MI:0326	protein	MI:0498	prey	HGNC:12757	WDR5	NCBITaxon:9606	Homo sapiens	MI:0326	protein	MI:0496	bait	MI:0915	physical association	MI:0004	affinity chromatography technology	biogrid:3021142	MI:0463	biogrid	MI:0463	biogrid	PMID:33022573
MI:0326	protein	MI:0498	prey	HGNC:18224	ZRANB1	NCBITaxon:9606	Homo sapiens	MI:0326	protein	MI:0496	bait	MI:0915	physical association	MI:0004	affinity chromatography technology	biogrid:3476172	MI:0463	biogrid	MI:0463	biogrid	PMID:35944360
