## Supplemental Data 1 for "Fatty acid metabolic interactome atlas linked to cellular longevity": ACSL6-HGNC_16496-interactions-molecular_interaction-2026-05-14.xlsx

### Sheet: ACSL6-HGNC_16496-interactions-m
Focus gene molecule type ID	Focus gene molecule type	Focus gene experimental role ID	Focus gene experimental role	Interactor gene ID	Interactor gene	Interactor species ID	Interactor species	Interactor molecule type ID	Interactor molecule type	Interactor experimental role ID	Interactor experimental role	Interaction type ID	Interaction type	Detection method IDs	Detection methods	Source ID	Source DB ID	Source DB	Aggregation DB ID	Aggregation DB	Reference
MI:0326	protein	MI:0496	bait	HGNC:16496	ACSL6	NCBITaxon:9606	Homo sapiens	MI:0326	protein	MI:0498	prey	MI:0407	direct interaction	MI:0096	pull down	biogrid:887747	MI:0463	biogrid	MI:0463	biogrid	PMID:16834775
MI:0326	protein	MI:0496	bait	HGNC:16496	ACSL6	NCBITaxon:9606	Homo sapiens	MI:0326	protein	MI:0498	prey	MI:0407	direct interaction	MI:0096	pull down	biogrid:886830	MI:0463	biogrid	MI:0463	biogrid	PMID:20429931
MI:0326	protein	MI:0496	bait	HGNC:16496	ACSL6	NCBITaxon:9606	Homo sapiens	MI:0326	protein	MI:0498	prey	MI:0914	association	MI:0401	biochemical	biogrid:887748	MI:0463	biogrid	MI:0463	biogrid	PMID:16834775
MI:0326	protein	MI:0496	bait	HGNC:16496	ACSL6	NCBITaxon:9606	Homo sapiens	MI:0326	protein	MI:0498	prey	MI:0407	direct interaction	MI:0018	two hybrid	biogrid:886831	MI:0463	biogrid	MI:0463	biogrid	PMID:20429931
MI:0326	protein	MI:0498	prey	HGNC:2554	CUL4A	NCBITaxon:9606	Homo sapiens	MI:0326	protein	MI:0496	bait	MI:0915	physical association	MI:0004	affinity chromatography technology	biogrid:2934602	MI:0463	biogrid	MI:0463	biogrid	PMID:32235678
MI:0326	protein	MI:0498	prey	HGNC:26656	MFSD6L	NCBITaxon:9606	Homo sapiens	MI:0326	protein	MI:0496	bait	MI:0915	physical association	MI:0004	affinity chromatography technology	biogrid:3807542	MI:0463	biogrid	MI:0463	biogrid	PMID:40355756
MI:0326	protein	MI:0498	prey	RefSeq:YP_009724397	N	NCBITaxon:2697049	SARS-CoV-2	MI:0326	protein	MI:0496	bait	MI:0915	physical association	MI:0004	affinity chromatography technology	biogrid:3500786	MI:0463	biogrid	MI:0463	biogrid	PMID:36560452
MI:0326	protein	MI:0496	bait	HGNC:15882	PCMTD2	NCBITaxon:9606	Homo sapiens	MI:0326	protein	MI:0498	prey	MI:0407	direct interaction	MI:0018	two hybrid	biogrid:2736091	MI:0463	biogrid	MI:0463	biogrid	PMID:32296183
MI:0326	protein	MI:0498	prey	HGNC:9449	PRNP	NCBITaxon:9606	Homo sapiens	MI:0326	protein	MI:0496	bait	MI:0915	physical association	MI:0004	affinity chromatography technology	biogrid:3778522	MI:0463	biogrid	MI:0463	biogrid	PMID:33618749
MI:0326	protein	MI:0498	prey	HGNC:9942	PRPH2	NCBITaxon:9606	Homo sapiens	MI:0326	protein	MI:0496	bait	MI:0915	physical association	MI:0004	affinity chromatography technology	biogrid:3070596	MI:0463	biogrid	MI:0463	biogrid	PMID:33961781
MI:0326	protein	MI:0498	prey	HGNC:10906	SLC10A2	NCBITaxon:9606	Homo sapiens	MI:0326	protein	MI:0496	bait	MI:0915	physical association	MI:0004	affinity chromatography technology	biogrid:3808438	MI:0463	biogrid	MI:0463	biogrid	PMID:40355756
MI:0326	protein	MI:0498	prey	HGNC:21483	SLC35F1	NCBITaxon:9606	Homo sapiens	MI:0326	protein	MI:0496	bait	MI:0915	physical association	MI:0004	affinity chromatography technology	biogrid:3816451	MI:0463	biogrid	MI:0463	biogrid	PMID:40355756
MI:0326	protein	MI:0496	bait	HGNC:30899	ZNF655	NCBITaxon:9606	Homo sapiens	MI:0326	protein	MI:0498	prey	MI:0407	direct interaction	MI:0018	two hybrid	biogrid:2736090	MI:0463	biogrid	MI:0463	biogrid	PMID:32296183
