## Supplemental Data 1 for "Fatty acid metabolic interactome atlas linked to cellular longevity": ACSS1-HGNC_16091-interactions-molecular_interaction-2026-05-14.xlsx

### Sheet: ACSS1-HGNC_16091-interactions-m
Focus gene molecule type ID	Focus gene molecule type	Focus gene experimental role ID	Focus gene experimental role	Interactor gene ID	Interactor gene	Interactor species ID	Interactor species	Interactor molecule type ID	Interactor molecule type	Interactor experimental role ID	Interactor experimental role	Interaction type ID	Interaction type	Detection method IDs	Detection methods	Source ID	Source DB ID	Source DB	Aggregation DB ID	Aggregation DB	Reference
MI:0326	protein	MI:0498	prey	HGNC:2084	CLPP	NCBITaxon:9606	Homo sapiens	MI:0326	protein	MI:0496	bait	MI:0915	physical association	MI:1313	proximity labelling technology	biogrid:2876568	MI:0463	biogrid	MI:0463	biogrid	PMID:26058080
MI:0326	protein	MI:0498	prey	HGNC:2084	CLPP	NCBITaxon:9606	Homo sapiens	MI:0326	protein	MI:0496	bait	MI:0915	physical association	MI:1313	proximity labelling technology	biogrid:3382649	MI:0463	biogrid	MI:0463	biogrid	PMID:32628020
MI:0326	protein	MI:0498	prey	HGNC:2084	CLPP	NCBITaxon:9606	Homo sapiens	MI:0326	protein	MI:0496	bait	MI:0915	physical association	MI:1313	proximity labelling technology	biogrid:2876507	MI:0463	biogrid	MI:0463	biogrid	PMID:31056398
MI:0326	protein	MI:0498	prey	HGNC:2348	CREBBP	NCBITaxon:9606	Homo sapiens	MI:0326	protein	MI:0496	bait	MI:0407	direct interaction	MI:0018	two hybrid	biogrid:2933894	MI:0463	biogrid	MI:0463	biogrid	PMID:32238831
MI:0326	protein	MI:0498	prey	HGNC:2422	CS	NCBITaxon:9606	Homo sapiens	MI:0326	protein	MI:0496	bait	MI:0915	physical association	MI:1313	proximity labelling technology	biogrid:2984447	MI:0463	biogrid	MI:0463	biogrid	PMID:34079125
MI:0326	protein	MI:0498	prey	HGNC:14601	ECI2	NCBITaxon:9606	Homo sapiens	MI:0326	protein	MI:0496	bait	MI:0915	physical association	MI:0004	affinity chromatography technology	biogrid:1525736	MI:0463	biogrid	MI:0463	biogrid	PMID:27499296
MI:0326	protein	MI:0498	prey	HGNC:1273	GATD3	NCBITaxon:9606	Homo sapiens	MI:0326	protein	MI:0496	bait	MI:0915	physical association	MI:1313	proximity labelling technology	biogrid:2848338	MI:0463	biogrid	MI:0463	biogrid	PMID:32877691
MI:0326	protein	MI:0498	prey	HGNC:5261	HSPD1	NCBITaxon:9606	Homo sapiens	MI:0326	protein	MI:0496	bait	MI:0915	physical association	MI:0004	affinity chromatography technology	biogrid:3101742	MI:0463	biogrid	MI:0463	biogrid	PMID:33961781
MI:0326	protein	MI:0498	prey	HGNC:5261	HSPD1	NCBITaxon:9606	Homo sapiens	MI:0326	protein	MI:0496	bait	MI:0915	physical association	MI:0004	affinity chromatography technology	biogrid:2224344	MI:0463	biogrid	MI:0463	biogrid	PMID:28514442
MI:0326	protein	MI:0498	prey	HGNC:14598	IMMP2L	NCBITaxon:9606	Homo sapiens	MI:0326	protein	MI:0496	bait	MI:0915	physical association	MI:1313	proximity labelling technology	biogrid:2805161	MI:0463	biogrid	MI:0463	biogrid	PMID:31617661
MI:0326	protein	MI:0498	prey	HGNC:19708	LDHD	NCBITaxon:9606	Homo sapiens	MI:0326	protein	MI:0496	bait	MI:0915	physical association	MI:0004	affinity chromatography technology	biogrid:3060978	MI:0463	biogrid	MI:0463	biogrid	PMID:33961781
MI:0326	protein	MI:0498	prey	HGNC:21721	MALSU1	NCBITaxon:9606	Homo sapiens	MI:0326	protein	MI:0496	bait	MI:0915	physical association	MI:0004	affinity chromatography technology	biogrid:3040373	MI:0463	biogrid	MI:0463	biogrid	PMID:33961781
MI:0326	protein	MI:0498	prey	HGNC:7014	MEOX2	NCBITaxon:9606	Homo sapiens	MI:0326	protein	MI:0496	bait	MI:0407	direct interaction	MI:0018	two hybrid	biogrid:2711381	MI:0463	biogrid	MI:0463	biogrid	PMID:32296183
MI:0326	protein	MI:0498	prey	HGNC:7714	NDUFS7	NCBITaxon:9606	Homo sapiens	MI:0326	protein	MI:0496	bait	MI:0915	physical association	MI:0004	affinity chromatography technology	biogrid:3132130	MI:0463	biogrid	MI:0463	biogrid	PMID:33961781
MI:0326	protein	MI:0498	prey	HGNC:7714	NDUFS7	NCBITaxon:9606	Homo sapiens	MI:0326	protein	MI:0496	bait	MI:0915	physical association	MI:0004	affinity chromatography technology	biogrid:2231899	MI:0463	biogrid	MI:0463	biogrid	PMID:28514442
MI:0326	protein	MI:0498	prey	HGNC:7972	NR2C2	NCBITaxon:9606	Homo sapiens	MI:0326	protein	MI:0496	bait	MI:0915	physical association	MI:0004	affinity chromatography technology	biogrid:2608449	MI:0463	biogrid	MI:0463	biogrid	PMID:30463901
MI:0326	protein	MI:0498	prey	RefSeq:YP_009725299	nsp3	NCBITaxon:2697049	SARS-CoV-2	MI:0326	protein	MI:0496	bait	MI:0407	direct interaction	MI:0686	unspecified method	biogrid:3797915	MI:0463	biogrid	MI:0463	biogrid	PMID:37201587
MI:0320	ribonucleic acid	MI:0498	prey	HGNC:13870	NUDT21	NCBITaxon:9606	Homo sapiens	MI:0326	protein	MI:0496	bait	MI:0915	physical association	MI:0004	affinity chromatography technology	biogrid:3882198	MI:0463	biogrid	MI:0463	biogrid	PMID:36138187
MI:0326	protein	MI:0498	prey	RefSeq:YP_009724396	ORF8	NCBITaxon:2697049	SARS-CoV-2	MI:0326	protein	MI:0496	bait	MI:0915	physical association	MI:1313	proximity labelling technology	biogrid:3875411	MI:0463	biogrid	MI:0463	biogrid	PMID:39653747
MI:0326	protein	MI:0498	prey	HGNC:8806	PDHA1	NCBITaxon:9606	Homo sapiens	MI:0326	protein	MI:0496	bait	MI:0915	physical association	MI:1313	proximity labelling technology	biogrid:2999037	MI:0463	biogrid	MI:0463	biogrid	PMID:34079125
MI:0326	protein	MI:0498	prey	HGNC:8869	PFDN5	NCBITaxon:9606	Homo sapiens	MI:0326	protein	MI:0496	bait	MI:0915	physical association	MI:0004	affinity chromatography technology	biogrid:3030138	MI:0463	biogrid	MI:0463	biogrid	PMID:33961781
MI:0326	protein	MI:0498	prey	HGNC:28883	PPA2	NCBITaxon:9606	Homo sapiens	MI:0326	protein	MI:0496	bait	MI:0915	physical association	MI:0004	affinity chromatography technology	biogrid:2231936	MI:0463	biogrid	MI:0463	biogrid	PMID:28514442
MI:0326	protein	MI:0498	prey	HGNC:28883	PPA2	NCBITaxon:9606	Homo sapiens	MI:0326	protein	MI:0496	bait	MI:0915	physical association	MI:0004	affinity chromatography technology	biogrid:1184080	MI:0463	biogrid	MI:0463	biogrid	PMID:26186194
MI:0326	protein	MI:0498	prey	HGNC:28883	PPA2	NCBITaxon:9606	Homo sapiens	MI:0326	protein	MI:0496	bait	MI:0915	physical association	MI:0004	affinity chromatography technology	biogrid:3067561	MI:0463	biogrid	MI:0463	biogrid	PMID:33961781
MI:0326	protein	MI:0498	prey	HGNC:9449	PRNP	NCBITaxon:9606	Homo sapiens	MI:0326	protein	MI:0496	bait	MI:0915	physical association	MI:0004	affinity chromatography technology	biogrid:3778938	MI:0463	biogrid	MI:0463	biogrid	PMID:33618749
MI:0326	protein	MI:0498	prey	HGNC:10289	RPA1	NCBITaxon:9606	Homo sapiens	MI:0326	protein	MI:0496	bait	MI:0915	physical association	MI:1313	proximity labelling technology	biogrid:3631409	MI:0463	biogrid	MI:0463	biogrid	PMID:37827155
MI:0326	protein	MI:0498	prey	HGNC:10290	RPA2	NCBITaxon:9606	Homo sapiens	MI:0326	protein	MI:0496	bait	MI:0915	physical association	MI:1313	proximity labelling technology	biogrid:3633722	MI:0463	biogrid	MI:0463	biogrid	PMID:37827155
MI:0326	protein	MI:0498	prey	HGNC:10291	RPA3	NCBITaxon:9606	Homo sapiens	MI:0326	protein	MI:0496	bait	MI:0915	physical association	MI:1313	proximity labelling technology	biogrid:3636557	MI:0463	biogrid	MI:0463	biogrid	PMID:37827155
MI:0326	protein	MI:0498	prey	HGNC:11450	SUCLG2	NCBITaxon:9606	Homo sapiens	MI:0326	protein	MI:0496	bait	MI:0915	physical association	MI:0004	affinity chromatography technology	biogrid:3868256	MI:0463	biogrid	MI:0463	biogrid	PMID:41249152
MI:0326	protein	MI:0498	prey	HGNC:26050	TMEM70	NCBITaxon:9606	Homo sapiens	MI:0326	protein	MI:0496	bait	MI:0915	physical association	MI:0004	affinity chromatography technology	biogrid:3052082	MI:0463	biogrid	MI:0463	biogrid	PMID:33961781
MI:0326	protein	MI:0498	prey	HGNC:26050	TMEM70	NCBITaxon:9606	Homo sapiens	MI:0326	protein	MI:0496	bait	MI:0915	physical association	MI:0004	affinity chromatography technology	biogrid:2231143	MI:0463	biogrid	MI:0463	biogrid	PMID:28514442
MI:0326	protein	MI:0498	prey	HGNC:31859	TRIM67	NCBITaxon:9606	Homo sapiens	MI:0326	protein	MI:0496	bait	MI:0915	physical association	MI:0004	affinity chromatography technology	biogrid:3522220	MI:0463	biogrid	MI:0463	biogrid	PMID:36215168
MI:0326	protein	MI:0498	prey	HGNC:12587	UQCRFS1	NCBITaxon:9606	Homo sapiens	MI:0326	protein	MI:0496	bait	MI:0915	physical association	MI:0004	affinity chromatography technology	biogrid:3044416	MI:0463	biogrid	MI:0463	biogrid	PMID:33961781
MI:0326	protein	MI:0498	prey	HGNC:25507	VAC14	NCBITaxon:9606	Homo sapiens	MI:0326	protein	MI:0496	bait	MI:0407	direct interaction	MI:0018	two hybrid	biogrid:2707846	MI:0463	biogrid	MI:0463	biogrid	PMID:32296183
MI:0326	protein	MI:0498	prey	HGNC:25507	VAC14	NCBITaxon:9606	Homo sapiens	MI:0326	protein	MI:0496	bait	MI:0407	direct interaction	MI:0018	two hybrid	biogrid:1048138	MI:0463	biogrid	MI:0463	biogrid	PMID:25416956
