## Supplemental Data 1 for "Fatty acid metabolic interactome atlas linked to cellular longevity": ACSS2-HGNC_15814-interactions-molecular_interaction-2026-05-14.xlsx

### Sheet: ACSS2-HGNC_15814-interactions-m
Focus gene molecule type ID	Focus gene molecule type	Focus gene experimental role ID	Focus gene experimental role	Interactor gene ID	Interactor gene	Interactor species ID	Interactor species	Interactor molecule type ID	Interactor molecule type	Interactor experimental role ID	Interactor experimental role	Interaction type ID	Interaction type	Detection method IDs	Detection methods	Source ID	Source DB ID	Source DB	Aggregation DB ID	Aggregation DB	Reference
MI:0326	protein	MI:0498	prey	HGNC:13575	BRD4	NCBITaxon:9606	Homo sapiens	MI:0326	protein	MI:0496	bait	MI:0915	physical association	MI:0004	affinity chromatography technology	biogrid:2892274	MI:0463	biogrid	MI:0463	biogrid	PMID:32416067
MI:0326	protein	MI:0496	bait	HGNC:1424	CAD	NCBITaxon:9606	Homo sapiens	MI:0326	protein	MI:0498	prey	MI:0403	colocalization	MI:0401	biochemical	biogrid:1259503	MI:0463	biogrid	MI:0463	biogrid	PMID:26344197
MI:0326	protein	MI:0498	prey	HGNC:16850	CTR9	NCBITaxon:9606	Homo sapiens	MI:0326	protein	MI:0496	bait	MI:0915	physical association	MI:0004	affinity chromatography technology	biogrid:1454737	MI:0463	biogrid	MI:0463	biogrid	PMID:26496610
MI:0326	protein	MI:0498	prey	HGNC:6888	MAPKAPK3	NCBITaxon:9606	Homo sapiens	MI:0326	protein	MI:0496	bait	MI:0403	colocalization	MI:0401	biochemical	biogrid:3451619	MI:0463	biogrid	MI:0463	biogrid	PMID:35831314
MI:0326	protein	MI:0498	prey	HGNC:6904	MAT2A	NCBITaxon:9606	Homo sapiens	MI:0326	protein	MI:0496	bait	MI:0403	colocalization	MI:0401	biochemical	biogrid:1258098	MI:0463	biogrid	MI:0463	biogrid	PMID:26344197
MI:0326	protein	MI:0498	prey	HGNC:8607	PRKN	NCBITaxon:9606	Homo sapiens	MI:0326	protein	MI:0496	bait	MI:0915	physical association	MI:0004	affinity chromatography technology	biogrid:3402003	MI:0463	biogrid	MI:0463	biogrid	PMID:35509820
MI:0326	protein	MI:0498	prey	HGNC:9462	PRPS1	NCBITaxon:9606	Homo sapiens	MI:0326	protein	MI:0496	bait	MI:0403	colocalization	MI:0401	biochemical	biogrid:3446404	MI:0463	biogrid	MI:0463	biogrid	PMID:35831314
MI:0326	protein	MI:0498	prey	HGNC:9465	PRPS2	NCBITaxon:9606	Homo sapiens	MI:0326	protein	MI:0496	bait	MI:0915	physical association	MI:0004	affinity chromatography technology	biogrid:3097102	MI:0463	biogrid	MI:0463	biogrid	PMID:33961781
MI:0326	protein	MI:0498	prey	HGNC:9846	RAN	NCBITaxon:9606	Homo sapiens	MI:0326	protein	MI:0496	bait	MI:0915	physical association	MI:0030	cross-linking study	biogrid:3744731	MI:0463	biogrid	MI:0463	biogrid	PMID:38334954
MI:0320	ribonucleic acid	MI:0498	prey	HGNC:19102	RIGI	NCBITaxon:9606	Homo sapiens	MI:0326	protein	MI:0496	bait	MI:0915	physical association	MI:0004	affinity chromatography technology	biogrid:2955739	MI:0463	biogrid	MI:0463	biogrid	PMID:32513696
MI:0326	protein	MI:0498	prey	MGI:1921605	Smchd1	NCBITaxon:10090	Mus musculus	MI:0326	protein	MI:0496	bait	MI:0915	physical association	MI:0004	affinity chromatography technology	biogrid:1468844	MI:0463	biogrid	MI:0463	biogrid	PMID:26496610
MI:0326	protein	MI:0498	prey	HGNC:11450	SUCLG2	NCBITaxon:9606	Homo sapiens	MI:0326	protein	MI:0496	bait	MI:0915	physical association	MI:0004	affinity chromatography technology	biogrid:3867449	MI:0463	biogrid	MI:0463	biogrid	PMID:41249152
MI:0326	protein	MI:0498	prey	HGNC:17008	TOPBP1	NCBITaxon:9606	Homo sapiens	MI:0326	protein	MI:0496	bait	MI:0915	physical association	MI:1313	proximity labelling technology	biogrid:3856166	MI:0463	biogrid	MI:0463	biogrid	PMID:41524403
MI:0326	protein	MI:0498	prey	HGNC:31859	TRIM67	NCBITaxon:9606	Homo sapiens	MI:0326	protein	MI:0496	bait	MI:0915	physical association	MI:0004	affinity chromatography technology	biogrid:3522280	MI:0463	biogrid	MI:0463	biogrid	PMID:36215168
MI:0326	protein	MI:0498	prey	HGNC:9962	UPF1	NCBITaxon:9606	Homo sapiens	MI:0326	protein	MI:0496	bait	MI:0407	direct interaction	MI:0018	two hybrid	biogrid:905527	MI:0463	biogrid	MI:0463	biogrid	PMID:15231747
MI:0326	protein	MI:0496	bait	HGNC:12729	WARS1	NCBITaxon:9606	Homo sapiens	MI:0326	protein	MI:0498	prey	MI:0403	colocalization	MI:0401	biochemical	biogrid:1274448	MI:0463	biogrid	MI:0463	biogrid	PMID:26344197
MI:0326	protein	MI:0498	prey	HGNC:18224	ZRANB1	NCBITaxon:9606	Homo sapiens	MI:0326	protein	MI:0496	bait	MI:0915	physical association	MI:0004	affinity chromatography technology	biogrid:3473400	MI:0463	biogrid	MI:0463	biogrid	PMID:35944360
