## Supplemental Data 1 for "Fatty acid metabolic interactome atlas linked to cellular longevity": ELOVL1-HGNC_14418-interactions-molecular_interaction-2026-05-14.xlsx

### Sheet: ELOVL1-HGNC_14418-interactions-
Focus gene molecule type ID	Focus gene molecule type	Focus gene experimental role ID	Focus gene experimental role	Interactor gene ID	Interactor gene	Interactor species ID	Interactor species	Interactor molecule type ID	Interactor molecule type	Interactor experimental role ID	Interactor experimental role	Interaction type ID	Interaction type	Detection method IDs	Detection methods	Source ID	Source DB ID	Source DB	Aggregation DB ID	Aggregation DB	Reference
MI:0320	ribonucleic acid	MI:0498	prey	HGNC:3263	AGO2	NCBITaxon:9606	Homo sapiens	MI:0326	protein	MI:0496	bait	MI:0915	physical association	MI:0004	affinity chromatography technology	biogrid:3851651	MI:0463	biogrid	MI:0463	biogrid	PMID:18461144
MI:0326	protein	MI:0496	bait	HGNC:13233	ANP32A	NCBITaxon:9606	Homo sapiens	MI:0326	protein	MI:0498	prey	MI:0915	physical association	MI:0004	affinity chromatography technology	biogrid:3355589	MI:0463	biogrid	MI:0463	biogrid	PMID:35271311
MI:0320	ribonucleic acid	MI:0498	prey	HGNC:587	APEX1	NCBITaxon:9606	Homo sapiens	MI:0326	protein	MI:0496	bait	MI:0915	physical association	MI:0004	affinity chromatography technology	biogrid:2633922	MI:0463	biogrid	MI:0463	biogrid	PMID:28986522
MI:0326	protein	MI:0498	prey	HGNC:813	ATP2A3	NCBITaxon:9606	Homo sapiens	MI:0326	protein	MI:0496	bait	MI:0915	physical association	MI:0004	affinity chromatography technology	biogrid:3165835	MI:0463	biogrid	MI:0463	biogrid	PMID:33961781
MI:0326	protein	MI:0498	prey	HGNC:1473	CANX	NCBITaxon:9606	Homo sapiens	MI:0326	protein	MI:0496	bait	MI:0915	physical association	MI:0004	affinity chromatography technology	biogrid:3349708	MI:0463	biogrid	MI:0463	biogrid	PMID:35271311
MI:0326	protein	MI:0498	prey	HGNC:1736	CDC42	NCBITaxon:9606	Homo sapiens	MI:0326	protein	MI:0496	bait	MI:0915	physical association	MI:0004	affinity chromatography technology	biogrid:3336759	MI:0463	biogrid	MI:0463	biogrid	PMID:31871319
MI:0326	protein	MI:0498	prey	HGNC:16827	CDC123	NCBITaxon:9606	Homo sapiens	MI:0326	protein	MI:0496	bait	MI:0915	physical association	MI:0004	affinity chromatography technology	biogrid:3747693	MI:0463	biogrid	MI:0463	biogrid	PMID:37314216
MI:0326	protein	MI:0498	prey	HGNC:1818	CEACAM6	NCBITaxon:9606	Homo sapiens	MI:0326	protein	MI:0496	bait	MI:0915	physical association	MI:1313	proximity labelling technology	biogrid:3765980	MI:0463	biogrid	MI:0463	biogrid	PMID:39468006
MI:0326	protein	MI:0496	bait	HGNC:14076	CERS2	NCBITaxon:9606	Homo sapiens	MI:0326	protein	MI:0498	prey	MI:0915	physical association	MI:0004	affinity chromatography technology	biogrid:887662	MI:0463	biogrid	MI:0463	biogrid	PMID:20937905
MI:0326	protein	MI:0498	prey	HGNC:14076	CERS2	NCBITaxon:9606	Homo sapiens	MI:0326	protein	MI:0496	bait	MI:0915	physical association	MI:0004	affinity chromatography technology	biogrid:887667	MI:0463	biogrid	MI:0463	biogrid	PMID:20937905
MI:0326	protein	MI:0498	prey	HGNC:2084	CLPP	NCBITaxon:9606	Homo sapiens	MI:0326	protein	MI:0496	bait	MI:0915	physical association	MI:1313	proximity labelling technology	biogrid:3382646	MI:0463	biogrid	MI:0463	biogrid	PMID:32628020
MI:0326	protein	MI:0496	bait	HGNC:2712	DCTN2	NCBITaxon:9606	Homo sapiens	MI:0326	protein	MI:0498	prey	MI:0915	physical association	MI:0004	affinity chromatography technology	biogrid:3355587	MI:0463	biogrid	MI:0463	biogrid	PMID:35271311
MI:0326	protein	MI:0496	bait	HGNC:2861	DHFR	NCBITaxon:9606	Homo sapiens	MI:0326	protein	MI:0498	prey	MI:0915	physical association	MI:0004	affinity chromatography technology	biogrid:3355593	MI:0463	biogrid	MI:0463	biogrid	PMID:35271311
MI:0326	protein	MI:0498	prey	RefSeq:YP_009724392	E	NCBITaxon:2697049	SARS-CoV-2	MI:0326	protein	MI:0496	bait	MI:0915	physical association	MI:1313	proximity labelling technology	biogrid:3740932	MI:0463	biogrid	MI:0463	biogrid	PMID:38569033
MI:0326	protein	MI:0498	prey	HGNC:3467	ESR1	NCBITaxon:9606	Homo sapiens	MI:0326	protein	MI:0496	bait	MI:0915	physical association	MI:0004	affinity chromatography technology	biogrid:2803607	MI:0463	biogrid	MI:0463	biogrid	PMID:31527615
MI:0326	protein	MI:0498	prey	HGNC:4324	GLP1R	NCBITaxon:9606	Homo sapiens	MI:0326	protein	MI:0496	bait	MI:0407	direct interaction	MI:0090	protein complementation assay	biogrid:882587	MI:0463	biogrid	MI:0463	biogrid	PMID:23864651
MI:0326	protein	MI:0498	prey	HGNC:4324	GLP1R	NCBITaxon:9606	Homo sapiens	MI:0326	protein	MI:0496	bait	MI:0915	physical association	MI:0004	affinity chromatography technology	biogrid:882624	MI:0463	biogrid	MI:0463	biogrid	PMID:23864651
MI:0326	protein	MI:0496	bait	HGNC:20508	H2AC21	NCBITaxon:9606	Homo sapiens	MI:0326	protein	MI:0498	prey	MI:0915	physical association	MI:0004	affinity chromatography technology	biogrid:3187432	MI:0463	biogrid	MI:0463	biogrid	PMID:33961781
MI:0326	protein	MI:0496	bait	HGNC:32060	H3-7	NCBITaxon:9606	Homo sapiens	MI:0326	protein	MI:0498	prey	MI:0915	physical association	MI:0004	affinity chromatography technology	biogrid:3181611	MI:0463	biogrid	MI:0463	biogrid	PMID:33961781
MI:0326	protein	MI:0498	prey	HGNC:4781	H4C1	NCBITaxon:9606	Homo sapiens	MI:0326	protein	MI:0496	bait	MI:0915	physical association	MI:0004	affinity chromatography technology	biogrid:2632036	MI:0463	biogrid	MI:0463	biogrid	PMID:30804502
MI:0326	protein	MI:0496	bait	HGNC:5157	HPRT1	NCBITaxon:9606	Homo sapiens	MI:0326	protein	MI:0498	prey	MI:0915	physical association	MI:0004	affinity chromatography technology	biogrid:3355594	MI:0463	biogrid	MI:0463	biogrid	PMID:35271311
MI:0326	protein	MI:0496	bait	HGNC:18646	HSD17B12	NCBITaxon:9606	Homo sapiens	MI:0326	protein	MI:0498	prey	MI:0915	physical association	MI:0004	affinity chromatography technology	biogrid:887663	MI:0463	biogrid	MI:0463	biogrid	PMID:20937905
MI:0326	protein	MI:0498	prey	HGNC:5238	HSPA5	NCBITaxon:9606	Homo sapiens	MI:0326	protein	MI:0496	bait	MI:0915	physical association	MI:0004	affinity chromatography technology	biogrid:3502093	MI:0463	biogrid	MI:0463	biogrid	PMID:36042349
MI:0326	protein	MI:0498	prey	HGNC:5287	HTR1B	NCBITaxon:9606	Homo sapiens	MI:0326	protein	MI:0496	bait	MI:0915	physical association	MI:0004	affinity chromatography technology	biogrid:3158727	MI:0463	biogrid	MI:0463	biogrid	PMID:33961781
MI:0326	protein	MI:0496	bait	HGNC:6535	LDHA	NCBITaxon:9606	Homo sapiens	MI:0326	protein	MI:0498	prey	MI:0915	physical association	MI:0004	affinity chromatography technology	biogrid:3355592	MI:0463	biogrid	MI:0463	biogrid	PMID:35271311
MI:0320	ribonucleic acid	MI:0498	prey	HGNC:7200	MOV10	NCBITaxon:9606	Homo sapiens	MI:0326	protein	MI:0496	bait	MI:0915	physical association	MI:0004	affinity chromatography technology	biogrid:1051990	MI:0463	biogrid	MI:0463	biogrid	PMID:22658674
MI:0320	ribonucleic acid	MI:0498	prey	HGNC:8071	NXF1	NCBITaxon:9606	Homo sapiens	MI:0326	protein	MI:0496	bait	MI:0915	physical association	MI:0004	affinity chromatography technology	biogrid:1052925	MI:0463	biogrid	MI:0463	biogrid	PMID:22658674
MI:0326	protein	MI:0498	prey	RefSeq:YP_009725318	ORF7b	NCBITaxon:2697049	SARS-CoV-2	MI:0326	protein	MI:0496	bait	MI:0407	direct interaction	MI:0090	protein complementation assay	biogrid:3768886	MI:0463	biogrid	MI:0463	biogrid	PMID:39823405
MI:0326	protein	MI:0498	prey	HGNC:8896	PGK1	NCBITaxon:9606	Homo sapiens	MI:0326	protein	MI:0496	bait	MI:0915	physical association	MI:1313	proximity labelling technology	biogrid:3838601	MI:0463	biogrid	MI:0463	biogrid	PMID:40304068
MI:0326	protein	MI:0498	prey	HGNC:14339	PLEKHA4	NCBITaxon:9606	Homo sapiens	MI:0326	protein	MI:0496	bait	MI:0915	physical association	MI:0004	affinity chromatography technology	biogrid:2750666	MI:0463	biogrid	MI:0463	biogrid	PMID:31091453
MI:0326	protein	MI:0498	prey	HGNC:26267	POMK	NCBITaxon:9606	Homo sapiens	MI:0326	protein	MI:0496	bait	MI:0915	physical association	MI:0004	affinity chromatography technology	biogrid:3486693	MI:0463	biogrid	MI:0463	biogrid	PMID:32707033
MI:0326	protein	MI:0496	bait	HGNC:9555	PSMD10	NCBITaxon:9606	Homo sapiens	MI:0326	protein	MI:0498	prey	MI:0915	physical association	MI:0004	affinity chromatography technology	biogrid:241775	MI:0463	biogrid	MI:0463	biogrid	PMID:17353931
MI:0326	protein	MI:0496	bait	HGNC:9783	RAB5A	NCBITaxon:9606	Homo sapiens	MI:0326	protein	MI:0498	prey	MI:0915	physical association	MI:0004	affinity chromatography technology	biogrid:3185621	MI:0463	biogrid	MI:0463	biogrid	PMID:33961781
MI:0326	protein	MI:0496	bait	HGNC:9761	RAB11B	NCBITaxon:9606	Homo sapiens	MI:0326	protein	MI:0498	prey	MI:0915	physical association	MI:0004	affinity chromatography technology	biogrid:3355585	MI:0463	biogrid	MI:0463	biogrid	PMID:35271311
MI:0326	protein	MI:0498	prey	MGI:102790	Rab18	NCBITaxon:10090	Mus musculus	MI:0326	protein	MI:0496	bait	MI:0915	physical association	MI:1313	proximity labelling technology	biogrid:3578116	MI:0463	biogrid	MI:0463	biogrid	PMID:37774976
MI:0326	protein	MI:0498	prey	HGNC:9802	RAC2	NCBITaxon:9606	Homo sapiens	MI:0326	protein	MI:0496	bait	MI:0915	physical association	MI:0004	affinity chromatography technology	biogrid:3332791	MI:0463	biogrid	MI:0463	biogrid	PMID:31871319
MI:0326	protein	MI:0498	prey	HGNC:9803	RAC3	NCBITaxon:9606	Homo sapiens	MI:0326	protein	MI:0496	bait	MI:0915	physical association	MI:0004	affinity chromatography technology	biogrid:3333180	MI:0463	biogrid	MI:0463	biogrid	PMID:31871319
MI:0326	protein	MI:0496	bait	HGNC:9828	RAE1	NCBITaxon:9606	Homo sapiens	MI:0326	protein	MI:0498	prey	MI:0915	physical association	MI:0004	affinity chromatography technology	biogrid:3355586	MI:0463	biogrid	MI:0463	biogrid	PMID:35271311
MI:0320	ribonucleic acid	MI:0498	prey	HGNC:19102	RIGI	NCBITaxon:9606	Homo sapiens	MI:0326	protein	MI:0496	bait	MI:0915	physical association	MI:0004	affinity chromatography technology	biogrid:2955835	MI:0463	biogrid	MI:0463	biogrid	PMID:32513696
MI:0326	protein	MI:0498	prey	HGNC:10067	RNF4	NCBITaxon:9606	Homo sapiens	MI:0326	protein	MI:0496	bait	MI:0915	physical association	MI:0004	affinity chromatography technology	biogrid:2494215	MI:0463	biogrid	MI:0463	biogrid	PMID:29180619
MI:0326	protein	MI:0498	prey	MGI:1923322	Rnf183	NCBITaxon:10090	Mus musculus	MI:0326	protein	MI:0496	bait	MI:0915	physical association	MI:1313	proximity labelling technology	biogrid:2881033	MI:0463	biogrid	MI:0463	biogrid	PMID:31732153
MI:0326	protein	MI:0498	prey	HGNC:10289	RPA1	NCBITaxon:9606	Homo sapiens	MI:0326	protein	MI:0496	bait	MI:0915	physical association	MI:1313	proximity labelling technology	biogrid:3630620	MI:0463	biogrid	MI:0463	biogrid	PMID:37827155
MI:0326	protein	MI:0498	prey	HGNC:10290	RPA2	NCBITaxon:9606	Homo sapiens	MI:0326	protein	MI:0496	bait	MI:0915	physical association	MI:1313	proximity labelling technology	biogrid:3633375	MI:0463	biogrid	MI:0463	biogrid	PMID:37827155
MI:0326	protein	MI:0498	prey	HGNC:10291	RPA3	NCBITaxon:9606	Homo sapiens	MI:0326	protein	MI:0496	bait	MI:0915	physical association	MI:1313	proximity labelling technology	biogrid:3635610	MI:0463	biogrid	MI:0463	biogrid	PMID:37827155
MI:0326	protein	MI:0498	prey	RefSeq:YP_009724390	S	NCBITaxon:2697049	SARS-CoV-2	MI:0326	protein	MI:0496	bait	MI:0915	physical association	MI:0004	affinity chromatography technology	biogrid:3737680	MI:0463	biogrid	MI:0463	biogrid	PMID:38777146
MI:0326	protein	MI:0498	prey	HGNC:10939	SLC1A1	NCBITaxon:9606	Homo sapiens	MI:0326	protein	MI:0496	bait	MI:0915	physical association	MI:0004	affinity chromatography technology	biogrid:3167169	MI:0463	biogrid	MI:0463	biogrid	PMID:33961781
MI:0326	protein	MI:0498	prey	HGNC:11057	SLC7A1	NCBITaxon:9606	Homo sapiens	MI:0326	protein	MI:0496	bait	MI:0915	physical association	MI:0004	affinity chromatography technology	biogrid:3821923	MI:0463	biogrid	MI:0463	biogrid	PMID:40355756
MI:0326	protein	MI:0498	prey	HGNC:10908	SLC11A2	NCBITaxon:9606	Homo sapiens	MI:0326	protein	MI:0496	bait	MI:0915	physical association	MI:0004	affinity chromatography technology	biogrid:3808651	MI:0463	biogrid	MI:0463	biogrid	PMID:40355756
MI:0326	protein	MI:0498	prey	MGI:109257	Smn1	NCBITaxon:10090	Mus musculus	MI:0326	protein	MI:0496	bait	MI:0915	physical association	MI:0004	affinity chromatography technology	biogrid:1469625	MI:0463	biogrid	MI:0463	biogrid	PMID:26496610
MI:0326	protein	MI:0498	prey	HGNC:11195	SOX2	NCBITaxon:9606	Homo sapiens	MI:0326	protein	MI:0496	bait	MI:0915	physical association	MI:0004	affinity chromatography technology	biogrid:3380729	MI:0463	biogrid	MI:0463	biogrid	PMID:34732716
MI:0326	protein	MI:0496	bait	HGNC:11554	TAGLN2	NCBITaxon:9606	Homo sapiens	MI:0326	protein	MI:0498	prey	MI:0915	physical association	MI:0004	affinity chromatography technology	biogrid:3355591	MI:0463	biogrid	MI:0463	biogrid	PMID:35271311
MI:0326	protein	MI:0498	prey	HGNC:24519	TCTN3	NCBITaxon:9606	Homo sapiens	MI:0326	protein	MI:0496	bait	MI:0915	physical association	MI:1313	proximity labelling technology	biogrid:1430836	MI:0463	biogrid	MI:0463	biogrid	PMID:26638075
MI:0326	protein	MI:0496	bait	HGNC:4551	TECR	NCBITaxon:9606	Homo sapiens	MI:0326	protein	MI:0498	prey	MI:0915	physical association	MI:0004	affinity chromatography technology	biogrid:887664	MI:0463	biogrid	MI:0463	biogrid	PMID:20937905
MI:0326	protein	MI:0498	prey	HGNC:17008	TOPBP1	NCBITaxon:9606	Homo sapiens	MI:0326	protein	MI:0496	bait	MI:0915	physical association	MI:1313	proximity labelling technology	biogrid:3856237	MI:0463	biogrid	MI:0463	biogrid	PMID:41524403
MI:0326	protein	MI:0498	prey	HGNC:11998	TP53	NCBITaxon:9606	Homo sapiens	MI:0326	protein	MI:0496	bait	MI:0915	physical association	MI:0004	affinity chromatography technology	biogrid:2976854	MI:0463	biogrid	MI:0463	biogrid	PMID:32807901
MI:0326	protein	MI:0498	prey	HGNC:31859	TRIM67	NCBITaxon:9606	Homo sapiens	MI:0326	protein	MI:0496	bait	MI:0915	physical association	MI:0004	affinity chromatography technology	biogrid:3524609	MI:0463	biogrid	MI:0463	biogrid	PMID:36215168
MI:0326	protein	MI:0498	prey	MGI:101834	Tubg1	NCBITaxon:10090	Mus musculus	MI:0326	protein	MI:0496	bait	MI:0915	physical association	MI:0004	affinity chromatography technology	biogrid:1469626	MI:0463	biogrid	MI:0463	biogrid	PMID:26496610
MI:0326	protein	MI:0496	bait	HGNC:9621	TWF2	NCBITaxon:9606	Homo sapiens	MI:0326	protein	MI:0498	prey	MI:0915	physical association	MI:0004	affinity chromatography technology	biogrid:242073	MI:0463	biogrid	MI:0463	biogrid	PMID:17353931
MI:0326	protein	MI:0496	bait	HGNC:13478	UBE3B	NCBITaxon:9606	Homo sapiens	MI:0326	protein	MI:0498	prey	MI:0915	physical association	MI:0004	affinity chromatography technology	biogrid:3355588	MI:0463	biogrid	MI:0463	biogrid	PMID:35271311
MI:0326	protein	MI:0496	bait	HGNC:12669	VDAC1	NCBITaxon:9606	Homo sapiens	MI:0326	protein	MI:0498	prey	MI:0915	physical association	MI:0004	affinity chromatography technology	biogrid:3355590	MI:0463	biogrid	MI:0463	biogrid	PMID:35271311
MI:0326	protein	MI:0498	prey	HGNC:12695	VIPR2	NCBITaxon:9606	Homo sapiens	MI:0326	protein	MI:0496	bait	MI:0915	physical association	MI:0004	affinity chromatography technology	biogrid:3149156	MI:0463	biogrid	MI:0463	biogrid	PMID:33961781
MI:0326	protein	MI:0498	prey	HGNC:12843	YME1L1	NCBITaxon:9606	Homo sapiens	MI:0326	protein	MI:0496	bait	MI:0915	physical association	MI:1313	proximity labelling technology	biogrid:2805211	MI:0463	biogrid	MI:0463	biogrid	PMID:31617661
MI:0326	protein	MI:0498	prey	HGNC:29913	ZC3HC1	NCBITaxon:9606	Homo sapiens	MI:0326	protein	MI:0496	bait	MI:0915	physical association	MI:0004	affinity chromatography technology	biogrid:3179898	MI:0463	biogrid	MI:0463	biogrid	PMID:33961781
MI:0326	protein	MI:0498	prey	HGNC:18224	ZRANB1	NCBITaxon:9606	Homo sapiens	MI:0326	protein	MI:0496	bait	MI:0915	physical association	MI:0004	affinity chromatography technology	biogrid:3475945	MI:0463	biogrid	MI:0463	biogrid	PMID:35944360
