## Supplemental Data 1 for "Fatty acid metabolic interactome atlas linked to cellular longevity": ELOVL2-HGNC_14416-interactions-molecular_interaction-2026-05-14 (1).xlsx

### Sheet: ELOVL2-HGNC_14416-interactions-
Focus gene molecule type ID	Focus gene molecule type	Focus gene experimental role ID	Focus gene experimental role	Interactor gene ID	Interactor gene	Interactor species ID	Interactor species	Interactor molecule type ID	Interactor molecule type	Interactor experimental role ID	Interactor experimental role	Interaction type ID	Interaction type	Detection method IDs	Detection methods	Source ID	Source DB ID	Source DB	Aggregation DB ID	Aggregation DB	Reference
MI:0326	protein	MI:0498	prey	HGNC:659	ARF6	NCBITaxon:9606	Homo sapiens	MI:0326	protein	MI:0496	bait	MI:0915	physical association	MI:1313	proximity labelling technology	biogrid:2979625	MI:0463	biogrid	MI:0463	biogrid	PMID:34079125
MI:0326	protein	MI:0498	prey	HGNC:811	ATP2A1	NCBITaxon:9606	Homo sapiens	MI:0326	protein	MI:0496	bait	MI:0915	physical association	MI:1313	proximity labelling technology	biogrid:2980219	MI:0463	biogrid	MI:0463	biogrid	PMID:34079125
MI:0326	protein	MI:0498	prey	HGNC:897	AVPR2	NCBITaxon:9606	Homo sapiens	MI:0326	protein	MI:0496	bait	MI:0915	physical association	MI:0004	affinity chromatography technology	biogrid:3096582	MI:0463	biogrid	MI:0463	biogrid	PMID:33961781
MI:0326	protein	MI:0498	prey	HGNC:921	B3GAT1	NCBITaxon:9606	Homo sapiens	MI:0326	protein	MI:0496	bait	MI:0915	physical association	MI:1313	proximity labelling technology	biogrid:2980501	MI:0463	biogrid	MI:0463	biogrid	PMID:34079125
MI:0326	protein	MI:0498	prey	HGNC:16695	BCAP31	NCBITaxon:9606	Homo sapiens	MI:0326	protein	MI:0496	bait	MI:0915	physical association	MI:1313	proximity labelling technology	biogrid:2980837	MI:0463	biogrid	MI:0463	biogrid	PMID:34079125
MI:0326	protein	MI:0498	prey	HGNC:1319	C3AR1	NCBITaxon:9606	Homo sapiens	MI:0326	protein	MI:0496	bait	MI:0915	physical association	MI:0004	affinity chromatography technology	biogrid:2232811	MI:0463	biogrid	MI:0463	biogrid	PMID:28514442
MI:0326	protein	MI:0498	prey	HGNC:1319	C3AR1	NCBITaxon:9606	Homo sapiens	MI:0326	protein	MI:0496	bait	MI:0915	physical association	MI:0004	affinity chromatography technology	biogrid:3071399	MI:0463	biogrid	MI:0463	biogrid	PMID:33961781
MI:0326	protein	MI:0498	prey	HGNC:1338	C5AR1	NCBITaxon:9606	Homo sapiens	MI:0326	protein	MI:0496	bait	MI:0915	physical association	MI:0004	affinity chromatography technology	biogrid:3138406	MI:0463	biogrid	MI:0463	biogrid	PMID:33961781
MI:0326	protein	MI:0498	prey	HGNC:1405	CACNG1	NCBITaxon:9606	Homo sapiens	MI:0326	protein	MI:0496	bait	MI:0915	physical association	MI:0004	affinity chromatography technology	biogrid:3052876	MI:0463	biogrid	MI:0463	biogrid	PMID:33961781
MI:0326	protein	MI:0498	prey	HGNC:1736	CDC42	NCBITaxon:9606	Homo sapiens	MI:0326	protein	MI:0496	bait	MI:0915	physical association	MI:0004	affinity chromatography technology	biogrid:3330859	MI:0463	biogrid	MI:0463	biogrid	PMID:31871319
MI:0326	protein	MI:0498	prey	HGNC:14076	CERS2	NCBITaxon:9606	Homo sapiens	MI:0326	protein	MI:0496	bait	MI:0915	physical association	MI:0004	affinity chromatography technology	biogrid:887668	MI:0463	biogrid	MI:0463	biogrid	PMID:20937905
MI:0326	protein	MI:0498	prey	HGNC:16991	CKAP4	NCBITaxon:9606	Homo sapiens	MI:0326	protein	MI:0496	bait	MI:0915	physical association	MI:1313	proximity labelling technology	biogrid:2983271	MI:0463	biogrid	MI:0463	biogrid	PMID:34079125
MI:0326	protein	MI:0498	prey	HGNC:2121	CMKLR1	NCBITaxon:9606	Homo sapiens	MI:0326	protein	MI:0496	bait	MI:0915	physical association	MI:0004	affinity chromatography technology	biogrid:3114338	MI:0463	biogrid	MI:0463	biogrid	PMID:33961781
MI:0326	protein	MI:0498	prey	HGNC:21308	ELOVL5	NCBITaxon:9606	Homo sapiens	MI:0326	protein	MI:0496	bait	MI:0915	physical association	MI:1313	proximity labelling technology	biogrid:2987136	MI:0463	biogrid	MI:0463	biogrid	PMID:34079125
MI:0326	protein	MI:0498	prey	HGNC:3331	EMD	NCBITaxon:9606	Homo sapiens	MI:0326	protein	MI:0496	bait	MI:0915	physical association	MI:1313	proximity labelling technology	biogrid:2987453	MI:0463	biogrid	MI:0463	biogrid	PMID:34079125
MI:0326	protein	MI:0498	prey	HGNC:29534	ESYT1	NCBITaxon:9606	Homo sapiens	MI:0326	protein	MI:0496	bait	MI:0915	physical association	MI:1313	proximity labelling technology	biogrid:3589302	MI:0463	biogrid	MI:0463	biogrid	PMID:37931956
MI:0326	protein	MI:0498	prey	HGNC:22211	ESYT2	NCBITaxon:9606	Homo sapiens	MI:0326	protein	MI:0496	bait	MI:0915	physical association	MI:1313	proximity labelling technology	biogrid:3589306	MI:0463	biogrid	MI:0463	biogrid	PMID:37931956
MI:0326	protein	MI:0498	prey	HGNC:14163	FAM234A	NCBITaxon:9606	Homo sapiens	MI:0326	protein	MI:0496	bait	MI:0915	physical association	MI:0004	affinity chromatography technology	biogrid:3035574	MI:0463	biogrid	MI:0463	biogrid	PMID:33961781
MI:0326	protein	MI:0498	prey	HGNC:3827	FPR2	NCBITaxon:9606	Homo sapiens	MI:0326	protein	MI:0496	bait	MI:0915	physical association	MI:0004	affinity chromatography technology	biogrid:2233252	MI:0463	biogrid	MI:0463	biogrid	PMID:28514442
MI:0326	protein	MI:0498	prey	HGNC:3827	FPR2	NCBITaxon:9606	Homo sapiens	MI:0326	protein	MI:0496	bait	MI:0915	physical association	MI:0004	affinity chromatography technology	biogrid:3092672	MI:0463	biogrid	MI:0463	biogrid	PMID:33961781
MI:0326	protein	MI:0498	prey	HGNC:4030	FXYD6	NCBITaxon:9606	Homo sapiens	MI:0326	protein	MI:0496	bait	MI:0407	direct interaction	MI:0018	two hybrid	biogrid:2726380	MI:0463	biogrid	MI:0463	biogrid	PMID:32296183
MI:0326	protein	MI:0496	bait	HGNC:24864	GAPDHS	NCBITaxon:9606	Homo sapiens	MI:0326	protein	MI:0498	prey	MI:0915	physical association	MI:0004	affinity chromatography technology	biogrid:3179646	MI:0463	biogrid	MI:0463	biogrid	PMID:33961781
MI:0326	protein	MI:0498	prey	HGNC:4192	GCGR	NCBITaxon:9606	Homo sapiens	MI:0326	protein	MI:0496	bait	MI:0915	physical association	MI:0004	affinity chromatography technology	biogrid:3052621	MI:0463	biogrid	MI:0463	biogrid	PMID:33961781
MI:0326	protein	MI:0498	prey	HGNC:4471	GPR17	NCBITaxon:9606	Homo sapiens	MI:0326	protein	MI:0496	bait	MI:0915	physical association	MI:0004	affinity chromatography technology	biogrid:3054194	MI:0463	biogrid	MI:0463	biogrid	PMID:33961781
MI:0326	protein	MI:0498	prey	HGNC:4476	GPR21	NCBITaxon:9606	Homo sapiens	MI:0326	protein	MI:0496	bait	MI:0915	physical association	MI:0004	affinity chromatography technology	biogrid:3050450	MI:0463	biogrid	MI:0463	biogrid	PMID:33961781
MI:0326	protein	MI:0498	prey	HGNC:4476	GPR21	NCBITaxon:9606	Homo sapiens	MI:0326	protein	MI:0496	bait	MI:0915	physical association	MI:0004	affinity chromatography technology	biogrid:2248788	MI:0463	biogrid	MI:0463	biogrid	PMID:28514442
MI:0326	protein	MI:0498	prey	HGNC:18324	HSD3B7	NCBITaxon:9606	Homo sapiens	MI:0326	protein	MI:0496	bait	MI:0915	physical association	MI:1313	proximity labelling technology	biogrid:2990819	MI:0463	biogrid	MI:0463	biogrid	PMID:34079125
MI:0326	protein	MI:0498	prey	HGNC:22960	HSD17B11	NCBITaxon:9606	Homo sapiens	MI:0326	protein	MI:0496	bait	MI:0915	physical association	MI:1313	proximity labelling technology	biogrid:2990528	MI:0463	biogrid	MI:0463	biogrid	PMID:34079125
MI:0326	protein	MI:0498	prey	HGNC:5414	IFITM3	NCBITaxon:9606	Homo sapiens	MI:0326	protein	MI:0496	bait	MI:0407	direct interaction	MI:0018	two hybrid	biogrid:2728324	MI:0463	biogrid	MI:0463	biogrid	PMID:32296183
MI:0326	protein	MI:0498	prey	HGNC:6501	LAMP2	NCBITaxon:9606	Homo sapiens	MI:0326	protein	MI:0496	bait	MI:0915	physical association	MI:1313	proximity labelling technology	biogrid:2992692	MI:0463	biogrid	MI:0463	biogrid	PMID:34079125
MI:0326	protein	MI:0498	prey	HGNC:14582	LAMP3	NCBITaxon:9606	Homo sapiens	MI:0326	protein	MI:0496	bait	MI:0915	physical association	MI:1313	proximity labelling technology	biogrid:2993109	MI:0463	biogrid	MI:0463	biogrid	PMID:34079125
MI:0326	protein	MI:0498	prey	HGNC:6637	LMNB1	NCBITaxon:9606	Homo sapiens	MI:0326	protein	MI:0496	bait	MI:0915	physical association	MI:1313	proximity labelling technology	biogrid:2994699	MI:0463	biogrid	MI:0463	biogrid	PMID:34079125
MI:0326	protein	MI:0498	prey	HGNC:21610	LNPK	NCBITaxon:9606	Homo sapiens	MI:0326	protein	MI:0496	bait	MI:0915	physical association	MI:1313	proximity labelling technology	biogrid:2994927	MI:0463	biogrid	MI:0463	biogrid	PMID:34079125
MI:0326	protein	MI:0498	prey	HGNC:3166	LPAR1	NCBITaxon:9606	Homo sapiens	MI:0326	protein	MI:0496	bait	MI:0915	physical association	MI:0004	affinity chromatography technology	biogrid:2243983	MI:0463	biogrid	MI:0463	biogrid	PMID:28514442
MI:0326	protein	MI:0498	prey	HGNC:28817	LRRC59	NCBITaxon:9606	Homo sapiens	MI:0326	protein	MI:0496	bait	MI:0915	physical association	MI:1313	proximity labelling technology	biogrid:2995195	MI:0463	biogrid	MI:0463	biogrid	PMID:34079125
MI:0326	protein	MI:0498	prey	HGNC:6818	MALL	NCBITaxon:9606	Homo sapiens	MI:0326	protein	MI:0496	bait	MI:0407	direct interaction	MI:0018	two hybrid	biogrid:2729230	MI:0463	biogrid	MI:0463	biogrid	PMID:32296183
MI:0326	protein	MI:0498	prey	HGNC:6759	MARCKS	NCBITaxon:9606	Homo sapiens	MI:0326	protein	MI:0496	bait	MI:0915	physical association	MI:1313	proximity labelling technology	biogrid:2996189	MI:0463	biogrid	MI:0463	biogrid	PMID:34079125
MI:0326	protein	MI:0498	prey	HGNC:27194	NIPAL1	NCBITaxon:9606	Homo sapiens	MI:0326	protein	MI:0496	bait	MI:0915	physical association	MI:0004	affinity chromatography technology	biogrid:3055383	MI:0463	biogrid	MI:0463	biogrid	PMID:33961781
MI:0326	protein	MI:0498	prey	HGNC:8039	NTSR1	NCBITaxon:9606	Homo sapiens	MI:0326	protein	MI:0496	bait	MI:0915	physical association	MI:0004	affinity chromatography technology	biogrid:3108103	MI:0463	biogrid	MI:0463	biogrid	PMID:33961781
MI:0320	ribonucleic acid	MI:0498	prey	HGNC:13870	NUDT21	NCBITaxon:9606	Homo sapiens	MI:0326	protein	MI:0496	bait	MI:0915	physical association	MI:0004	affinity chromatography technology	biogrid:3881216	MI:0463	biogrid	MI:0463	biogrid	PMID:36138187
MI:0326	protein	MI:0498	prey	HGNC:9642	PTPN1	NCBITaxon:9606	Homo sapiens	MI:0326	protein	MI:0496	bait	MI:0915	physical association	MI:1313	proximity labelling technology	biogrid:2857760	MI:0463	biogrid	MI:0463	biogrid	PMID:32877691
MI:0326	protein	MI:0498	prey	HGNC:9785	RAB5C	NCBITaxon:9606	Homo sapiens	MI:0326	protein	MI:0496	bait	MI:0915	physical association	MI:1313	proximity labelling technology	biogrid:3003014	MI:0463	biogrid	MI:0463	biogrid	PMID:34079125
MI:0326	protein	MI:0498	prey	HGNC:9792	RAB9A	NCBITaxon:9606	Homo sapiens	MI:0326	protein	MI:0496	bait	MI:0915	physical association	MI:1313	proximity labelling technology	biogrid:3003367	MI:0463	biogrid	MI:0463	biogrid	PMID:34079125
MI:0326	protein	MI:0498	prey	HGNC:9774	RAB35	NCBITaxon:9606	Homo sapiens	MI:0326	protein	MI:0496	bait	MI:0915	physical association	MI:1313	proximity labelling technology	biogrid:3001694	MI:0463	biogrid	MI:0463	biogrid	PMID:34079125
MI:0326	protein	MI:0498	prey	HGNC:667	RHOA	NCBITaxon:9606	Homo sapiens	MI:0326	protein	MI:0496	bait	MI:0915	physical association	MI:0004	affinity chromatography technology	biogrid:3327116	MI:0463	biogrid	MI:0463	biogrid	PMID:31871319
MI:0326	protein	MI:0498	prey	HGNC:672	RHOG	NCBITaxon:9606	Homo sapiens	MI:0326	protein	MI:0496	bait	MI:0915	physical association	MI:0004	affinity chromatography technology	biogrid:3326844	MI:0463	biogrid	MI:0463	biogrid	PMID:31871319
MI:0326	protein	MI:0498	prey	HGNC:10381	RPN1	NCBITaxon:9606	Homo sapiens	MI:0326	protein	MI:0496	bait	MI:0915	physical association	MI:1313	proximity labelling technology	biogrid:3004816	MI:0463	biogrid	MI:0463	biogrid	PMID:34079125
MI:0326	protein	MI:0498	prey	HGNC:10382	RPN2	NCBITaxon:9606	Homo sapiens	MI:0326	protein	MI:0496	bait	MI:0915	physical association	MI:1313	proximity labelling technology	biogrid:3005113	MI:0463	biogrid	MI:0463	biogrid	PMID:34079125
MI:0326	protein	MI:0498	prey	HGNC:25848	RUSF1	NCBITaxon:9606	Homo sapiens	MI:0326	protein	MI:0496	bait	MI:0915	physical association	MI:0004	affinity chromatography technology	biogrid:3064669	MI:0463	biogrid	MI:0463	biogrid	PMID:33961781
MI:0326	protein	MI:0498	prey	RefSeq:YP_009724390	S	NCBITaxon:2697049	SARS-CoV-2	MI:0326	protein	MI:0496	bait	MI:0915	physical association	MI:1313	proximity labelling technology	biogrid:3876032	MI:0463	biogrid	MI:0463	biogrid	PMID:39653747
MI:0326	protein	MI:0498	prey	HGNC:16993	SEC61B	NCBITaxon:9606	Homo sapiens	MI:0326	protein	MI:0496	bait	MI:0915	physical association	MI:1313	proximity labelling technology	biogrid:3006086	MI:0463	biogrid	MI:0463	biogrid	PMID:34079125
MI:0326	protein	MI:0498	prey	HGNC:11846	SEC62	NCBITaxon:9606	Homo sapiens	MI:0326	protein	MI:0496	bait	MI:0915	physical association	MI:1313	proximity labelling technology	biogrid:3006382	MI:0463	biogrid	MI:0463	biogrid	PMID:34079125
MI:0326	protein	MI:0498	prey	HGNC:11045	SLC6A12	NCBITaxon:9606	Homo sapiens	MI:0326	protein	MI:0496	bait	MI:0915	physical association	MI:0004	affinity chromatography technology	biogrid:3821246	MI:0463	biogrid	MI:0463	biogrid	PMID:40355756
MI:0326	protein	MI:0498	prey	HGNC:10968	SLC22A4	NCBITaxon:9606	Homo sapiens	MI:0326	protein	MI:0496	bait	MI:0915	physical association	MI:0004	affinity chromatography technology	biogrid:3065871	MI:0463	biogrid	MI:0463	biogrid	PMID:33961781
MI:0326	protein	MI:0498	prey	HGNC:16261	SLC22A9	NCBITaxon:9606	Homo sapiens	MI:0326	protein	MI:0496	bait	MI:0915	physical association	MI:0004	affinity chromatography technology	biogrid:3811926	MI:0463	biogrid	MI:0463	biogrid	PMID:40355756
MI:0326	protein	MI:0498	prey	HGNC:16261	SLC22A9	NCBITaxon:9606	Homo sapiens	MI:0326	protein	MI:0496	bait	MI:0915	physical association	MI:0004	affinity chromatography technology	biogrid:2223026	MI:0463	biogrid	MI:0463	biogrid	PMID:28514442
MI:0326	protein	MI:0498	prey	HGNC:16261	SLC22A9	NCBITaxon:9606	Homo sapiens	MI:0326	protein	MI:0496	bait	MI:0915	physical association	MI:0004	affinity chromatography technology	biogrid:3114919	MI:0463	biogrid	MI:0463	biogrid	PMID:33961781
MI:0326	protein	MI:0498	prey	HGNC:19306	SLC30A7	NCBITaxon:9606	Homo sapiens	MI:0326	protein	MI:0496	bait	MI:0915	physical association	MI:0004	affinity chromatography technology	biogrid:3814859	MI:0463	biogrid	MI:0463	biogrid	PMID:40355756
MI:0326	protein	MI:0498	prey	HGNC:17129	SLC39A4	NCBITaxon:9606	Homo sapiens	MI:0326	protein	MI:0496	bait	MI:0915	physical association	MI:0004	affinity chromatography technology	biogrid:2232982	MI:0463	biogrid	MI:0463	biogrid	PMID:28514442
MI:0326	protein	MI:0498	prey	HGNC:17129	SLC39A4	NCBITaxon:9606	Homo sapiens	MI:0326	protein	MI:0496	bait	MI:0915	physical association	MI:0004	affinity chromatography technology	biogrid:3141258	MI:0463	biogrid	MI:0463	biogrid	PMID:33961781
MI:0326	protein	MI:0498	prey	HGNC:20858	SLC39A14	NCBITaxon:9606	Homo sapiens	MI:0326	protein	MI:0496	bait	MI:0915	physical association	MI:0004	affinity chromatography technology	biogrid:3818232	MI:0463	biogrid	MI:0463	biogrid	PMID:40355756
MI:0326	protein	MI:0498	prey	HGNC:11323	SSR1	NCBITaxon:9606	Homo sapiens	MI:0326	protein	MI:0496	bait	MI:0915	physical association	MI:1313	proximity labelling technology	biogrid:3007112	MI:0463	biogrid	MI:0463	biogrid	PMID:34079125
MI:0326	protein	MI:0498	prey	HGNC:11351	ST7	NCBITaxon:9606	Homo sapiens	MI:0326	protein	MI:0496	bait	MI:0915	physical association	MI:1313	proximity labelling technology	biogrid:2818374	MI:0463	biogrid	MI:0463	biogrid	PMID:29395067
MI:0326	protein	MI:0498	prey	HGNC:11439	STX4	NCBITaxon:9606	Homo sapiens	MI:0326	protein	MI:0496	bait	MI:0915	physical association	MI:1313	proximity labelling technology	biogrid:3007620	MI:0463	biogrid	MI:0463	biogrid	PMID:34079125
MI:0326	protein	MI:0498	prey	HGNC:11442	STX7	NCBITaxon:9606	Homo sapiens	MI:0326	protein	MI:0496	bait	MI:0915	physical association	MI:1313	proximity labelling technology	biogrid:3008276	MI:0463	biogrid	MI:0463	biogrid	PMID:34079125
MI:0326	protein	MI:0498	prey	HGNC:27344	TMEM218	NCBITaxon:9606	Homo sapiens	MI:0326	protein	MI:0496	bait	MI:0407	direct interaction	MI:0018	two hybrid	biogrid:2731274	MI:0463	biogrid	MI:0463	biogrid	PMID:32296183
MI:0326	protein	MI:0498	prey	HGNC:24550	TMT1A	NCBITaxon:9606	Homo sapiens	MI:0326	protein	MI:0496	bait	MI:0915	physical association	MI:1313	proximity labelling technology	biogrid:2996444	MI:0463	biogrid	MI:0463	biogrid	PMID:34079125
MI:0326	protein	MI:0498	prey	HGNC:9976	TRIM13	NCBITaxon:9606	Homo sapiens	MI:0326	protein	MI:0496	bait	MI:0915	physical association	MI:0004	affinity chromatography technology	biogrid:2225140	MI:0463	biogrid	MI:0463	biogrid	PMID:28514442
MI:0326	protein	MI:0498	prey	HGNC:9976	TRIM13	NCBITaxon:9606	Homo sapiens	MI:0326	protein	MI:0496	bait	MI:0915	physical association	MI:0004	affinity chromatography technology	biogrid:3142938	MI:0463	biogrid	MI:0463	biogrid	PMID:33961781
MI:0326	protein	MI:0498	prey	HGNC:29942	TSPAN10	NCBITaxon:9606	Homo sapiens	MI:0326	protein	MI:0496	bait	MI:0915	physical association	MI:0004	affinity chromatography technology	biogrid:3053717	MI:0463	biogrid	MI:0463	biogrid	PMID:33961781
MI:0326	protein	MI:0498	prey	HGNC:12695	VIPR2	NCBITaxon:9606	Homo sapiens	MI:0326	protein	MI:0496	bait	MI:0915	physical association	MI:0004	affinity chromatography technology	biogrid:2230994	MI:0463	biogrid	MI:0463	biogrid	PMID:28514442
MI:0326	protein	MI:0498	prey	HGNC:12695	VIPR2	NCBITaxon:9606	Homo sapiens	MI:0326	protein	MI:0496	bait	MI:0915	physical association	MI:0004	affinity chromatography technology	biogrid:3041972	MI:0463	biogrid	MI:0463	biogrid	PMID:33961781
MI:0326	protein	MI:0498	prey	HGNC:18224	ZRANB1	NCBITaxon:9606	Homo sapiens	MI:0326	protein	MI:0496	bait	MI:0915	physical association	MI:0004	affinity chromatography technology	biogrid:3470679	MI:0463	biogrid	MI:0463	biogrid	PMID:35944360
