## Supplemental Data 1 for "Fatty acid metabolic interactome atlas linked to cellular longevity": ELOVL3-HGNC_18047-interactions-molecular_interaction-2026-05-14.xlsx

### Sheet: ELOVL3-HGNC_18047-interactions-
Focus gene molecule type ID	Focus gene molecule type	Focus gene experimental role ID	Focus gene experimental role	Interactor gene ID	Interactor gene	Interactor species ID	Interactor species	Interactor molecule type ID	Interactor molecule type	Interactor experimental role ID	Interactor experimental role	Interaction type ID	Interaction type	Detection method IDs	Detection methods	Source ID	Source DB ID	Source DB	Aggregation DB ID	Aggregation DB	Reference
MI:0326	protein	MI:0496	bait	HGNC:129	ACTA1	NCBITaxon:9606	Homo sapiens	MI:0326	protein	MI:0498	prey	MI:0915	physical association	MI:0004	affinity chromatography technology	biogrid:3164137	MI:0463	biogrid	MI:0463	biogrid	PMID:33961781
MI:0326	protein	MI:0496	bait	HGNC:603	APOB	NCBITaxon:9606	Homo sapiens	MI:0326	protein	MI:0498	prey	MI:0915	physical association	MI:0004	affinity chromatography technology	biogrid:3154449	MI:0463	biogrid	MI:0463	biogrid	PMID:33961781
MI:0326	protein	MI:0496	bait	HGNC:24113	ATP13A3	NCBITaxon:9606	Homo sapiens	MI:0326	protein	MI:0498	prey	MI:0915	physical association	MI:0004	affinity chromatography technology	biogrid:3191642	MI:0463	biogrid	MI:0463	biogrid	PMID:33961781
MI:0326	protein	MI:0498	prey	HGNC:14076	CERS2	NCBITaxon:9606	Homo sapiens	MI:0326	protein	MI:0496	bait	MI:0915	physical association	MI:0004	affinity chromatography technology	biogrid:887669	MI:0463	biogrid	MI:0463	biogrid	PMID:20937905
MI:0326	protein	MI:0496	bait	HGNC:23282	MUC20	NCBITaxon:9606	Homo sapiens	MI:0326	protein	MI:0498	prey	MI:0407	direct interaction	MI:0018	two hybrid	biogrid:892708	MI:0463	biogrid	MI:0463	biogrid	PMID:21988832
MI:0326	protein	MI:0496	bait	HGNC:3383	STOM	NCBITaxon:9606	Homo sapiens	MI:0326	protein	MI:0498	prey	MI:0915	physical association	MI:0004	affinity chromatography technology	biogrid:3153582	MI:0463	biogrid	MI:0463	biogrid	PMID:33961781
