## Supplemental Data 1 for "Fatty acid metabolic interactome atlas linked to cellular longevity": ELOVL4-HGNC_14415-interactions-molecular_interaction-2026-05-14.xlsx

### Sheet: ELOVL4-HGNC_14415-interactions-
Focus gene molecule type ID	Focus gene molecule type	Focus gene experimental role ID	Focus gene experimental role	Interactor gene ID	Interactor gene	Interactor species ID	Interactor species	Interactor molecule type ID	Interactor molecule type	Interactor experimental role ID	Interactor experimental role	Interaction type ID	Interaction type	Detection method IDs	Detection methods	Source ID	Source DB ID	Source DB	Aggregation DB ID	Aggregation DB	Reference
MI:0326	protein	MI:0498	prey	HGNC:13708	ACKR5	NCBITaxon:9606	Homo sapiens	MI:0326	protein	MI:0496	bait	MI:0915	physical association	MI:0004	affinity chromatography technology	biogrid:3034864	MI:0463	biogrid	MI:0463	biogrid	PMID:33961781
MI:0326	protein	MI:0496	bait	HGNC:3337	ADGRE2	NCBITaxon:9606	Homo sapiens	MI:0326	protein	MI:0498	prey	MI:0407	direct interaction	MI:0018	two hybrid	biogrid:2717437	MI:0463	biogrid	MI:0463	biogrid	PMID:32296183
MI:0326	protein	MI:0496	bait	HGNC:27229	ANKRD46	NCBITaxon:9606	Homo sapiens	MI:0326	protein	MI:0498	prey	MI:0407	direct interaction	MI:0018	two hybrid	biogrid:2717481	MI:0463	biogrid	MI:0463	biogrid	PMID:32296183
MI:0326	protein	MI:0496	bait	HGNC:619	APOL2	NCBITaxon:9606	Homo sapiens	MI:0326	protein	MI:0498	prey	MI:0407	direct interaction	MI:0018	two hybrid	biogrid:3655349	MI:0463	biogrid	MI:0463	biogrid	PMID:36949045
MI:0326	protein	MI:0496	bait	HGNC:14868	APOL3	NCBITaxon:9606	Homo sapiens	MI:0326	protein	MI:0498	prey	MI:0407	direct interaction	MI:0018	two hybrid	biogrid:2717439	MI:0463	biogrid	MI:0463	biogrid	PMID:32296183
MI:0326	protein	MI:0496	bait	HGNC:19225	ARLN	NCBITaxon:9606	Homo sapiens	MI:0326	protein	MI:0498	prey	MI:0407	direct interaction	MI:0018	two hybrid	biogrid:3655350	MI:0463	biogrid	MI:0463	biogrid	PMID:36949045
MI:0326	protein	MI:0498	prey	HGNC:24215	ATP13A1	NCBITaxon:9606	Homo sapiens	MI:0326	protein	MI:0496	bait	MI:0407	direct interaction	MI:0018	two hybrid	biogrid:2710416	MI:0463	biogrid	MI:0463	biogrid	PMID:32296183
MI:0326	protein	MI:0496	bait	HGNC:992	BCL2L1	NCBITaxon:9606	Homo sapiens	MI:0326	protein	MI:0498	prey	MI:0407	direct interaction	MI:0018	two hybrid	biogrid:2717470	MI:0463	biogrid	MI:0463	biogrid	PMID:32296183
MI:0326	protein	MI:0498	prey	HGNC:14562	BET1	NCBITaxon:9606	Homo sapiens	MI:0326	protein	MI:0496	bait	MI:0407	direct interaction	MI:0018	two hybrid	biogrid:2710493	MI:0463	biogrid	MI:0463	biogrid	PMID:32296183
MI:0326	protein	MI:0498	prey	HGNC:1051	BIK	NCBITaxon:9606	Homo sapiens	MI:0326	protein	MI:0496	bait	MI:0407	direct interaction	MI:0018	two hybrid	biogrid:2705546	MI:0463	biogrid	MI:0463	biogrid	PMID:32296183
MI:0326	protein	MI:0498	prey	HGNC:1082	BNIP1	NCBITaxon:9606	Homo sapiens	MI:0326	protein	MI:0496	bait	MI:0407	direct interaction	MI:0018	two hybrid	biogrid:2715176	MI:0463	biogrid	MI:0463	biogrid	PMID:32296183
MI:0326	protein	MI:0496	bait	HGNC:1084	BNIP3	NCBITaxon:9606	Homo sapiens	MI:0326	protein	MI:0498	prey	MI:0407	direct interaction	MI:0018	two hybrid	biogrid:2717476	MI:0463	biogrid	MI:0463	biogrid	PMID:32296183
MI:0326	protein	MI:0498	prey	HGNC:15832	BSCL2	NCBITaxon:9606	Homo sapiens	MI:0326	protein	MI:0496	bait	MI:0915	physical association	MI:0004	affinity chromatography technology	biogrid:3049518	MI:0463	biogrid	MI:0463	biogrid	PMID:33961781
MI:0326	protein	MI:0496	bait	HGNC:1137	BTN2A2	NCBITaxon:9606	Homo sapiens	MI:0326	protein	MI:0498	prey	MI:0407	direct interaction	MI:0018	two hybrid	biogrid:2717435	MI:0463	biogrid	MI:0463	biogrid	PMID:32296183
MI:0326	protein	MI:0498	prey	HGNC:24337	C1GALT1	NCBITaxon:9606	Homo sapiens	MI:0326	protein	MI:0496	bait	MI:0407	direct interaction	MI:0018	two hybrid	biogrid:2711137	MI:0463	biogrid	MI:0463	biogrid	PMID:32296183
MI:0326	protein	MI:0496	bait	HGNC:21239	CCDC167	NCBITaxon:9606	Homo sapiens	MI:0326	protein	MI:0498	prey	MI:0407	direct interaction	MI:0018	two hybrid	biogrid:2717493	MI:0463	biogrid	MI:0463	biogrid	PMID:32296183
MI:0326	protein	MI:0496	bait	HGNC:24066	CCL4L2	NCBITaxon:9606	Homo sapiens	MI:0326	protein	MI:0498	prey	MI:0407	direct interaction	MI:0018	two hybrid	biogrid:2717501	MI:0463	biogrid	MI:0463	biogrid	PMID:32296183
MI:0326	protein	MI:0498	prey	HGNC:1607	CCR6	NCBITaxon:9606	Homo sapiens	MI:0326	protein	MI:0496	bait	MI:0915	physical association	MI:0004	affinity chromatography technology	biogrid:3124967	MI:0463	biogrid	MI:0463	biogrid	PMID:33961781
MI:0326	protein	MI:0496	bait	HGNC:11937	CD70	NCBITaxon:9606	Homo sapiens	MI:0326	protein	MI:0498	prey	MI:0407	direct interaction	MI:0018	two hybrid	biogrid:2717436	MI:0463	biogrid	MI:0463	biogrid	PMID:32296183
MI:0326	protein	MI:0498	prey	HGNC:1769	CDIPT	NCBITaxon:9606	Homo sapiens	MI:0326	protein	MI:0496	bait	MI:0407	direct interaction	MI:0018	two hybrid	biogrid:3655251	MI:0463	biogrid	MI:0463	biogrid	PMID:36949045
MI:0326	protein	MI:0498	prey	HGNC:14076	CERS2	NCBITaxon:9606	Homo sapiens	MI:0326	protein	MI:0496	bait	MI:0915	physical association	MI:0004	affinity chromatography technology	biogrid:887670	MI:0463	biogrid	MI:0463	biogrid	PMID:20937905
MI:0326	protein	MI:0498	prey	HGNC:2018	CLCA4	NCBITaxon:9606	Homo sapiens	MI:0326	protein	MI:0496	bait	MI:0407	direct interaction	MI:0018	two hybrid	biogrid:2695129	MI:0463	biogrid	MI:0463	biogrid	PMID:32296183
MI:0326	protein	MI:0496	bait	HGNC:28511	CLDND2	NCBITaxon:9606	Homo sapiens	MI:0326	protein	MI:0498	prey	MI:0407	direct interaction	MI:0018	two hybrid	biogrid:2717456	MI:0463	biogrid	MI:0463	biogrid	PMID:32296183
MI:0326	protein	MI:0496	bait	HGNC:19174	CMTM3	NCBITaxon:9606	Homo sapiens	MI:0326	protein	MI:0498	prey	MI:0407	direct interaction	MI:0018	two hybrid	biogrid:2717448	MI:0463	biogrid	MI:0463	biogrid	PMID:32296183
MI:0326	protein	MI:0496	bait	HGNC:19176	CMTM5	NCBITaxon:9606	Homo sapiens	MI:0326	protein	MI:0498	prey	MI:0407	direct interaction	MI:0018	two hybrid	biogrid:2717459	MI:0463	biogrid	MI:0463	biogrid	PMID:32296183
MI:0326	protein	MI:0496	bait	HGNC:19178	CMTM7	NCBITaxon:9606	Homo sapiens	MI:0326	protein	MI:0498	prey	MI:0407	direct interaction	MI:0018	two hybrid	biogrid:2717454	MI:0463	biogrid	MI:0463	biogrid	PMID:32296183
MI:0326	protein	MI:0496	bait	HGNC:2207	COL4A5	NCBITaxon:9606	Homo sapiens	MI:0326	protein	MI:0498	prey	MI:0407	direct interaction	MI:0018	two hybrid	biogrid:2717485	MI:0463	biogrid	MI:0463	biogrid	PMID:32296183
MI:0326	protein	MI:0498	prey	HGNC:2873	CYB5R3	NCBITaxon:9606	Homo sapiens	MI:0326	protein	MI:0496	bait	MI:0407	direct interaction	MI:0018	two hybrid	biogrid:2705439	MI:0463	biogrid	MI:0463	biogrid	PMID:32296183
MI:0326	protein	MI:0496	bait	HGNC:2645	CYP4F2	NCBITaxon:9606	Homo sapiens	MI:0326	protein	MI:0498	prey	MI:0407	direct interaction	MI:0018	two hybrid	biogrid:2717482	MI:0463	biogrid	MI:0463	biogrid	PMID:32296183
MI:0326	protein	MI:0498	prey	HGNC:18349	DHRS2	NCBITaxon:9606	Homo sapiens	MI:0326	protein	MI:0496	bait	MI:0915	physical association	MI:1313	proximity labelling technology	biogrid:2787442	MI:0463	biogrid	MI:0463	biogrid	PMID:30021884
MI:0326	protein	MI:0498	prey	HGNC:3002	DPEP1	NCBITaxon:9606	Homo sapiens	MI:0326	protein	MI:0496	bait	MI:0915	physical association	MI:0004	affinity chromatography technology	biogrid:3062869	MI:0463	biogrid	MI:0463	biogrid	PMID:33961781
MI:0326	protein	MI:0498	prey	RefSeq:YP_009724392	E	NCBITaxon:2697049	SARS-CoV-2	MI:0326	protein	MI:0496	bait	MI:0915	physical association	MI:1313	proximity labelling technology	biogrid:3740461	MI:0463	biogrid	MI:0463	biogrid	PMID:38569033
MI:0326	protein	MI:0496	bait	HGNC:14415	ELOVL4	NCBITaxon:9606	Homo sapiens	MI:0326	protein	MI:0498	prey	MI:0915	physical association	MI:0004	affinity chromatography technology	biogrid:1032078	MI:0463	biogrid	MI:0463	biogrid	PMID:16036915
MI:0326	protein	MI:0496	bait	HGNC:28430	EMC6	NCBITaxon:9606	Homo sapiens	MI:0326	protein	MI:0498	prey	MI:0407	direct interaction	MI:0018	two hybrid	biogrid:3655348	MI:0463	biogrid	MI:0463	biogrid	PMID:36949045
MI:0326	protein	MI:0496	bait	HGNC:1187	ERG28	NCBITaxon:9606	Homo sapiens	MI:0326	protein	MI:0498	prey	MI:0407	direct interaction	MI:0018	two hybrid	biogrid:2717442	MI:0463	biogrid	MI:0463	biogrid	PMID:32296183
MI:0326	protein	MI:0498	prey	HGNC:21197	FA2H	NCBITaxon:9606	Homo sapiens	MI:0326	protein	MI:0496	bait	MI:0407	direct interaction	MI:0018	two hybrid	biogrid:2707903	MI:0463	biogrid	MI:0463	biogrid	PMID:32296183
MI:0326	protein	MI:0496	bait	HGNC:18664	FAM3C	NCBITaxon:9606	Homo sapiens	MI:0326	protein	MI:0498	prey	MI:0407	direct interaction	MI:0018	two hybrid	biogrid:2717488	MI:0463	biogrid	MI:0463	biogrid	PMID:32296183
MI:0326	protein	MI:0496	bait	HGNC:19829	FAM177A1	NCBITaxon:9606	Homo sapiens	MI:0326	protein	MI:0498	prey	MI:0407	direct interaction	MI:0018	two hybrid	biogrid:2717452	MI:0463	biogrid	MI:0463	biogrid	PMID:32296183
MI:0326	protein	MI:0496	bait	HGNC:1334	FAXDC2	NCBITaxon:9606	Homo sapiens	MI:0326	protein	MI:0498	prey	MI:0407	direct interaction	MI:0018	two hybrid	biogrid:2717467	MI:0463	biogrid	MI:0463	biogrid	PMID:32296183
MI:0326	protein	MI:0498	prey	HGNC:3629	FDFT1	NCBITaxon:9606	Homo sapiens	MI:0326	protein	MI:0496	bait	MI:0407	direct interaction	MI:0018	two hybrid	biogrid:2700929	MI:0463	biogrid	MI:0463	biogrid	PMID:32296183
MI:0326	protein	MI:0498	prey	HGNC:3724	FKBP8	NCBITaxon:9606	Homo sapiens	MI:0326	protein	MI:0496	bait	MI:0407	direct interaction	MI:0018	two hybrid	biogrid:2710335	MI:0463	biogrid	MI:0463	biogrid	PMID:32296183
MI:0326	protein	MI:0496	bait	HGNC:4030	FXYD6	NCBITaxon:9606	Homo sapiens	MI:0326	protein	MI:0498	prey	MI:0407	direct interaction	MI:0018	two hybrid	biogrid:2717445	MI:0463	biogrid	MI:0463	biogrid	PMID:32296183
MI:0326	protein	MI:0496	bait	HGNC:4077	GABRA3	NCBITaxon:9606	Homo sapiens	MI:0326	protein	MI:0498	prey	MI:0915	physical association	MI:0030	cross-linking study	biogrid:3794218	MI:0463	biogrid	MI:0463	biogrid	PMID:40437099
MI:0326	protein	MI:0496	bait	HGNC:23237	GIMAP1	NCBITaxon:9606	Homo sapiens	MI:0326	protein	MI:0498	prey	MI:0407	direct interaction	MI:0018	two hybrid	biogrid:2717496	MI:0463	biogrid	MI:0463	biogrid	PMID:32296183
MI:0326	protein	MI:0496	bait	HGNC:18005	GIMAP5	NCBITaxon:9606	Homo sapiens	MI:0326	protein	MI:0498	prey	MI:0407	direct interaction	MI:0018	two hybrid	biogrid:2717486	MI:0463	biogrid	MI:0463	biogrid	PMID:32296183
MI:0326	protein	MI:0498	prey	HGNC:4431	GOSR2	NCBITaxon:9606	Homo sapiens	MI:0326	protein	MI:0496	bait	MI:0407	direct interaction	MI:0018	two hybrid	biogrid:2712441	MI:0463	biogrid	MI:0463	biogrid	PMID:32296183
MI:0326	protein	MI:0498	prey	HGNC:4432	GOT1	NCBITaxon:9606	Homo sapiens	MI:0326	protein	MI:0496	bait	MI:0915	physical association	MI:0004	affinity chromatography technology	biogrid:3115877	MI:0463	biogrid	MI:0463	biogrid	PMID:33961781
MI:0326	protein	MI:0498	prey	HGNC:4466	GPR12	NCBITaxon:9606	Homo sapiens	MI:0326	protein	MI:0496	bait	MI:0915	physical association	MI:0004	affinity chromatography technology	biogrid:3080008	MI:0463	biogrid	MI:0463	biogrid	PMID:33961781
MI:0326	protein	MI:0496	bait	HGNC:14923	GPR37L1	NCBITaxon:9606	Homo sapiens	MI:0326	protein	MI:0498	prey	MI:0407	direct interaction	MI:0018	two hybrid	biogrid:2717465	MI:0463	biogrid	MI:0463	biogrid	PMID:32296183
MI:0326	protein	MI:0496	bait	HGNC:4702	GYPA	NCBITaxon:9606	Homo sapiens	MI:0326	protein	MI:0498	prey	MI:0407	direct interaction	MI:0018	two hybrid	biogrid:2717466	MI:0463	biogrid	MI:0463	biogrid	PMID:32296183
MI:0326	protein	MI:0498	prey	HGNC:5013	HMOX1	NCBITaxon:9606	Homo sapiens	MI:0326	protein	MI:0496	bait	MI:0407	direct interaction	MI:0018	two hybrid	biogrid:2705620	MI:0463	biogrid	MI:0463	biogrid	PMID:32296183
MI:0326	protein	MI:0498	prey	HGNC:5014	HMOX2	NCBITaxon:9606	Homo sapiens	MI:0326	protein	MI:0496	bait	MI:0407	direct interaction	MI:0018	two hybrid	biogrid:2708153	MI:0463	biogrid	MI:0463	biogrid	PMID:32296183
MI:0326	protein	MI:0498	prey	HGNC:18324	HSD3B7	NCBITaxon:9606	Homo sapiens	MI:0326	protein	MI:0496	bait	MI:0407	direct interaction	MI:0018	two hybrid	biogrid:2704368	MI:0463	biogrid	MI:0463	biogrid	PMID:32296183
MI:0326	protein	MI:0496	bait	HGNC:18550	IER3IP1	NCBITaxon:9606	Homo sapiens	MI:0326	protein	MI:0498	prey	MI:0407	direct interaction	MI:0018	two hybrid	biogrid:2717443	MI:0463	biogrid	MI:0463	biogrid	PMID:32296183
MI:0326	protein	MI:0496	bait	HGNC:20452	INSIG2	NCBITaxon:9606	Homo sapiens	MI:0326	protein	MI:0498	prey	MI:0407	direct interaction	MI:0018	two hybrid	biogrid:3655347	MI:0463	biogrid	MI:0463	biogrid	PMID:36949045
MI:0326	protein	MI:0496	bait	HGNC:6149	ITGAM	NCBITaxon:9606	Homo sapiens	MI:0326	protein	MI:0498	prey	MI:0407	direct interaction	MI:0018	two hybrid	biogrid:2717463	MI:0463	biogrid	MI:0463	biogrid	PMID:32296183
MI:0326	protein	MI:0496	bait	HGNC:26926	JAGN1	NCBITaxon:9606	Homo sapiens	MI:0326	protein	MI:0498	prey	MI:0407	direct interaction	MI:0018	two hybrid	biogrid:2717469	MI:0463	biogrid	MI:0463	biogrid	PMID:32296183
MI:0326	protein	MI:0498	prey	HGNC:6555	LEPROTL1	NCBITaxon:9606	Homo sapiens	MI:0326	protein	MI:0496	bait	MI:0407	direct interaction	MI:0018	two hybrid	biogrid:2708809	MI:0463	biogrid	MI:0463	biogrid	PMID:32296183
MI:0326	protein	MI:0496	bait	HGNC:21253	LHFPL5	NCBITaxon:9606	Homo sapiens	MI:0326	protein	MI:0498	prey	MI:0407	direct interaction	MI:0018	two hybrid	biogrid:2717489	MI:0463	biogrid	MI:0463	biogrid	PMID:32296183
MI:0326	protein	MI:0496	bait	HGNC:14298	LPAR3	NCBITaxon:9606	Homo sapiens	MI:0326	protein	MI:0498	prey	MI:0407	direct interaction	MI:0018	two hybrid	biogrid:3655353	MI:0463	biogrid	MI:0463	biogrid	PMID:36949045
MI:0326	protein	MI:0496	bait	HGNC:13348	LY6D	NCBITaxon:9606	Homo sapiens	MI:0326	protein	MI:0498	prey	MI:0407	direct interaction	MI:0018	two hybrid	biogrid:2717461	MI:0463	biogrid	MI:0463	biogrid	PMID:32296183
MI:0326	protein	MI:0498	prey	HGNC:24880	LYPD3	NCBITaxon:9606	Homo sapiens	MI:0326	protein	MI:0496	bait	MI:0915	physical association	MI:0004	affinity chromatography technology	biogrid:3066542	MI:0463	biogrid	MI:0463	biogrid	PMID:33961781
MI:0326	protein	MI:0498	prey	HGNC:24880	LYPD3	NCBITaxon:9606	Homo sapiens	MI:0326	protein	MI:0496	bait	MI:0915	physical association	MI:0004	affinity chromatography technology	biogrid:1189097	MI:0463	biogrid	MI:0463	biogrid	PMID:26186194
MI:0326	protein	MI:0498	prey	HGNC:28751	LYPD6	NCBITaxon:9606	Homo sapiens	MI:0326	protein	MI:0496	bait	MI:0915	physical association	MI:0004	affinity chromatography technology	biogrid:1197636	MI:0463	biogrid	MI:0463	biogrid	PMID:26186194
MI:0326	protein	MI:0498	prey	HGNC:28751	LYPD6	NCBITaxon:9606	Homo sapiens	MI:0326	protein	MI:0496	bait	MI:0915	physical association	MI:0004	affinity chromatography technology	biogrid:3084420	MI:0463	biogrid	MI:0463	biogrid	PMID:33961781
MI:0326	protein	MI:0496	bait	HGNC:6818	MALL	NCBITaxon:9606	Homo sapiens	MI:0326	protein	MI:0498	prey	MI:0407	direct interaction	MI:0018	two hybrid	biogrid:2717449	MI:0463	biogrid	MI:0463	biogrid	PMID:32296183
MI:0326	protein	MI:0496	bait	HGNC:7160	MMP14	NCBITaxon:9606	Homo sapiens	MI:0326	protein	MI:0498	prey	MI:0407	direct interaction	MI:0018	two hybrid	biogrid:2717455	MI:0463	biogrid	MI:0463	biogrid	PMID:32296183
MI:0326	protein	MI:0496	bait	HGNC:7825	NINJ2	NCBITaxon:9606	Homo sapiens	MI:0326	protein	MI:0498	prey	MI:0407	direct interaction	MI:0018	two hybrid	biogrid:2717471	MI:0463	biogrid	MI:0463	biogrid	PMID:32296183
MI:0326	protein	MI:0496	bait	HGNC:16037	ORMDL2	NCBITaxon:9606	Homo sapiens	MI:0326	protein	MI:0498	prey	MI:0407	direct interaction	MI:0018	two hybrid	biogrid:2717432	MI:0463	biogrid	MI:0463	biogrid	PMID:32296183
MI:0326	protein	MI:0496	bait	HGNC:16038	ORMDL3	NCBITaxon:9606	Homo sapiens	MI:0326	protein	MI:0498	prey	MI:0407	direct interaction	MI:0018	two hybrid	biogrid:2717472	MI:0463	biogrid	MI:0463	biogrid	PMID:32296183
MI:0326	protein	MI:0496	bait	HGNC:8857	PEX16	NCBITaxon:9606	Homo sapiens	MI:0326	protein	MI:0498	prey	MI:0407	direct interaction	MI:0018	two hybrid	biogrid:3655346	MI:0463	biogrid	MI:0463	biogrid	PMID:36949045
MI:0326	protein	MI:0496	bait	HGNC:29650	PKMYT1	NCBITaxon:9606	Homo sapiens	MI:0326	protein	MI:0498	prey	MI:0407	direct interaction	MI:0018	two hybrid	biogrid:2717438	MI:0463	biogrid	MI:0463	biogrid	PMID:32296183
MI:0326	protein	MI:0498	prey	HGNC:18553	PLLP	NCBITaxon:9606	Homo sapiens	MI:0326	protein	MI:0496	bait	MI:0407	direct interaction	MI:0018	two hybrid	biogrid:2707658	MI:0463	biogrid	MI:0463	biogrid	PMID:32296183
MI:0326	protein	MI:0496	bait	HGNC:9080	PLN	NCBITaxon:9606	Homo sapiens	MI:0326	protein	MI:0498	prey	MI:0407	direct interaction	MI:0018	two hybrid	biogrid:2717491	MI:0463	biogrid	MI:0463	biogrid	PMID:32296183
MI:0326	protein	MI:0496	bait	HGNC:9086	PLP1	NCBITaxon:9606	Homo sapiens	MI:0326	protein	MI:0498	prey	MI:0407	direct interaction	MI:0018	two hybrid	biogrid:2717433	MI:0463	biogrid	MI:0463	biogrid	PMID:32296183
MI:0326	protein	MI:0498	prey	HGNC:9609	PTH2R	NCBITaxon:9606	Homo sapiens	MI:0326	protein	MI:0496	bait	MI:0915	physical association	MI:0004	affinity chromatography technology	biogrid:3089505	MI:0463	biogrid	MI:0463	biogrid	PMID:33961781
MI:0326	protein	MI:0496	bait	HGNC:9642	PTPN1	NCBITaxon:9606	Homo sapiens	MI:0326	protein	MI:0498	prey	MI:0407	direct interaction	MI:0018	two hybrid	biogrid:2717487	MI:0463	biogrid	MI:0463	biogrid	PMID:32296183
MI:0326	protein	MI:0498	prey	HGNC:14244	RAB18	NCBITaxon:9606	Homo sapiens	MI:0326	protein	MI:0496	bait	MI:0407	direct interaction	MI:0018	two hybrid	biogrid:2704313	MI:0463	biogrid	MI:0463	biogrid	PMID:32296183
MI:0326	protein	MI:0496	bait	HGNC:32486	RTP2	NCBITaxon:9606	Homo sapiens	MI:0326	protein	MI:0498	prey	MI:0407	direct interaction	MI:0018	two hybrid	biogrid:2717490	MI:0463	biogrid	MI:0463	biogrid	PMID:32296183
MI:0326	protein	MI:0496	bait	HGNC:20260	SEC22A	NCBITaxon:9606	Homo sapiens	MI:0326	protein	MI:0498	prey	MI:0407	direct interaction	MI:0018	two hybrid	biogrid:2717431	MI:0463	biogrid	MI:0463	biogrid	PMID:32296183
MI:0326	protein	MI:0496	bait	HGNC:10700	SEC22B	NCBITaxon:9606	Homo sapiens	MI:0326	protein	MI:0498	prey	MI:0407	direct interaction	MI:0018	two hybrid	biogrid:2717500	MI:0463	biogrid	MI:0463	biogrid	PMID:32296183
MI:0326	protein	MI:0498	prey	HGNC:11846	SEC62	NCBITaxon:9606	Homo sapiens	MI:0326	protein	MI:0496	bait	MI:0915	physical association	MI:1313	proximity labelling technology	biogrid:3006383	MI:0463	biogrid	MI:0463	biogrid	PMID:34079125
MI:0326	protein	MI:0496	bait	HGNC:10755	SERF1A	NCBITaxon:9606	Homo sapiens	MI:0326	protein	MI:0498	prey	MI:0407	direct interaction	MI:0018	two hybrid	biogrid:2717473	MI:0463	biogrid	MI:0463	biogrid	PMID:32296183
MI:0326	protein	MI:0496	bait	HGNC:10756	SERF1B	NCBITaxon:9606	Homo sapiens	MI:0326	protein	MI:0498	prey	MI:0407	direct interaction	MI:0018	two hybrid	biogrid:2717494	MI:0463	biogrid	MI:0463	biogrid	PMID:32296183
MI:0326	protein	MI:0496	bait	HGNC:20607	SERP2	NCBITaxon:9606	Homo sapiens	MI:0326	protein	MI:0498	prey	MI:0407	direct interaction	MI:0018	two hybrid	biogrid:2717453	MI:0463	biogrid	MI:0463	biogrid	PMID:32296183
MI:0326	protein	MI:0496	bait	HGNC:25140	SFT2D2	NCBITaxon:9606	Homo sapiens	MI:0326	protein	MI:0498	prey	MI:0407	direct interaction	MI:0018	two hybrid	biogrid:2717495	MI:0463	biogrid	MI:0463	biogrid	PMID:32296183
MI:0326	protein	MI:0498	prey	HGNC:11041	SLC5A6	NCBITaxon:9606	Homo sapiens	MI:0326	protein	MI:0496	bait	MI:0915	physical association	MI:0004	affinity chromatography technology	biogrid:3093871	MI:0463	biogrid	MI:0463	biogrid	PMID:33961781
MI:0326	protein	MI:0498	prey	HGNC:19119	SLC5A8	NCBITaxon:9606	Homo sapiens	MI:0326	protein	MI:0496	bait	MI:0915	physical association	MI:0004	affinity chromatography technology	biogrid:3131177	MI:0463	biogrid	MI:0463	biogrid	PMID:33961781
MI:0326	protein	MI:0498	prey	HGNC:11057	SLC7A1	NCBITaxon:9606	Homo sapiens	MI:0326	protein	MI:0496	bait	MI:0915	physical association	MI:0004	affinity chromatography technology	biogrid:3107830	MI:0463	biogrid	MI:0463	biogrid	PMID:33961781
MI:0326	protein	MI:0498	prey	HGNC:11057	SLC7A1	NCBITaxon:9606	Homo sapiens	MI:0326	protein	MI:0496	bait	MI:0915	physical association	MI:0004	affinity chromatography technology	biogrid:2267090	MI:0463	biogrid	MI:0463	biogrid	PMID:28514442
MI:0326	protein	MI:0498	prey	HGNC:29326	SLC7A14	NCBITaxon:9606	Homo sapiens	MI:0326	protein	MI:0496	bait	MI:0915	physical association	MI:0004	affinity chromatography technology	biogrid:3032247	MI:0463	biogrid	MI:0463	biogrid	PMID:33961781
MI:0326	protein	MI:0498	prey	HGNC:10935	SLC18A2	NCBITaxon:9606	Homo sapiens	MI:0326	protein	MI:0496	bait	MI:0915	physical association	MI:0004	affinity chromatography technology	biogrid:3075451	MI:0463	biogrid	MI:0463	biogrid	PMID:33961781
MI:0326	protein	MI:0498	prey	HGNC:10938	SLC19A2	NCBITaxon:9606	Homo sapiens	MI:0326	protein	MI:0496	bait	MI:0915	physical association	MI:0004	affinity chromatography technology	biogrid:3810493	MI:0463	biogrid	MI:0463	biogrid	PMID:40355756
MI:0326	protein	MI:0498	prey	HGNC:10977	SLC24A3	NCBITaxon:9606	Homo sapiens	MI:0326	protein	MI:0496	bait	MI:0915	physical association	MI:0004	affinity chromatography technology	biogrid:3072132	MI:0463	biogrid	MI:0463	biogrid	PMID:33961781
MI:0326	protein	MI:0498	prey	HGNC:11014	SLC30A3	NCBITaxon:9606	Homo sapiens	MI:0326	protein	MI:0496	bait	MI:0407	direct interaction	MI:0018	two hybrid	biogrid:2715892	MI:0463	biogrid	MI:0463	biogrid	PMID:32296183
MI:0326	protein	MI:0498	prey	HGNC:19306	SLC30A7	NCBITaxon:9606	Homo sapiens	MI:0326	protein	MI:0496	bait	MI:0915	physical association	MI:0004	affinity chromatography technology	biogrid:3814860	MI:0463	biogrid	MI:0463	biogrid	PMID:40355756
MI:0326	protein	MI:0496	bait	HGNC:20303	SLC30A8	NCBITaxon:9606	Homo sapiens	MI:0326	protein	MI:0498	prey	MI:0407	direct interaction	MI:0018	two hybrid	biogrid:2717458	MI:0463	biogrid	MI:0463	biogrid	PMID:32296183
MI:0326	protein	MI:0498	prey	HGNC:17129	SLC39A4	NCBITaxon:9606	Homo sapiens	MI:0326	protein	MI:0496	bait	MI:0915	physical association	MI:0004	affinity chromatography technology	biogrid:1187906	MI:0463	biogrid	MI:0463	biogrid	PMID:26186194
MI:0326	protein	MI:0498	prey	HGNC:17129	SLC39A4	NCBITaxon:9606	Homo sapiens	MI:0326	protein	MI:0496	bait	MI:0915	physical association	MI:0004	affinity chromatography technology	biogrid:3084081	MI:0463	biogrid	MI:0463	biogrid	PMID:33961781
MI:0326	protein	MI:0496	bait	HGNC:24810	SMCO4	NCBITaxon:9606	Homo sapiens	MI:0326	protein	MI:0498	prey	MI:0407	direct interaction	MI:0018	two hybrid	biogrid:3655351	MI:0463	biogrid	MI:0463	biogrid	PMID:36949045
MI:0326	protein	MI:0496	bait	HGNC:44204	SMIM1	NCBITaxon:9606	Homo sapiens	MI:0326	protein	MI:0498	prey	MI:0407	direct interaction	MI:0018	two hybrid	biogrid:3655354	MI:0463	biogrid	MI:0463	biogrid	PMID:36949045
MI:0326	protein	MI:0496	bait	HGNC:33763	SNORC	NCBITaxon:9606	Homo sapiens	MI:0326	protein	MI:0498	prey	MI:0407	direct interaction	MI:0018	two hybrid	biogrid:2717479	MI:0463	biogrid	MI:0463	biogrid	PMID:32296183
MI:0326	protein	MI:0496	bait	HGNC:11438	STX3	NCBITaxon:9606	Homo sapiens	MI:0326	protein	MI:0498	prey	MI:0407	direct interaction	MI:0018	two hybrid	biogrid:2717460	MI:0463	biogrid	MI:0463	biogrid	PMID:32296183
MI:0326	protein	MI:0496	bait	HGNC:11443	STX8	NCBITaxon:9606	Homo sapiens	MI:0326	protein	MI:0498	prey	MI:0407	direct interaction	MI:0018	two hybrid	biogrid:3655352	MI:0463	biogrid	MI:0463	biogrid	PMID:36949045
MI:0326	protein	MI:0498	prey	HGNC:11450	SUCLG2	NCBITaxon:9606	Homo sapiens	MI:0326	protein	MI:0496	bait	MI:0915	physical association	MI:0004	affinity chromatography technology	biogrid:3867922	MI:0463	biogrid	MI:0463	biogrid	PMID:41249152
MI:0326	protein	MI:0498	prey	HGNC:20566	SV2A	NCBITaxon:9606	Homo sapiens	MI:0326	protein	MI:0496	bait	MI:0915	physical association	MI:0004	affinity chromatography technology	biogrid:3073039	MI:0463	biogrid	MI:0463	biogrid	PMID:33961781
MI:0326	protein	MI:0498	prey	HGNC:15885	SYNDIG1	NCBITaxon:9606	Homo sapiens	MI:0326	protein	MI:0496	bait	MI:0407	direct interaction	MI:0018	two hybrid	biogrid:2706883	MI:0463	biogrid	MI:0463	biogrid	PMID:32296183
MI:0326	protein	MI:0498	prey	HGNC:4551	TECR	NCBITaxon:9606	Homo sapiens	MI:0326	protein	MI:0496	bait	MI:0407	direct interaction	MI:0018	two hybrid	biogrid:2704494	MI:0463	biogrid	MI:0463	biogrid	PMID:32296183
MI:0326	protein	MI:0498	prey	HGNC:11740	TF	NCBITaxon:9606	Homo sapiens	MI:0326	protein	MI:0496	bait	MI:0407	direct interaction	MI:0018	two hybrid	biogrid:2703336	MI:0463	biogrid	MI:0463	biogrid	PMID:32296183
MI:0326	protein	MI:0496	bait	HGNC:16823	TMEM11	NCBITaxon:9606	Homo sapiens	MI:0326	protein	MI:0498	prey	MI:0407	direct interaction	MI:0018	two hybrid	biogrid:2717477	MI:0463	biogrid	MI:0463	biogrid	PMID:32296183
MI:0326	protein	MI:0496	bait	HGNC:25605	TMEM19	NCBITaxon:9606	Homo sapiens	MI:0326	protein	MI:0498	prey	MI:0407	direct interaction	MI:0018	two hybrid	biogrid:2717447	MI:0463	biogrid	MI:0463	biogrid	PMID:32296183
MI:0326	protein	MI:0496	bait	HGNC:28444	TMEM42	NCBITaxon:9606	Homo sapiens	MI:0326	protein	MI:0498	prey	MI:0407	direct interaction	MI:0018	two hybrid	biogrid:2717464	MI:0463	biogrid	MI:0463	biogrid	PMID:32296183
MI:0326	protein	MI:0496	bait	HGNC:25120	TMEM44	NCBITaxon:9606	Homo sapiens	MI:0326	protein	MI:0498	prey	MI:0407	direct interaction	MI:0018	two hybrid	biogrid:2717450	MI:0463	biogrid	MI:0463	biogrid	PMID:32296183
MI:0326	protein	MI:0496	bait	HGNC:28201	TMEM128	NCBITaxon:9606	Homo sapiens	MI:0326	protein	MI:0498	prey	MI:0407	direct interaction	MI:0018	two hybrid	biogrid:2717440	MI:0463	biogrid	MI:0463	biogrid	PMID:32296183
MI:0326	protein	MI:0496	bait	HGNC:28217	TMEM203	NCBITaxon:9606	Homo sapiens	MI:0326	protein	MI:0498	prey	MI:0407	direct interaction	MI:0018	two hybrid	biogrid:2717484	MI:0463	biogrid	MI:0463	biogrid	PMID:32296183
MI:0326	protein	MI:0496	bait	HGNC:27344	TMEM218	NCBITaxon:9606	Homo sapiens	MI:0326	protein	MI:0498	prey	MI:0407	direct interaction	MI:0018	two hybrid	biogrid:2717451	MI:0463	biogrid	MI:0463	biogrid	PMID:32296183
MI:0326	protein	MI:0496	bait	HGNC:25363	TMEM222	NCBITaxon:9606	Homo sapiens	MI:0326	protein	MI:0498	prey	MI:0407	direct interaction	MI:0018	two hybrid	biogrid:2717483	MI:0463	biogrid	MI:0463	biogrid	PMID:32296183
MI:0326	protein	MI:0496	bait	HGNC:17206	TMEM242	NCBITaxon:9606	Homo sapiens	MI:0326	protein	MI:0498	prey	MI:0407	direct interaction	MI:0018	two hybrid	biogrid:2717498	MI:0463	biogrid	MI:0463	biogrid	PMID:32296183
MI:0326	protein	MI:0496	bait	HGNC:21707	TMEM243	NCBITaxon:9606	Homo sapiens	MI:0326	protein	MI:0498	prey	MI:0407	direct interaction	MI:0018	two hybrid	biogrid:2717444	MI:0463	biogrid	MI:0463	biogrid	PMID:32296183
MI:0326	protein	MI:0496	bait	HGNC:25804	TMEM254	NCBITaxon:9606	Homo sapiens	MI:0326	protein	MI:0498	prey	MI:0407	direct interaction	MI:0018	two hybrid	biogrid:2717441	MI:0463	biogrid	MI:0463	biogrid	PMID:32296183
MI:0326	protein	MI:0496	bait	HGNC:29592	TRARG1	NCBITaxon:9606	Homo sapiens	MI:0326	protein	MI:0498	prey	MI:0407	direct interaction	MI:0018	two hybrid	biogrid:2717480	MI:0463	biogrid	MI:0463	biogrid	PMID:32296183
MI:0326	protein	MI:0496	bait	HGNC:12269	TREX1	NCBITaxon:9606	Homo sapiens	MI:0326	protein	MI:0498	prey	MI:0407	direct interaction	MI:0018	two hybrid	biogrid:2717497	MI:0463	biogrid	MI:0463	biogrid	PMID:32296183
MI:0326	protein	MI:0496	bait	HGNC:26437	TSNARE1	NCBITaxon:9606	Homo sapiens	MI:0326	protein	MI:0498	prey	MI:0407	direct interaction	MI:0018	two hybrid	biogrid:2717468	MI:0463	biogrid	MI:0463	biogrid	PMID:32296183
MI:0326	protein	MI:0496	bait	HGNC:17598	UBE2J1	NCBITaxon:9606	Homo sapiens	MI:0326	protein	MI:0498	prey	MI:0407	direct interaction	MI:0018	two hybrid	biogrid:2717492	MI:0463	biogrid	MI:0463	biogrid	PMID:32296183
MI:0326	protein	MI:0496	bait	HGNC:30791	UBIAD1	NCBITaxon:9606	Homo sapiens	MI:0326	protein	MI:0498	prey	MI:0407	direct interaction	MI:0018	two hybrid	biogrid:3655345	MI:0463	biogrid	MI:0463	biogrid	PMID:36949045
MI:0326	protein	MI:0498	prey	HGNC:16046	UNC50	NCBITaxon:9606	Homo sapiens	MI:0326	protein	MI:0496	bait	MI:0407	direct interaction	MI:0018	two hybrid	biogrid:2716056	MI:0463	biogrid	MI:0463	biogrid	PMID:32296183
MI:0326	protein	MI:0496	bait	HGNC:12642	VAMP1	NCBITaxon:9606	Homo sapiens	MI:0326	protein	MI:0498	prey	MI:0407	direct interaction	MI:0018	two hybrid	biogrid:2717446	MI:0463	biogrid	MI:0463	biogrid	PMID:32296183
MI:0326	protein	MI:0498	prey	HGNC:12644	VAMP3	NCBITaxon:9606	Homo sapiens	MI:0326	protein	MI:0496	bait	MI:0407	direct interaction	MI:0018	two hybrid	biogrid:2696436	MI:0463	biogrid	MI:0463	biogrid	PMID:32296183
MI:0326	protein	MI:0498	prey	HGNC:12645	VAMP4	NCBITaxon:9606	Homo sapiens	MI:0326	protein	MI:0496	bait	MI:0407	direct interaction	MI:0018	two hybrid	biogrid:2717237	MI:0463	biogrid	MI:0463	biogrid	PMID:32296183
MI:0326	protein	MI:0496	bait	HGNC:12646	VAMP5	NCBITaxon:9606	Homo sapiens	MI:0326	protein	MI:0498	prey	MI:0407	direct interaction	MI:0018	two hybrid	biogrid:2717462	MI:0463	biogrid	MI:0463	biogrid	PMID:32296183
MI:0326	protein	MI:0496	bait	HGNC:12649	VAPB	NCBITaxon:9606	Homo sapiens	MI:0326	protein	MI:0498	prey	MI:0407	direct interaction	MI:0018	two hybrid	biogrid:2717434	MI:0463	biogrid	MI:0463	biogrid	PMID:32296183
MI:0326	protein	MI:0496	bait	HGNC:18085	VMA12	NCBITaxon:9606	Homo sapiens	MI:0326	protein	MI:0498	prey	MI:0407	direct interaction	MI:0018	two hybrid	biogrid:2717499	MI:0463	biogrid	MI:0463	biogrid	PMID:32296183
MI:0326	protein	MI:0496	bait	HGNC:16688	YIF1A	NCBITaxon:9606	Homo sapiens	MI:0326	protein	MI:0498	prey	MI:0407	direct interaction	MI:0018	two hybrid	biogrid:2717474	MI:0463	biogrid	MI:0463	biogrid	PMID:32296183
MI:0326	protein	MI:0496	bait	HGNC:28304	YIPF6	NCBITaxon:9606	Homo sapiens	MI:0326	protein	MI:0498	prey	MI:0407	direct interaction	MI:0018	two hybrid	biogrid:2717478	MI:0463	biogrid	MI:0463	biogrid	PMID:32296183
MI:0326	protein	MI:0498	prey	HGNC:19159	ZDHHC12	NCBITaxon:9606	Homo sapiens	MI:0326	protein	MI:0496	bait	MI:0915	physical association	MI:0004	affinity chromatography technology	biogrid:3039209	MI:0463	biogrid	MI:0463	biogrid	PMID:33961781
MI:0326	protein	MI:0496	bait	HGNC:20750	ZDHHC21	NCBITaxon:9606	Homo sapiens	MI:0326	protein	MI:0498	prey	MI:0407	direct interaction	MI:0018	two hybrid	biogrid:2717475	MI:0463	biogrid	MI:0463	biogrid	PMID:32296183
MI:0326	protein	MI:0496	bait	HGNC:12868	ZFPL1	NCBITaxon:9606	Homo sapiens	MI:0326	protein	MI:0498	prey	MI:0407	direct interaction	MI:0018	two hybrid	biogrid:2717457	MI:0463	biogrid	MI:0463	biogrid	PMID:32296183
