## Supplemental Data 1 for "Fatty acid metabolic interactome atlas linked to cellular longevity": ELOVL6-HGNC_15829-interactions-molecular_interaction-2026-05-14.xlsx

### Sheet: ELOVL6-HGNC_15829-interactions-
Focus gene molecule type ID	Focus gene molecule type	Focus gene experimental role ID	Focus gene experimental role	Interactor gene ID	Interactor gene	Interactor species ID	Interactor species	Interactor molecule type ID	Interactor molecule type	Interactor experimental role ID	Interactor experimental role	Interaction type ID	Interaction type	Detection method IDs	Detection methods	Source ID	Source DB ID	Source DB	Aggregation DB ID	Aggregation DB	Reference
MI:0326	protein	MI:0498	prey	HGNC:14076	CERS2	NCBITaxon:9606	Homo sapiens	MI:0326	protein	MI:0496	bait	MI:0915	physical association	MI:0004	affinity chromatography technology	biogrid:887672	MI:0463	biogrid	MI:0463	biogrid	PMID:20937905
MI:0326	protein	MI:0498	prey	HGNC:5013	HMOX1	NCBITaxon:9606	Homo sapiens	MI:0326	protein	MI:0496	bait	MI:0407	direct interaction	MI:0018	two hybrid	biogrid:2705633	MI:0463	biogrid	MI:0463	biogrid	PMID:32296183
MI:0326	protein	MI:0498	prey	HGNC:6529	LCP2	NCBITaxon:9606	Homo sapiens	MI:0326	protein	MI:0496	bait	MI:0407	direct interaction	MI:0018	two hybrid	biogrid:2696273	MI:0463	biogrid	MI:0463	biogrid	PMID:32296183
MI:0320	ribonucleic acid	MI:0498	prey	HGNC:13870	NUDT21	NCBITaxon:9606	Homo sapiens	MI:0326	protein	MI:0496	bait	MI:0915	physical association	MI:0004	affinity chromatography technology	biogrid:3881871	MI:0463	biogrid	MI:0463	biogrid	PMID:36138187
MI:0326	protein	MI:0498	prey	RefSeq:YP_009725318	ORF7b	NCBITaxon:2697049	SARS-CoV-2	MI:0326	protein	MI:0496	bait	MI:0915	physical association	MI:0004	affinity chromatography technology	biogrid:2756199	MI:0463	biogrid	MI:0463	biogrid	PMID:33845483
MI:0326	protein	MI:0496	bait	HGNC:32486	RTP2	NCBITaxon:9606	Homo sapiens	MI:0326	protein	MI:0498	prey	MI:0407	direct interaction	MI:0018	two hybrid	biogrid:2739340	MI:0463	biogrid	MI:0463	biogrid	PMID:32296183
MI:0326	protein	MI:0496	bait	HGNC:21368	SNRNP48	NCBITaxon:9606	Homo sapiens	MI:0326	protein	MI:0498	prey	MI:0915	physical association	MI:0004	affinity chromatography technology	biogrid:3355595	MI:0463	biogrid	MI:0463	biogrid	PMID:35271311
MI:0326	protein	MI:0498	prey	HGNC:1249	TPX2	NCBITaxon:9606	Homo sapiens	MI:0326	protein	MI:0496	bait	MI:0915	physical association	MI:0030	cross-linking study	biogrid:3859887	MI:0463	biogrid	MI:0463	biogrid	PMID:41475341
MI:0320	ribonucleic acid	MI:0498	prey	HGNC:12932	TRIM25	NCBITaxon:9606	Homo sapiens	MI:0326	protein	MI:0496	bait	MI:0915	physical association	MI:0004	affinity chromatography technology	biogrid:2377809	MI:0463	biogrid	MI:0463	biogrid	PMID:29117863
