## Supplemental Data 1 for "Fatty acid metabolic interactome atlas linked to cellular longevity": SCD5-HGNC_21088-interactions-molecular_interaction-2026-05-14.xlsx

### Sheet: SCD5-HGNC_21088-interactions-mo
Focus gene molecule type ID	Focus gene molecule type	Focus gene experimental role ID	Focus gene experimental role	Interactor gene ID	Interactor gene	Interactor species ID	Interactor species	Interactor molecule type ID	Interactor molecule type	Interactor experimental role ID	Interactor experimental role	Interaction type ID	Interaction type	Detection method IDs	Detection methods	Source ID	Source DB ID	Source DB	Aggregation DB ID	Aggregation DB	Reference
MI:0326	protein	MI:0498	prey	HGNC:13708	ACKR5	NCBITaxon:9606	Homo sapiens	MI:0326	protein	MI:0496	bait	MI:0915	physical association	MI:0004	affinity chromatography technology	biogrid:3152043	MI:0463	biogrid	MI:0463	biogrid	PMID:33961781
MI:0326	protein	MI:0498	prey	HGNC:22408	ATG9A	NCBITaxon:9606	Homo sapiens	MI:0326	protein	MI:0496	bait	MI:0915	physical association	MI:1313	proximity labelling technology	biogrid:3380632	MI:0463	biogrid	MI:0463	biogrid	PMID:34369648
MI:0326	protein	MI:0498	prey	HGNC:811	ATP2A1	NCBITaxon:9606	Homo sapiens	MI:0326	protein	MI:0496	bait	MI:0915	physical association	MI:1313	proximity labelling technology	biogrid:2980321	MI:0463	biogrid	MI:0463	biogrid	PMID:34079125
MI:0326	protein	MI:0498	prey	HGNC:813	ATP2A3	NCBITaxon:9606	Homo sapiens	MI:0326	protein	MI:0496	bait	MI:0915	physical association	MI:0004	affinity chromatography technology	biogrid:3166870	MI:0463	biogrid	MI:0463	biogrid	PMID:33961781
MI:0326	protein	MI:0498	prey	HGNC:29103	ATP2C2	NCBITaxon:9606	Homo sapiens	MI:0326	protein	MI:0496	bait	MI:0915	physical association	MI:1313	proximity labelling technology	biogrid:3883392	MI:0463	biogrid	MI:0463	biogrid	PMID:40783819
MI:0326	protein	MI:0498	prey	HGNC:16695	BCAP31	NCBITaxon:9606	Homo sapiens	MI:0326	protein	MI:0496	bait	MI:0915	physical association	MI:1313	proximity labelling technology	biogrid:2980929	MI:0463	biogrid	MI:0463	biogrid	PMID:34079125
MI:0326	protein	MI:0498	prey	HGNC:16827	CDC123	NCBITaxon:9606	Homo sapiens	MI:0326	protein	MI:0496	bait	MI:0915	physical association	MI:0004	affinity chromatography technology	biogrid:3747081	MI:0463	biogrid	MI:0463	biogrid	PMID:37314216
MI:0326	protein	MI:0498	prey	HGNC:1955	CHRNA1	NCBITaxon:9606	Homo sapiens	MI:0326	protein	MI:0496	bait	MI:0915	physical association	MI:0004	affinity chromatography technology	biogrid:3177002	MI:0463	biogrid	MI:0463	biogrid	PMID:33961781
MI:0326	protein	MI:0498	prey	HGNC:16991	CKAP4	NCBITaxon:9606	Homo sapiens	MI:0326	protein	MI:0496	bait	MI:0915	physical association	MI:1313	proximity labelling technology	biogrid:2983348	MI:0463	biogrid	MI:0463	biogrid	PMID:34079125
MI:0326	protein	MI:0498	prey	HGNC:20675	CNDP1	NCBITaxon:9606	Homo sapiens	MI:0326	protein	MI:0496	bait	MI:0915	physical association	MI:0004	affinity chromatography technology	biogrid:1196987	MI:0463	biogrid	MI:0463	biogrid	PMID:26186194
MI:0326	protein	MI:0498	prey	HGNC:28454	DERL1	NCBITaxon:9606	Homo sapiens	MI:0326	protein	MI:0496	bait	MI:0915	physical association	MI:1313	proximity labelling technology	biogrid:2985977	MI:0463	biogrid	MI:0463	biogrid	PMID:34079125
MI:0326	protein	MI:0498	prey	HGNC:34187	DNAJC25	NCBITaxon:9606	Homo sapiens	MI:0326	protein	MI:0496	bait	MI:0915	physical association	MI:1313	proximity labelling technology	biogrid:2939373	MI:0463	biogrid	MI:0463	biogrid	PMID:33957083
MI:0326	protein	MI:0498	prey	RefSeq:YP_009724392	E	NCBITaxon:2697049	SARS-CoV-2	MI:0326	protein	MI:0496	bait	MI:0915	physical association	MI:1313	proximity labelling technology	biogrid:3740951	MI:0463	biogrid	MI:0463	biogrid	PMID:38569033
MI:0326	protein	MI:0498	prey	HGNC:3331	EMD	NCBITaxon:9606	Homo sapiens	MI:0326	protein	MI:0496	bait	MI:0915	physical association	MI:1313	proximity labelling technology	biogrid:2987554	MI:0463	biogrid	MI:0463	biogrid	PMID:34079125
MI:0326	protein	MI:0498	prey	HGNC:29205	ERGIC1	NCBITaxon:9606	Homo sapiens	MI:0326	protein	MI:0496	bait	MI:0915	physical association	MI:1313	proximity labelling technology	biogrid:2987891	MI:0463	biogrid	MI:0463	biogrid	PMID:34079125
MI:0326	protein	MI:0498	prey	HGNC:29534	ESYT1	NCBITaxon:9606	Homo sapiens	MI:0326	protein	MI:0496	bait	MI:0915	physical association	MI:1313	proximity labelling technology	biogrid:3589147	MI:0463	biogrid	MI:0463	biogrid	PMID:37931956
MI:0326	protein	MI:0498	prey	HGNC:22211	ESYT2	NCBITaxon:9606	Homo sapiens	MI:0326	protein	MI:0496	bait	MI:0915	physical association	MI:1313	proximity labelling technology	biogrid:3589173	MI:0463	biogrid	MI:0463	biogrid	PMID:37931956
MI:0326	protein	MI:0498	prey	HGNC:19147	GJD3	NCBITaxon:9606	Homo sapiens	MI:0326	protein	MI:0496	bait	MI:0915	physical association	MI:1313	proximity labelling technology	biogrid:2989361	MI:0463	biogrid	MI:0463	biogrid	PMID:34079125
MI:0326	protein	MI:0498	prey	HGNC:4444	GP9	NCBITaxon:9606	Homo sapiens	MI:0326	protein	MI:0496	bait	MI:0915	physical association	MI:0004	affinity chromatography technology	biogrid:3173902	MI:0463	biogrid	MI:0463	biogrid	PMID:33961781
MI:0326	protein	MI:0498	prey	HGNC:18324	HSD3B7	NCBITaxon:9606	Homo sapiens	MI:0326	protein	MI:0496	bait	MI:0915	physical association	MI:1313	proximity labelling technology	biogrid:2990935	MI:0463	biogrid	MI:0463	biogrid	PMID:34079125
MI:0326	protein	MI:0498	prey	HGNC:22960	HSD17B11	NCBITaxon:9606	Homo sapiens	MI:0326	protein	MI:0496	bait	MI:0915	physical association	MI:1313	proximity labelling technology	biogrid:2990634	MI:0463	biogrid	MI:0463	biogrid	PMID:34079125
MI:0326	protein	MI:0498	prey	HGNC:6378	KLRD1	NCBITaxon:9606	Homo sapiens	MI:0326	protein	MI:0496	bait	MI:0915	physical association	MI:0004	affinity chromatography technology	biogrid:3169239	MI:0463	biogrid	MI:0463	biogrid	PMID:33961781
MI:0326	protein	MI:0498	prey	HGNC:21610	LNPK	NCBITaxon:9606	Homo sapiens	MI:0326	protein	MI:0496	bait	MI:0915	physical association	MI:1313	proximity labelling technology	biogrid:2994951	MI:0463	biogrid	MI:0463	biogrid	PMID:34079125
MI:0326	protein	MI:0498	prey	HGNC:28817	LRRC59	NCBITaxon:9606	Homo sapiens	MI:0326	protein	MI:0496	bait	MI:0915	physical association	MI:1313	proximity labelling technology	biogrid:2995268	MI:0463	biogrid	MI:0463	biogrid	PMID:34079125
MI:0326	protein	MI:0498	prey	HGNC:6759	MARCKS	NCBITaxon:9606	Homo sapiens	MI:0326	protein	MI:0496	bait	MI:0915	physical association	MI:1313	proximity labelling technology	biogrid:2996270	MI:0463	biogrid	MI:0463	biogrid	PMID:34079125
MI:0326	protein	MI:0498	prey	HGNC:24515	MPC2	NCBITaxon:9606	Homo sapiens	MI:0326	protein	MI:0496	bait	MI:0915	physical association	MI:0004	affinity chromatography technology	biogrid:3805634	MI:0463	biogrid	MI:0463	biogrid	PMID:40355756
MI:0326	protein	MI:0498	prey	RefSeq:YP_009725299	nsp3	NCBITaxon:2697049	SARS-CoV-2	MI:0326	protein	MI:0496	bait	MI:0915	physical association	MI:1313	proximity labelling technology	biogrid:3495033	MI:0463	biogrid	MI:0463	biogrid	PMID:34672954
MI:0326	protein	MI:0498	prey	RefSeq:YP_009725300	nsp4	NCBITaxon:2697049	SARS-CoV-2	MI:0326	protein	MI:0496	bait	MI:0915	physical association	MI:1313	proximity labelling technology	biogrid:3495369	MI:0463	biogrid	MI:0463	biogrid	PMID:34672954
MI:0320	ribonucleic acid	MI:0498	prey	HGNC:13870	NUDT21	NCBITaxon:9606	Homo sapiens	MI:0326	protein	MI:0496	bait	MI:0915	physical association	MI:0004	affinity chromatography technology	biogrid:3881970	MI:0463	biogrid	MI:0463	biogrid	PMID:36138187
MI:0326	protein	MI:0498	prey	RefSeq:YP_009724391	ORF3a	NCBITaxon:2697049	SARS-CoV-2	MI:0326	protein	MI:0496	bait	MI:0915	physical association	MI:1313	proximity labelling technology	biogrid:3751532	MI:0463	biogrid	MI:0463	biogrid	PMID:37478010
MI:0326	protein	MI:0498	prey	RefSeq:YP_009724391	ORF3a	NCBITaxon:2697049	SARS-CoV-2	MI:0326	protein	MI:0496	bait	MI:0915	physical association	MI:1313	proximity labelling technology	biogrid:3579205	MI:0463	biogrid	MI:0463	biogrid	PMID:34597346
MI:0326	protein	MI:0498	prey	RefSeq:YP_009724394	ORF6	NCBITaxon:2697049	SARS-CoV-2	MI:0326	protein	MI:0496	bait	MI:0915	physical association	MI:1313	proximity labelling technology	biogrid:3579797	MI:0463	biogrid	MI:0463	biogrid	PMID:34597346
MI:0326	protein	MI:0498	prey	RefSeq:YP_009724395	ORF7a	NCBITaxon:2697049	SARS-CoV-2	MI:0326	protein	MI:0496	bait	MI:0915	physical association	MI:1313	proximity labelling technology	biogrid:3495660	MI:0463	biogrid	MI:0463	biogrid	PMID:34672954
MI:0326	protein	MI:0498	prey	RefSeq:YP_009724395	ORF7a	NCBITaxon:2697049	SARS-CoV-2	MI:0326	protein	MI:0496	bait	MI:0915	physical association	MI:1313	proximity labelling technology	biogrid:3875258	MI:0463	biogrid	MI:0463	biogrid	PMID:39653747
MI:0326	protein	MI:0498	prey	RefSeq:YP_009724395	ORF7a	NCBITaxon:2697049	SARS-CoV-2	MI:0326	protein	MI:0496	bait	MI:0915	physical association	MI:1313	proximity labelling technology	biogrid:3580027	MI:0463	biogrid	MI:0463	biogrid	PMID:34597346
MI:0326	protein	MI:0498	prey	RefSeq:YP_009725318	ORF7b	NCBITaxon:2697049	SARS-CoV-2	MI:0326	protein	MI:0496	bait	MI:0915	physical association	MI:1313	proximity labelling technology	biogrid:3495733	MI:0463	biogrid	MI:0463	biogrid	PMID:34672954
MI:0326	protein	MI:0498	prey	RefSeq:YP_009725318	ORF7b	NCBITaxon:2697049	SARS-CoV-2	MI:0326	protein	MI:0496	bait	MI:0915	physical association	MI:1313	proximity labelling technology	biogrid:3580217	MI:0463	biogrid	MI:0463	biogrid	PMID:34597346
MI:0326	protein	MI:0498	prey	RefSeq:P0DTD3	ORF9c	NCBITaxon:2697049	SARS-CoV-2	MI:0326	protein	MI:0496	bait	MI:0915	physical association	MI:1313	proximity labelling technology	biogrid:3580634	MI:0463	biogrid	MI:0463	biogrid	PMID:34597346
MI:0326	protein	MI:0498	prey	HGNC:25629	OTULINL	NCBITaxon:9606	Homo sapiens	MI:0326	protein	MI:0496	bait	MI:0915	physical association	MI:1313	proximity labelling technology	biogrid:2658645	MI:0463	biogrid	MI:0463	biogrid	PMID:31056421
MI:0326	protein	MI:0498	prey	HGNC:270	PARP1	NCBITaxon:9606	Homo sapiens	MI:0326	protein	MI:0496	bait	MI:0915	physical association	MI:1313	proximity labelling technology	biogrid:3404664	MI:0463	biogrid	MI:0463	biogrid	PMID:35013556
MI:0326	protein	MI:0496	bait	HGNC:16090	PGRMC1	NCBITaxon:9606	Homo sapiens	MI:0326	protein	MI:0498	prey	MI:0915	physical association	MI:0004	affinity chromatography technology	biogrid:3369057	MI:0463	biogrid	MI:0463	biogrid	PMID:35271311
MI:0326	protein	MI:0498	prey	HGNC:9302	PPP2R1A	NCBITaxon:9606	Homo sapiens	MI:0326	protein	MI:0496	bait	MI:0403	colocalization	MI:0401	biochemical	biogrid:1271695	MI:0463	biogrid	MI:0463	biogrid	PMID:26344197
MI:0326	protein	MI:0498	prey	HGNC:9785	RAB5C	NCBITaxon:9606	Homo sapiens	MI:0326	protein	MI:0496	bait	MI:0915	physical association	MI:1313	proximity labelling technology	biogrid:3003135	MI:0463	biogrid	MI:0463	biogrid	PMID:34079125
MI:0326	protein	MI:0498	prey	HGNC:9788	RAB7A	NCBITaxon:9606	Homo sapiens	MI:0326	protein	MI:0496	bait	MI:0915	physical association	MI:1313	proximity labelling technology	biogrid:3379334	MI:0463	biogrid	MI:0463	biogrid	PMID:34432599
MI:0326	protein	MI:0498	prey	MGI:102790	Rab18	NCBITaxon:10090	Mus musculus	MI:0326	protein	MI:0496	bait	MI:0915	physical association	MI:1313	proximity labelling technology	biogrid:3578026	MI:0463	biogrid	MI:0463	biogrid	PMID:37774976
MI:0326	protein	MI:0498	prey	HGNC:667	RHOA	NCBITaxon:9606	Homo sapiens	MI:0326	protein	MI:0496	bait	MI:0915	physical association	MI:0004	affinity chromatography technology	biogrid:3333673	MI:0463	biogrid	MI:0463	biogrid	PMID:31871319
MI:0326	protein	MI:0498	prey	HGNC:10067	RNF4	NCBITaxon:9606	Homo sapiens	MI:0326	protein	MI:0496	bait	MI:0915	physical association	MI:0004	affinity chromatography technology	biogrid:2492189	MI:0463	biogrid	MI:0463	biogrid	PMID:29180619
MI:0326	protein	MI:0498	prey	HGNC:10381	RPN1	NCBITaxon:9606	Homo sapiens	MI:0326	protein	MI:0496	bait	MI:0915	physical association	MI:1313	proximity labelling technology	biogrid:3004921	MI:0463	biogrid	MI:0463	biogrid	PMID:34079125
MI:0326	protein	MI:0498	prey	HGNC:16993	SEC61B	NCBITaxon:9606	Homo sapiens	MI:0326	protein	MI:0496	bait	MI:0915	physical association	MI:1313	proximity labelling technology	biogrid:3006192	MI:0463	biogrid	MI:0463	biogrid	PMID:34079125
MI:0326	protein	MI:0498	prey	HGNC:16993	SEC61B	NCBITaxon:9606	Homo sapiens	MI:0326	protein	MI:0496	bait	MI:0915	physical association	MI:1313	proximity labelling technology	biogrid:2876767	MI:0463	biogrid	MI:0463	biogrid	PMID:32788342
MI:0326	protein	MI:0498	prey	HGNC:11846	SEC62	NCBITaxon:9606	Homo sapiens	MI:0326	protein	MI:0496	bait	MI:0915	physical association	MI:1313	proximity labelling technology	biogrid:3006498	MI:0463	biogrid	MI:0463	biogrid	PMID:34079125
MI:0326	protein	MI:0498	prey	HGNC:21082	SEC63	NCBITaxon:9606	Homo sapiens	MI:0326	protein	MI:0496	bait	MI:0915	physical association	MI:1313	proximity labelling technology	biogrid:2940827	MI:0463	biogrid	MI:0463	biogrid	PMID:33957083
MI:0326	protein	MI:0498	prey	HGNC:11044	SLC6A11	NCBITaxon:9606	Homo sapiens	MI:0326	protein	MI:0496	bait	MI:0915	physical association	MI:0004	affinity chromatography technology	biogrid:3821164	MI:0463	biogrid	MI:0463	biogrid	PMID:40355756
MI:0326	protein	MI:0498	prey	HGNC:11061	SLC7A3	NCBITaxon:9606	Homo sapiens	MI:0326	protein	MI:0496	bait	MI:0915	physical association	MI:0004	affinity chromatography technology	biogrid:3822415	MI:0463	biogrid	MI:0463	biogrid	PMID:40355756
MI:0326	protein	MI:0498	prey	HGNC:10938	SLC19A2	NCBITaxon:9606	Homo sapiens	MI:0326	protein	MI:0496	bait	MI:0915	physical association	MI:0004	affinity chromatography technology	biogrid:3810593	MI:0463	biogrid	MI:0463	biogrid	PMID:40355756
MI:0326	protein	MI:0498	prey	HGNC:16261	SLC22A9	NCBITaxon:9606	Homo sapiens	MI:0326	protein	MI:0496	bait	MI:0915	physical association	MI:0004	affinity chromatography technology	biogrid:3184384	MI:0463	biogrid	MI:0463	biogrid	PMID:33961781
MI:0326	protein	MI:0498	prey	HGNC:19306	SLC30A7	NCBITaxon:9606	Homo sapiens	MI:0326	protein	MI:0496	bait	MI:0915	physical association	MI:0004	affinity chromatography technology	biogrid:3815005	MI:0463	biogrid	MI:0463	biogrid	PMID:40355756
MI:0326	protein	MI:0498	prey	HGNC:17129	SLC39A4	NCBITaxon:9606	Homo sapiens	MI:0326	protein	MI:0496	bait	MI:0915	physical association	MI:0004	affinity chromatography technology	biogrid:3818607	MI:0463	biogrid	MI:0463	biogrid	PMID:40355756
MI:0326	protein	MI:0498	prey	HGNC:20862	SLC39A8	NCBITaxon:9606	Homo sapiens	MI:0326	protein	MI:0496	bait	MI:0915	physical association	MI:0004	affinity chromatography technology	biogrid:3819026	MI:0463	biogrid	MI:0463	biogrid	PMID:40355756
MI:0326	protein	MI:0498	prey	HGNC:20860	SLC39A12	NCBITaxon:9606	Homo sapiens	MI:0326	protein	MI:0496	bait	MI:0915	physical association	MI:0004	affinity chromatography technology	biogrid:3818088	MI:0463	biogrid	MI:0463	biogrid	PMID:40355756
MI:0326	protein	MI:0498	prey	HGNC:20858	SLC39A14	NCBITaxon:9606	Homo sapiens	MI:0326	protein	MI:0496	bait	MI:0915	physical association	MI:0004	affinity chromatography technology	biogrid:3818347	MI:0463	biogrid	MI:0463	biogrid	PMID:40355756
MI:0326	protein	MI:0498	prey	HGNC:11195	SOX2	NCBITaxon:9606	Homo sapiens	MI:0326	protein	MI:0496	bait	MI:0915	physical association	MI:0004	affinity chromatography technology	biogrid:3381942	MI:0463	biogrid	MI:0463	biogrid	PMID:34732716
MI:0326	protein	MI:0498	prey	HGNC:11351	ST7	NCBITaxon:9606	Homo sapiens	MI:0326	protein	MI:0496	bait	MI:0915	physical association	MI:1313	proximity labelling technology	biogrid:2818387	MI:0463	biogrid	MI:0463	biogrid	PMID:29395067
MI:0326	protein	MI:0498	prey	HGNC:25774	TCTN2	NCBITaxon:9606	Homo sapiens	MI:0326	protein	MI:0496	bait	MI:0915	physical association	MI:1313	proximity labelling technology	biogrid:1430755	MI:0463	biogrid	MI:0463	biogrid	PMID:26638075
MI:0326	protein	MI:0498	prey	HGNC:24519	TCTN3	NCBITaxon:9606	Homo sapiens	MI:0326	protein	MI:0496	bait	MI:0915	physical association	MI:1313	proximity labelling technology	biogrid:1430939	MI:0463	biogrid	MI:0463	biogrid	PMID:26638075
MI:0326	protein	MI:0498	prey	HGNC:24930	TMEM176A	NCBITaxon:9606	Homo sapiens	MI:0326	protein	MI:0496	bait	MI:0407	direct interaction	MI:0018	two hybrid	biogrid:2693716	MI:0463	biogrid	MI:0463	biogrid	PMID:32296183
MI:0326	protein	MI:0498	prey	HGNC:11938	TNFSF8	NCBITaxon:9606	Homo sapiens	MI:0326	protein	MI:0496	bait	MI:0915	physical association	MI:0004	affinity chromatography technology	biogrid:3185646	MI:0463	biogrid	MI:0463	biogrid	PMID:33961781
MI:0326	protein	MI:0498	prey	HGNC:31859	TRIM67	NCBITaxon:9606	Homo sapiens	MI:0326	protein	MI:0496	bait	MI:0915	physical association	MI:0004	affinity chromatography technology	biogrid:3520493	MI:0463	biogrid	MI:0463	biogrid	PMID:36215168
MI:0326	protein	MI:0498	prey	HGNC:12586	UQCRC2	NCBITaxon:9606	Homo sapiens	MI:0326	protein	MI:0496	bait	MI:0403	colocalization	MI:0401	biochemical	biogrid:1271696	MI:0463	biogrid	MI:0463	biogrid	PMID:26344197
MI:0326	protein	MI:0498	prey	HGNC:17032	VSIG4	NCBITaxon:9606	Homo sapiens	MI:0326	protein	MI:0496	bait	MI:0915	physical association	MI:0004	affinity chromatography technology	biogrid:3183393	MI:0463	biogrid	MI:0463	biogrid	PMID:33961781
