## Supplemental Data 1 for "Fatty acid metabolic interactome atlas linked to cellular longevity": SCD-HGNC_10571-interactions-molecular_interaction-2026-05-14.xlsx

### Sheet: SCD-HGNC_10571-interactions-mol
Focus gene molecule type ID	Focus gene molecule type	Focus gene experimental role ID	Focus gene experimental role	Interactor gene ID	Interactor gene	Interactor species ID	Interactor species	Interactor molecule type ID	Interactor molecule type	Interactor experimental role ID	Interactor experimental role	Interaction type ID	Interaction type	Detection method IDs	Detection methods	Source ID	Source DB ID	Source DB	Aggregation DB ID	Aggregation DB	Reference
MI:0326	protein	MI:0498	prey	HGNC:13708	ACKR5	NCBITaxon:9606	Homo sapiens	MI:0326	protein	MI:0496	bait	MI:0915	physical association	MI:0004	affinity chromatography technology	biogrid:3194669	MI:0463	biogrid	MI:0463	biogrid	PMID:33961781
MI:0326	protein	MI:0498	prey	HGNC:328	AGR2	NCBITaxon:9606	Homo sapiens	MI:0326	protein	MI:0496	bait	MI:0915	physical association	MI:1313	proximity labelling technology	biogrid:2528884	MI:0463	biogrid	MI:0463	biogrid	PMID:30575818
MI:0326	protein	MI:0498	prey	HGNC:463	AMFR	NCBITaxon:9606	Homo sapiens	MI:0326	protein	MI:0496	bait	MI:0915	physical association	MI:0004	affinity chromatography technology	biogrid:2954077	MI:0463	biogrid	MI:0463	biogrid	PMID:32614325
MI:0326	protein	MI:0496	bait	HGNC:620	APP	NCBITaxon:9606	Homo sapiens	MI:0326	protein	MI:0498	prey	MI:0407	direct interaction	MI:0096	pull down	biogrid:738574	MI:0463	biogrid	MI:0463	biogrid	PMID:21832049
MI:0326	protein	MI:0498	prey	HGNC:639	AQP6	NCBITaxon:9606	Homo sapiens	MI:0326	protein	MI:0496	bait	MI:0407	direct interaction	MI:0018	two hybrid	biogrid:2701818	MI:0463	biogrid	MI:0463	biogrid	PMID:32296183
MI:0326	protein	MI:0498	prey	HGNC:21030	ARHGAP15	NCBITaxon:9606	Homo sapiens	MI:0326	protein	MI:0496	bait	MI:0915	physical association	MI:0004	affinity chromatography technology	biogrid:3347960	MI:0463	biogrid	MI:0463	biogrid	PMID:35271311
MI:0326	protein	MI:0496	bait	HGNC:29357	ASXL3	NCBITaxon:9606	Homo sapiens	MI:0326	protein	MI:0498	prey	MI:0915	physical association	MI:1313	proximity labelling technology	biogrid:2783444	MI:0463	biogrid	MI:0463	biogrid	PMID:30021884
MI:0326	protein	MI:0498	prey	HGNC:19962	ATG14	NCBITaxon:9606	Homo sapiens	MI:0326	protein	MI:0496	bait	MI:0915	physical association	MI:0004	affinity chromatography technology	biogrid:3787531	MI:0463	biogrid	MI:0463	biogrid	PMID:37632749
MI:0326	protein	MI:0498	prey	HGNC:799	ATP1A1	NCBITaxon:9606	Homo sapiens	MI:0326	protein	MI:0496	bait	MI:0915	physical association	MI:0004	affinity chromatography technology	biogrid:3456384	MI:0463	biogrid	MI:0463	biogrid	PMID:35681168
MI:0326	protein	MI:0498	prey	HGNC:16695	BCAP31	NCBITaxon:9606	Homo sapiens	MI:0326	protein	MI:0496	bait	MI:0915	physical association	MI:0004	affinity chromatography technology	biogrid:3348790	MI:0463	biogrid	MI:0463	biogrid	PMID:35271311
MI:0326	protein	MI:0498	prey	HGNC:28337	C9orf72	NCBITaxon:9606	Homo sapiens	MI:0326	protein	MI:0496	bait	MI:0915	physical association	MI:0004	affinity chromatography technology	biogrid:3733825	MI:0463	biogrid	MI:0463	biogrid	PMID:37317656
MI:0326	protein	MI:0498	prey	HGNC:24856	CCDC47	NCBITaxon:9606	Homo sapiens	MI:0326	protein	MI:0496	bait	MI:0915	physical association	MI:0004	affinity chromatography technology	biogrid:3376878	MI:0463	biogrid	MI:0463	biogrid	PMID:35271311
MI:0326	protein	MI:0496	bait	HGNC:1659	CD33	NCBITaxon:9606	Homo sapiens	MI:0326	protein	MI:0498	prey	MI:0407	direct interaction	MI:0018	two hybrid	biogrid:2704247	MI:0463	biogrid	MI:0463	biogrid	PMID:32296183
MI:0326	protein	MI:0498	prey	HGNC:18237	CD99L2	NCBITaxon:9606	Homo sapiens	MI:0326	protein	MI:0496	bait	MI:0403	colocalization	MI:0401	biochemical	biogrid:3789653	MI:0463	biogrid	MI:0463	biogrid	PMID:40437099
MI:0326	protein	MI:0496	bait	HGNC:17935	CD207	NCBITaxon:9606	Homo sapiens	MI:0326	protein	MI:0498	prey	MI:0407	direct interaction	MI:0018	two hybrid	biogrid:2704249	MI:0463	biogrid	MI:0463	biogrid	PMID:32296183
MI:0326	protein	MI:0496	bait	HGNC:27254	CDC50B	NCBITaxon:9606	Homo sapiens	MI:0326	protein	MI:0498	prey	MI:0407	direct interaction	MI:0018	two hybrid	biogrid:2704272	MI:0463	biogrid	MI:0463	biogrid	PMID:32296183
MI:0326	protein	MI:0498	prey	HGNC:16827	CDC123	NCBITaxon:9606	Homo sapiens	MI:0326	protein	MI:0496	bait	MI:0915	physical association	MI:0004	affinity chromatography technology	biogrid:3746989	MI:0463	biogrid	MI:0463	biogrid	PMID:37314216
MI:0326	protein	MI:0498	prey	HGNC:1818	CEACAM6	NCBITaxon:9606	Homo sapiens	MI:0326	protein	MI:0496	bait	MI:0915	physical association	MI:1313	proximity labelling technology	biogrid:3765966	MI:0463	biogrid	MI:0463	biogrid	PMID:39468006
MI:0326	protein	MI:0498	prey	HGNC:23747	CERS4	NCBITaxon:9606	Homo sapiens	MI:0326	protein	MI:0496	bait	MI:0407	direct interaction	MI:0018	two hybrid	biogrid:2703151	MI:0463	biogrid	MI:0463	biogrid	PMID:32296183
MI:0326	protein	MI:0498	prey	HGNC:15528	CGRRF1	NCBITaxon:9606	Homo sapiens	MI:0326	protein	MI:0496	bait	MI:0915	physical association	MI:0004	affinity chromatography technology	biogrid:2954097	MI:0463	biogrid	MI:0463	biogrid	PMID:32614325
MI:0326	protein	MI:0498	prey	HGNC:16991	CKAP4	NCBITaxon:9606	Homo sapiens	MI:0326	protein	MI:0496	bait	MI:0915	physical association	MI:1313	proximity labelling technology	biogrid:2983347	MI:0463	biogrid	MI:0463	biogrid	PMID:34079125
MI:0326	protein	MI:0496	bait	HGNC:31966	CLEC12B	NCBITaxon:9606	Homo sapiens	MI:0326	protein	MI:0498	prey	MI:0407	direct interaction	MI:0018	two hybrid	biogrid:2704277	MI:0463	biogrid	MI:0463	biogrid	PMID:32296183
MI:0326	protein	MI:0496	bait	HGNC:18856	CREB3L1	NCBITaxon:9606	Homo sapiens	MI:0326	protein	MI:0498	prey	MI:0407	direct interaction	MI:0018	two hybrid	biogrid:2704261	MI:0463	biogrid	MI:0463	biogrid	PMID:32296183
MI:0326	protein	MI:0498	prey	HGNC:2553	CUL3	NCBITaxon:9606	Homo sapiens	MI:0326	protein	MI:0496	bait	MI:0915	physical association	MI:0004	affinity chromatography technology	biogrid:3409587	MI:0463	biogrid	MI:0463	biogrid	PMID:35563538
MI:0326	protein	MI:0498	prey	HGNC:2571	CYB561	NCBITaxon:9606	Homo sapiens	MI:0326	protein	MI:0496	bait	MI:0407	direct interaction	MI:0018	two hybrid	biogrid:2694545	MI:0463	biogrid	MI:0463	biogrid	PMID:32296183
MI:0326	protein	MI:0496	bait	HGNC:28672	CYBC1	NCBITaxon:9606	Homo sapiens	MI:0326	protein	MI:0498	prey	MI:0407	direct interaction	MI:0018	two hybrid	biogrid:2704270	MI:0463	biogrid	MI:0463	biogrid	PMID:32296183
MI:0326	protein	MI:0498	prey	HGNC:2728	DDOST	NCBITaxon:9606	Homo sapiens	MI:0326	protein	MI:0496	bait	MI:0915	physical association	MI:0004	affinity chromatography technology	biogrid:3353762	MI:0463	biogrid	MI:0463	biogrid	PMID:35271311
MI:0326	protein	MI:0498	prey	HGNC:22953	DEPTOR	NCBITaxon:9606	Homo sapiens	MI:0326	protein	MI:0496	bait	MI:0915	physical association	MI:0004	affinity chromatography technology	biogrid:3551304	MI:0463	biogrid	MI:0463	biogrid	PMID:35216969
MI:0326	protein	MI:0498	prey	HGNC:34187	DNAJC25	NCBITaxon:9606	Homo sapiens	MI:0326	protein	MI:0496	bait	MI:0915	physical association	MI:1313	proximity labelling technology	biogrid:2939209	MI:0463	biogrid	MI:0463	biogrid	PMID:33957083
MI:0326	protein	MI:0498	prey	RefSeq:YP_009724392	E	NCBITaxon:2697049	SARS-CoV-2	MI:0326	protein	MI:0496	bait	MI:0915	physical association	MI:1313	proximity labelling technology	biogrid:3740427	MI:0463	biogrid	MI:0463	biogrid	PMID:38569033
MI:0326	protein	MI:0498	prey	HGNC:3236	EGFR	NCBITaxon:9606	Homo sapiens	MI:0326	protein	MI:0496	bait	MI:0915	physical association	MI:0004	affinity chromatography technology	biogrid:1066069	MI:0463	biogrid	MI:0463	biogrid	PMID:24797263
MI:0320	ribonucleic acid	MI:0498	prey	HGNC:3312	ELAVL1	NCBITaxon:9606	Homo sapiens	MI:0326	protein	MI:0496	bait	MI:0915	physical association	MI:0004	affinity chromatography technology	biogrid:663648	MI:0463	biogrid	MI:0463	biogrid	PMID:19322201
MI:0326	protein	MI:0496	bait	HGNC:15927	ERGIC3	NCBITaxon:9606	Homo sapiens	MI:0326	protein	MI:0498	prey	MI:0407	direct interaction	MI:0018	two hybrid	biogrid:2704251	MI:0463	biogrid	MI:0463	biogrid	PMID:32296183
MI:0326	protein	MI:0496	bait	HGNC:15898	ESF1	NCBITaxon:9606	Homo sapiens	MI:0326	protein	MI:0498	prey	MI:0403	colocalization	MI:0401	biochemical	biogrid:3430385	MI:0463	biogrid	MI:0463	biogrid	PMID:35831314
MI:0326	protein	MI:0498	prey	HGNC:3467	ESR1	NCBITaxon:9606	Homo sapiens	MI:0326	protein	MI:0496	bait	MI:0915	physical association	MI:0004	affinity chromatography technology	biogrid:2804516	MI:0463	biogrid	MI:0463	biogrid	PMID:31527615
MI:0326	protein	MI:0498	prey	HGNC:3468	ESR2	NCBITaxon:9606	Homo sapiens	MI:0326	protein	MI:0496	bait	MI:0915	physical association	MI:0004	affinity chromatography technology	biogrid:2519739	MI:0463	biogrid	MI:0463	biogrid	PMID:29509190
MI:0326	protein	MI:0498	prey	HGNC:29534	ESYT1	NCBITaxon:9606	Homo sapiens	MI:0326	protein	MI:0496	bait	MI:0915	physical association	MI:0004	affinity chromatography technology	biogrid:3356028	MI:0463	biogrid	MI:0463	biogrid	PMID:35271311
MI:0326	protein	MI:0496	bait	HGNC:16100	FAM209A	NCBITaxon:9606	Homo sapiens	MI:0326	protein	MI:0498	prey	MI:0407	direct interaction	MI:0018	two hybrid	biogrid:3655173	MI:0463	biogrid	MI:0463	biogrid	PMID:36949045
MI:0326	protein	MI:0496	bait	HGNC:4283	GJB1	NCBITaxon:9606	Homo sapiens	MI:0326	protein	MI:0498	prey	MI:0407	direct interaction	MI:0018	two hybrid	biogrid:2704266	MI:0463	biogrid	MI:0463	biogrid	PMID:32296183
MI:0326	protein	MI:0498	prey	HGNC:19147	GJD3	NCBITaxon:9606	Homo sapiens	MI:0326	protein	MI:0496	bait	MI:0915	physical association	MI:1313	proximity labelling technology	biogrid:2989360	MI:0463	biogrid	MI:0463	biogrid	PMID:34079125
MI:0326	protein	MI:0496	bait	HGNC:4500	GPR42	NCBITaxon:9606	Homo sapiens	MI:0326	protein	MI:0498	prey	MI:0407	direct interaction	MI:0018	two hybrid	biogrid:2704252	MI:0463	biogrid	MI:0463	biogrid	PMID:32296183
MI:0326	protein	MI:0496	bait	HGNC:23622	GPR152	NCBITaxon:9606	Homo sapiens	MI:0326	protein	MI:0498	prey	MI:0407	direct interaction	MI:0018	two hybrid	biogrid:2704269	MI:0463	biogrid	MI:0463	biogrid	PMID:32296183
MI:0326	protein	MI:0496	bait	HGNC:33100	GPX8	NCBITaxon:9606	Homo sapiens	MI:0326	protein	MI:0498	prey	MI:0407	direct interaction	MI:0018	two hybrid	biogrid:2704263	MI:0463	biogrid	MI:0463	biogrid	PMID:32296183
MI:0326	protein	MI:0498	prey	HGNC:4781	H4C1	NCBITaxon:9606	Homo sapiens	MI:0326	protein	MI:0496	bait	MI:0915	physical association	MI:0004	affinity chromatography technology	biogrid:2631338	MI:0463	biogrid	MI:0463	biogrid	PMID:30804502
MI:0320	ribonucleic acid	MI:0498	prey	HGNC:5041	HNRNPH1	NCBITaxon:9606	Homo sapiens	MI:0326	protein	MI:0496	bait	MI:0915	physical association	MI:0004	affinity chromatography technology	biogrid:2872513	MI:0463	biogrid	MI:0463	biogrid	PMID:26760575
MI:0326	protein	MI:0498	prey	HGNC:22960	HSD17B11	NCBITaxon:9606	Homo sapiens	MI:0326	protein	MI:0496	bait	MI:0915	physical association	MI:1313	proximity labelling technology	biogrid:2990633	MI:0463	biogrid	MI:0463	biogrid	PMID:34079125
MI:0326	protein	MI:0496	bait	HGNC:18646	HSD17B12	NCBITaxon:9606	Homo sapiens	MI:0326	protein	MI:0498	prey	MI:0403	colocalization	MI:0401	biochemical	biogrid:1263276	MI:0463	biogrid	MI:0463	biogrid	PMID:26344197
MI:0326	protein	MI:0496	bait	HGNC:18685	HSD17B13	NCBITaxon:9606	Homo sapiens	MI:0326	protein	MI:0498	prey	MI:0407	direct interaction	MI:0018	two hybrid	biogrid:2704267	MI:0463	biogrid	MI:0463	biogrid	PMID:32296183
MI:0326	protein	MI:0498	prey	HGNC:30892	HUWE1	NCBITaxon:9606	Homo sapiens	MI:0326	protein	MI:0496	bait	MI:0915	physical association	MI:0004	affinity chromatography technology	biogrid:3725662	MI:0463	biogrid	MI:0463	biogrid	PMID:37167062
MI:0326	protein	MI:0498	prey	HGNC:19009	IFT38	NCBITaxon:9606	Homo sapiens	MI:0326	protein	MI:0496	bait	MI:0915	physical association	MI:0004	affinity chromatography technology	biogrid:2651534	MI:0463	biogrid	MI:0463	biogrid	PMID:29615496
MI:0326	protein	MI:0498	prey	HGNC:26425	IFT70B	NCBITaxon:9606	Homo sapiens	MI:0326	protein	MI:0496	bait	MI:0915	physical association	MI:0004	affinity chromatography technology	biogrid:2331182	MI:0463	biogrid	MI:0463	biogrid	PMID:27173435
MI:0326	protein	MI:0496	bait	HGNC:26926	JAGN1	NCBITaxon:9606	Homo sapiens	MI:0326	protein	MI:0498	prey	MI:0407	direct interaction	MI:0018	two hybrid	biogrid:2704268	MI:0463	biogrid	MI:0463	biogrid	PMID:32296183
MI:0326	protein	MI:0496	bait	HGNC:6267	KCNJ6	NCBITaxon:9606	Homo sapiens	MI:0326	protein	MI:0498	prey	MI:0407	direct interaction	MI:0018	two hybrid	biogrid:2704260	MI:0463	biogrid	MI:0463	biogrid	PMID:32296183
MI:0326	protein	MI:0498	prey	HGNC:6407	KRAS	NCBITaxon:9606	Homo sapiens	MI:0326	protein	MI:0496	bait	MI:0915	physical association	MI:1313	proximity labelling technology	biogrid:2604736	MI:0463	biogrid	MI:0463	biogrid	PMID:30194290
MI:0326	protein	MI:0498	prey	HGNC:6735	LYN	NCBITaxon:9606	Homo sapiens	MI:0326	protein	MI:0496	bait	MI:0403	colocalization	MI:0401	biochemical	biogrid:3790518	MI:0463	biogrid	MI:0463	biogrid	PMID:40437099
MI:0326	protein	MI:0498	prey	HGNC:13352	MAP1LC3B	NCBITaxon:9606	Homo sapiens	MI:0326	protein	MI:0496	bait	MI:0915	physical association	MI:0004	affinity chromatography technology	biogrid:2809455	MI:0463	biogrid	MI:0463	biogrid	PMID:31006538
MI:0326	protein	MI:0498	prey	HGNC:6879	MAPK6	NCBITaxon:9606	Homo sapiens	MI:0326	protein	MI:0496	bait	MI:0915	physical association	MI:0004	affinity chromatography technology	biogrid:2466508	MI:0463	biogrid	MI:0463	biogrid	PMID:26972000
MI:0326	protein	MI:0496	bait	HGNC:26025	MARCHF5	NCBITaxon:9606	Homo sapiens	MI:0326	protein	MI:0498	prey	MI:0407	direct interaction	MI:0018	two hybrid	biogrid:2704274	MI:0463	biogrid	MI:0463	biogrid	PMID:32296183
MI:0326	protein	MI:0496	bait	HGNC:18451	MCFD2	NCBITaxon:9606	Homo sapiens	MI:0326	protein	MI:0498	prey	MI:0407	direct interaction	MI:0018	two hybrid	biogrid:2704271	MI:0463	biogrid	MI:0463	biogrid	PMID:32296183
MI:0326	protein	MI:0496	bait	HGNC:7064	MGST3	NCBITaxon:9606	Homo sapiens	MI:0326	protein	MI:0498	prey	MI:0407	direct interaction	MI:0018	two hybrid	biogrid:2704255	MI:0463	biogrid	MI:0463	biogrid	PMID:32296183
MI:0326	protein	MI:0498	prey	HGNC:16298	MIDN	NCBITaxon:9606	Homo sapiens	MI:0326	protein	MI:0496	bait	MI:0915	physical association	MI:0004	affinity chromatography technology	biogrid:3586975	MI:0463	biogrid	MI:0463	biogrid	PMID:37616343
MI:0326	protein	MI:0496	bait	HGNC:29788	MTIF3	NCBITaxon:9606	Homo sapiens	MI:0326	protein	MI:0498	prey	MI:0407	direct interaction	MI:0018	two hybrid	biogrid:2704250	MI:0463	biogrid	MI:0463	biogrid	PMID:32296183
MI:0326	protein	MI:0498	prey	HGNC:7728	NEDD4L	NCBITaxon:9606	Homo sapiens	MI:0326	protein	MI:0496	bait	MI:0407	direct interaction	MI:0096	pull down	biogrid:613899	MI:0463	biogrid	MI:0463	biogrid	PMID:19953087
MI:0326	protein	MI:0498	prey	HGNC:7760	NEU3	NCBITaxon:9606	Homo sapiens	MI:0326	protein	MI:0496	bait	MI:0403	colocalization	MI:0401	biochemical	biogrid:3790940	MI:0463	biogrid	MI:0463	biogrid	PMID:40437099
MI:0326	protein	MI:0498	prey	HGNC:7972	NR2C2	NCBITaxon:9606	Homo sapiens	MI:0326	protein	MI:0496	bait	MI:0915	physical association	MI:0004	affinity chromatography technology	biogrid:2608593	MI:0463	biogrid	MI:0463	biogrid	PMID:30463901
MI:0326	protein	MI:0498	prey	HGNC:7989	NRAS	NCBITaxon:9606	Homo sapiens	MI:0326	protein	MI:0496	bait	MI:0915	physical association	MI:1313	proximity labelling technology	biogrid:2604324	MI:0463	biogrid	MI:0463	biogrid	PMID:30194290
MI:0326	protein	MI:0498	prey	RefSeq:YP_009725299	nsp3	NCBITaxon:2697049	SARS-CoV-2	MI:0326	protein	MI:0496	bait	MI:0915	physical association	MI:1313	proximity labelling technology	biogrid:3495032	MI:0463	biogrid	MI:0463	biogrid	PMID:34672954
MI:0326	protein	MI:0498	prey	RefSeq:YP_009725302	nsp6	NCBITaxon:2697049	SARS-CoV-2	MI:0326	protein	MI:0496	bait	MI:0915	physical association	MI:0004	affinity chromatography technology	biogrid:3651343	MI:0463	biogrid	MI:0463	biogrid	PMID:36180527
MI:0326	protein	MI:0496	bait	HGNC:16385	NSUN5	NCBITaxon:9606	Homo sapiens	MI:0326	protein	MI:0498	prey	MI:0403	colocalization	MI:0401	biochemical	biogrid:1265876	MI:0463	biogrid	MI:0463	biogrid	PMID:26344197
MI:0320	ribonucleic acid	MI:0498	prey	HGNC:13870	NUDT21	NCBITaxon:9606	Homo sapiens	MI:0326	protein	MI:0496	bait	MI:0915	physical association	MI:0004	affinity chromatography technology	biogrid:3879059	MI:0463	biogrid	MI:0463	biogrid	PMID:36138187
MI:0326	protein	MI:0498	prey	RefSeq:YP_009724391	ORF3a	NCBITaxon:2697049	SARS-CoV-2	MI:0326	protein	MI:0496	bait	MI:0915	physical association	MI:1313	proximity labelling technology	biogrid:3754151	MI:0463	biogrid	MI:0463	biogrid	PMID:37609425
MI:0326	protein	MI:0498	prey	RefSeq:YP_009724394	ORF6	NCBITaxon:2697049	SARS-CoV-2	MI:0326	protein	MI:0496	bait	MI:0915	physical association	MI:0004	affinity chromatography technology	biogrid:3457593	MI:0463	biogrid	MI:0463	biogrid	PMID:33766124
MI:0326	protein	MI:0498	prey	RefSeq:YP_009725318	ORF7b	NCBITaxon:2697049	SARS-CoV-2	MI:0326	protein	MI:0496	bait	MI:0915	physical association	MI:1313	proximity labelling technology	biogrid:3495732	MI:0463	biogrid	MI:0463	biogrid	PMID:34672954
MI:0326	protein	MI:0498	prey	RefSeq:YP_009725255	ORF10	NCBITaxon:2697049	SARS-CoV-2	MI:0326	protein	MI:0496	bait	MI:0915	physical association	MI:1313	proximity labelling technology	biogrid:3495593	MI:0463	biogrid	MI:0463	biogrid	PMID:34672954
MI:0326	protein	MI:0498	prey	HGNC:32483	OST4	NCBITaxon:9606	Homo sapiens	MI:0326	protein	MI:0496	bait	MI:0915	physical association	MI:0004	affinity chromatography technology	biogrid:3362250	MI:0463	biogrid	MI:0463	biogrid	PMID:35271311
MI:0326	protein	MI:0496	bait	HGNC:8598	PANK1	NCBITaxon:9606	Homo sapiens	MI:0326	protein	MI:0498	prey	MI:0915	physical association	MI:0004	affinity chromatography technology	biogrid:3112884	MI:0463	biogrid	MI:0463	biogrid	PMID:33961781
MI:0326	protein	MI:0496	bait	HGNC:15894	PANK2	NCBITaxon:9606	Homo sapiens	MI:0326	protein	MI:0498	prey	MI:0915	physical association	MI:0004	affinity chromatography technology	biogrid:3074139	MI:0463	biogrid	MI:0463	biogrid	PMID:33961781
MI:0326	protein	MI:0496	bait	HGNC:19365	PANK3	NCBITaxon:9606	Homo sapiens	MI:0326	protein	MI:0498	prey	MI:0915	physical association	MI:0004	affinity chromatography technology	biogrid:3114525	MI:0463	biogrid	MI:0463	biogrid	PMID:33961781
MI:0326	protein	MI:0498	prey	HGNC:16090	PGRMC1	NCBITaxon:9606	Homo sapiens	MI:0326	protein	MI:0496	bait	MI:0915	physical association	MI:0004	affinity chromatography technology	biogrid:3362739	MI:0463	biogrid	MI:0463	biogrid	PMID:35271311
MI:0326	protein	MI:0498	prey	HGNC:17481	PJA2	NCBITaxon:9606	Homo sapiens	MI:0326	protein	MI:0496	bait	MI:0915	physical association	MI:0004	affinity chromatography technology	biogrid:3554438	MI:0463	biogrid	MI:0463	biogrid	PMID:35918402
MI:0326	protein	MI:0498	prey	HGNC:14339	PLEKHA4	NCBITaxon:9606	Homo sapiens	MI:0326	protein	MI:0496	bait	MI:0915	physical association	MI:0004	affinity chromatography technology	biogrid:2749048	MI:0463	biogrid	MI:0463	biogrid	PMID:31091453
MI:0326	protein	MI:0498	prey	HGNC:26267	POMK	NCBITaxon:9606	Homo sapiens	MI:0326	protein	MI:0496	bait	MI:0915	physical association	MI:0004	affinity chromatography technology	biogrid:3486565	MI:0463	biogrid	MI:0463	biogrid	PMID:32707033
MI:0326	protein	MI:0498	prey	HGNC:9302	PPP2R1A	NCBITaxon:9606	Homo sapiens	MI:0326	protein	MI:0496	bait	MI:0403	colocalization	MI:0401	biochemical	biogrid:1271691	MI:0463	biogrid	MI:0463	biogrid	PMID:26344197
MI:0326	protein	MI:0498	prey	HGNC:8607	PRKN	NCBITaxon:9606	Homo sapiens	MI:0326	protein	MI:0496	bait	MI:0915	physical association	MI:0004	affinity chromatography technology	biogrid:3403138	MI:0463	biogrid	MI:0463	biogrid	PMID:35509820
MI:0326	protein	MI:0498	prey	HGNC:9508	PSEN1	NCBITaxon:9606	Homo sapiens	MI:0326	protein	MI:0496	bait	MI:0915	physical association	MI:0004	affinity chromatography technology	biogrid:2690868	MI:0463	biogrid	MI:0463	biogrid	PMID:25959826
MI:0326	protein	MI:0498	prey	HGNC:9705	PVR	NCBITaxon:9606	Homo sapiens	MI:0326	protein	MI:0496	bait	MI:0407	direct interaction	MI:0018	two hybrid	biogrid:2699705	MI:0463	biogrid	MI:0463	biogrid	PMID:32296183
MI:0326	protein	MI:0498	prey	HGNC:9788	RAB7A	NCBITaxon:9606	Homo sapiens	MI:0326	protein	MI:0496	bait	MI:0915	physical association	MI:1313	proximity labelling technology	biogrid:3379098	MI:0463	biogrid	MI:0463	biogrid	PMID:34432599
MI:0326	protein	MI:0498	prey	MGI:102790	Rab18	NCBITaxon:10090	Mus musculus	MI:0326	protein	MI:0496	bait	MI:0915	physical association	MI:1313	proximity labelling technology	biogrid:3578164	MI:0463	biogrid	MI:0463	biogrid	PMID:37774976
MI:0326	protein	MI:0498	prey	HGNC:9802	RAC2	NCBITaxon:9606	Homo sapiens	MI:0326	protein	MI:0496	bait	MI:0915	physical association	MI:0004	affinity chromatography technology	biogrid:3333025	MI:0463	biogrid	MI:0463	biogrid	PMID:31871319
MI:0326	protein	MI:0498	prey	HGNC:15574	RB1CC1	NCBITaxon:9606	Homo sapiens	MI:0326	protein	MI:0496	bait	MI:0915	physical association	MI:0004	affinity chromatography technology	biogrid:3320619	MI:0463	biogrid	MI:0463	biogrid	PMID:34226595
MI:0326	protein	MI:0496	bait	HGNC:17975	REEP2	NCBITaxon:9606	Homo sapiens	MI:0326	protein	MI:0498	prey	MI:0407	direct interaction	MI:0018	two hybrid	biogrid:2704253	MI:0463	biogrid	MI:0463	biogrid	PMID:32296183
MI:0326	protein	MI:0496	bait	HGNC:27258	RETREG3	NCBITaxon:9606	Homo sapiens	MI:0326	protein	MI:0498	prey	MI:0407	direct interaction	MI:0018	two hybrid	biogrid:2704254	MI:0463	biogrid	MI:0463	biogrid	PMID:32296183
MI:0326	protein	MI:0498	prey	HGNC:667	RHOA	NCBITaxon:9606	Homo sapiens	MI:0326	protein	MI:0496	bait	MI:0915	physical association	MI:0004	affinity chromatography technology	biogrid:3331657	MI:0463	biogrid	MI:0463	biogrid	PMID:31871319
MI:0326	protein	MI:0498	prey	HGNC:670	RHOD	NCBITaxon:9606	Homo sapiens	MI:0326	protein	MI:0496	bait	MI:0915	physical association	MI:0004	affinity chromatography technology	biogrid:3335095	MI:0463	biogrid	MI:0463	biogrid	PMID:31871319
MI:0326	protein	MI:0498	prey	HGNC:672	RHOG	NCBITaxon:9606	Homo sapiens	MI:0326	protein	MI:0496	bait	MI:0915	physical association	MI:0004	affinity chromatography technology	biogrid:3333426	MI:0463	biogrid	MI:0463	biogrid	PMID:31871319
MI:0320	ribonucleic acid	MI:0498	prey	HGNC:19102	RIGI	NCBITaxon:9606	Homo sapiens	MI:0326	protein	MI:0496	bait	MI:0915	physical association	MI:0004	affinity chromatography technology	biogrid:2955017	MI:0463	biogrid	MI:0463	biogrid	PMID:32513696
MI:0326	protein	MI:0498	prey	HGNC:18315	RND2	NCBITaxon:9606	Homo sapiens	MI:0326	protein	MI:0496	bait	MI:0915	physical association	MI:0004	affinity chromatography technology	biogrid:3336616	MI:0463	biogrid	MI:0463	biogrid	PMID:31871319
MI:0326	protein	MI:0498	prey	HGNC:10067	RNF4	NCBITaxon:9606	Homo sapiens	MI:0326	protein	MI:0496	bait	MI:0915	physical association	MI:0004	affinity chromatography technology	biogrid:2492190	MI:0463	biogrid	MI:0463	biogrid	PMID:29180619
MI:0326	protein	MI:0496	bait	HGNC:10068	RNF5	NCBITaxon:9606	Homo sapiens	MI:0326	protein	MI:0498	prey	MI:0407	direct interaction	MI:0018	two hybrid	biogrid:2704275	MI:0463	biogrid	MI:0463	biogrid	PMID:32296183
MI:0326	protein	MI:0498	prey	HGNC:12974	RNF113A	NCBITaxon:9606	Homo sapiens	MI:0326	protein	MI:0496	bait	MI:0915	physical association	MI:0004	affinity chromatography technology	biogrid:3476859	MI:0463	biogrid	MI:0463	biogrid	PMID:35819319
MI:0326	protein	MI:0496	bait	HGNC:10305	RPL14	NCBITaxon:9606	Homo sapiens	MI:0326	protein	MI:0498	prey	MI:0403	colocalization	MI:0401	biochemical	biogrid:1269294	MI:0463	biogrid	MI:0463	biogrid	PMID:26344197
MI:0326	protein	MI:0498	prey	HGNC:10381	RPN1	NCBITaxon:9606	Homo sapiens	MI:0326	protein	MI:0496	bait	MI:0915	physical association	MI:1313	proximity labelling technology	biogrid:3004920	MI:0463	biogrid	MI:0463	biogrid	PMID:34079125
MI:0326	protein	MI:0498	prey	HGNC:10381	RPN1	NCBITaxon:9606	Homo sapiens	MI:0326	protein	MI:0496	bait	MI:0915	physical association	MI:0004	affinity chromatography technology	biogrid:3368016	MI:0463	biogrid	MI:0463	biogrid	PMID:35271311
MI:0326	protein	MI:0498	prey	HGNC:10382	RPN2	NCBITaxon:9606	Homo sapiens	MI:0326	protein	MI:0496	bait	MI:0915	physical association	MI:0004	affinity chromatography technology	biogrid:3368074	MI:0463	biogrid	MI:0463	biogrid	PMID:35271311
MI:0326	protein	MI:0498	prey	HGNC:10420	RPS3	NCBITaxon:9606	Homo sapiens	MI:0326	protein	MI:0496	bait	MI:0403	colocalization	MI:0401	biochemical	biogrid:1271692	MI:0463	biogrid	MI:0463	biogrid	PMID:26344197
MI:0326	protein	MI:0498	prey	HGNC:14085	RTN4	NCBITaxon:9606	Homo sapiens	MI:0326	protein	MI:0496	bait	MI:0915	physical association	MI:0004	affinity chromatography technology	biogrid:3368658	MI:0463	biogrid	MI:0463	biogrid	PMID:35271311
MI:0326	protein	MI:0496	bait	HGNC:20665	SCN3B	NCBITaxon:9606	Homo sapiens	MI:0326	protein	MI:0498	prey	MI:0407	direct interaction	MI:0018	two hybrid	biogrid:2704264	MI:0463	biogrid	MI:0463	biogrid	PMID:32296183
MI:0326	protein	MI:0496	bait	HGNC:23400	SEC11C	NCBITaxon:9606	Homo sapiens	MI:0326	protein	MI:0498	prey	MI:0407	direct interaction	MI:0018	two hybrid	biogrid:2704265	MI:0463	biogrid	MI:0463	biogrid	PMID:32296183
MI:0326	protein	MI:0498	prey	HGNC:16993	SEC61B	NCBITaxon:9606	Homo sapiens	MI:0326	protein	MI:0496	bait	MI:0915	physical association	MI:1313	proximity labelling technology	biogrid:2876654	MI:0463	biogrid	MI:0463	biogrid	PMID:32788342
MI:0326	protein	MI:0498	prey	HGNC:11846	SEC62	NCBITaxon:9606	Homo sapiens	MI:0326	protein	MI:0496	bait	MI:0915	physical association	MI:1313	proximity labelling technology	biogrid:3006497	MI:0463	biogrid	MI:0463	biogrid	PMID:34079125
MI:0326	protein	MI:0498	prey	HGNC:10939	SLC1A1	NCBITaxon:9606	Homo sapiens	MI:0326	protein	MI:0496	bait	MI:0915	physical association	MI:0004	affinity chromatography technology	biogrid:3810769	MI:0463	biogrid	MI:0463	biogrid	PMID:40355756
MI:0326	protein	MI:0498	prey	HGNC:11010	SLC2A5	NCBITaxon:9606	Homo sapiens	MI:0326	protein	MI:0496	bait	MI:0915	physical association	MI:0004	affinity chromatography technology	biogrid:3813771	MI:0463	biogrid	MI:0463	biogrid	PMID:40355756
MI:0326	protein	MI:0498	prey	HGNC:11064	SLC7A6	NCBITaxon:9606	Homo sapiens	MI:0326	protein	MI:0496	bait	MI:0915	physical association	MI:0004	affinity chromatography technology	biogrid:3822605	MI:0463	biogrid	MI:0463	biogrid	PMID:40355756
MI:0326	protein	MI:0498	prey	HGNC:29326	SLC7A14	NCBITaxon:9606	Homo sapiens	MI:0326	protein	MI:0496	bait	MI:0407	direct interaction	MI:0018	two hybrid	biogrid:2694985	MI:0463	biogrid	MI:0463	biogrid	PMID:32296183
MI:0326	protein	MI:0496	bait	HGNC:30603	SLC10A6	NCBITaxon:9606	Homo sapiens	MI:0326	protein	MI:0498	prey	MI:0407	direct interaction	MI:0018	two hybrid	biogrid:2704256	MI:0463	biogrid	MI:0463	biogrid	PMID:32296183
MI:0326	protein	MI:0498	prey	HGNC:10908	SLC11A2	NCBITaxon:9606	Homo sapiens	MI:0326	protein	MI:0496	bait	MI:0915	physical association	MI:0004	affinity chromatography technology	biogrid:3808675	MI:0463	biogrid	MI:0463	biogrid	PMID:40355756
MI:0326	protein	MI:0498	prey	HGNC:10934	SLC18A1	NCBITaxon:9606	Homo sapiens	MI:0326	protein	MI:0496	bait	MI:0407	direct interaction	MI:0018	two hybrid	biogrid:3655003	MI:0463	biogrid	MI:0463	biogrid	PMID:36949045
MI:0326	protein	MI:0498	prey	HGNC:10989	SLC25A3	NCBITaxon:9606	Homo sapiens	MI:0326	protein	MI:0496	bait	MI:0403	colocalization	MI:0401	biochemical	biogrid:1271693	MI:0463	biogrid	MI:0463	biogrid	PMID:26344197
MI:0326	protein	MI:0498	prey	HGNC:17117	SLC35H1	NCBITaxon:9606	Homo sapiens	MI:0326	protein	MI:0496	bait	MI:0407	direct interaction	MI:0018	two hybrid	biogrid:3655107	MI:0463	biogrid	MI:0463	biogrid	PMID:36949045
MI:0326	protein	MI:0498	prey	HGNC:20860	SLC39A12	NCBITaxon:9606	Homo sapiens	MI:0326	protein	MI:0496	bait	MI:0915	physical association	MI:0004	affinity chromatography technology	biogrid:3818087	MI:0463	biogrid	MI:0463	biogrid	PMID:40355756
MI:0326	protein	MI:0496	bait	HGNC:23376	SLC71A2	NCBITaxon:9606	Homo sapiens	MI:0326	protein	MI:0498	prey	MI:0407	direct interaction	MI:0018	two hybrid	biogrid:2704257	MI:0463	biogrid	MI:0463	biogrid	PMID:32296183
MI:0326	protein	MI:0498	prey	HGNC:11150	SNRNP70	NCBITaxon:9606	Homo sapiens	MI:0326	protein	MI:0496	bait	MI:0915	physical association	MI:0004	affinity chromatography technology	biogrid:2638673	MI:0463	biogrid	MI:0463	biogrid	PMID:29802200
MI:0326	protein	MI:0498	prey	HGNC:20073	SNX27	NCBITaxon:9606	Homo sapiens	MI:0326	protein	MI:0496	bait	MI:0915	physical association	MI:0004	affinity chromatography technology	biogrid:3379607	MI:0463	biogrid	MI:0463	biogrid	PMID:34315543
MI:0326	protein	MI:0498	prey	HGNC:11214	SPAG4	NCBITaxon:9606	Homo sapiens	MI:0326	protein	MI:0496	bait	MI:0407	direct interaction	MI:0018	two hybrid	biogrid:2697314	MI:0463	biogrid	MI:0463	biogrid	PMID:32296183
MI:0326	protein	MI:0498	prey	HGNC:11254	SPOP	NCBITaxon:9606	Homo sapiens	MI:0326	protein	MI:0496	bait	MI:0915	physical association	MI:0004	affinity chromatography technology	biogrid:3587765	MI:0463	biogrid	MI:0463	biogrid	PMID:36604567
MI:0326	protein	MI:0498	prey	HGNC:9361	SRGN	NCBITaxon:9606	Homo sapiens	MI:0326	protein	MI:0496	bait	MI:0915	physical association	MI:0004	affinity chromatography technology	biogrid:3853364	MI:0463	biogrid	MI:0463	biogrid	PMID:40140646
MI:0326	protein	MI:0498	prey	HGNC:11323	SSR1	NCBITaxon:9606	Homo sapiens	MI:0326	protein	MI:0496	bait	MI:0915	physical association	MI:1313	proximity labelling technology	biogrid:3007202	MI:0463	biogrid	MI:0463	biogrid	PMID:34079125
MI:0326	protein	MI:0496	bait	HGNC:11326	SSR4	NCBITaxon:9606	Homo sapiens	MI:0326	protein	MI:0498	prey	MI:0403	colocalization	MI:0401	biochemical	biogrid:1272671	MI:0463	biogrid	MI:0463	biogrid	PMID:26344197
MI:0326	protein	MI:0496	bait	HGNC:3383	STOM	NCBITaxon:9606	Homo sapiens	MI:0326	protein	MI:0498	prey	MI:0407	direct interaction	MI:0018	two hybrid	biogrid:2704258	MI:0463	biogrid	MI:0463	biogrid	PMID:32296183
MI:0326	protein	MI:0498	prey	HGNC:30611	STT3B	NCBITaxon:9606	Homo sapiens	MI:0326	protein	MI:0496	bait	MI:0915	physical association	MI:0004	affinity chromatography technology	biogrid:3372879	MI:0463	biogrid	MI:0463	biogrid	PMID:35271311
MI:0326	protein	MI:0498	prey	HGNC:25774	TCTN2	NCBITaxon:9606	Homo sapiens	MI:0326	protein	MI:0496	bait	MI:0915	physical association	MI:1313	proximity labelling technology	biogrid:1430754	MI:0463	biogrid	MI:0463	biogrid	PMID:26638075
MI:0326	protein	MI:0498	prey	HGNC:24519	TCTN3	NCBITaxon:9606	Homo sapiens	MI:0326	protein	MI:0496	bait	MI:0915	physical association	MI:1313	proximity labelling technology	biogrid:1430938	MI:0463	biogrid	MI:0463	biogrid	PMID:26638075
MI:0326	protein	MI:0498	prey	HGNC:14620	TES	NCBITaxon:9606	Homo sapiens	MI:0326	protein	MI:0496	bait	MI:0915	physical association	MI:0004	affinity chromatography technology	biogrid:2384748	MI:0463	biogrid	MI:0463	biogrid	PMID:28378594
MI:0326	protein	MI:0496	bait	HGNC:1321	TIMMDC1	NCBITaxon:9606	Homo sapiens	MI:0326	protein	MI:0498	prey	MI:0407	direct interaction	MI:0018	two hybrid	biogrid:2704248	MI:0463	biogrid	MI:0463	biogrid	PMID:32296183
MI:0326	protein	MI:0496	bait	HGNC:26477	TLCD4	NCBITaxon:9606	Homo sapiens	MI:0326	protein	MI:0498	prey	MI:0407	direct interaction	MI:0018	two hybrid	biogrid:2704259	MI:0463	biogrid	MI:0463	biogrid	PMID:32296183
MI:0326	protein	MI:0496	bait	HGNC:11876	TMPRSS2	NCBITaxon:9606	Homo sapiens	MI:0326	protein	MI:0498	prey	MI:0407	direct interaction	MI:0018	two hybrid	biogrid:2704273	MI:0463	biogrid	MI:0463	biogrid	PMID:32296183
MI:0326	protein	MI:0496	bait	HGNC:30739	TMX2	NCBITaxon:9606	Homo sapiens	MI:0326	protein	MI:0498	prey	MI:0407	direct interaction	MI:0018	two hybrid	biogrid:2704276	MI:0463	biogrid	MI:0463	biogrid	PMID:32296183
MI:0326	protein	MI:0498	prey	HGNC:11969	TNRC6A	NCBITaxon:9606	Homo sapiens	MI:0326	protein	MI:0496	bait	MI:0915	physical association	MI:0004	affinity chromatography technology	biogrid:2535678	MI:0463	biogrid	MI:0463	biogrid	PMID:28813667
MI:0326	protein	MI:0498	prey	HGNC:14215	TRIM55	NCBITaxon:9606	Homo sapiens	MI:0326	protein	MI:0496	bait	MI:0915	physical association	MI:0004	affinity chromatography technology	biogrid:3780670	MI:0463	biogrid	MI:0463	biogrid	PMID:37554583
MI:0326	protein	MI:0498	prey	HGNC:31859	TRIM67	NCBITaxon:9606	Homo sapiens	MI:0326	protein	MI:0496	bait	MI:0915	physical association	MI:0004	affinity chromatography technology	biogrid:3523494	MI:0463	biogrid	MI:0463	biogrid	PMID:36215168
MI:0326	protein	MI:0498	prey	HGNC:12347	TRRAP	NCBITaxon:9606	Homo sapiens	MI:0326	protein	MI:0496	bait	MI:0915	physical association	MI:0004	affinity chromatography technology	biogrid:3657036	MI:0463	biogrid	MI:0463	biogrid	PMID:35906200
MI:0326	protein	MI:0496	bait	HGNC:25986	TTC27	NCBITaxon:9606	Homo sapiens	MI:0326	protein	MI:0498	prey	MI:0915	physical association	MI:0004	affinity chromatography technology	biogrid:3369055	MI:0463	biogrid	MI:0463	biogrid	PMID:35271311
MI:0326	protein	MI:0498	prey	HGNC:13476	TTYH1	NCBITaxon:9606	Homo sapiens	MI:0326	protein	MI:0496	bait	MI:0915	physical association	MI:0004	affinity chromatography technology	biogrid:3129611	MI:0463	biogrid	MI:0463	biogrid	PMID:33961781
MI:0326	protein	MI:0498	prey	HGNC:12468	UBC	NCBITaxon:9606	Homo sapiens	MI:0326	protein	MI:0496	bait	MI:0407	direct interaction	MI:0096	pull down	biogrid:2297085	MI:0463	biogrid	MI:0463	biogrid	PMID:28190767
MI:0326	protein	MI:0496	bait	HGNC:13478	UBE3B	NCBITaxon:9606	Homo sapiens	MI:0326	protein	MI:0498	prey	MI:0915	physical association	MI:0004	affinity chromatography technology	biogrid:3369056	MI:0463	biogrid	MI:0463	biogrid	PMID:35271311
MI:0326	protein	MI:0498	prey	HGNC:12586	UQCRC2	NCBITaxon:9606	Homo sapiens	MI:0326	protein	MI:0496	bait	MI:0403	colocalization	MI:0401	biochemical	biogrid:1271694	MI:0463	biogrid	MI:0463	biogrid	PMID:26344197
MI:0326	protein	MI:0498	prey	HGNC:12648	VAPA	NCBITaxon:9606	Homo sapiens	MI:0326	protein	MI:0496	bait	MI:0915	physical association	MI:0004	affinity chromatography technology	biogrid:3374681	MI:0463	biogrid	MI:0463	biogrid	PMID:35271311
MI:0326	protein	MI:0496	bait	HGNC:12649	VAPB	NCBITaxon:9606	Homo sapiens	MI:0326	protein	MI:0498	prey	MI:0403	colocalization	MI:0401	biochemical	biogrid:1274283	MI:0463	biogrid	MI:0463	biogrid	PMID:26344197
MI:0326	protein	MI:0496	bait	HGNC:12666	VCP	NCBITaxon:9606	Homo sapiens	MI:0326	protein	MI:0498	prey	MI:0403	colocalization	MI:0401	biochemical	biogrid:1274327	MI:0463	biogrid	MI:0463	biogrid	PMID:26344197
MI:0326	protein	MI:0496	bait	HGNC:12666	VCP	NCBITaxon:9606	Homo sapiens	MI:0326	protein	MI:0498	prey	MI:0915	physical association	MI:0004	affinity chromatography technology	biogrid:677901	MI:0463	biogrid	MI:0463	biogrid	PMID:16723740
MI:0326	protein	MI:0496	bait	HGNC:22082	VMA21	NCBITaxon:9606	Homo sapiens	MI:0326	protein	MI:0498	prey	MI:0407	direct interaction	MI:0018	two hybrid	biogrid:2704262	MI:0463	biogrid	MI:0463	biogrid	PMID:32296183
MI:0326	protein	MI:0498	prey	HGNC:25035	YOD1	NCBITaxon:9606	Homo sapiens	MI:0326	protein	MI:0496	bait	MI:0915	physical association	MI:0004	affinity chromatography technology	biogrid:3759535	MI:0463	biogrid	MI:0463	biogrid	PMID:37667382
MI:0326	protein	MI:0498	prey	HGNC:18224	ZRANB1	NCBITaxon:9606	Homo sapiens	MI:0326	protein	MI:0496	bait	MI:0915	physical association	MI:0004	affinity chromatography technology	biogrid:3474107	MI:0463	biogrid	MI:0463	biogrid	PMID:35944360
