## Supplemental Data 1 for "Fatty acid metabolic interactome atlas linked to cellular longevity": SLC27A1-HGNC_10995-interactions-molecular_interaction-2026-05-14.xlsx

### Sheet: SLC27A1-HGNC_10995-interactions
Focus gene molecule type ID	Focus gene molecule type	Focus gene experimental role ID	Focus gene experimental role	Interactor gene ID	Interactor gene	Interactor species ID	Interactor species	Interactor molecule type ID	Interactor molecule type	Interactor experimental role ID	Interactor experimental role	Interaction type ID	Interaction type	Detection method IDs	Detection methods	Source ID	Source DB ID	Source DB	Aggregation DB ID	Aggregation DB	Reference
MI:0326	protein	MI:0496	bait	HGNC:13666	AAAS	NCBITaxon:9606	Homo sapiens	MI:0326	protein	MI:0498	prey	MI:0915	physical association	MI:0004	affinity chromatography technology	biogrid:3812545	MI:0463	biogrid	MI:0463	biogrid	PMID:40355756
MI:0326	protein	MI:0496	bait	HGNC:81	ABR	NCBITaxon:9606	Homo sapiens	MI:0326	protein	MI:0498	prey	MI:0915	physical association	MI:0004	affinity chromatography technology	biogrid:3812546	MI:0463	biogrid	MI:0463	biogrid	PMID:40355756
MI:0326	protein	MI:0498	prey	HGNC:13708	ACKR5	NCBITaxon:9606	Homo sapiens	MI:0326	protein	MI:0496	bait	MI:0915	physical association	MI:0004	affinity chromatography technology	biogrid:3167595	MI:0463	biogrid	MI:0463	biogrid	PMID:33961781
MI:0326	protein	MI:0496	bait	HGNC:19988	ANAPC1	NCBITaxon:9606	Homo sapiens	MI:0326	protein	MI:0498	prey	MI:0915	physical association	MI:0004	affinity chromatography technology	biogrid:3812547	MI:0463	biogrid	MI:0463	biogrid	PMID:40355756
MI:0326	protein	MI:0496	bait	HGNC:29024	ANKRD28	NCBITaxon:9606	Homo sapiens	MI:0326	protein	MI:0498	prey	MI:0915	physical association	MI:0004	affinity chromatography technology	biogrid:3812548	MI:0463	biogrid	MI:0463	biogrid	PMID:40355756
MI:0326	protein	MI:0496	bait	HGNC:21213	ARFGEF3	NCBITaxon:9606	Homo sapiens	MI:0326	protein	MI:0498	prey	MI:0915	physical association	MI:0004	affinity chromatography technology	biogrid:3812549	MI:0463	biogrid	MI:0463	biogrid	PMID:40355756
MI:0326	protein	MI:0496	bait	HGNC:791	ATF6	NCBITaxon:9606	Homo sapiens	MI:0326	protein	MI:0498	prey	MI:0915	physical association	MI:0004	affinity chromatography technology	biogrid:3812550	MI:0463	biogrid	MI:0463	biogrid	PMID:40355756
MI:0326	protein	MI:0496	bait	HGNC:814	ATP2B1	NCBITaxon:9606	Homo sapiens	MI:0326	protein	MI:0498	prey	MI:0915	physical association	MI:0004	affinity chromatography technology	biogrid:3812551	MI:0463	biogrid	MI:0463	biogrid	PMID:40355756
MI:0326	protein	MI:0496	bait	HGNC:10549	ATXN10	NCBITaxon:9606	Homo sapiens	MI:0326	protein	MI:0498	prey	MI:0915	physical association	MI:0004	affinity chromatography technology	biogrid:3812552	MI:0463	biogrid	MI:0463	biogrid	PMID:40355756
MI:0326	protein	MI:0496	bait	HGNC:16695	BCAP31	NCBITaxon:9606	Homo sapiens	MI:0326	protein	MI:0498	prey	MI:0915	physical association	MI:0004	affinity chromatography technology	biogrid:3812553	MI:0463	biogrid	MI:0463	biogrid	PMID:40355756
MI:0326	protein	MI:0496	bait	HGNC:1020	BCS1L	NCBITaxon:9606	Homo sapiens	MI:0326	protein	MI:0498	prey	MI:0915	physical association	MI:0004	affinity chromatography technology	biogrid:3812554	MI:0463	biogrid	MI:0463	biogrid	PMID:40355756
MI:0326	protein	MI:0496	bait	HGNC:1051	BIK	NCBITaxon:9606	Homo sapiens	MI:0326	protein	MI:0498	prey	MI:0915	physical association	MI:0004	affinity chromatography technology	biogrid:3812555	MI:0463	biogrid	MI:0463	biogrid	PMID:40355756
MI:0326	protein	MI:0496	bait	HGNC:17307	BTAF1	NCBITaxon:9606	Homo sapiens	MI:0326	protein	MI:0498	prey	MI:0915	physical association	MI:0004	affinity chromatography technology	biogrid:3812556	MI:0463	biogrid	MI:0463	biogrid	PMID:40355756
MI:0326	protein	MI:0498	prey	HGNC:28755	C1orf210	NCBITaxon:9606	Homo sapiens	MI:0326	protein	MI:0496	bait	MI:0915	physical association	MI:0004	affinity chromatography technology	biogrid:3186049	MI:0463	biogrid	MI:0463	biogrid	PMID:33961781
MI:0326	protein	MI:0498	prey	HGNC:26255	C3orf52	NCBITaxon:9606	Homo sapiens	MI:0326	protein	MI:0496	bait	MI:0915	physical association	MI:0004	affinity chromatography technology	biogrid:3159016	MI:0463	biogrid	MI:0463	biogrid	PMID:33961781
MI:0326	protein	MI:0498	prey	HGNC:1380	CA6	NCBITaxon:9606	Homo sapiens	MI:0326	protein	MI:0496	bait	MI:0915	physical association	MI:0004	affinity chromatography technology	biogrid:3185171	MI:0463	biogrid	MI:0463	biogrid	PMID:33961781
MI:0326	protein	MI:0496	bait	HGNC:1458	CALU	NCBITaxon:9606	Homo sapiens	MI:0326	protein	MI:0498	prey	MI:0915	physical association	MI:0004	affinity chromatography technology	biogrid:3812558	MI:0463	biogrid	MI:0463	biogrid	PMID:40355756
MI:0326	protein	MI:0498	prey	HGNC:1698	CD79A	NCBITaxon:9606	Homo sapiens	MI:0326	protein	MI:0496	bait	MI:0915	physical association	MI:0004	affinity chromatography technology	biogrid:3193013	MI:0463	biogrid	MI:0463	biogrid	PMID:33961781
MI:0326	protein	MI:0498	prey	HGNC:16827	CDC123	NCBITaxon:9606	Homo sapiens	MI:0326	protein	MI:0496	bait	MI:0915	physical association	MI:0004	affinity chromatography technology	biogrid:3747655	MI:0463	biogrid	MI:0463	biogrid	PMID:37314216
MI:0326	protein	MI:0496	bait	HGNC:25740	CEP78	NCBITaxon:9606	Homo sapiens	MI:0326	protein	MI:0498	prey	MI:0915	physical association	MI:0004	affinity chromatography technology	biogrid:3812559	MI:0463	biogrid	MI:0463	biogrid	PMID:40355756
MI:0326	protein	MI:0498	prey	HGNC:1955	CHRNA1	NCBITaxon:9606	Homo sapiens	MI:0326	protein	MI:0496	bait	MI:0915	physical association	MI:0004	affinity chromatography technology	biogrid:3172152	MI:0463	biogrid	MI:0463	biogrid	PMID:33961781
MI:0326	protein	MI:0496	bait	HGNC:28050	CIAPIN1	NCBITaxon:9606	Homo sapiens	MI:0326	protein	MI:0498	prey	MI:0915	physical association	MI:0004	affinity chromatography technology	biogrid:3812560	MI:0463	biogrid	MI:0463	biogrid	PMID:40355756
MI:0326	protein	MI:0496	bait	HGNC:29302	CIP2A	NCBITaxon:9606	Homo sapiens	MI:0326	protein	MI:0498	prey	MI:0915	physical association	MI:0004	affinity chromatography technology	biogrid:3812561	MI:0463	biogrid	MI:0463	biogrid	PMID:40355756
MI:0326	protein	MI:0496	bait	HGNC:1990	CKAP2	NCBITaxon:9606	Homo sapiens	MI:0326	protein	MI:0498	prey	MI:0915	physical association	MI:0004	affinity chromatography technology	biogrid:3812562	MI:0463	biogrid	MI:0463	biogrid	PMID:40355756
MI:0326	protein	MI:0496	bait	HGNC:2431	CSE1L	NCBITaxon:9606	Homo sapiens	MI:0326	protein	MI:0498	prey	MI:0915	physical association	MI:0004	affinity chromatography technology	biogrid:3812563	MI:0463	biogrid	MI:0463	biogrid	PMID:40355756
MI:0326	protein	MI:0496	bait	HGNC:2743	DDX20	NCBITaxon:9606	Homo sapiens	MI:0326	protein	MI:0498	prey	MI:0915	physical association	MI:0004	affinity chromatography technology	biogrid:3812564	MI:0463	biogrid	MI:0463	biogrid	PMID:40355756
MI:0326	protein	MI:0498	prey	HGNC:16940	DGAT2	NCBITaxon:9606	Homo sapiens	MI:0326	protein	MI:0496	bait	MI:0915	physical association	MI:0004	affinity chromatography technology	biogrid:3019581	MI:0463	biogrid	MI:0463	biogrid	PMID:28890335
MI:0326	protein	MI:0496	bait	HGNC:2852	DGKE	NCBITaxon:9606	Homo sapiens	MI:0326	protein	MI:0498	prey	MI:0915	physical association	MI:0004	affinity chromatography technology	biogrid:3812565	MI:0463	biogrid	MI:0463	biogrid	PMID:40355756
MI:0326	protein	MI:0496	bait	HGNC:17098	DICER1	NCBITaxon:9606	Homo sapiens	MI:0326	protein	MI:0498	prey	MI:0915	physical association	MI:0004	affinity chromatography technology	biogrid:3812566	MI:0463	biogrid	MI:0463	biogrid	PMID:40355756
MI:0326	protein	MI:0496	bait	HGNC:26013	DNAAF5	NCBITaxon:9606	Homo sapiens	MI:0326	protein	MI:0498	prey	MI:0915	physical association	MI:0004	affinity chromatography technology	biogrid:3812567	MI:0463	biogrid	MI:0463	biogrid	PMID:40355756
MI:0326	protein	MI:0496	bait	HGNC:21317	DYM	NCBITaxon:9606	Homo sapiens	MI:0326	protein	MI:0498	prey	MI:0915	physical association	MI:0004	affinity chromatography technology	biogrid:3812568	MI:0463	biogrid	MI:0463	biogrid	PMID:40355756
MI:0326	protein	MI:0496	bait	HGNC:17029	ECD	NCBITaxon:9606	Homo sapiens	MI:0326	protein	MI:0498	prey	MI:0915	physical association	MI:0004	affinity chromatography technology	biogrid:3812569	MI:0463	biogrid	MI:0463	biogrid	PMID:40355756
MI:0326	protein	MI:0496	bait	HGNC:18967	EDEM1	NCBITaxon:9606	Homo sapiens	MI:0326	protein	MI:0498	prey	MI:0915	physical association	MI:0004	affinity chromatography technology	biogrid:3812570	MI:0463	biogrid	MI:0463	biogrid	PMID:40355756
MI:0326	protein	MI:0496	bait	HGNC:24656	EIF3K	NCBITaxon:9606	Homo sapiens	MI:0326	protein	MI:0498	prey	MI:0915	physical association	MI:0004	affinity chromatography technology	biogrid:3812571	MI:0463	biogrid	MI:0463	biogrid	PMID:40355756
MI:0326	protein	MI:0496	bait	HGNC:18173	ERAP1	NCBITaxon:9606	Homo sapiens	MI:0326	protein	MI:0498	prey	MI:0915	physical association	MI:0004	affinity chromatography technology	biogrid:3812572	MI:0463	biogrid	MI:0463	biogrid	PMID:40355756
MI:0326	protein	MI:0498	prey	HGNC:13239	EVA1C	NCBITaxon:9606	Homo sapiens	MI:0326	protein	MI:0496	bait	MI:0915	physical association	MI:0004	affinity chromatography technology	biogrid:3163173	MI:0463	biogrid	MI:0463	biogrid	PMID:33961781
MI:0326	protein	MI:0496	bait	HGNC:24659	EXOC8	NCBITaxon:9606	Homo sapiens	MI:0326	protein	MI:0498	prey	MI:0915	physical association	MI:0004	affinity chromatography technology	biogrid:3812573	MI:0463	biogrid	MI:0463	biogrid	PMID:40355756
MI:0326	protein	MI:0496	bait	HGNC:3585	FANCD2	NCBITaxon:9606	Homo sapiens	MI:0326	protein	MI:0498	prey	MI:0915	physical association	MI:0004	affinity chromatography technology	biogrid:3812574	MI:0463	biogrid	MI:0463	biogrid	PMID:40355756
MI:0326	protein	MI:0496	bait	HGNC:25568	FANCI	NCBITaxon:9606	Homo sapiens	MI:0326	protein	MI:0498	prey	MI:0915	physical association	MI:0004	affinity chromatography technology	biogrid:3812575	MI:0463	biogrid	MI:0463	biogrid	PMID:40355756
MI:0326	protein	MI:0498	prey	HGNC:4498	FFAR1	NCBITaxon:9606	Homo sapiens	MI:0326	protein	MI:0496	bait	MI:0915	physical association	MI:0004	affinity chromatography technology	biogrid:3154603	MI:0463	biogrid	MI:0463	biogrid	PMID:33961781
MI:0326	protein	MI:0496	bait	HGNC:4181	GBF1	NCBITaxon:9606	Homo sapiens	MI:0326	protein	MI:0498	prey	MI:0915	physical association	MI:0004	affinity chromatography technology	biogrid:3812576	MI:0463	biogrid	MI:0463	biogrid	PMID:40355756
MI:0326	protein	MI:0496	bait	HGNC:10884	GEMIN2	NCBITaxon:9606	Homo sapiens	MI:0326	protein	MI:0498	prey	MI:0915	physical association	MI:0004	affinity chromatography technology	biogrid:3812577	MI:0463	biogrid	MI:0463	biogrid	PMID:40355756
MI:0326	protein	MI:0496	bait	HGNC:15717	GEMIN4	NCBITaxon:9606	Homo sapiens	MI:0326	protein	MI:0498	prey	MI:0915	physical association	MI:0004	affinity chromatography technology	biogrid:3812578	MI:0463	biogrid	MI:0463	biogrid	PMID:40355756
MI:0326	protein	MI:0496	bait	HGNC:20044	GEMIN6	NCBITaxon:9606	Homo sapiens	MI:0326	protein	MI:0498	prey	MI:0915	physical association	MI:0004	affinity chromatography technology	biogrid:3812579	MI:0463	biogrid	MI:0463	biogrid	PMID:40355756
MI:0326	protein	MI:0496	bait	HGNC:20045	GEMIN7	NCBITaxon:9606	Homo sapiens	MI:0326	protein	MI:0498	prey	MI:0915	physical association	MI:0004	affinity chromatography technology	biogrid:3812580	MI:0463	biogrid	MI:0463	biogrid	PMID:40355756
MI:0326	protein	MI:0496	bait	HGNC:26044	GEMIN8	NCBITaxon:9606	Homo sapiens	MI:0326	protein	MI:0498	prey	MI:0915	physical association	MI:0004	affinity chromatography technology	biogrid:3812581	MI:0463	biogrid	MI:0463	biogrid	PMID:40355756
MI:0326	protein	MI:0496	bait	HGNC:4296	GLA	NCBITaxon:9606	Homo sapiens	MI:0326	protein	MI:0498	prey	MI:0915	physical association	MI:0004	affinity chromatography technology	biogrid:3812582	MI:0463	biogrid	MI:0463	biogrid	PMID:40355756
MI:0326	protein	MI:0496	bait	HGNC:15987	GLRX3	NCBITaxon:9606	Homo sapiens	MI:0326	protein	MI:0498	prey	MI:0915	physical association	MI:0004	affinity chromatography technology	biogrid:3812583	MI:0463	biogrid	MI:0463	biogrid	PMID:40355756
MI:0326	protein	MI:0496	bait	HGNC:30186	GPN3	NCBITaxon:9606	Homo sapiens	MI:0326	protein	MI:0498	prey	MI:0915	physical association	MI:0004	affinity chromatography technology	biogrid:3812584	MI:0463	biogrid	MI:0463	biogrid	PMID:40355756
MI:0326	protein	MI:0496	bait	HGNC:25169	GPRASP2	NCBITaxon:9606	Homo sapiens	MI:0326	protein	MI:0498	prey	MI:0915	physical association	MI:0004	affinity chromatography technology	biogrid:3812585	MI:0463	biogrid	MI:0463	biogrid	PMID:40355756
MI:0326	protein	MI:0496	bait	HGNC:25517	HEATR1	NCBITaxon:9606	Homo sapiens	MI:0326	protein	MI:0498	prey	MI:0915	physical association	MI:0004	affinity chromatography technology	biogrid:3812586	MI:0463	biogrid	MI:0463	biogrid	PMID:40355756
MI:0326	protein	MI:0496	bait	HGNC:20157	HECTD1	NCBITaxon:9606	Homo sapiens	MI:0326	protein	MI:0498	prey	MI:0915	physical association	MI:0004	affinity chromatography technology	biogrid:3812587	MI:0463	biogrid	MI:0463	biogrid	PMID:40355756
MI:0326	protein	MI:0496	bait	HGNC:4867	HERC1	NCBITaxon:9606	Homo sapiens	MI:0326	protein	MI:0498	prey	MI:0915	physical association	MI:0004	affinity chromatography technology	biogrid:3812588	MI:0463	biogrid	MI:0463	biogrid	PMID:40355756
MI:0320	ribonucleic acid	MI:0498	prey	HGNC:5041	HNRNPH1	NCBITaxon:9606	Homo sapiens	MI:0326	protein	MI:0496	bait	MI:0915	physical association	MI:0004	affinity chromatography technology	biogrid:2873192	MI:0463	biogrid	MI:0463	biogrid	PMID:26760575
MI:0326	protein	MI:0496	bait	HGNC:19885	HOOK2	NCBITaxon:9606	Homo sapiens	MI:0326	protein	MI:0498	prey	MI:0915	physical association	MI:0004	affinity chromatography technology	biogrid:3812589	MI:0463	biogrid	MI:0463	biogrid	PMID:40355756
MI:0326	protein	MI:0496	bait	HGNC:23576	HOOK3	NCBITaxon:9606	Homo sapiens	MI:0326	protein	MI:0498	prey	MI:0915	physical association	MI:0004	affinity chromatography technology	biogrid:3812590	MI:0463	biogrid	MI:0463	biogrid	PMID:40355756
MI:0326	protein	MI:0496	bait	HGNC:30892	HUWE1	NCBITaxon:9606	Homo sapiens	MI:0326	protein	MI:0498	prey	MI:0915	physical association	MI:0004	affinity chromatography technology	biogrid:3812591	MI:0463	biogrid	MI:0463	biogrid	PMID:40355756
MI:0326	protein	MI:0498	prey	HGNC:6081	INS	NCBITaxon:9606	Homo sapiens	MI:0326	protein	MI:0496	bait	MI:0915	physical association	MI:0004	affinity chromatography technology	biogrid:2877170	MI:0463	biogrid	MI:0463	biogrid	PMID:32457219
MI:0326	protein	MI:0496	bait	HGNC:9852	IPO7	NCBITaxon:9606	Homo sapiens	MI:0326	protein	MI:0498	prey	MI:0915	physical association	MI:0004	affinity chromatography technology	biogrid:3812593	MI:0463	biogrid	MI:0463	biogrid	PMID:40355756
MI:0326	protein	MI:0496	bait	HGNC:9853	IPO8	NCBITaxon:9606	Homo sapiens	MI:0326	protein	MI:0498	prey	MI:0915	physical association	MI:0004	affinity chromatography technology	biogrid:3812594	MI:0463	biogrid	MI:0463	biogrid	PMID:40355756
MI:0326	protein	MI:0496	bait	HGNC:19425	IPO9	NCBITaxon:9606	Homo sapiens	MI:0326	protein	MI:0498	prey	MI:0915	physical association	MI:0004	affinity chromatography technology	biogrid:3812595	MI:0463	biogrid	MI:0463	biogrid	PMID:40355756
MI:0326	protein	MI:0496	bait	HGNC:20628	IPO11	NCBITaxon:9606	Homo sapiens	MI:0326	protein	MI:0498	prey	MI:0915	physical association	MI:0004	affinity chromatography technology	biogrid:3812592	MI:0463	biogrid	MI:0463	biogrid	PMID:40355756
MI:0326	protein	MI:0498	prey	HGNC:6175	ITM2C	NCBITaxon:9606	Homo sapiens	MI:0326	protein	MI:0496	bait	MI:0915	physical association	MI:0004	affinity chromatography technology	biogrid:3176931	MI:0463	biogrid	MI:0463	biogrid	PMID:33961781
MI:0326	protein	MI:0496	bait	HGNC:19181	KIF14	NCBITaxon:9606	Homo sapiens	MI:0326	protein	MI:0498	prey	MI:0915	physical association	MI:0004	affinity chromatography technology	biogrid:3812596	MI:0463	biogrid	MI:0463	biogrid	PMID:40355756
MI:0326	protein	MI:0496	bait	HGNC:17255	KNTC1	NCBITaxon:9606	Homo sapiens	MI:0326	protein	MI:0498	prey	MI:0915	physical association	MI:0004	affinity chromatography technology	biogrid:3812597	MI:0463	biogrid	MI:0463	biogrid	PMID:40355756
MI:0326	protein	MI:0496	bait	HGNC:6400	KPNB1	NCBITaxon:9606	Homo sapiens	MI:0326	protein	MI:0498	prey	MI:0915	physical association	MI:0004	affinity chromatography technology	biogrid:3812598	MI:0463	biogrid	MI:0463	biogrid	PMID:40355756
MI:0326	protein	MI:0496	bait	HGNC:26756	LCLAT1	NCBITaxon:9606	Homo sapiens	MI:0326	protein	MI:0498	prey	MI:0915	physical association	MI:0004	affinity chromatography technology	biogrid:3812599	MI:0463	biogrid	MI:0463	biogrid	PMID:40355756
MI:0326	protein	MI:0498	prey	HGNC:32069	LDLRAD1	NCBITaxon:9606	Homo sapiens	MI:0326	protein	MI:0496	bait	MI:0915	physical association	MI:0004	affinity chromatography technology	biogrid:3186756	MI:0463	biogrid	MI:0463	biogrid	PMID:33961781
MI:0326	protein	MI:0498	prey	HGNC:13299	LGR4	NCBITaxon:9606	Homo sapiens	MI:0326	protein	MI:0496	bait	MI:0915	physical association	MI:0004	affinity chromatography technology	biogrid:3190884	MI:0463	biogrid	MI:0463	biogrid	PMID:33961781
MI:0326	protein	MI:0498	prey	HGNC:3168	LPAR2	NCBITaxon:9606	Homo sapiens	MI:0326	protein	MI:0496	bait	MI:0915	physical association	MI:0004	affinity chromatography technology	biogrid:3162318	MI:0463	biogrid	MI:0463	biogrid	PMID:33961781
MI:0326	protein	MI:0496	bait	HGNC:13082	LTN1	NCBITaxon:9606	Homo sapiens	MI:0326	protein	MI:0498	prey	MI:0915	physical association	MI:0004	affinity chromatography technology	biogrid:3812600	MI:0463	biogrid	MI:0463	biogrid	PMID:40355756
MI:0326	protein	MI:0496	bait	HGNC:23793	MAGED4	NCBITaxon:9606	Homo sapiens	MI:0326	protein	MI:0498	prey	MI:0915	physical association	MI:0004	affinity chromatography technology	biogrid:3812601	MI:0463	biogrid	MI:0463	biogrid	PMID:40355756
MI:0326	protein	MI:0496	bait	HGNC:6913	MAX	NCBITaxon:9606	Homo sapiens	MI:0326	protein	MI:0498	prey	MI:0915	physical association	MI:0004	affinity chromatography technology	biogrid:3812602	MI:0463	biogrid	MI:0463	biogrid	PMID:40355756
MI:0326	protein	MI:0496	bait	HGNC:17920	MIEF2	NCBITaxon:9606	Homo sapiens	MI:0326	protein	MI:0498	prey	MI:0915	physical association	MI:0004	affinity chromatography technology	biogrid:3812603	MI:0463	biogrid	MI:0463	biogrid	PMID:40355756
MI:0326	protein	MI:0496	bait	HGNC:24741	MIGA1	NCBITaxon:9606	Homo sapiens	MI:0326	protein	MI:0498	prey	MI:0915	physical association	MI:0004	affinity chromatography technology	biogrid:3812604	MI:0463	biogrid	MI:0463	biogrid	PMID:40355756
MI:0326	protein	MI:0496	bait	HGNC:24825	MLST8	NCBITaxon:9606	Homo sapiens	MI:0326	protein	MI:0498	prey	MI:0915	physical association	MI:0004	affinity chromatography technology	biogrid:3812605	MI:0463	biogrid	MI:0463	biogrid	PMID:40355756
MI:0326	protein	MI:0496	bait	HGNC:3942	MTOR	NCBITaxon:9606	Homo sapiens	MI:0326	protein	MI:0498	prey	MI:0915	physical association	MI:0004	affinity chromatography technology	biogrid:3812606	MI:0463	biogrid	MI:0463	biogrid	PMID:40355756
MI:0326	protein	MI:0496	bait	HGNC:7553	MYC	NCBITaxon:9606	Homo sapiens	MI:0326	protein	MI:0498	prey	MI:0915	physical association	MI:0004	affinity chromatography technology	biogrid:3812607	MI:0463	biogrid	MI:0463	biogrid	PMID:40355756
MI:0326	protein	MI:0496	bait	HGNC:28952	NCAPD3	NCBITaxon:9606	Homo sapiens	MI:0326	protein	MI:0498	prey	MI:0915	physical association	MI:0004	affinity chromatography technology	biogrid:3812608	MI:0463	biogrid	MI:0463	biogrid	PMID:40355756
MI:0326	protein	MI:0496	bait	HGNC:21904	NCAPG2	NCBITaxon:9606	Homo sapiens	MI:0326	protein	MI:0498	prey	MI:0915	physical association	MI:0004	affinity chromatography technology	biogrid:3812609	MI:0463	biogrid	MI:0463	biogrid	PMID:40355756
MI:0326	protein	MI:0496	bait	HGNC:17091	NCSTN	NCBITaxon:9606	Homo sapiens	MI:0326	protein	MI:0498	prey	MI:0915	physical association	MI:0004	affinity chromatography technology	biogrid:3812610	MI:0463	biogrid	MI:0463	biogrid	PMID:40355756
MI:0326	protein	MI:0496	bait	HGNC:25525	NDC1	NCBITaxon:9606	Homo sapiens	MI:0326	protein	MI:0498	prey	MI:0915	physical association	MI:0004	affinity chromatography technology	biogrid:3812611	MI:0463	biogrid	MI:0463	biogrid	PMID:40355756
MI:0326	protein	MI:0496	bait	HGNC:29890	NLRX1	NCBITaxon:9606	Homo sapiens	MI:0326	protein	MI:0498	prey	MI:0915	physical association	MI:0004	affinity chromatography technology	biogrid:3812612	MI:0463	biogrid	MI:0463	biogrid	PMID:40355756
MI:0326	protein	MI:0496	bait	HGNC:29929	NUP37	NCBITaxon:9606	Homo sapiens	MI:0326	protein	MI:0498	prey	MI:0915	physical association	MI:0004	affinity chromatography technology	biogrid:3812617	MI:0463	biogrid	MI:0463	biogrid	PMID:40355756
MI:0326	protein	MI:0496	bait	HGNC:21182	NUP43	NCBITaxon:9606	Homo sapiens	MI:0326	protein	MI:0498	prey	MI:0915	physical association	MI:0004	affinity chromatography technology	biogrid:3812618	MI:0463	biogrid	MI:0463	biogrid	PMID:40355756
MI:0326	protein	MI:0496	bait	HGNC:8734	NUP85	NCBITaxon:9606	Homo sapiens	MI:0326	protein	MI:0498	prey	MI:0915	physical association	MI:0004	affinity chromatography technology	biogrid:3812619	MI:0463	biogrid	MI:0463	biogrid	PMID:40355756
MI:0326	protein	MI:0496	bait	HGNC:8068	NUP98	NCBITaxon:9606	Homo sapiens	MI:0326	protein	MI:0498	prey	MI:0915	physical association	MI:0004	affinity chromatography technology	biogrid:3812620	MI:0463	biogrid	MI:0463	biogrid	PMID:40355756
MI:0326	protein	MI:0496	bait	HGNC:29914	NUP107	NCBITaxon:9606	Homo sapiens	MI:0326	protein	MI:0498	prey	MI:0915	physical association	MI:0004	affinity chromatography technology	biogrid:3812613	MI:0463	biogrid	MI:0463	biogrid	PMID:40355756
MI:0326	protein	MI:0496	bait	HGNC:18016	NUP133	NCBITaxon:9606	Homo sapiens	MI:0326	protein	MI:0498	prey	MI:0915	physical association	MI:0004	affinity chromatography technology	biogrid:3812614	MI:0463	biogrid	MI:0463	biogrid	PMID:40355756
MI:0326	protein	MI:0496	bait	HGNC:18017	NUP160	NCBITaxon:9606	Homo sapiens	MI:0326	protein	MI:0498	prey	MI:0915	physical association	MI:0004	affinity chromatography technology	biogrid:3812615	MI:0463	biogrid	MI:0463	biogrid	PMID:40355756
MI:0326	protein	MI:0496	bait	HGNC:18658	NUP205	NCBITaxon:9606	Homo sapiens	MI:0326	protein	MI:0498	prey	MI:0915	physical association	MI:0004	affinity chromatography technology	biogrid:3812616	MI:0463	biogrid	MI:0463	biogrid	PMID:40355756
MI:0326	protein	MI:0496	bait	HGNC:21199	PBXIP1	NCBITaxon:9606	Homo sapiens	MI:0326	protein	MI:0498	prey	MI:0915	physical association	MI:0004	affinity chromatography technology	biogrid:3812621	MI:0463	biogrid	MI:0463	biogrid	PMID:40355756
MI:0326	protein	MI:0498	prey	HGNC:21199	PBXIP1	NCBITaxon:9606	Homo sapiens	MI:0326	protein	MI:0496	bait	MI:0915	physical association	MI:0004	affinity chromatography technology	biogrid:3193409	MI:0463	biogrid	MI:0463	biogrid	PMID:33961781
MI:0326	protein	MI:0496	bait	HGNC:17759	PDSS1	NCBITaxon:9606	Homo sapiens	MI:0326	protein	MI:0498	prey	MI:0915	physical association	MI:0004	affinity chromatography technology	biogrid:3812622	MI:0463	biogrid	MI:0463	biogrid	PMID:40355756
MI:0326	protein	MI:0496	bait	HGNC:9713	PEX19	NCBITaxon:9606	Homo sapiens	MI:0326	protein	MI:0498	prey	MI:0915	physical association	MI:0004	affinity chromatography technology	biogrid:3812623	MI:0463	biogrid	MI:0463	biogrid	PMID:40355756
MI:0326	protein	MI:0498	prey	HGNC:9713	PEX19	NCBITaxon:9606	Homo sapiens	MI:0326	protein	MI:0496	bait	MI:0915	physical association	MI:0004	affinity chromatography technology	biogrid:3187443	MI:0463	biogrid	MI:0463	biogrid	PMID:33961781
MI:0326	protein	MI:0498	prey	HGNC:8964	PIGH	NCBITaxon:9606	Homo sapiens	MI:0326	protein	MI:0496	bait	MI:0915	physical association	MI:0004	affinity chromatography technology	biogrid:3174694	MI:0463	biogrid	MI:0463	biogrid	PMID:33961781
MI:0326	protein	MI:0496	bait	HGNC:16648	PJA1	NCBITaxon:9606	Homo sapiens	MI:0326	protein	MI:0498	prey	MI:0915	physical association	MI:0004	affinity chromatography technology	biogrid:3812624	MI:0463	biogrid	MI:0463	biogrid	PMID:40355756
MI:0326	protein	MI:0496	bait	HGNC:17481	PJA2	NCBITaxon:9606	Homo sapiens	MI:0326	protein	MI:0498	prey	MI:0915	physical association	MI:0004	affinity chromatography technology	biogrid:3812625	MI:0463	biogrid	MI:0463	biogrid	PMID:40355756
MI:0326	protein	MI:0496	bait	HGNC:9249	PPFIBP1	NCBITaxon:9606	Homo sapiens	MI:0326	protein	MI:0498	prey	MI:0915	physical association	MI:0004	affinity chromatography technology	biogrid:3812626	MI:0463	biogrid	MI:0463	biogrid	PMID:40355756
MI:0326	protein	MI:0496	bait	HGNC:14951	PPP1R15B	NCBITaxon:9606	Homo sapiens	MI:0326	protein	MI:0498	prey	MI:0915	physical association	MI:0004	affinity chromatography technology	biogrid:3812627	MI:0463	biogrid	MI:0463	biogrid	PMID:40355756
MI:0326	protein	MI:0496	bait	HGNC:9302	PPP2R1A	NCBITaxon:9606	Homo sapiens	MI:0326	protein	MI:0498	prey	MI:0915	physical association	MI:0004	affinity chromatography technology	biogrid:3812628	MI:0463	biogrid	MI:0463	biogrid	PMID:40355756
MI:0326	protein	MI:0496	bait	HGNC:9303	PPP2R1B	NCBITaxon:9606	Homo sapiens	MI:0326	protein	MI:0498	prey	MI:0915	physical association	MI:0004	affinity chromatography technology	biogrid:3812629	MI:0463	biogrid	MI:0463	biogrid	PMID:40355756
MI:0326	protein	MI:0496	bait	HGNC:1173	PPP6R3	NCBITaxon:9606	Homo sapiens	MI:0326	protein	MI:0498	prey	MI:0915	physical association	MI:0004	affinity chromatography technology	biogrid:3812630	MI:0463	biogrid	MI:0463	biogrid	PMID:40355756
MI:0326	protein	MI:0496	bait	HGNC:9380	PRKACA	NCBITaxon:9606	Homo sapiens	MI:0326	protein	MI:0498	prey	MI:0915	physical association	MI:0004	affinity chromatography technology	biogrid:3812631	MI:0463	biogrid	MI:0463	biogrid	PMID:40355756
MI:0326	protein	MI:0496	bait	HGNC:9388	PRKAR1A	NCBITaxon:9606	Homo sapiens	MI:0326	protein	MI:0498	prey	MI:0915	physical association	MI:0004	affinity chromatography technology	biogrid:3812632	MI:0463	biogrid	MI:0463	biogrid	PMID:40355756
MI:0326	protein	MI:0498	prey	HGNC:9449	PRNP	NCBITaxon:9606	Homo sapiens	MI:0326	protein	MI:0496	bait	MI:0915	physical association	MI:0004	affinity chromatography technology	biogrid:3779328	MI:0463	biogrid	MI:0463	biogrid	PMID:33618749
MI:0326	protein	MI:0496	bait	HGNC:9542	PSMB5	NCBITaxon:9606	Homo sapiens	MI:0326	protein	MI:0498	prey	MI:0915	physical association	MI:0004	affinity chromatography technology	biogrid:3812633	MI:0463	biogrid	MI:0463	biogrid	PMID:40355756
MI:0326	protein	MI:0496	bait	HGNC:9847	RANBP1	NCBITaxon:9606	Homo sapiens	MI:0326	protein	MI:0498	prey	MI:0915	physical association	MI:0004	affinity chromatography technology	biogrid:3812634	MI:0463	biogrid	MI:0463	biogrid	PMID:40355756
MI:0326	protein	MI:0496	bait	HGNC:9848	RANBP2	NCBITaxon:9606	Homo sapiens	MI:0326	protein	MI:0498	prey	MI:0915	physical association	MI:0004	affinity chromatography technology	biogrid:3812635	MI:0463	biogrid	MI:0463	biogrid	PMID:40355756
MI:0326	protein	MI:0496	bait	HGNC:9851	RANBP6	NCBITaxon:9606	Homo sapiens	MI:0326	protein	MI:0498	prey	MI:0915	physical association	MI:0004	affinity chromatography technology	biogrid:3812636	MI:0463	biogrid	MI:0463	biogrid	PMID:40355756
MI:0326	protein	MI:0496	bait	HGNC:9935	RCN2	NCBITaxon:9606	Homo sapiens	MI:0326	protein	MI:0498	prey	MI:0915	physical association	MI:0004	affinity chromatography technology	biogrid:3812637	MI:0463	biogrid	MI:0463	biogrid	PMID:40355756
MI:0326	protein	MI:0496	bait	HGNC:27750	RIMOC1	NCBITaxon:9606	Homo sapiens	MI:0326	protein	MI:0498	prey	MI:0915	physical association	MI:0004	affinity chromatography technology	biogrid:3812557	MI:0463	biogrid	MI:0463	biogrid	PMID:40355756
MI:0326	protein	MI:0498	prey	HGNC:10067	RNF4	NCBITaxon:9606	Homo sapiens	MI:0326	protein	MI:0496	bait	MI:0915	physical association	MI:0004	affinity chromatography technology	biogrid:2492079	MI:0463	biogrid	MI:0463	biogrid	PMID:29180619
MI:0326	protein	MI:0496	bait	HGNC:14539	RNF213	NCBITaxon:9606	Homo sapiens	MI:0326	protein	MI:0498	prey	MI:0915	physical association	MI:0004	affinity chromatography technology	biogrid:3812638	MI:0463	biogrid	MI:0463	biogrid	PMID:40355756
MI:0326	protein	MI:0496	bait	HGNC:10073	RNGTT	NCBITaxon:9606	Homo sapiens	MI:0326	protein	MI:0498	prey	MI:0915	physical association	MI:0004	affinity chromatography technology	biogrid:3812639	MI:0463	biogrid	MI:0463	biogrid	PMID:40355756
MI:0326	protein	MI:0496	bait	HGNC:10257	ROR2	NCBITaxon:9606	Homo sapiens	MI:0326	protein	MI:0498	prey	MI:0915	physical association	MI:0004	affinity chromatography technology	biogrid:3812640	MI:0463	biogrid	MI:0463	biogrid	PMID:40355756
MI:0326	protein	MI:0498	prey	HGNC:10294	RPE65	NCBITaxon:9606	Homo sapiens	MI:0326	protein	MI:0496	bait	MI:0407	direct interaction	MI:0096	pull down	biogrid:522212	MI:0463	biogrid	MI:0463	biogrid	PMID:20356843
MI:0326	protein	MI:0498	prey	HGNC:10294	RPE65	NCBITaxon:9606	Homo sapiens	MI:0326	protein	MI:0496	bait	MI:0915	physical association	MI:0004	affinity chromatography technology	biogrid:522211	MI:0463	biogrid	MI:0463	biogrid	PMID:20356843
MI:0326	protein	MI:0498	prey	RefSeq:YP_009724390	S	NCBITaxon:2697049	SARS-CoV-2	MI:0326	protein	MI:0496	bait	MI:0915	physical association	MI:1313	proximity labelling technology	biogrid:3875840	MI:0463	biogrid	MI:0463	biogrid	PMID:39653747
MI:0326	protein	MI:0496	bait	HGNC:25158	SAAL1	NCBITaxon:9606	Homo sapiens	MI:0326	protein	MI:0498	prey	MI:0915	physical association	MI:0004	affinity chromatography technology	biogrid:3812641	MI:0463	biogrid	MI:0463	biogrid	PMID:40355756
MI:0326	protein	MI:0496	bait	HGNC:10761	SETDB1	NCBITaxon:9606	Homo sapiens	MI:0326	protein	MI:0498	prey	MI:0915	physical association	MI:0004	affinity chromatography technology	biogrid:3812642	MI:0463	biogrid	MI:0463	biogrid	PMID:40355756
MI:0326	protein	MI:0496	bait	HGNC:445	SETX	NCBITaxon:9606	Homo sapiens	MI:0326	protein	MI:0498	prey	MI:0915	physical association	MI:0004	affinity chromatography technology	biogrid:3812643	MI:0463	biogrid	MI:0463	biogrid	PMID:40355756
MI:0326	protein	MI:0498	prey	HGNC:16261	SLC22A9	NCBITaxon:9606	Homo sapiens	MI:0326	protein	MI:0496	bait	MI:0915	physical association	MI:0004	affinity chromatography technology	biogrid:3170664	MI:0463	biogrid	MI:0463	biogrid	PMID:33961781
MI:0326	protein	MI:0498	prey	HGNC:20301	SLC22A15	NCBITaxon:9606	Homo sapiens	MI:0326	protein	MI:0496	bait	MI:0915	physical association	MI:0004	affinity chromatography technology	biogrid:3811500	MI:0463	biogrid	MI:0463	biogrid	PMID:40355756
MI:0326	protein	MI:0498	prey	HGNC:10998	SLC27A4	NCBITaxon:9606	Homo sapiens	MI:0326	protein	MI:0496	bait	MI:0915	physical association	MI:0030	cross-linking study	biogrid:3719603	MI:0463	biogrid	MI:0463	biogrid	PMID:35575683
MI:0326	protein	MI:0496	bait	HGNC:10998	SLC27A4	NCBITaxon:9606	Homo sapiens	MI:0326	protein	MI:0498	prey	MI:0915	physical association	MI:0004	affinity chromatography technology	biogrid:3812644	MI:0463	biogrid	MI:0463	biogrid	PMID:40355756
MI:0326	protein	MI:0498	prey	HGNC:17129	SLC39A4	NCBITaxon:9606	Homo sapiens	MI:0326	protein	MI:0496	bait	MI:0915	physical association	MI:0004	affinity chromatography technology	biogrid:3175828	MI:0463	biogrid	MI:0463	biogrid	PMID:33961781
MI:0326	protein	MI:0496	bait	HGNC:4927	SLC39A7	NCBITaxon:9606	Homo sapiens	MI:0326	protein	MI:0498	prey	MI:0915	physical association	MI:0004	affinity chromatography technology	biogrid:3812645	MI:0463	biogrid	MI:0463	biogrid	PMID:40355756
MI:0326	protein	MI:0496	bait	HGNC:14011	SMC2	NCBITaxon:9606	Homo sapiens	MI:0326	protein	MI:0498	prey	MI:0915	physical association	MI:0004	affinity chromatography technology	biogrid:3812646	MI:0463	biogrid	MI:0463	biogrid	PMID:40355756
MI:0326	protein	MI:0496	bait	HGNC:14013	SMC4	NCBITaxon:9606	Homo sapiens	MI:0326	protein	MI:0498	prey	MI:0915	physical association	MI:0004	affinity chromatography technology	biogrid:3812647	MI:0463	biogrid	MI:0463	biogrid	PMID:40355756
MI:0326	protein	MI:0496	bait	HGNC:11117	SMN1	NCBITaxon:9606	Homo sapiens	MI:0326	protein	MI:0498	prey	MI:0915	physical association	MI:0004	affinity chromatography technology	biogrid:3812648	MI:0463	biogrid	MI:0463	biogrid	PMID:40355756
MI:0326	protein	MI:0498	prey	HGNC:9361	SRGN	NCBITaxon:9606	Homo sapiens	MI:0326	protein	MI:0496	bait	MI:0915	physical association	MI:0004	affinity chromatography technology	biogrid:3853730	MI:0463	biogrid	MI:0463	biogrid	PMID:40140646
MI:0326	protein	MI:0496	bait	HGNC:16987	SUGT1	NCBITaxon:9606	Homo sapiens	MI:0326	protein	MI:0498	prey	MI:0915	physical association	MI:0004	affinity chromatography technology	biogrid:3812649	MI:0463	biogrid	MI:0463	biogrid	PMID:40355756
MI:0326	protein	MI:0496	bait	HGNC:12502	SUMO1	NCBITaxon:9606	Homo sapiens	MI:0326	protein	MI:0498	prey	MI:0915	physical association	MI:0004	affinity chromatography technology	biogrid:3812650	MI:0463	biogrid	MI:0463	biogrid	PMID:40355756
MI:0326	protein	MI:0498	prey	HGNC:11506	SYP	NCBITaxon:9606	Homo sapiens	MI:0326	protein	MI:0496	bait	MI:0915	physical association	MI:0004	affinity chromatography technology	biogrid:3150156	MI:0463	biogrid	MI:0463	biogrid	PMID:33961781
MI:0326	protein	MI:0496	bait	HGNC:17165	TFIP11	NCBITaxon:9606	Homo sapiens	MI:0326	protein	MI:0498	prey	MI:0915	physical association	MI:0004	affinity chromatography technology	biogrid:3812651	MI:0463	biogrid	MI:0463	biogrid	PMID:40355756
MI:0326	protein	MI:0496	bait	HGNC:11763	TFRC	NCBITaxon:9606	Homo sapiens	MI:0326	protein	MI:0498	prey	MI:0915	physical association	MI:0004	affinity chromatography technology	biogrid:3812652	MI:0463	biogrid	MI:0463	biogrid	PMID:40355756
MI:0326	protein	MI:0496	bait	HGNC:19217	THADA	NCBITaxon:9606	Homo sapiens	MI:0326	protein	MI:0498	prey	MI:0915	physical association	MI:0004	affinity chromatography technology	biogrid:3812653	MI:0463	biogrid	MI:0463	biogrid	PMID:40355756
MI:0326	protein	MI:0496	bait	HGNC:17039	TMEM259	NCBITaxon:9606	Homo sapiens	MI:0326	protein	MI:0498	prey	MI:0915	physical association	MI:0004	affinity chromatography technology	biogrid:3812654	MI:0463	biogrid	MI:0463	biogrid	PMID:40355756
MI:0326	protein	MI:0496	bait	HGNC:6401	TNPO1	NCBITaxon:9606	Homo sapiens	MI:0326	protein	MI:0498	prey	MI:0915	physical association	MI:0004	affinity chromatography technology	biogrid:3812655	MI:0463	biogrid	MI:0463	biogrid	PMID:40355756
MI:0326	protein	MI:0496	bait	HGNC:17103	TNPO3	NCBITaxon:9606	Homo sapiens	MI:0326	protein	MI:0498	prey	MI:0915	physical association	MI:0004	affinity chromatography technology	biogrid:3812656	MI:0463	biogrid	MI:0463	biogrid	PMID:40355756
MI:0326	protein	MI:0496	bait	HGNC:24808	TRAFD1	NCBITaxon:9606	Homo sapiens	MI:0326	protein	MI:0498	prey	MI:0915	physical association	MI:0004	affinity chromatography technology	biogrid:3812657	MI:0463	biogrid	MI:0463	biogrid	PMID:40355756
MI:0326	protein	MI:0498	prey	HGNC:31859	TRIM67	NCBITaxon:9606	Homo sapiens	MI:0326	protein	MI:0496	bait	MI:0915	physical association	MI:0004	affinity chromatography technology	biogrid:3522018	MI:0463	biogrid	MI:0463	biogrid	PMID:36215168
MI:0326	protein	MI:0496	bait	HGNC:12363	TSC2	NCBITaxon:9606	Homo sapiens	MI:0326	protein	MI:0498	prey	MI:0915	physical association	MI:0004	affinity chromatography technology	biogrid:3812658	MI:0463	biogrid	MI:0463	biogrid	PMID:40355756
MI:0326	protein	MI:0498	prey	HGNC:23298	TSPAN15	NCBITaxon:9606	Homo sapiens	MI:0326	protein	MI:0496	bait	MI:0915	physical association	MI:0004	affinity chromatography technology	biogrid:3173529	MI:0463	biogrid	MI:0463	biogrid	PMID:33961781
MI:0326	protein	MI:0496	bait	HGNC:25986	TTC27	NCBITaxon:9606	Homo sapiens	MI:0326	protein	MI:0498	prey	MI:0915	physical association	MI:0004	affinity chromatography technology	biogrid:3812659	MI:0463	biogrid	MI:0463	biogrid	PMID:40355756
MI:0326	protein	MI:0496	bait	HGNC:29029	TTI1	NCBITaxon:9606	Homo sapiens	MI:0326	protein	MI:0498	prey	MI:0915	physical association	MI:0004	affinity chromatography technology	biogrid:3812660	MI:0463	biogrid	MI:0463	biogrid	PMID:40355756
MI:0326	protein	MI:0496	bait	HGNC:26262	TTI2	NCBITaxon:9606	Homo sapiens	MI:0326	protein	MI:0498	prey	MI:0915	physical association	MI:0004	affinity chromatography technology	biogrid:3812661	MI:0463	biogrid	MI:0463	biogrid	PMID:40355756
MI:0326	protein	MI:0496	bait	HGNC:18599	TUBGCP2	NCBITaxon:9606	Homo sapiens	MI:0326	protein	MI:0498	prey	MI:0915	physical association	MI:0004	affinity chromatography technology	biogrid:3812662	MI:0463	biogrid	MI:0463	biogrid	PMID:40355756
MI:0326	protein	MI:0496	bait	HGNC:12499	UBE4A	NCBITaxon:9606	Homo sapiens	MI:0326	protein	MI:0498	prey	MI:0915	physical association	MI:0004	affinity chromatography technology	biogrid:3812663	MI:0463	biogrid	MI:0463	biogrid	PMID:40355756
MI:0326	protein	MI:0496	bait	HGNC:14860	UBXN4	NCBITaxon:9606	Homo sapiens	MI:0326	protein	MI:0498	prey	MI:0915	physical association	MI:0004	affinity chromatography technology	biogrid:3812664	MI:0463	biogrid	MI:0463	biogrid	PMID:40355756
MI:0326	protein	MI:0496	bait	HGNC:12632	USP9X	NCBITaxon:9606	Homo sapiens	MI:0326	protein	MI:0498	prey	MI:0915	physical association	MI:0004	affinity chromatography technology	biogrid:3812666	MI:0463	biogrid	MI:0463	biogrid	PMID:40355756
MI:0326	protein	MI:0496	bait	HGNC:20065	USP30	NCBITaxon:9606	Homo sapiens	MI:0326	protein	MI:0498	prey	MI:0915	physical association	MI:0004	affinity chromatography technology	biogrid:3812665	MI:0463	biogrid	MI:0463	biogrid	PMID:40355756
MI:0326	protein	MI:0496	bait	HGNC:29122	VPS8	NCBITaxon:9606	Homo sapiens	MI:0326	protein	MI:0498	prey	MI:0915	physical association	MI:0004	affinity chromatography technology	biogrid:3812667	MI:0463	biogrid	MI:0463	biogrid	PMID:40355756
MI:0326	protein	MI:0496	bait	HGNC:17796	XPO4	NCBITaxon:9606	Homo sapiens	MI:0326	protein	MI:0498	prey	MI:0915	physical association	MI:0004	affinity chromatography technology	biogrid:3812668	MI:0463	biogrid	MI:0463	biogrid	PMID:40355756
MI:0326	protein	MI:0496	bait	HGNC:14108	XPO7	NCBITaxon:9606	Homo sapiens	MI:0326	protein	MI:0498	prey	MI:0915	physical association	MI:0004	affinity chromatography technology	biogrid:3812669	MI:0463	biogrid	MI:0463	biogrid	PMID:40355756
MI:0326	protein	MI:0496	bait	HGNC:16682	ZBTB33	NCBITaxon:9606	Homo sapiens	MI:0326	protein	MI:0498	prey	MI:0915	physical association	MI:0004	affinity chromatography technology	biogrid:3812670	MI:0463	biogrid	MI:0463	biogrid	PMID:40355756
MI:0326	protein	MI:0498	prey	HGNC:19159	ZDHHC12	NCBITaxon:9606	Homo sapiens	MI:0326	protein	MI:0496	bait	MI:0915	physical association	MI:0004	affinity chromatography technology	biogrid:3178504	MI:0463	biogrid	MI:0463	biogrid	PMID:33961781
MI:0326	protein	MI:0496	bait	HGNC:13054	ZMYM3	NCBITaxon:9606	Homo sapiens	MI:0326	protein	MI:0498	prey	MI:0915	physical association	MI:0004	affinity chromatography technology	biogrid:3812671	MI:0463	biogrid	MI:0463	biogrid	PMID:40355756
MI:0326	protein	MI:0496	bait	HGNC:23528	ZSWIM8	NCBITaxon:9606	Homo sapiens	MI:0326	protein	MI:0498	prey	MI:0915	physical association	MI:0004	affinity chromatography technology	biogrid:3812672	MI:0463	biogrid	MI:0463	biogrid	PMID:40355756
MI:0326	protein	MI:0496	bait	HGNC:13194	ZW10	NCBITaxon:9606	Homo sapiens	MI:0326	protein	MI:0498	prey	MI:0915	physical association	MI:0004	affinity chromatography technology	biogrid:3812673	MI:0463	biogrid	MI:0463	biogrid	PMID:40355756
