## Supplemental Data 4 for "Fatty acid metabolic interactome atlas linked to cellular longevity": Cerulenin growth phenotypes_gene_SGD.xlsx

### Sheet: Sheet1
!
!Date: 05/08/2026
!From: Saccharomyces Genome Database (SGD)
!URL: http://www.yeastgenome.org/
!Contact Email: sgd-helpdesk@lists.stanford.edu
!Funding: NHGRI at US NIH, grant number 5-U41-HG001315
!
Gene	Gene Systematic Name	Phenotype	Experiment Type	Experiment Type Category	Mutant Information	Strain Background	Chemical	Details	Reference
LDB19	YOR322C	resistance to chemicals: decreased	large-scale survey	large-scale survey	null Allele: ldb19-Δ	S288C	cerulenin		Rieger KJ, et al. (1999) PMID:10407277
MPD2	YOL088C	resistance to chemicals: decreased	large-scale survey	large-scale survey	null Allele: mpd2-Δ	S288C	cerulenin		Rieger KJ, et al. (1999) PMID:10407277
FAT1	YBR041W	resistance to chemicals: decreased	classical genetics	classical genetics	null Allele: fat1-Δ	W303	25 uM cerulenin	Media: oleate, 500 uM	Faergeman NJ, et al. (1997) PMID:9079682
PEX1	YKL197C	resistance to chemicals: decreased	classical genetics	classical genetics	null Allele: pex1-Δ	Other	25 uM cerulenin	Media: palmitate, 125 uM	Johnson DR, et al. (1994) PMID:7962057
SCS3	YGL126W	resistance to chemicals: decreased	classical genetics	classical genetics	null Allele: scs3-Δ	S288C	3.2 uM cerulenin		Moir RD, et al. (2012) PMID:22927826
YFT2	YDR319C	resistance to chemicals: decreased	classical genetics	classical genetics	null Allele: yft2-Δ	S288C	3.2 uM cerulenin		Moir RD, et al. (2012) PMID:22927826
FSH2	YMR222C	resistance to chemicals: decreased	homozygous diploid, systematic mutation set	large-scale survey	null Allele: fsh2-Δ	S288C	cerulenin		Hoepfner D, et al. (2014) PMID:24360837
SEM1	YDR363W-A	resistance to chemicals: decreased	homozygous diploid, systematic mutation set	large-scale survey	null Allele: sem1-Δ	S288C	cerulenin		Hoepfner D, et al. (2014) PMID:24360837
SXM1	YDR395W	resistance to chemicals: decreased	homozygous diploid, systematic mutation set	large-scale survey	null Allele: sxm1-Δ	S288C	cerulenin		Hoepfner D, et al. (2014) PMID:24360837
THS1	YIL078W	resistance to chemicals: decreased	heterozygous diploid, systematic mutation set	large-scale survey	null Allele: ths1-Δ	S288C	cerulenin		Hoepfner D, et al. (2014) PMID:24360837
TOM70	YNL121C	resistance to chemicals: decreased	homozygous diploid, systematic mutation set	large-scale survey	null Allele: tom70-Δ	S288C	cerulenin		Hoepfner D, et al. (2014) PMID:24360837
SPC98	YNL126W	resistance to chemicals: decreased	heterozygous diploid, systematic mutation set	large-scale survey	null Allele: spc98-Δ	S288C	cerulenin		Hoepfner D, et al. (2014) PMID:24360837
LSM7	YNL147W	resistance to chemicals: decreased	homozygous diploid, systematic mutation set	large-scale survey	null Allele: lsm7-Δ	S288C	cerulenin		Hoepfner D, et al. (2014) PMID:24360837
APA2	YDR530C	resistance to chemicals: decreased	homozygous diploid, systematic mutation set	large-scale survey	null Allele: apa2-Δ	S288C	cerulenin		Hoepfner D, et al. (2014) PMID:24360837
CAB1	YDR531W	resistance to chemicals: decreased	heterozygous diploid, systematic mutation set	large-scale survey	null Allele: cab1-Δ	S288C	cerulenin		Hoepfner D, et al. (2014) PMID:24360837
IST3	YIR005W	resistance to chemicals: decreased	homozygous diploid, systematic mutation set	large-scale survey	null Allele: ist3-Δ	S288C	cerulenin		Hoepfner D, et al. (2014) PMID:24360837
BRE5	YNR051C	resistance to chemicals: decreased	homozygous diploid, systematic mutation set	large-scale survey	null Allele: bre5-Δ	S288C	cerulenin		Hoepfner D, et al. (2014) PMID:24360837
YOL050C	YOL050C	resistance to chemicals: decreased	homozygous diploid, systematic mutation set	large-scale survey	null Allele: yol050c-Δ	S288C	cerulenin		Hoepfner D, et al. (2014) PMID:24360837
INO4	YOL108C	resistance to chemicals: decreased	homozygous diploid, systematic mutation set	large-scale survey	null Allele: ino4-Δ	S288C	cerulenin		Hoepfner D, et al. (2014) PMID:24360837
ELF1	YKL160W	resistance to chemicals: decreased	homozygous diploid, systematic mutation set	large-scale survey	null Allele: elf1-Δ	S288C	cerulenin		Hoepfner D, et al. (2014) PMID:24360837
FAS1	YKL182W	resistance to chemicals: decreased	heterozygous diploid, systematic mutation set	large-scale survey	null Allele: fas1-Δ	S288C	cerulenin		Hoepfner D, et al. (2014) PMID:24360837
MLP1	YKR095W	resistance to chemicals: decreased	homozygous diploid, systematic mutation set	large-scale survey	null Allele: mlp1-Δ	S288C	cerulenin		Hoepfner D, et al. (2014) PMID:24360837
SPT4	YGR063C	resistance to chemicals: decreased	homozygous diploid, systematic mutation set	large-scale survey	null Allele: spt4-Δ	S288C	cerulenin		Hoepfner D, et al. (2014) PMID:24360837
YGR064W	YGR064W	resistance to chemicals: decreased	homozygous diploid, systematic mutation set	large-scale survey	null Allele: ygr064w-Δ	S288C	cerulenin		Hoepfner D, et al. (2014) PMID:24360837
TIF4631	YGR162W	resistance to chemicals: decreased	homozygous diploid, systematic mutation set	large-scale survey	null Allele: tif4631-Δ	S288C	cerulenin		Hoepfner D, et al. (2014) PMID:24360837
PBP1	YGR178C	resistance to chemicals: decreased	homozygous diploid, systematic mutation set	large-scale survey	null Allele: pbp1-Δ	S288C	cerulenin		Hoepfner D, et al. (2014) PMID:24360837
PPQ1	YPL179W	resistance to chemicals: decreased	homozygous diploid, systematic mutation set	large-scale survey	null Allele: ppq1-Δ	S288C	cerulenin		Hoepfner D, et al. (2014) PMID:24360837
PBI1	YPL272C	resistance to chemicals: decreased	heterozygous diploid, systematic mutation set	large-scale survey	null Allele: pbi1-Δ	S288C	cerulenin		Hoepfner D, et al. (2014) PMID:24360837
HXT4	YHR092C	resistance to chemicals: decreased	heterozygous diploid, systematic mutation set	large-scale survey	null Allele: hxt4-Δ	S288C	cerulenin		Hoepfner D, et al. (2014) PMID:24360837
ATG17	YLR423C	resistance to chemicals: decreased	homozygous diploid, systematic mutation set	large-scale survey	null Allele: atg17-Δ	S288C	cerulenin		Hoepfner D, et al. (2014) PMID:24360837
ARG81	YML099C	resistance to chemicals: decreased	heterozygous diploid, systematic mutation set	large-scale survey	null Allele: arg81-Δ	S288C	cerulenin		Hoepfner D, et al. (2014) PMID:24360837
YAR047C	YAR047C	resistance to chemicals: decreased	heterozygous diploid, systematic mutation set	large-scale survey	null Allele: yar047c-Δ	S288C	cerulenin		Hoepfner D, et al. (2014) PMID:24360837
TRM1	YDR120C	resistance to chemicals: decreased	homozygous diploid, systematic mutation set	large-scale survey	null Allele: trm1-Δ	S288C	cerulenin		Hoepfner D, et al. (2014) PMID:24360837
INO2	YDR123C	resistance to chemicals: decreased	homozygous diploid, systematic mutation set	large-scale survey	null Allele: ino2-Δ	S288C	cerulenin		Hoepfner D, et al. (2014) PMID:24360837
SAC3	YDR159W	resistance to chemicals: decreased	homozygous diploid, systematic mutation set	large-scale survey	null Allele: sac3-Δ	S288C	cerulenin		Hoepfner D, et al. (2014) PMID:24360837
FAA1	YOR317W	resistance to chemicals: decreased	classical genetics	classical genetics	null Allele: faa1-Δ	Other	25 uM cerulenin	Temperature: elevated temperature, 37 °C Details: restoration of growth by addition of exogenous fatty acids (myristate, palmitate or oleate) is lost at 37 deg C and reduced at 24 deg C and 30 deg C	Johnson DR, et al. (1994) PMID:8027063
OAF1	YAL051W	resistance to chemicals: decreased	classical genetics	classical genetics	null Allele: oaf1-Δ	S288C	25 uM cerulenin		Jung S, et al. (2013) PMID:23349476
FAT1	YBR041W	resistance to chemicals: decreased	classical genetics	classical genetics	null Allele: fat1-Δ	S288C	25 uM cerulenin		Jung S, et al. (2013) PMID:23349476
FAT3	YKL187C	resistance to chemicals: decreased	classical genetics	classical genetics	null Allele: fat3-Δ	S288C	25 uM cerulenin		Jung S, et al. (2013) PMID:23349476
YNL194C	YNL194C	resistance to chemicals: decreased	classical genetics	classical genetics	null Allele: ynl194c-Δ	S288C	25 uM cerulenin		Jung S, et al. (2013) PMID:23349476
BRR6	YGL247W	resistance to chemicals: decreased	classical genetics	classical genetics	conditional Allele: brr6-1 R110K	Other	2.5 ug/ml cerulenin	Temperature: reduced temperature, 23 °C	Hodge CA, et al. (2010) PMID:20016074
APQ12	YIL040W	resistance to chemicals: decreased	classical genetics	classical genetics	null Allele: apq12-Δ	Other	2.5 ug/ml cerulenin	Temperature: permissive temperature, 23 °C	Hodge CA, et al. (2010) PMID:20016074
PDR5	YOR153W	resistance to chemicals: decreased	classical genetics	classical genetics	null Allele: pdr5-Δ	W303	0.1 μg/mL cerulenin		Hirata D, et al. (1994) PMID:7882421
SAH1	YER043C	resistance to chemicals: decreased	classical genetics	classical genetics	null Allele: sah1-Δ	S288C	0.4 μg/mL cerulenin	Media: YPD	Visram M, et al. (2018) PMID:29414770
NMT1	YLR195C	resistance to chemicals: decreased	classical genetics	classical genetics	conditional Allele: nmt1-181 G451D; Km for myristoyl-CoA increased 10-fold and catalytic activity reduced 200-fold at 37 deg C	Other	25 μM cerulenin	Media: YPD with 0.03% palmitic acid Temperature: permissive temperature, 24 °C Details: unable to grow at the permissive temperature in the presence of cerulenin when palmitic acid, an exogenous fatty acid is supplied in the growth media, as opposed to wt cells	Duronio RJ, et al. (1991) PMID:2045414
NMT1	YLR195C	resistance to chemicals: decreased	classical genetics	classical genetics	conditional Allele: nmt1-181 G451D; Km for myristoyl-CoA increased 10-fold and catalytic activity reduced 200-fold at 37 deg C	Other	25 μM cerulenin	Media: YPD with 500 μM palmitic acid Temperature: permissive temperature, 24 °C Details: unable to grow at 24 deg C in the presence of cerulenin when palmitic acid is supplied in the growth media, as opposed to wt cells	Johnson DR, et al. (1993) PMID:8416952
ACC1	YNR016C	resistance to chemicals: decreased	classical genetics	classical genetics	activation Allele: acc1-S1157A S1157A; constitutively active; Snf1-dependent phosphorylation site mutated; enzymatic activity enhanced	Other	2 μM cerulenin		Nicastro R, et al. (2023) PMID:37563253
GTR1	YML121W	resistance to chemicals: decreased	classical genetics	classical genetics	reduction of function Allele: gtr1-11 S20L, GDP-restricted allele; constitutively inactive form	Other	2 μM cerulenin		Nicastro R, et al. (2023) PMID:37563253
GTR1	YML121W	resistance to chemicals: decreased	classical genetics	classical genetics	null Allele: gtr1-Δ	Other	2 μM cerulenin		Nicastro R, et al. (2023) PMID:37563253
GTR2	YGR163W	resistance to chemicals: decreased	classical genetics	classical genetics	null Allele: gtr2-Δ	Other	2 μM cerulenin		Nicastro R, et al. (2023) PMID:37563253
MEH1	YKR007W	resistance to chemicals: decreased	classical genetics	classical genetics	null Allele: meh1-Δ	Other	2 μM cerulenin		Nicastro R, et al. (2023) PMID:37563253
EGO2	YCR075W-A	resistance to chemicals: decreased	classical genetics	classical genetics	null Allele: ego2-Δ	Other	2 μM cerulenin		Nicastro R, et al. (2023) PMID:37563253
SLM4	YBR077C	resistance to chemicals: decreased	classical genetics	classical genetics	null Allele: slm4-Δ	Other	2 μM cerulenin		Nicastro R, et al. (2023) PMID:37563253
TOR1	YJR066W	resistance to chemicals: decreased	classical genetics	classical genetics	null Allele: tor1-Δ	Other	2 μM cerulenin		Nicastro R, et al. (2023) PMID:37563253
TCO89	YPL180W	resistance to chemicals: decreased	classical genetics	classical genetics	null Allele: tco89-Δ	Other	2 μM cerulenin		Nicastro R, et al. (2023) PMID:37563253
GTR1	YML121W	resistance to chemicals: decreased	classical genetics	classical genetics	null Allele: gtr1-Δ	Other	1 μM cerulenin, 2.5 nM sirolimus	Details: sensitive to the additive effects of low dose of rapamycin and cerulenin	Nicastro R, et al. (2023) PMID:37563253
GTR2	YGR163W	resistance to chemicals: decreased	classical genetics	classical genetics	null Allele: gtr2-Δ	Other	1 μM cerulenin, 2.5 nM sirolimus	Details: sensitive to the additive effects of low dose of rapamycin and cerulenin	Nicastro R, et al. (2023) PMID:37563253
MEH1	YKR007W	resistance to chemicals: decreased	classical genetics	classical genetics	null Allele: meh1-Δ	Other	1 μM cerulenin, 2.5 nM sirolimus	Details: sensitive to the additive effects of low dose of rapamycin and cerulenin	Nicastro R, et al. (2023) PMID:37563253
EGO2	YCR075W-A	resistance to chemicals: decreased	classical genetics	classical genetics	null Allele: ego2-Δ	Other	1 μM cerulenin, 2.5 nM sirolimus	Details: sensitive to the additive effects of low dose of rapamycin and cerulenin	Nicastro R, et al. (2023) PMID:37563253
SLM4	YBR077C	resistance to chemicals: decreased	classical genetics	classical genetics	null Allele: slm4-Δ	Other	1 μM cerulenin, 2.5 nM sirolimus	Details: sensitive to the additive effects of low dose of rapamycin and cerulenin	Nicastro R, et al. (2023) PMID:37563253
GTR1	YML121W	resistance to chemicals: decreased	classical genetics	classical genetics	reduction of function Allele: gtr1-11	S20L, GDP-restricted allele; constitutively inactive form	Other	1 μM cerulenin, 2.5 nM sirolimus	Details: sensitive to the additive effects of low dose of rapamycin and cerulenin	Nicastro R, et al. (2023) PMID:37563253
ACC1	YNR016C	resistance to chemicals: decreased	classical genetics	classical genetics	activation Allele: acc1-S1157A S1157A; constitutively active; Snf1-dependent phosphorylation site mutated; enzymatic activity enhanced	Other	1 μM cerulenin, 2.5 nM sirolimus	Details: sensitive to the additive effects of low dose of rapamycin and cerulenin	Nicastro R, et al. (2023) PMID:37563253
GTR2	YGR163W	resistance to chemicals: decreased	classical genetics	classical genetics	reduction of function Allele: gtr2-Q66L Q66L, GTP-restricted allele; constitutively inactive form	Other	2 μM cerulenin		Nicastro R, et al. (2023) PMID:37563253
GTR2	YGR163W	resistance to chemicals: decreased	classical genetics	classical genetics	reduction of function Allele: gtr2-Q66L Q66L, GTP-restricted allele; constitutively inactive form	Other	1 μM cerulenin, 2.5 nM sirolimus	Details: sensitive to the additive effects of low dose of rapamycin and cerulenin	Nicastro R, et al. (2023) PMID:37563253
YAP1	YML007W	resistance to chemicals: increased	classical genetics	classical genetics	overexpression	JK9-3d	cerulenin		Oskouian B and Saba JD (1999) PMID:10102370
YAP1	YML007W	resistance to chemicals: increased	classical genetics	classical genetics	gain of function Allele: YAP1-11 C620F	W303	cerulenin		Jungwirth H, et al. (2000) PMID:10903515
FAS2	YPL231W	resistance to chemicals: increased	classical genetics	classical genetics	gain of function Allele: FAS2-G1250S G1257S	S288C	cerulenin	Details: MIC is 360 uM compared to 4.5 uM for wild type cells	Inokoshi J, et al. (1994) PMID:8041367
FAS2	YPL231W	resistance to chemicals: increased	heterozygous diploid	classical genetics	gain of function Allele: FAS2-G1250S G1257S	S288C	cerulenin		Inokoshi J, et al. (1994) PMID:8041367
FAS2	YPL231W	resistance to chemicals: increased	classical genetics	classical genetics	unspecified Allele: FAS2-G1250S G1250S; dominant allele	Other	0.4 ug/ml cerulenin		Tamura H, et al. (2015) PMID:25787154
PDR5	YOR153W	resistance to chemicals: increased	classical genetics	classical genetics	reduction of function Allele: pdr5-S840A mutation in linker-2 domain	Other	3 μM cerulenin		Rahman H, et al. (2020) PMID:31757931
PDR5	YOR153W	resistance to chemicals: increased	classical genetics	classical genetics	reduction of function Allele: pdr5-S841A mutation in linker-2 domain	Other	3 μM cerulenin		Rahman H, et al. (2020) PMID:31757931
PDR5	YOR153W	resistance to chemicals: increased	classical genetics	classical genetics	reduction of function Allele: pdr5-S849A mutation in linker-2 domain	Other	3 μM cerulenin		Rahman H, et al. (2020) PMID:31757931
PDR5	YOR153W	resistance to chemicals: increased	classical genetics	classical genetics	reduction of function Allele: pdr5-S850A mutation in linker-2 domain	Other	3 μM cerulenin		Rahman H, et al. (2020) PMID:31757931
GTR1	YML121W	resistance to chemicals: increased	classical genetics	classical genetics	activation Allele: gtr1-Q65L Q65L, GTP-restricted allele; constitutively active form	Other	4 μM cerulenin		Nicastro R, et al. (2023) PMID:37563253
FAA4	YMR246W	resistance to chemicals: normal	classical genetics	classical genetics	null Allele: faa4-Δ	Other	45 uM cerulenin	Media: oleate, 100 uM	Faergeman NJ, et al. (2001) PMID:11477098
FAA2	YER015W	resistance to chemicals: normal	classical genetics	classical genetics	null Allele: faa2-Δ	Other	25 uM cerulenin	Details: restoration of growth by addition of exogenous fatty acids (myristate, palmitate or oleate) is unaffected (compare to FAA1)	Johnson DR, et al. (1994) PMID:8027063
FAA3	YIL009W	resistance to chemicals: normal	classical genetics	classical genetics	null Allele: faa3-Δ	Other	25 uM cerulenin	Details: restoration of growth by addition of exogenous fatty acids (myristate, palmitate or oleate) is unaffected (compare to FAA1)	Johnson DR, et al. (1994) PMID:8027063
NMT1	YLR195C	resistance to chemicals: normal	classical genetics	classical genetics	conditional Allele: nmt1-72 L99P; acylation defective with reduced affinity for myristoyl-CoA	Other	25 μM cerulenin	Media: YPD with 500 μM palmitic acid Temperature: permissive temperature, 24 °C Details: able to grow at 24 deg C in the presence of cerulenin when palmitic acid is supplied in the growth media, as opposed to nmt1-181, but similar to wt cells	Johnson DR, et al. (1993) PMID:8416952

### Sheet: deletion sensitive mutant
!
!Date: 05/08/2026
!From: Saccharomyces Genome Database (SGD)
!URL: http://www.yeastgenome.org/
!Contact Email: sgd-helpdesk@lists.stanford.edu
!Funding: NHGRI at US NIH, grant number 5-U41-HG001315
!
Gene	Gene Systematic Name	Phenotype	Experiment Type	Experiment Type Category	Mutant Information	Strain Background	Chemical	Details	Reference
LDB19	YOR322C	resistance to chemicals: decreased	large-scale survey	large-scale survey	null Allele: ldb19-Δ	S288C	cerulenin		Rieger KJ, et al. (1999) PMID:10407277
MPD2	YOL088C	resistance to chemicals: decreased	large-scale survey	large-scale survey	null Allele: mpd2-Δ	S288C	cerulenin		Rieger KJ, et al. (1999) PMID:10407277
FAT1	YBR041W	resistance to chemicals: decreased	classical genetics	classical genetics	null Allele: fat1-Δ	W303	25 uM cerulenin	Media: oleate, 500 uM	Faergeman NJ, et al. (1997) PMID:9079682
PEX1	YKL197C	resistance to chemicals: decreased	classical genetics	classical genetics	null Allele: pex1-Δ	Other	25 uM cerulenin	Media: palmitate, 125 uM	Johnson DR, et al. (1994) PMID:7962057
SCS3	YGL126W	resistance to chemicals: decreased	classical genetics	classical genetics	null Allele: scs3-Δ	S288C	3.2 uM cerulenin		Moir RD, et al. (2012) PMID:22927826
YFT2	YDR319C	resistance to chemicals: decreased	classical genetics	classical genetics	null Allele: yft2-Δ	S288C	3.2 uM cerulenin		Moir RD, et al. (2012) PMID:22927826
FSH2	YMR222C	resistance to chemicals: decreased	homozygous diploid, systematic mutation set	large-scale survey	null Allele: fsh2-Δ	S288C	cerulenin		Hoepfner D, et al. (2014) PMID:24360837
SEM1	YDR363W-A	resistance to chemicals: decreased	homozygous diploid, systematic mutation set	large-scale survey	null Allele: sem1-Δ	S288C	cerulenin		Hoepfner D, et al. (2014) PMID:24360837
SXM1	YDR395W	resistance to chemicals: decreased	homozygous diploid, systematic mutation set	large-scale survey	null Allele: sxm1-Δ	S288C	cerulenin		Hoepfner D, et al. (2014) PMID:24360837
THS1	YIL078W	resistance to chemicals: decreased	heterozygous diploid, systematic mutation set	large-scale survey	null Allele: ths1-Δ	S288C	cerulenin		Hoepfner D, et al. (2014) PMID:24360837
TOM70	YNL121C	resistance to chemicals: decreased	homozygous diploid, systematic mutation set	large-scale survey	null Allele: tom70-Δ	S288C	cerulenin		Hoepfner D, et al. (2014) PMID:24360837
SPC98	YNL126W	resistance to chemicals: decreased	heterozygous diploid, systematic mutation set	large-scale survey	null Allele: spc98-Δ	S288C	cerulenin		Hoepfner D, et al. (2014) PMID:24360837
LSM7	YNL147W	resistance to chemicals: decreased	homozygous diploid, systematic mutation set	large-scale survey	null Allele: lsm7-Δ	S288C	cerulenin		Hoepfner D, et al. (2014) PMID:24360837
APA2	YDR530C	resistance to chemicals: decreased	homozygous diploid, systematic mutation set	large-scale survey	null Allele: apa2-Δ	S288C	cerulenin		Hoepfner D, et al. (2014) PMID:24360837
CAB1	YDR531W	resistance to chemicals: decreased	heterozygous diploid, systematic mutation set	large-scale survey	null Allele: cab1-Δ	S288C	cerulenin		Hoepfner D, et al. (2014) PMID:24360837
IST3	YIR005W	resistance to chemicals: decreased	homozygous diploid, systematic mutation set	large-scale survey	null Allele: ist3-Δ	S288C	cerulenin		Hoepfner D, et al. (2014) PMID:24360837
BRE5	YNR051C	resistance to chemicals: decreased	homozygous diploid, systematic mutation set	large-scale survey	null Allele: bre5-Δ	S288C	cerulenin		Hoepfner D, et al. (2014) PMID:24360837
YOL050C	YOL050C	resistance to chemicals: decreased	homozygous diploid, systematic mutation set	large-scale survey	null Allele: yol050c-Δ	S288C	cerulenin		Hoepfner D, et al. (2014) PMID:24360837
INO4	YOL108C	resistance to chemicals: decreased	homozygous diploid, systematic mutation set	large-scale survey	null Allele: ino4-Δ	S288C	cerulenin		Hoepfner D, et al. (2014) PMID:24360837
ELF1	YKL160W	resistance to chemicals: decreased	homozygous diploid, systematic mutation set	large-scale survey	null Allele: elf1-Δ	S288C	cerulenin		Hoepfner D, et al. (2014) PMID:24360837
FAS1	YKL182W	resistance to chemicals: decreased	heterozygous diploid, systematic mutation set	large-scale survey	null Allele: fas1-Δ	S288C	cerulenin		Hoepfner D, et al. (2014) PMID:24360837
MLP1	YKR095W	resistance to chemicals: decreased	homozygous diploid, systematic mutation set	large-scale survey	null Allele: mlp1-Δ	S288C	cerulenin		Hoepfner D, et al. (2014) PMID:24360837
SPT4	YGR063C	resistance to chemicals: decreased	homozygous diploid, systematic mutation set	large-scale survey	null Allele: spt4-Δ	S288C	cerulenin		Hoepfner D, et al. (2014) PMID:24360837
YGR064W	YGR064W	resistance to chemicals: decreased	homozygous diploid, systematic mutation set	large-scale survey	null Allele: ygr064w-Δ	S288C	cerulenin		Hoepfner D, et al. (2014) PMID:24360837
TIF4631	YGR162W	resistance to chemicals: decreased	homozygous diploid, systematic mutation set	large-scale survey	null Allele: tif4631-Δ	S288C	cerulenin		Hoepfner D, et al. (2014) PMID:24360837
PBP1	YGR178C	resistance to chemicals: decreased	homozygous diploid, systematic mutation set	large-scale survey	null Allele: pbp1-Δ	S288C	cerulenin		Hoepfner D, et al. (2014) PMID:24360837
PPQ1	YPL179W	resistance to chemicals: decreased	homozygous diploid, systematic mutation set	large-scale survey	null Allele: ppq1-Δ	S288C	cerulenin		Hoepfner D, et al. (2014) PMID:24360837
PBI1	YPL272C	resistance to chemicals: decreased	heterozygous diploid, systematic mutation set	large-scale survey	null Allele: pbi1-Δ	S288C	cerulenin		Hoepfner D, et al. (2014) PMID:24360837
HXT4	YHR092C	resistance to chemicals: decreased	heterozygous diploid, systematic mutation set	large-scale survey	null Allele: hxt4-Δ	S288C	cerulenin		Hoepfner D, et al. (2014) PMID:24360837
ATG17	YLR423C	resistance to chemicals: decreased	homozygous diploid, systematic mutation set	large-scale survey	null Allele: atg17-Δ	S288C	cerulenin		Hoepfner D, et al. (2014) PMID:24360837
ARG81	YML099C	resistance to chemicals: decreased	heterozygous diploid, systematic mutation set	large-scale survey	null Allele: arg81-Δ	S288C	cerulenin		Hoepfner D, et al. (2014) PMID:24360837
YAR047C	YAR047C	resistance to chemicals: decreased	heterozygous diploid, systematic mutation set	large-scale survey	null Allele: yar047c-Δ	S288C	cerulenin		Hoepfner D, et al. (2014) PMID:24360837
TRM1	YDR120C	resistance to chemicals: decreased	homozygous diploid, systematic mutation set	large-scale survey	null Allele: trm1-Δ	S288C	cerulenin		Hoepfner D, et al. (2014) PMID:24360837
INO2	YDR123C	resistance to chemicals: decreased	homozygous diploid, systematic mutation set	large-scale survey	null Allele: ino2-Δ	S288C	cerulenin		Hoepfner D, et al. (2014) PMID:24360837
SAC3	YDR159W	resistance to chemicals: decreased	homozygous diploid, systematic mutation set	large-scale survey	null Allele: sac3-Δ	S288C	cerulenin		Hoepfner D, et al. (2014) PMID:24360837
FAA1	YOR317W	resistance to chemicals: decreased	classical genetics	classical genetics	null Allele: faa1-Δ	Other	25 uM cerulenin	Temperature: elevated temperature, 37 °C Details: restoration of growth by addition of exogenous fatty acids (myristate, palmitate or oleate) is lost at 37 deg C and reduced at 24 deg C and 30 deg C	Johnson DR, et al. (1994) PMID:8027063
OAF1	YAL051W	resistance to chemicals: decreased	classical genetics	classical genetics	null Allele: oaf1-Δ	S288C	25 uM cerulenin		Jung S, et al. (2013) PMID:23349476
FAT1	YBR041W	resistance to chemicals: decreased	classical genetics	classical genetics	null Allele: fat1-Δ	S288C	25 uM cerulenin		Jung S, et al. (2013) PMID:23349476
FAT3	YKL187C	resistance to chemicals: decreased	classical genetics	classical genetics	null Allele: fat3-Δ	S288C	25 uM cerulenin		Jung S, et al. (2013) PMID:23349476
YNL194C	YNL194C	resistance to chemicals: decreased	classical genetics	classical genetics	null Allele: ynl194c-Δ	S288C	25 uM cerulenin		Jung S, et al. (2013) PMID:23349476
APQ12	YIL040W	resistance to chemicals: decreased	classical genetics	classical genetics	null Allele: apq12-Δ	Other	2.5 ug/ml cerulenin	Temperature: permissive temperature, 23 °C	Hodge CA, et al. (2010) PMID:20016074
PDR5	YOR153W	resistance to chemicals: decreased	classical genetics	classical genetics	null Allele: pdr5-Δ	W303	0.1 μg/mL cerulenin		Hirata D, et al. (1994) PMID:7882421
SAH1	YER043C	resistance to chemicals: decreased	classical genetics	classical genetics	null Allele: sah1-Δ	S288C	0.4 μg/mL cerulenin	Media: YPD	Visram M, et al. (2018) PMID:29414770
GTR1	YML121W	resistance to chemicals: decreased	classical genetics	classical genetics	null Allele: gtr1-Δ	Other	2 μM cerulenin		Nicastro R, et al. (2023) PMID:37563253
GTR2	YGR163W	resistance to chemicals: decreased	classical genetics	classical genetics	null Allele: gtr2-Δ	Other	2 μM cerulenin		Nicastro R, et al. (2023) PMID:37563253
MEH1	YKR007W	resistance to chemicals: decreased	classical genetics	classical genetics	null Allele: meh1-Δ	Other	2 μM cerulenin		Nicastro R, et al. (2023) PMID:37563253
EGO2	YCR075W-A	resistance to chemicals: decreased	classical genetics	classical genetics	null Allele: ego2-Δ	Other	2 μM cerulenin		Nicastro R, et al. (2023) PMID:37563253
SLM4	YBR077C	resistance to chemicals: decreased	classical genetics	classical genetics	null Allele: slm4-Δ	Other	2 μM cerulenin		Nicastro R, et al. (2023) PMID:37563253
TOR1	YJR066W	resistance to chemicals: decreased	classical genetics	classical genetics	null Allele: tor1-Δ	Other	2 μM cerulenin		Nicastro R, et al. (2023) PMID:37563253
TCO89	YPL180W	resistance to chemicals: decreased	classical genetics	classical genetics	null Allele: tco89-Δ	Other	2 μM cerulenin		Nicastro R, et al. (2023) PMID:37563253
GTR1	YML121W	resistance to chemicals: decreased	classical genetics	classical genetics	null Allele: gtr1-Δ	Other	1 μM cerulenin, 2.5 nM sirolimus	Details: sensitive to the additive effects of low dose of rapamycin and cerulenin	Nicastro R, et al. (2023) PMID:37563253
GTR2	YGR163W	resistance to chemicals: decreased	classical genetics	classical genetics	null Allele: gtr2-Δ	Other	1 μM cerulenin, 2.5 nM sirolimus	Details: sensitive to the additive effects of low dose of rapamycin and cerulenin	Nicastro R, et al. (2023) PMID:37563253
MEH1	YKR007W	resistance to chemicals: decreased	classical genetics	classical genetics	null Allele: meh1-Δ	Other	1 μM cerulenin, 2.5 nM sirolimus	Details: sensitive to the additive effects of low dose of rapamycin and cerulenin	Nicastro R, et al. (2023) PMID:37563253
EGO2	YCR075W-A	resistance to chemicals: decreased	classical genetics	classical genetics	null Allele: ego2-Δ	Other	1 μM cerulenin, 2.5 nM sirolimus	Details: sensitive to the additive effects of low dose of rapamycin and cerulenin	Nicastro R, et al. (2023) PMID:37563253
SLM4	YBR077C	resistance to chemicals: decreased	classical genetics	classical genetics	null Allele: slm4-Δ	Other	1 μM cerulenin, 2.5 nM sirolimus	Details: sensitive to the additive effects of low dose of rapamycin and cerulenin	Nicastro R, et al. (2023) PMID:37563253
FAA4	YMR246W	resistance to chemicals: normal	classical genetics	classical genetics	null Allele: faa4-Δ	Other	45 uM cerulenin	Media: oleate, 100 uM	Faergeman NJ, et al. (2001) PMID:11477098
FAA2	YER015W	resistance to chemicals: normal	classical genetics	classical genetics	null Allele: faa2-Δ	Other	25 uM cerulenin	Details: restoration of growth by addition of exogenous fatty acids (myristate, palmitate or oleate) is unaffected (compare to FAA1)	Johnson DR, et al. (1994) PMID:8027063
FAA3	YIL009W	resistance to chemicals: normal	classical genetics	classical genetics	null Allele: faa3-Δ	Other	25 uM cerulenin	Details: restoration of growth by addition of exogenous fatty acids (myristate, palmitate or oleate) is unaffected (compare to FAA1)	Johnson DR, et al. (1994) PMID:8027063
