## Supplemental Data 5 for "Fatty acid metabolic interactome atlas linked to cellular longevity": ALG7 interactors.xlsx

### Sheet: Sheet1
!
!Date: 05/15/2026
!From: Saccharomyces Genome Database (SGD)
!URL: http://www.yeastgenome.org/
!Contact Email: sgd-helpdesk@lists.stanford.edu
!Funding: NHGRI at US NIH, grant number 5-U41-HG001315
!
Gene Systematic Name	Gene Name	Description
YFL039C	ACT1	Actin, structural protein in cytoskeleton; involved in cell polarization, endocytosis, and other cytoskeletal functions; monomeric actin in the nucleus plays a role in INO80 chromatin remodeling
YMR300C	ADE4	Phosphoribosylpyrophosphate amidotransferase (PRPPAT); catalyzes first step of the 'de novo' purine nucleotide biosynthetic pathway; forms TORC1-dependent, dynamic and motile condensates in cells under a purine-depleted environment facilitates efficient de novo purine synthesis; also known as amidophosphoribosyltransferase
YGL047W	ALG13	Catalytic component of UDP-GlcNAc transferase; required for the second step of dolichyl-linked oligosaccharide synthesis; anchored to the ER membrane via interaction with Alg14p; similar to bacterial and human glycosyltransferases; protein abundance increases in response to DNA replication stress; both human homologs ALG13 and ALG14 are required to complement yeast alg13 mutant
YBR070C	ALG14	Component of UDP-GlcNAc transferase; required for second step of dolichyl-linked oligosaccharide synthesis; anchors catalytic subunit Alg13p to ER membrane; localizes to the peroxisome; similar to bacterial and human glycosyltransferases; both human homologs ALG13 and ALG14 are required to complement yeast alg14 mutant; mutations of human ALG14 cause congenital myasthenic syndrome
YOR002W	ALG6	ER-luminal alpha 1,3 glucosyltransferase; involved in transfer of oligosaccharides from dolichyl pyrophosphate to asparagine residues of proteins during N-linked protein glycosylation; C998T transition in human ortholog ALG6 causes carbohydrate-deficient glycoprotein syndrome type-Ic; wild-type human ortholog ALG6 can partially complement yeast alg6 mutant
YBR243C	ALG7	UDP-N-acetyl-glucosamine-1-P transferase; transfers Glc-Nac-P from UDP-GlcNac to Dol-P in the ER in the first step of the dolichol pathway of protein asparagine-linked glycosylation; inhibited by tunicamycin; human homolog DPAGT1 can complement yeast ALG7 mutant
YML086C	ALO1	D-Arabinono-1,4-lactone oxidase; catalyzes the final step in biosynthesis of dehydro-D-arabinono-1,4-lactone, which is protective against oxidative stress; putative adaptor protein that interacts with the cargo-binding domain of Myo2p and has a role in mitochondrial inheritance, especially under conditions of oxidative stress; localizes to the mitochondrial outer membrane; null mutant shows impro…
YOL078W	AVO1	Subunit of TORC2, a regulator of plasma membrane (PM) homeostasis; C-terminal PH domain binds to phosphoinositide-(4,5)-bisphosphate (PI(4,5)P2); binds directly to Ypk2p a Tor2p substrate and downstream TORC2 effector through a conserved central CRIM domain; acts with Tsc11p as a scaffold important for the integrity of the TORC2 complex; dispensable for PM localization of TORC2; role in regulatin…
YOR198C	BFR1	Component of mRNP complexes associated with polyribosomes; involved in localization of mRNAs to P bodies; implicated in secretion and nuclear segregation; multicopy suppressor of BFA (Brefeldin A) sensitivity
YGR157W	CHO2	Phosphatidylethanolamine methyltransferase (PEMT); catalyzes the first step in the conversion of phosphatidylethanolamine to phosphatidylcholine during the methylation pathway of phosphatidylcholine biosynthesis
YNL041C	COG6	Component of the conserved oligomeric Golgi complex; a cytosolic tethering complex (Cog1p through Cog8p) that functions in protein trafficking to mediate fusion of transport vesicles to Golgi compartments
YDR359C	EAF1	Component of the NuA4 histone acetyltransferase complex; acts as a platform for assembly of NuA4 subunits into the native complex; required for initiation of pre-meiotic DNA replication, likely due to its requirement for expression of IME1
YNL080C	EOS1	Protein involved in N-glycosylation; deletion mutation confers sensitivity to exidative stress and shows synthetic lethality with mutations in the spindle checkpoint genes BUB3 and MAD1; YNL080C is not an essential gene
YLR088W	GAA1	Subunit of the GPI:protein transamidase complex; removes the GPI-anchoring signal and attaches GPI (glycosylphosphatidylinositol) to proteins in the ER; human homolog GPAA1 can complement growth defects of yeast thermosensitive mutant at restrictive temperature
YMR307W	GAS1	Beta-1,3-glucanosyltransferase required for cell wall assembly; also has role in transcriptional silencing; localizes to cell surface via glycosylphosphatidylinositol (GPI) anchor, also found at nuclear periphery; genetic interactions with histone H3 lysine acetyltransferases GCN5 and SAS3 indicate functions for Gas1p in DNA damage response and cell cycle regulation; protein demonstrates amyloid …
YML094W	GIM5	Subunit of the heterohexameric cochaperone prefoldin complex; prefoldin binds specifically to cytosolic chaperonin and transfers target proteins to it; prefoldin complex also localizes to chromatin of actively transcribed genes in the nucleus and facilitates transcriptional elongation
YIR038C	GTT1	ER associated glutathione S-transferase; capable of homodimerization; glutathione transferase for Yvc1p vacuolar cation channel; expression induced during the diauxic shift and throughout stationary phase; functional overlap with Gtt2p, Grx1p, and Grx2p
YOR070C	GYP1	Cis-golgi GTPase-activating protein (GAP) for yeast Rabs; the Rab family members are Ypt1p (in vivo) and for Ypt1p, Sec4p, Ypt7p, and Ypt51p (in vitro); involved in vesicle docking and fusion; interacts with autophagosome component Atg8p
YFL031W	HAC1	Basic leucine zipper (bZIP) transcription factor (ATF/CREB1 homolog); regulates the unfolded protein response (UPR) via UPRE binding and membrane biogenesis; translation initiation repressed under non-stress conditions by un-spliced intron that interacts with 5'-UTR; under ER stress Ire1p nuclease cleaves out inhibitory intron and triggers efficient Hac1p translation; involved in UPR-mediated sup…
YML075C	HMG1	HMG-CoA reductase; catalyzes conversion of HMG-CoA to mevalonate, which is a rate-limiting step in sterol biosynthesis; one of two isozymes; localizes to nuclear envelope; overproduction induces formation of karmellae; forms foci at nuclear periphery upon DNA replication stress; expressed almost exclusively on the peri-nuclear side of the ER; human homolog HMGCR can complement yeast hmg1 mutant
YMR032W	HOF1	F-BAR protein that regulates actin cytoskeleton organization; binds and bundles actin filaments, linking them to septins; required for cytokinesis, actin cable organization, and secretory vesicle trafficking; regulates actomyosin ring dynamics and septin localization; N-term. half controls cell size and actin cable levels, while the C-term. half controls actin cable organization, inhibiting Bnr1p…
YLR113W	HOG1	Mitogen-activated protein kinase involved in osmoregulation; controls global reallocation of RNAPII during osmotic shock; mediates recruitment/activation of RNAPII at Hot1p-dependent promoters; binds calmodulin; stimulates antisense transcription to activate CDC28; defines novel S-phase checkpoint with Mrc1p that prevent replication/transcription conflicts; nuclear form represses pseudohyphal gro…
YOL012C	HTZ1	Histone variant H2A.Z; exchanged for histone H2A in nucleosomes by the SWR1 complex; involved in transcriptional regulation through prevention of the spread of silent heterochromatin; Htz1p-containing nucleosomes facilitate RNA Pol II passage by affecting correct assembly and modification status of RNA Pol II elongation complexes and by favoring efficient nucleosome remodeling
YNL227C	JJJ1	Co-chaperone that stimulates the ATPase activity of Ssa1p; required for a late step of ribosome biogenesis; associated with the cytosolic large ribosomal subunit; contains a J-domain; mutation causes defects in fluid-phase endocytosis
YOL064C	MET22	Bisphosphate-3'-nucleotidase; involved in salt tolerance and methionine biogenesis; dephosphorylates 3'-phosphoadenosine-5'-phosphate and 3'-phosphoadenosine-5'-phosphosulfate, intermediates of the sulfate assimilation pathway; human homolog BPNT1 complements yeast null mutant
YLR350W	ORM2	Protein that mediates sphingolipid homeostasis; evolutionarily conserved, required for resistance to agents that induce unfolded protein response; Orm1p and Orm2p together control membrane biogenesis by coordinating lipid homeostasis with protein quality control; protein abundance increases in response to DNA replication stress; ORM2 has a paralog, ORM1, that arose from the whole genome duplicati…
YJL128C	PBS2	MAP kinase kinase of the HOG signaling pathway; activated under severe osmotic stress; regulates late-stage macroautophagy after autophagosome closure and mitophagy; plays a role in regulating Ty1 transposition
YNL262W	POL2	Catalytic subunit of DNA polymerase (II) epsilon; a chromosomal DNA replication polymerase that exhibits processivity and proofreading exonuclease activity; participates in leading-strand synthesis during DNA replication; also involved in DNA synthesis during DNA repair; interacts extensively with Mrc1p
YBL041W	PRE7	Beta 6 subunit of the 20S proteasome
YLR039C	RIC1	Protein involved in retrograde transport to the cis-Golgi network; forms heterodimer with Rgp1p that acts as a GTP exchange factor for Ypt6p; involved in transcription of rRNA and ribosomal protein genes
YOR119C	RIO1	Serine kinase that controls cell cycle progression; represses rDNA transcription and promotes 20S pre-rRNA maturation; catalytic activity regulates its association with pre-40S particles where it prevents premature entry into translation; downregulates centromeric RNA levels, limits RNAPII accessibility, stimulates cenRNA degradation and promotes timely kinetochore assembly; autophosphorylates an…
YOR151C	RPB2	RNA polymerase II second largest subunit B150; part of central core; similar to bacterial beta subunit
YKR094C	RPL40B	Ubiquitin-ribosomal 60S subunit protein L40B fusion protein; cleaved to yield ubiquitin and ribosomal protein L40B; ubiquitin may facilitate assembly of the ribosomal protein into ribosomes; homologous to mammalian ribosomal protein L40, no bacterial homolog; RPL40B has a paralog, RPL40A, that arose from the whole genome duplication
YKL212W	SAC1	Phosphatidylinositol phosphate phosphatase; role in early and medial Golgi PtdIns4P hydrolysis; regulated by Vps74p interaction; ER localized transmembrane protein which cycles through the Golgi; role in protein trafficking, processing, secretion, and cell wall maintenance; regulates sphingolipid biosynthesis by modulating PtdIns(4)P metabolism; PtdIns4P PPase activity is crucial for autophagosom…
YBR214W	SDS24	Protein involved in cell separation during budding; one of two S. cerevisiae homologs (Sds23p and Sds24p) of the S. pombe Sds23 protein, which is implicated in APC/cyclosome regulation; may play an indirect role in fluid-phase endocytosis; protein abundance increases in response to DNA replication stress; SDS24 has a paralog, SDS23, that arose from the whole genome duplication
YHR030C	SLT2	Serine/threonine MAP kinase; coordinates expression of all 19S regulatory particle assembly-chaperones (RACs) to control proteasome abundance; involved in regulating maintenance of cell wall integrity, cell cycle progression, nuclear mRNA retention in heat shock, septum assembly; required for mitophagy, pexophagy; affects recruitment of mitochondria to phagophore assembly site; plays role in adap…
YBR106W	SND3	Involved in SRP-independent protein targeting to the ER; component of an alternative ER-targeting pathway partially redundant with the GET pathway that can compensate for SRP loss; preference for substrates with downstream transmembrane domains; interacts with Snd1p, Env10p/Snd2p, and Sec61p-translocon subunits; role in establishing nucleus-vacuole junctions (NVJs) in high glucose; targeted to th…
YJR104C	SOD1	Cytosolic copper-zinc superoxide dismutase; also sulfide oxidase; detoxifies superoxide and hydrogen sulfide; stabilizes Yck1p and Yck2p kinases in glucose to repress respiration; phosphorylated by Dun1p, enters nucleus under oxidative stress to promote transcription of stress response genes; abundance increases under DNA replication stress; localization to mitochondrial intermembrane space is mo…
YPR032W	SRO7	Effector of Rab GTPase Sec4p; forms a complex with Sec4p and t-SNARE Sec9p; involved in exocytosis and docking and fusion of post-Golgi vesicles with plasma membrane; regulates cell proliferation and colony development via the Rho1-Tor1 pathway; homolog of Drosophila lgl tumor suppressor; SRO7 has a paralog, SRO77, that arose from the whole genome duplication
YCL037C	SRO9	Cytoplasmic RNA-binding protein; shuttles between nucleus and cytoplasm and is exported from the nucleus in an mRNA export-dependent manner; associates with translating ribosomes; involved in heme regulation of Hap1p as a component of the HMC complex, also involved in the organization of actin filaments; contains an La motif; role in preventing L-A mycovirus pathogenesis; SRO9 has a paralog, SLF1…
YLR006C	SSK1	Cytoplasmic phosphorelay intermediate osmosensor and regulator; part of a two-component signal transducer that mediates osmosensing via a phosphorelay mechanism; required for mitophagy; dephosphorylated form is degraded by the ubiquitin-proteasome system; potential Cdc28p substrate
YOL018C	TLG2	Syntaxin-like t-SNARE; forms a complex with Tlg1p and Vti1p and mediates fusion of endosome-derived vesicles with the late Golgi; required along with VPS45 for an early step of the constitutive CVT pathway; interactions with Vps45 prevents Tlg2p degradation, and facilitates t-SNARE complex formation; homologous to mammalian SNARE protein syntaxin 16 (Sx16)
YKL033W	TTI1	Subunit of the TTT complex and regulator of telomere length; subunit of the TTT Hsp90 cochaperone complex that is involved in chromatin remodeling and telomeric chromatin regulation; telomere length regulator involved in the stability or biogenesis of PIKKs such as TORC1; detected in mitochondria and the cytoplasm in high-throughput studies; similar to S. pombe Tti1p
YPL234C	VMA11	Vacuolar ATPase V0 domain subunit c'; involved in proton transport activity; hydrophobic integral membrane protein (proteolipid) containing four transmembrane segments; N and C termini are in the vacuolar lumen
YKL119C	VPH2	Integral membrane protein required for V-ATPase function; not an actual component of the vacuolar H+-ATPase (V-ATPase) complex; functions in the assembly of the V-ATPase; localized to the endoplasmic reticulum (ER); involved in methionine restriction extension of chronological lifespan in an autophagy-dependent manner
YKR001C	VPS1	Dynamin-like GTPase required for vacuolar sorting; promotes fission of retrograde transport carriers from endosome; also involved in actin cytoskeleton organization, endocytosis, late Golgi-retention of some proteins, regulation of peroxisome biogenesis
YJL029C	VPS53	Component of the GARP (Golgi-associated retrograde protein) complex; GARP is required for the recycling of proteins from endosomes to the late Golgi, and for mitosis after DNA damage induced checkpoint arrest; required for vacuolar protein sorting; members of the GARP complex are Vps51p-Vps52p-Vps53p-Vps54p; human ortholog is implicated in progressive cerebello-cerebral atrophy type 2 (PCCA2)
YML041C	VPS71	Nucleosome-binding component of the SWR1 complex; SWR1 exchanges histone variant H2AZ (Htz1p) for chromatin-bound histone H2A; required for vacuolar protein sorting
YBR085C-A	YBR085C-A	Protein of unknown function; green fluorescent protein (GFP)-fusion protein localizes to the cytoplasm and to the nucleus; protein abundance increases in response to DNA replication stress
YHR090C	YNG2	Subunit of NuA4, an essential histone acetyltransferase complex; positions Piccolo NuA4 for efficient acetylation of histone H4 or histone H2A; relocalizes to the cytosol in response to hypoxia; similar to human tumor suppressor ING1 and its isoforms ING4 and ING5
YLR262C	YPT6	Rab family GTPase; required for endosome-to-Golgi, intra-Golgi retrograde, and retrograde Golgi-to-ER transport; GTP-bound Ypt6p temporarily localizes to the Golgi, and dissociates from the membrane into its GDP-bound cytosolic form after Gyp6p GAP is recruited by Ypt32p, a late Golgi GTPase; required for anterograde trafficking of Atg9p to the PAS during starvation-induced autophagy under heat s…
