## Supplemental Data 5 for "Fatty acid metabolic interactome atlas linked to cellular longevity": DPAGT1-HGNC_2995-interactions-molecular_interaction-2026-05-15.xlsx

### Sheet: DPAGT1-HGNC_2995-interactions-m
Focus gene molecule type ID	Focus gene molecule type	Focus gene experimental role ID	Focus gene experimental role	Interactor gene ID	Interactor gene	Interactor species ID	Interactor species	Interactor molecule type ID	Interactor molecule type	Interactor experimental role ID	Interactor experimental role	Interaction type ID	Interaction type	Detection method IDs	Detection methods	Source ID	Source DB ID	Source DB	Aggregation DB ID	Aggregation DB	Reference
MI:0326	protein	MI:0496	bait	HGNC:25250	ADPGK	NCBITaxon:9606	Homo sapiens	MI:0326	protein	MI:0498	prey	MI:0915	physical association	MI:0004	affinity chromatography technology	biogrid:3044105	MI:0463	biogrid	MI:0463	biogrid	PMID:33961781
MI:0326	protein	MI:0496	bait	HGNC:430	ALOX12B	NCBITaxon:9606	Homo sapiens	MI:0326	protein	MI:0498	prey	MI:0915	physical association	MI:0004	affinity chromatography technology	biogrid:2270916	MI:0463	biogrid	MI:0463	biogrid	PMID:28514442
MI:0326	protein	MI:0496	bait	HGNC:430	ALOX12B	NCBITaxon:9606	Homo sapiens	MI:0326	protein	MI:0498	prey	MI:0915	physical association	MI:0004	affinity chromatography technology	biogrid:3100102	MI:0463	biogrid	MI:0463	biogrid	PMID:33961781
MI:0320	ribonucleic acid	MI:0498	prey	HGNC:587	APEX1	NCBITaxon:9606	Homo sapiens	MI:0326	protein	MI:0496	bait	MI:0915	physical association	MI:0004	affinity chromatography technology	biogrid:2633923	MI:0463	biogrid	MI:0463	biogrid	PMID:28986522
MI:0326	protein	MI:0498	prey	HGNC:28615	ARMCX4	NCBITaxon:9606	Homo sapiens	MI:0326	protein	MI:0496	bait	MI:0915	physical association	MI:0004	affinity chromatography technology	biogrid:2227172	MI:0463	biogrid	MI:0463	biogrid	PMID:28514442
MI:0326	protein	MI:0498	prey	HGNC:28615	ARMCX4	NCBITaxon:9606	Homo sapiens	MI:0326	protein	MI:0496	bait	MI:0915	physical association	MI:0004	affinity chromatography technology	biogrid:3039407	MI:0463	biogrid	MI:0463	biogrid	PMID:33961781
MI:0326	protein	MI:0498	prey	HGNC:1638	CD1E	NCBITaxon:9606	Homo sapiens	MI:0326	protein	MI:0496	bait	MI:0915	physical association	MI:0004	affinity chromatography technology	biogrid:3130354	MI:0463	biogrid	MI:0463	biogrid	PMID:33961781
MI:0326	protein	MI:0498	prey	HGNC:1638	CD1E	NCBITaxon:9606	Homo sapiens	MI:0326	protein	MI:0496	bait	MI:0915	physical association	MI:0004	affinity chromatography technology	biogrid:2238126	MI:0463	biogrid	MI:0463	biogrid	PMID:28514442
MI:0326	protein	MI:0498	prey	HGNC:2553	CUL3	NCBITaxon:9606	Homo sapiens	MI:0326	protein	MI:0496	bait	MI:0915	physical association	MI:0004	affinity chromatography technology	biogrid:686312	MI:0463	biogrid	MI:0463	biogrid	PMID:21145461
MI:0326	protein	MI:0498	prey	HGNC:5241	HSPA8	NCBITaxon:9606	Homo sapiens	MI:0326	protein	MI:0496	bait	MI:0915	physical association	MI:0004	affinity chromatography technology	biogrid:3478566	MI:0463	biogrid	MI:0463	biogrid	PMID:32687490
MI:0326	protein	MI:0498	prey	HGNC:20471	LSM8	NCBITaxon:9606	Homo sapiens	MI:0326	protein	MI:0496	bait	MI:0407	direct interaction	MI:0018	two hybrid	biogrid:905411	MI:0463	biogrid	MI:0463	biogrid	PMID:15231747
MI:0326	protein	MI:0498	prey	RefSeq:YP_009725299	nsp3	NCBITaxon:2697049	SARS-CoV-2	MI:0326	protein	MI:0496	bait	MI:0915	physical association	MI:0004	affinity chromatography technology	biogrid:3491570	MI:0463	biogrid	MI:0463	biogrid	PMID:34186245
MI:0326	protein	MI:0496	bait	HGNC:24956	OLFML3	NCBITaxon:9606	Homo sapiens	MI:0326	protein	MI:0498	prey	MI:0915	physical association	MI:0004	affinity chromatography technology	biogrid:3074741	MI:0463	biogrid	MI:0463	biogrid	PMID:33961781
MI:0326	protein	MI:0496	bait	HGNC:18263	RAB21	NCBITaxon:9606	Homo sapiens	MI:0326	protein	MI:0498	prey	MI:0915	physical association	MI:0004	affinity chromatography technology	biogrid:2264029	MI:0463	biogrid	MI:0463	biogrid	PMID:28514442
MI:0326	protein	MI:0496	bait	HGNC:24275	SCCPDH	NCBITaxon:9606	Homo sapiens	MI:0326	protein	MI:0498	prey	MI:0915	physical association	MI:0004	affinity chromatography technology	biogrid:2266925	MI:0463	biogrid	MI:0463	biogrid	PMID:28514442
MI:0326	protein	MI:0496	bait	HGNC:25157	SLC33A2	NCBITaxon:9606	Homo sapiens	MI:0326	protein	MI:0498	prey	MI:0407	direct interaction	MI:0018	two hybrid	biogrid:895218	MI:0463	biogrid	MI:0463	biogrid	PMID:21988832
MI:0326	protein	MI:0496	bait	HGNC:10863	ST3GAL2	NCBITaxon:9606	Homo sapiens	MI:0326	protein	MI:0498	prey	MI:0915	physical association	MI:0004	affinity chromatography technology	biogrid:3030686	MI:0463	biogrid	MI:0463	biogrid	PMID:33961781
MI:0326	protein	MI:0496	bait	HGNC:10863	ST3GAL2	NCBITaxon:9606	Homo sapiens	MI:0326	protein	MI:0498	prey	MI:0915	physical association	MI:0004	affinity chromatography technology	biogrid:2238523	MI:0463	biogrid	MI:0463	biogrid	PMID:28514442
MI:0326	protein	MI:0496	bait	HGNC:11439	STX4	NCBITaxon:9606	Homo sapiens	MI:0326	protein	MI:0498	prey	MI:0915	physical association	MI:0004	affinity chromatography technology	biogrid:2259698	MI:0463	biogrid	MI:0463	biogrid	PMID:28514442
